# Detecting branching rate heterogeneity with tree balance statistics in lineage tracing trees

**DOI:** 10.1101/2024.06.27.601073

**Authors:** Yingnan Gao, Alison F. Feder

## Abstract

Understanding variation in cellular growth rates among cells in tumors is crucial for predicting cancer progression and interpreting tumor-derived genetic data. Advances in lineage tracing technologies enable the reconstruction of high-resolution, single-cell phylogenies of cancer cell populations, but methods to detect cellular growth rate differences on these phylogenies remain limited. Tree balance statistics offer a way forward, but it is unknown if and how these statistics are distorted when applied to phylogenetic reconstructions built from lineage tracing data, and if these distortions limit the utility of tree balance statistics to distinguish between evolutionary scenarios characterized by variable or homogeneous cellular growth rates. Here, we examined two tree balance statistics, *J*^1^ and the Sackin index, and benchmarked their performance in distinguishing lineage tracing trees derived from populations with and without variable cellular growth rates. We found that when tumor population sizes and lineage tracing editing rates are approximately known and in favorable ranges, *J*^1^ detects departures from homogenous growth rates just as well on lineage tracing trees as on true genealogical trees, while the Sackin index loses most of its power even under the most favorable conditions. We applied our *J*^1^-based test to data derived from cancer lineage tracing experiments and found widespread signals of growth rate heterogeneity in murine autochthonous lung cancers, and lung and PDAC xenograft experiments in mice. Our results demonstrate the potential and challenges of tree balance statistics in analyzing growth dynamics in lineage tracing data.

**Significance statement:** Although tree balance statistics are increasingly applied to examine tumor growth dynamics in trees built from bulk sequencing data, their application in tumor lineage tracing studies remains limited. In this study, we benchmarked *J*^1^ and the Sackin index’s potential to distinguish between tumor populations with and without varying growth rates among concurrent lineages using trees reconstructed from lineage tracing experiments. We describe conditions under which *J*^1^ can detect deviations from homogenous growth rates in lineage tracing trees, and find that the Sackin index is not well-suited to this objective. Our findings provide a first look at the complications associated with using tree balance statistics on trees reconstructed from lineage tracing data, and provide a practical guide for the application of these balance statistics in future lineage tracing studies.
