## Supplementary Data and Scripts for "Detecting branching rate heterogeneity with tree balance statistics in lineage tracing trees": empirical_metadata.txt

group	tree_id	barcode_length	tree_size
Lung_auto	3430_NT_T2	24	511
Lung_auto	3432_NT_T1	30	226
Lung_auto	3432_NT_T2	27	197
Lung_auto	3433_NT_T2	21	330
Lung_auto	3434_NT_T2	30	1166
Lung_auto	3434_NT_T3	18	2292
Lung_auto	3435_NT_T1	30	1124
Lung_auto	3435_NT_T3	30	322
Lung_auto	3435_NT_T4	30	294
Lung_auto	3435_NT_T6	30	173
Lung_auto	3513_NT_T2	30	2118
Lung_auto	3513_NT_T3	30	1457
Lung_auto	3513_NT_T4	30	604
Lung_auto	3513_NT_T5	30	347
Lung_auto	3520_NT_T1	30	149
Lung_auto	3703_NT_T2	72	106
Lung_auto	3724_NT_T1	30	14852
Lung_auto	3726_NT_T1	27	772
Lung_auto	3726_NT_T2	30	854
Lung_auto	3730_NT_T1	30	1226
Lung_auto	3730_NT_T2	30	658
Lung_xeno	m100k_lg1	21	771
Lung_xeno	m100k_lg2	33	157
Lung_xeno	m100k_lg3	30	180
Lung_xeno	m100k_lg4	33	110
Lung_xeno	m100k_lg9	27	129
Lung_xeno	m30k_lg1	21	605
Lung_xeno	m10k_lg2	21	203
Lung_xeno	m5k_lg1	21	502
Lung_xeno	m5k_lg2	36	634
Lung_xeno	m5k_lg29	30	159
Lung_xeno	m5k_lg4	27	111
PDAC	M1_clone_1_N100	35	530
PDAC	M1_clone_1_N229	35	314
PDAC	M1_clone_2_N16	15	168
PDAC	M1_clone_3_N0	10	468
PDAC	M2_clone_2_N10	10	191
