## Supplementary Data and Scripts for "Detecting branching rate heterogeneity with tree balance statistics in lineage tracing trees": 3430_NT_T2_character_matrix.txt

cellBC	r0	r1	r2	r3	r4	r5	r6	r7	r8
L28.TTTGTCATCTACCAGA-1	0	2	2	2	2	0	2	2	0
L28.TTTCCTCCATAGGATA-1	2	2	2	-	-	0	2	2	2
L28.TTTACTGCATGGTTGT-1	0	-	3	3	3	0	0	2	0
L28.TTTACTGAGCAGCCTC-1	3	2	2	4	4	0	0	3	3
L28.TTGTAGGCACCGATAT-1	4	0	2	0	2	0	3	3	0
L28.TTGCCGTAGAGTAAGG-1	5	2	2	5	2	-	2	2	0
L28.TTGACTTTCGCCTGAG-1	6	2	2	2	2	0	2	2	0
L28.TTGACTTGTTACAGAA-1	5	2	2	5	2	-	2	2	4
L28.TTCTTAGCAGGCAGTA-1	0	2	2	0	2	0	2	-	-
L28.TTCTCCTTCCTTTACA-1	0	2	2	2	2	0	2	2	0
L28.TTCTCCTTCCACGTGG-1	4	2	2	-	-	0	2	2	5
L28.TTCTCCTGTTACGTCA-1	2	2	2	0	2	2	2	2	0
L28.TTCTCAATCATATCGG-1	0	2	2	2	2	0	2	2	0
L28.TTCTACAAGTACGCCC-1	7	-	2	-	-	-	2	2	5
L28.TTCGGTCGTAGCTGCC-1	3	0	2	-	-	0	0	3	6
L28.TTAGTTCAGTTGTCGT-1	2	2	2	-	-	0	2	2	5
L28.TTAGTTCAGGGTTCCC-1	2	2	2	0	2	2	2	2	5
L28.TTAGGACTCACCAGGC-1	0	-	2	2	2	0	2	2	0
L28.TTAACTCTCCACGACG-1	8	2	2	-	-	0	2	2	0
L28.TTAACTCTCATCGGAT-1	0	2	2	6	2	0	2	2	0
L28.TGTTCCGGTAAACGCG-1	0	2	2	0	2	0	2	2	0
L28.TGTGTTTCACCGATAT-1	0	2	2	7	2	0	2	2	7
L28.TGTGTTTAGCGACGTA-1	2	2	2	0	2	0	2	2	4
L28.TGTGTTTAGATCTGAA-1	0	2	2	-	-	0	2	2	0
L28.TGTGGTAGTCGAAAGC-1	4	2	2	-	-	0	2	2	0
L28.TGTGGTAAGACTACAA-1	0	2	2	2	2	0	2	2	0
L28.TGTCCCACATCCAACA-1	0	2	2	-	-	0	2	2	0
L28.TGTATTCCATGTCGAT-1	0	2	2	2	2	0	2	2	0
L28.TGGTTCCCACCGAATT-1	9	2	2	-	-	0	2	2	5
L28.TGGTTAGAGCCTCGTG-1	5	2	2	5	2	-	2	2	0
L28.TGGGCGTTCATAGCAC-1	0	2	2	2	2	0	2	2	0
L28.TGGGAAGAGGAGTTGC-1	0	2	2	2	2	0	2	2	0
L28.TGCTGCTGTTAAGACA-1	0	2	2	-	-	0	2	2	0
L28.TGCTACCTCACTTACT-1	0	-	2	-	-	0	2	2	8
L28.TGCTACCGTATCGCAT-1	10	2	2	0	2	-	2	2	0
L28.TGCGTGGGTGTTGGGA-1	0	2	2	4	2	0	2	2	0
L28.TGCGTGGGTGTGACGA-1	4	2	2	8	2	0	2	2	9
L28.TGCGCAGCAGCATACT-1	-	-	2	-	-	0	2	2	0
L28.TGCCAAACAATAGCGG-1	4	2	2	-	-	2	2	2	5
L28.TGCACCTTCGACCAGC-1	0	-	2	2	2	-	2	2	0
L28.TGATTTCTCGAGAGCA-1	0	-	2	9	2	0	2	2	0
L28.TGATTTCAGTCAAGCG-1	0	2	2	2	2	-	2	2	0
L28.TGAGGGACACGACGAA-1	0	2	2	10	2	0	2	2	4
L28.TGAGAGGAGTCGTTTG-1	11	2	2	-	-	0	2	2	5
L28.TGACTAGGTGCACGAA-1	2	2	2	-	-	0	2	2	2
L28.TGACAACGTCAGAATA-1	0	2	2	4	2	0	2	2	0
L28.TCTTTCCGTGGCAAAC-1	2	2	2	0	2	0	2	2	0
L28.TCTTTCCGTCGATTGT-1	0	2	2	0	2	0	2	2	0
L28.TCTTTCCCAGCTGTTA-1	0	2	2	2	2	0	2	2	0
L28.TCTTTCCCAATCAGAA-1	0	-	2	0	2	0	4	4	0
L28.TCTTTCCAGCAGGCTA-1	4	2	2	2	2	0	2	2	0
L28.TCTGAGACAGGCTGAA-1	0	2	2	-	-	0	2	2	0
L28.TCTCTAAAGAGGTAGA-1	12	2	2	2	2	0	2	2	0
L28.TCTCATATCAGTGTTG-1	0	2	2	2	2	0	2	2	0
L28.TCTATTGAGGACATTA-1	0	2	2	2	2	0	2	2	0
L28.TCGTAGACAAGCGAGT-1	5	2	2	-	-	-	2	2	0
L28.TCGTAGAAGTGGTCCC-1	0	2	2	11	2	0	2	2	0
L28.TCGTAGAAGGTTCCTA-1	2	2	2	0	2	0	2	2	5
L28.TCGTACCGTTGATTGC-1	0	2	2	-	-	0	2	2	0
L28.TCGTACCCACGTTGGC-1	13	2	2	-	-	-	2	2	0
L28.TCGGTAACACCGATAT-1	0	2	2	-	-	0	-	2	0
L28.TCGGGACCAAACGTGG-1	0	2	2	-	-	-	2	2	5
L28.TCGCGTTTCACCCTCA-1	0	-	2	0	2	0	2	2	4
L28.TCGAGGCTCCACGACG-1	14	2	2	-	-	0	5	2	3
L28.TCGAGGCCACGGCTAC-1	0	2	2	-	-	0	2	2	0
L28.TCCACACGTCGAAAGC-1	2	2	2	0	2	0	2	2	5
L28.TCCACACAGTCGAGTG-1	0	2	2	-	-	-	2	2	10
L28.TCATTTGGTTACGTCA-1	2	2	2	-	-	0	2	2	0
L28.TCATTTGGTGCTCTTC-1	2	2	2	-	-	2	2	2	0
L28.TCATTTGCAATCGGTT-1	5	2	2	0	2	0	2	2	11
L28.TCAGGTATCTGAGTGT-1	2	2	2	-	-	0	2	2	5
L28.TCAGGTATCGAGAACG-1	2	2	2	0	2	2	2	2	5
L28.TCAGGTAGTAGAGCTG-1	0	2	2	8	2	0	2	2	0
L28.TCAGGATGTGCAACTT-1	0	2	2	-	-	0	2	2	0
L28.TCAGCTCGTCTGCGGT-1	4	2	2	10	2	0	2	2	0
L28.TCAGCAATCATGCATG-1	15	2	2	-	-	0	2	2	12
L28.TCAGATGTCAGCGACC-1	0	2	2	8	2	0	2	2	0
L28.TCACGAAGTGAAAGAG-1	4	2	2	2	2	0	2	2	0
L28.TCACGAACATTCCTCG-1	5	2	2	-	-	-	2	2	0
L28.TATTACCTCAGAGCTT-1	16	2	2	4	2	0	0	3	7
L28.TATTACCAGCTAGCCC-1	4	2	2	2	2	0	2	2	0
L28.TATGCCCTCGGTTCGG-1	0	2	2	0	2	2	2	2	0
L28.TATCAGGAGCTCCCAG-1	0	2	2	-	-	0	2	2	0
L28.TAGTTGGTCTGTTTGT-1	0	2	2	2	2	-	2	2	0
L28.TAGTTGGAGTAGGTGC-1	5	2	2	5	2	-	2	2	0
L28.TAGTGGTAGTTAACGA-1	2	-	2	2	2	2	2	2	2
L28.TAGGCATTCTTGCCGT-1	0	2	2	2	2	0	2	2	0
L28.TAGAGCTTCAGCGACC-1	17	2	2	8	2	0	2	2	0
L28.TAGACCAGTCCTGCTT-1	11	-	2	-	-	0	2	2	4
L28.TACTTACAGATGTTAG-1	0	2	2	8	2	2	2	2	0
L28.TACTCGCTCTACGAGT-1	0	2	2	-	-	3	2	2	2
L28.TACTCGCAGTGGGTTG-1	0	2	2	10	2	0	2	2	0
L28.TACTCATTCTGGGCCA-1	0	2	2	0	2	0	2	2	0
L28.TACTCATTCGCAAACT-1	0	2	2	10	2	0	2	2	0
L28.TACGGTACATTGCGGC-1	4	2	2	0	2	2	2	2	5
L28.TACGGTAAGATCGATA-1	18	2	2	2	2	0	5	2	0
L28.TACGGGCTCATGCAAC-1	0	-	2	0	2	0	2	2	0
L28.TACGGGCGTTCTCATT-1	0	2	2	0	2	4	2	2	5
L28.TACGGGCAGATGCCAG-1	0	2	2	-	-	0	2	2	13
L28.TACGGATAGGACACCA-1	0	2	2	2	2	5	2	2	0
L28.TACCTTAGTCCGTCAG-1	0	2	2	8	2	2	2	2	0
L28.TACCTTAGTCATCGGC-1	0	2	2	-	-	0	2	2	0
L28.TACCTATTCAGAGGTG-1	0	2	2	2	2	0	-	2	0
L28.TACCTATGTAAGTAGT-1	19	0	2	0	2	0	0	4	2
L28.TACAGTGCAAGGTGTG-1	0	2	2	2	2	0	2	2	0
L28.TACACGATCCCTAATT-1	0	2	2	0	2	0	2	2	0
L28.TAAGCGTTCGTTTAGG-1	20	2	2	0	2	0	2	2	14
L28.TAAGCGTCACTCTGTC-1	0	2	2	-	-	0	2	2	0
L28.TAAACCGCATCCCACT-1	0	-	2	-	-	0	2	2	0
L28.GTTTCTATCGAGGTAG-1	9	2	2	2	2	0	2	2	0
L28.GTTTCTACAGACGCCT-1	0	2	2	-	-	0	2	2	0
L28.GTTCTCGCAGTTTACG-1	0	2	2	10	2	0	2	2	0
L28.GTTCGGGCACGAAGCA-1	0	2	2	2	2	0	2	2	0
L28.GTTAAGCTCTGATTCT-1	0	-	2	8	2	0	2	2	0
L28.GTGTGCGTCACTGGGC-1	0	2	2	2	2	0	2	2	4
L28.GTGGGTCTCAGAAATG-1	4	0	3	-	-	0	3	5	15
L28.GTGCTTCCATCCCACT-1	0	2	2	8	2	0	2	2	16
L28.GTGCTTCCACAAGTAA-1	15	2	2	-	-	0	2	2	0
L28.GTGCGGTTCTGTCTAT-1	2	2	2	-	-	2	2	2	2
L28.GTGCATAAGGCGTACA-1	5	2	2	5	2	-	2	2	0
L28.GTGCAGCTCTACGAGT-1	0	2	2	0	2	0	2	2	17
L28.GTGAAGGTCAAACCGT-1	0	2	2	2	2	0	2	2	0
L28.GTCGGGTGTCCATGAT-1	4	0	2	12	5	0	-	3	18
L28.GTCGGGTAGTAGCCGA-1	0	2	2	-	-	0	2	2	0
L28.GTCCTCATCTTGCCGT-1	0	2	2	0	2	0	2	2	0
L28.GTCCTCATCTCACATT-1	-	0	3	0	6	-	0	2	0
L28.GTCCTCAAGCAATCTC-1	0	2	2	2	2	0	2	2	0
L28.GTCATTTTCAGGCAAG-1	0	2	4	0	2	0	2	2	0
L28.GTCATTTGTTGGTGGA-1	0	2	2	0	2	-	2	2	5
L28.GTCATTTGTTCAGACT-1	9	2	2	4	2	0	2	2	0
L28.GTCATTTGTGGCGAAT-1	0	2	2	8	2	0	2	2	0
L28.GTCACGGTCAAACCAC-1	6	2	2	2	2	0	2	2	0
L28.GTCACAAGTCAGAAGC-1	0	2	2	-	-	-	2	2	0
L28.GTCAAGTCATTGGCGC-1	0	2	2	0	2	0	2	2	19
L28.GTATTCTGTGTCAATC-1	0	2	2	8	2	0	2	2	0
L28.GTATTCTCACACAGAG-1	2	2	2	0	2	0	2	2	5
L28.GTATCTTGTCTGCGGT-1	0	2	2	2	2	0	2	2	0
L28.GTATCTTGTAGAGCTG-1	21	2	2	13	7	0	0	2	0
L28.GTATCTTAGCGATTCT-1	0	2	2	-	-	2	2	2	0
L28.GTAGTCAGTGCTCTTC-1	2	-	2	0	2	0	2	2	4
L28.GTAGTCAAGTGGGTTG-1	5	2	2	5	2	-	2	2	0
L28.GTAGGCCGTGATGCCC-1	10	2	2	8	2	-	2	6	0
L28.GTACTTTTCAAGCCTA-1	0	2	2	-	-	0	2	2	20
L28.GTAACTGTCGCCTGTT-1	22	0	3	-	-	0	3	2	0
L28.GTAACTGTCAGGATCT-1	23	2	2	2	2	0	2	2	0
L28.GTAACTGCAGGGTACA-1	0	2	2	0	2	0	2	2	5
L28.GTAACTGCACGGTTTA-1	24	-	2	-	-	0	2	2	0
L28.GTAACGTAGTTAACGA-1	25	2	2	-	-	0	2	2	0
L28.GGTGTTACAAGCCCAC-1	4	0	5	0	0	0	3	3	4
L28.GGTGTTAAGTGGTCCC-1	0	2	2	10	2	0	2	2	0
L28.GGTGAAGAGCCAGTAG-1	5	2	2	5	2	-	2	2	0
L28.GGTATTGGTGTCGCTG-1	26	2	2	4	2	0	2	2	0
L28.GGTATTGAGTTGAGTA-1	0	2	2	-	-	-	2	2	5
L28.GGGTTGCGTATTACCG-1	0	2	2	-	-	0	2	2	0
L28.GGGTTGCAGAAGGTGA-1	27	2	2	-	-	0	2	2	0
L28.GGGTCTGGTCAGATAA-1	24	2	2	0	2	0	2	2	0
L28.GGGTCTGAGAGGGATA-1	0	2	2	0	2	0	2	2	0
L28.GGGCACTGTGACTCAT-1	0	2	2	2	2	0	2	2	0
L28.GGGCACTAGCTAGGCA-1	-	2	2	-	-	0	2	2	0
L28.GGGAGATTCGTGACAT-1	0	-	2	-	-	0	2	2	0
L28.GGGAGATCACGTCAGC-1	4	2	2	-	-	2	2	2	5
L28.GGCTGGTGTGAACCTT-1	2	-	2	0	2	2	2	2	5
L28.GGCTCGACATTCACTT-1	2	2	2	-	-	-	2	2	0
L28.GGCTCGACATCTGGTA-1	0	2	2	8	2	0	2	2	0
L28.GGCCGATTCGAATGCT-1	28	-	2	-	-	0	2	2	0
L28.GGCCGATCATATACGC-1	0	-	2	0	2	0	2	2	21
L28.GGCAATTGTCTCCATC-1	2	2	2	0	2	0	2	2	5
L28.GGCAATTCATATACCG-1	11	2	2	-	-	0	2	2	5
L28.GGCAATTAGTTGTCGT-1	0	2	2	4	2	0	2	2	0
L28.GGACGTCAGGCTATCT-1	0	2	2	14	2	0	2	2	4
L28.GGACATTGTTCGTCTC-1	9	-	2	-	-	0	2	2	0
L28.GGAACTTTCAACACGT-1	4	2	2	-	-	0	2	2	0
L28.GGAAAGCTCGTGACAT-1	0	2	2	2	2	0	2	2	0
L28.GGAAAGCAGTGTGAAT-1	2	2	2	0	2	0	2	2	0
L28.GCTTCCAAGCGTGTCC-1	0	2	2	2	2	0	2	2	5
L28.GCTGCTTTCAGCTCGG-1	6	-	2	-	-	0	2	2	5
L28.GCTGCTTGTTCGCTAA-1	0	2	2	8	2	0	2	2	0
L28.GCTGCTTGTATTAGCC-1	0	2	2	0	2	0	2	2	0
L28.GCTGCTTCACACTGCG-1	0	2	2	-	-	0	2	-	-
L28.GCTGCAGGTCTTGTCC-1	0	2	2	-	-	0	2	2	0
L28.GCGCAGTCAGATGAGC-1	29	2	2	0	2	0	2	2	0
L28.GCGCAACAGCTTTGGT-1	9	2	2	2	2	0	2	2	0
L28.GCGAGAATCTGCTTGC-1	0	2	2	0	2	0	2	2	0
L28.GCGAGAACAGCCACCA-1	0	-	3	-	-	0	6	2	0
L28.GCGACCATCTGTCAAG-1	0	-	2	-	-	0	-	2	22
L28.GCATGTATCTCCTATA-1	4	2	2	2	2	0	2	2	0
L28.GCATGTAGTCTTGTCC-1	0	2	2	2	2	0	2	2	0
L28.GCATGTAGTCTAGGTT-1	30	2	2	2	2	0	2	2	0
L28.GCATGTACACCGCTAG-1	5	2	2	5	2	0	2	2	0
L28.GCATGTAAGATTACCC-1	2	-	2	-	-	0	2	2	0
L28.GCATGCGTCGGTTAAC-1	4	-	2	-	-	0	2	2	0
L28.GCATGCGTCATCGGAT-1	11	-	2	0	2	2	2	2	0
L28.GCATACATCGTCCGTT-1	15	2	2	-	-	0	2	2	12
L28.GCATACATCAGTTAGC-1	0	2	2	8	2	0	2	2	0
L28.GCAGCCATCTTGAGAC-1	0	2	2	2	2	-	2	-	-
L28.GCAGCCAAGGCTAGAC-1	0	2	2	-	-	0	2	2	0
L28.GCACTCTGTGTATGGG-1	0	2	2	-	-	-	2	2	0
L28.GCACATAAGTGTCTCA-1	4	-	2	0	2	0	3	3	0
L28.GCAATCAGTTGCCTCT-1	0	-	2	2	2	0	2	2	0
L28.GATTCAGTCTCCGGTT-1	31	-	2	-	-	0	2	2	0
L28.GATGCTAGTTCGTCTC-1	32	2	2	-	-	0	2	2	0
L28.GATGAGGCATATGAGA-1	0	2	2	2	2	0	2	2	0
L28.GATGAAAAGTACGTTC-1	0	2	2	2	2	0	2	2	0
L28.GATCTAGAGCTGCCCA-1	2	2	2	-	-	0	2	2	5
L28.GATCGTACAAGGGTCA-1	4	2	2	2	2	0	2	2	0
L28.GATCGCGCATTCACTT-1	0	-	2	-	-	2	2	2	5
L28.GATCGATGTCTTCTCG-1	33	2	2	-	-	-	2	2	23
L28.GATCAGTGTCCTGCTT-1	0	2	-	-	-	0	2	2	0
L28.GAGTCCGTCTAGCACA-1	0	2	2	-	-	0	2	2	0
L28.GAGCAGAAGTGTTGAA-1	0	-	6	8	2	0	3	2	24
L28.GACTGCGAGGATGGTC-1	2	2	2	0	2	2	2	2	5
L28.GACTAACAGCGATATA-1	20	-	2	-	-	0	2	2	0
L28.GACGTTATCAGGTTCA-1	0	2	2	-	-	0	2	2	0
L28.GACGTGCTCGTATCAG-1	32	2	2	2	2	0	2	2	0
L28.GACGGCTAGCGTTTAC-1	0	2	2	-	-	-	2	2	0
L28.GACGCGTCACGTAAGG-1	0	2	2	2	2	0	2	2	0
L28.GACCTGGCAGCTGGCT-1	4	2	2	8	2	0	2	2	0
L28.GACCTGGCAAGTAGTA-1	0	2	2	2	2	0	2	2	0
L28.GACCTGGCAACACGCC-1	11	-	2	0	2	0	2	2	0
L28.GACAGAGCATGACATC-1	0	-	2	-	-	0	2	2	0
L28.GACAGAGAGCTTTGGT-1	0	-	2	-	-	0	2	2	0
L28.GACACGCTCACCTCGT-1	0	2	2	15	2	0	2	2	0
L28.GACACGCAGATCCTGT-1	34	2	2	-	-	0	2	2	0
L28.GAATAAGCAGAAGCAC-1	35	2	2	9	2	0	2	2	0
L28.GAAGCAGGTGAACCTT-1	4	2	2	2	2	0	2	2	0
L28.GAACGGATCGCGGATC-1	0	-	2	-	-	0	2	2	0
L28.GAACGGACATGGGACA-1	0	2	2	10	2	0	2	2	0
L28.GAACATCGTCTTCTCG-1	6	2	2	-	-	-	2	2	0
L28.GAACATCGTACAAGTA-1	0	2	7	0	2	0	2	2	0
L28.CTTTGCGTCACCTTAT-1	0	2	2	2	2	0	2	2	0
L28.CTTGGCTGTGTATGGG-1	0	2	2	2	2	0	2	2	2
L28.CTTGGCTGTCTGGAGA-1	4	2	2	-	-	0	2	2	0
L28.CTTACCGGTCCTCCAT-1	0	2	2	0	2	0	2	2	0
L28.CTTAACTTCAGTCCCT-1	0	2	2	8	2	0	2	2	0
L28.CTTAACTCAACGATCT-1	23	2	2	0	2	2	2	2	5
L28.CTGTTTACACGTCAGC-1	4	2	2	2	2	0	2	2	0
L28.CTGTTTAAGTAGGTGC-1	15	2	2	0	2	0	2	2	7
L28.CTGTGCTTCCTTGGTC-1	0	2	2	-	-	2	2	2	0
L28.CTGCTGTGTTACCGAT-1	0	2	2	2	2	0	2	2	0
L28.CTGCGGATCAGTCAGT-1	16	2	2	-	-	0	2	2	4
L28.CTGCGGACAGGGTTAG-1	-	2	2	0	2	0	2	2	12
L28.CTGCCTACATGGTCTA-1	2	2	2	0	2	0	2	2	5
L28.CTGATAGTCAGCAACT-1	36	-	2	2	2	0	2	2	0
L28.CTGAAACGTTGCTCCT-1	0	2	2	8	2	0	2	2	0
L28.CTCTGGTTCCGCATCT-1	0	2	2	-	-	0	2	2	0
L28.CTCTACGCACGCGAAA-1	37	2	2	0	2	0	2	2	5
L28.CTCTAATTCCCAGGTG-1	0	2	2	2	2	0	2	2	0
L28.CTCGTCATCGTGACAT-1	0	2	2	2	2	0	2	2	4
L28.CTCGTACTCCTGCTTG-1	4	-	2	-	-	0	2	2	7
L28.CTCGGGACATCGGACC-1	38	2	2	0	2	0	2	2	0
L28.CTCGGAGCACGGTAAG-1	2	2	2	8	2	2	2	2	5
L28.CTCGGAGCAAGCCATT-1	0	2	2	-	-	0	2	2	0
L28.CTCGAGGGTAATTGGA-1	4	2	2	0	2	0	2	2	0
L28.CTCGAGGCAGACGTAG-1	0	2	2	0	2	0	2	2	0
L28.CTCGAGGAGTGAAGTT-1	39	2	2	2	2	0	2	2	0
L28.CTCCTAGTCGCATGAT-1	2	2	2	-	-	2	2	2	5
L28.CTCCTAGTCACTCTTA-1	18	2	2	-	-	6	5	2	4
L28.CTCATTACATTAGCCA-1	9	-	7	-	-	-	0	2	0
L28.CTCAGAATCTTGTACT-1	0	0	8	16	0	7	3	2	0
L28.CTCAGAACATTGTGCA-1	0	2	2	-	-	0	2	2	0
L28.CTAGCCTGTTCAGACT-1	4	2	2	0	2	2	2	2	5
L28.CTAGCCTGTAGCTTGT-1	4	-	2	8	2	-	2	-	-
L28.CTACGTCTCAGGCCCA-1	0	2	2	-	-	0	2	2	0
L28.CTACCCATCATTCACT-1	0	2	2	0	2	0	2	2	16
L28.CTACACCTCTGGTTCC-1	0	2	2	10	2	2	2	2	19
L28.CTACACCTCCAGGGCT-1	2	2	2	0	2	2	2	2	5
L28.CTACACCAGAGTCGGT-1	16	2	2	0	2	0	2	2	0
L28.CTAAGACCAGACAAGC-1	0	2	2	17	2	0	2	2	0
L28.CTAAGACAGAACAATC-1	-	2	2	-	-	-	2	2	17
L28.CGTTGGGTCGTCCGTT-1	0	2	2	2	2	0	2	2	0
L28.CGTTGGGGTCATGCAT-1	20	2	2	-	-	0	2	2	14
L28.CGTTGGGGTATAGGTA-1	4	2	2	2	2	0	2	2	0
L28.CGTTGGGCACTGTGTA-1	0	-	2	-	-	0	2	2	0
L28.CGTTGGGCACAAGTAA-1	11	2	2	-	-	0	2	2	25
L28.CGTTCTGCAGCCACCA-1	0	2	2	2	2	0	2	2	0
L28.CGTTAGAGTAGCGTAG-1	-	2	2	-	-	0	2	2	16
L28.CGTTAGAGTAACGACG-1	2	2	2	-	-	2	2	2	0
L28.CGTTAGAGTAAACCTC-1	40	2	2	2	2	0	-	2	26
L28.CGTGTAACATTTCACT-1	0	2	2	0	2	0	2	2	0
L28.CGTGAGCGTCTCCCTA-1	0	2	2	0	2	0	2	2	0
L28.CGTGAGCAGGCGCTCT-1	28	2	2	2	2	0	2	2	0
L28.CGTCTACTCCAGATCA-1	0	2	2	0	2	2	2	2	5
L28.CGTAGCGTCCACGCAG-1	2	-	2	-	-	0	2	2	0
L28.CGTAGCGCATGCTGGC-1	0	2	2	-	-	0	2	2	0
L28.CGGGTCACAGATGGGT-1	0	2	2	2	2	0	2	6	0
L28.CGGGTCAAGTGGGATC-1	0	2	2	15	2	0	2	0	15
L28.CGGGTCAAGCCCGAAA-1	0	2	2	2	2	0	2	2	0
L28.CGGCTAGTCATGTAGC-1	0	2	2	10	2	0	2	2	0
L28.CGGAGTCGTCACTTCC-1	0	2	2	2	2	0	2	2	0
L28.CGGAGTCAGAACTGTA-1	0	2	2	2	2	0	2	2	0
L28.CGGAGCTCAGCTGTTA-1	0	2	2	2	2	0	2	2	0
L28.CGGAGCTCACGACGAA-1	3	2	2	8	2	0	2	2	0
L28.CGGACTGGTAACGCGA-1	0	2	2	0	2	0	2	2	18
L28.CGCTGGATCAGCATGT-1	9	2	2	8	2	0	2	2	0
L28.CGCTGGACAGCTTAAC-1	0	2	2	2	2	5	2	2	0
L28.CGCTATCAGGACAGCT-1	9	2	2	8	2	0	2	2	0
L28.CGCGGTATCAACACGT-1	0	2	2	2	2	0	2	2	0
L28.CGCGGTAAGACTAAGT-1	0	2	2	-	-	0	2	2	0
L28.CGATTGACACCACCAG-1	0	2	2	2	2	0	2	2	0
L28.CGATGTAGTTTGTTGG-1	41	-	2	-	-	0	2	2	0
L28.CGATGTAGTATGAAAC-1	0	-	2	-	-	0	2	-	-
L28.CGATCGGTCCAAAGTC-1	2	2	2	0	2	2	2	2	5
L28.CGATCGGGTGGTCTCG-1	2	2	2	0	2	2	2	2	17
L28.CGATCGGCACATGACT-1	0	2	2	0	2	0	2	2	21
L28.CGATCGGCACAGATTC-1	0	2	2	-	-	0	2	2	0
L28.CGAGCCAGTCGTTGTA-1	5	-	2	-	-	-	2	2	0
L28.CGAGCCACACCATGTA-1	0	2	2	8	2	0	2	2	0
L28.CGAGCCACAAGTTAAG-1	0	2	2	0	2	0	2	2	0
L28.CGAGAAGCACTTGGAT-1	0	2	2	2	2	0	2	2	0
L28.CGAGAAGCACTCGACG-1	5	2	2	5	2	-	2	2	0
L28.CGACCTTCACCTCGTT-1	0	2	2	-	-	0	2	2	0
L28.CCTTTCTCAGCCTTTC-1	0	-	2	0	2	0	2	2	0
L28.CCTTCCCTCTGAAAGA-1	0	2	2	0	2	0	2	2	0
L28.CCTTCCCCAGCATGAG-1	0	2	2	-	-	0	2	2	27
L28.CCTTACGGTCGCGGTT-1	0	2	2	0	2	2	2	2	5
L28.CCTTACGCATCACAAC-1	27	2	2	8	2	0	2	2	0
L28.CCTTACGAGGTTACCT-1	0	-	2	0	0	-	0	3	0
L28.CCTCAGTGTTCCACGG-1	0	-	2	8	2	0	2	2	0
L28.CCTATTATCCTTTCTC-1	0	2	2	2	2	0	2	2	0
L28.CCTATTACATTAGCCA-1	2	2	2	0	2	0	2	2	0
L28.CCTAGCTTCCGCTGTT-1	2	2	2	18	2	0	2	2	5
L28.CCTAGCTGTCTTCTCG-1	19	-	2	-	-	-	0	4	17
L28.CCTAGCTAGTTCGATC-1	2	2	2	4	2	0	2	2	0
L28.CCTACCATCCGAGCCA-1	9	2	2	0	2	0	2	2	0
L28.CCTACCACAAAGCGGT-1	0	-	2	2	2	0	2	2	0
L28.CCTAAAGCAACACCCG-1	0	2	2	2	2	0	2	2	0
L28.CCGTGGAGTCGGCACT-1	-	2	2	8	2	0	2	2	0
L28.CCGTACTTCTTGGGTA-1	34	2	9	0	2	0	2	2	0
L28.CCGTACTCACGGACAA-1	0	0	2	0	2	0	7	4	0
L28.CCGTACTAGTTCGCGC-1	42	-	2	4	8	0	3	3	0
L28.CCGGGATGTCCGAATT-1	0	2	2	2	2	0	2	2	0
L28.CCGGGATCAGCGTCCA-1	0	2	2	2	2	0	2	2	0
L28.CCCATACAGTGGTAAT-1	0	2	2	11	2	0	2	2	0
L28.CCCAGTTTCCAGATCA-1	11	2	2	-	-	0	2	2	28
L28.CCCAGTTCACAGGAGT-1	0	2	2	8	2	0	2	2	0
L28.CCCAATCAGTTACCCA-1	4	0	2	0	2	0	3	4	4
L28.CCATTCGAGTTACGGG-1	41	2	2	0	2	0	2	2	0
L28.CCACTACTCGGACAAG-1	0	-	2	8	2	-	2	2	19
L28.CCAATCCGTCCTGCTT-1	8	-	2	0	2	0	2	2	0
L28.CCAATCCAGTGCCATT-1	2	2	2	0	2	0	2	2	5
L28.CATTCGCGTGACGCCT-1	27	2	2	8	2	0	2	2	0
L28.CATTCGCAGTAGGTGC-1	2	2	2	0	2	8	2	2	5
L28.CATTATCTCATCTGCC-1	0	0	6	-	-	0	3	2	24
L28.CATTATCCATGCCCGA-1	0	-	2	-	-	0	2	2	0
L28.CATGCCTCATGTCCTC-1	11	2	2	8	2	0	2	2	0
L28.CATGACACAGTCTTCC-1	0	-	2	-	-	0	2	2	0
L28.CATCGGGTCACTCCTG-1	15	2	2	-	-	0	2	2	12
L28.CATCGGGAGTCTCAAC-1	0	2	2	-	-	0	2	2	0
L28.CATCGGGAGCAGACTG-1	0	2	2	-	-	0	2	3	0
L28.CATCCACGTTGCTCCT-1	0	2	2	0	2	0	2	2	5
L28.CATCAGAGTCAACTGT-1	0	2	2	15	2	0	2	0	15
L28.CATCAGACAGCCTTGG-1	0	2	2	-	-	0	2	2	0
L28.CATCAGAAGAGTACAT-1	4	0	2	4	2	0	3	4	0
L28.CATCAAGCAGGGATTG-1	-	2	2	-	-	0	2	-	-
L28.CATATTCTCGTGGGAA-1	0	2	2	2	2	0	2	2	0
L28.CATATTCCATCGTCGG-1	4	2	2	-	-	0	2	2	0
L28.CATATGGAGCATCATC-1	-	2	2	-	-	9	2	2	29
L28.CAGTAACAGTCAAGGC-1	0	2	2	10	2	0	2	2	0
L28.CAGGTGCTCTCAAGTG-1	4	2	2	0	2	0	2	2	0
L28.CAGGTGCGTTGGACCC-1	0	2	2	2	2	0	2	2	0
L28.CAGCTGGTCTGCGGCA-1	0	2	2	2	2	0	2	2	0
L28.CAGCTAAGTTCGTTGA-1	0	2	2	8	2	0	2	2	30
L28.CAGCTAAAGGGTGTGT-1	2	2	2	0	2	0	2	2	0
L28.CAGCGACTCCGAACGC-1	2	2	2	19	2	0	2	2	5
L28.CAGCCGATCTTGGGTA-1	28	2	2	2	2	10	2	2	0
L28.CAGCCGAAGTGCGTGA-1	0	-	2	-	-	-	2	2	0
L28.CAGCATAGTATCAGTC-1	0	2	2	2	2	0	2	2	0
L28.CAGCATACAGCTGTGC-1	0	2	2	8	2	0	2	2	0
L28.CAGCATACAACGATGG-1	0	-	2	-	-	0	2	2	4
L28.CAGCAGCGTTCCACAA-1	2	-	2	0	2	2	2	2	5
L28.CAGAGAGAGTGTTTGC-1	0	2	2	-	-	0	2	2	0
L28.CAGAATCGTATGGTTC-1	32	2	2	0	2	0	2	2	5
L28.CACTCCAAGTCATGCT-1	0	2	2	-	-	0	2	2	0
L28.CACCTTGCAGATCTGT-1	0	2	2	2	2	0	2	2	0
L28.CACATTTCACAGATTC-1	0	-	2	0	2	0	2	2	0
L28.CACATAGCAAACCTAC-1	0	-	2	-	-	0	2	2	0
L28.CACAGTATCTTACCTA-1	5	2	2	5	2	-	2	2	0
L28.CACAGTAGTTGCGCAC-1	0	2	2	8	2	-	2	-	-
L28.CACAGGCAGTGGAGAA-1	16	2	2	2	2	0	2	2	0
L28.CACACAATCTTAGCCC-1	41	2	2	-	-	-	2	2	0
L28.CACAAACAGGACAGAA-1	4	2	2	0	2	0	2	2	0
L28.CAAGTTGGTAGGGTAC-1	0	2	2	8	2	0	2	2	0
L28.CAAGGCCTCTGCAGTA-1	0	2	2	2	2	0	2	2	0
L28.CAAGGCCGTACCGGCT-1	0	2	2	-	-	0	2	2	0
L28.CAAGAAAGTCCCTACT-1	29	2	2	-	-	0	2	2	0
L28.CAAGAAAAGTACTTGC-1	35	2	2	20	2	0	2	2	0
L28.CAAGAAAAGAGAACAG-1	0	2	2	10	2	0	2	2	0
L28.CAACTAGTCGATCCCT-1	0	-	2	0	2	0	2	2	5
L28.CAACCTCCAAGTCATC-1	-	2	2	-	-	0	2	2	5
L28.CAACCAATCCGATATG-1	43	2	2	2	2	0	2	2	0
L28.CAACCAACATAAGACA-1	5	2	2	-	-	0	2	2	0
L28.CAACCAAAGGTGCAAC-1	34	-	2	-	-	0	2	2	0
L28.ATTGGTGCAATGTTGC-1	44	-	2	8	2	0	2	2	0
L28.ATTGGTGAGAGTACCG-1	0	-	2	8	2	0	2	2	0
L28.ATTCTACGTTTGTTTC-1	5	-	-	5	2	-	2	6	0
L28.ATTCTACCACATAACC-1	0	2	2	-	-	2	2	2	0
L28.ATTATCCTCACCTTAT-1	0	2	2	2	2	0	2	2	0
L28.ATTATCCAGATCCGAG-1	16	2	2	0	2	0	2	2	0
L28.ATGTGTGCATCACGAT-1	3	-	2	-	-	-	0	3	17
L28.ATGTGTGCAGGGCATA-1	0	-	2	-	-	0	2	2	0
L28.ATGTGTGAGCTCCCAG-1	0	-	2	-	-	0	2	2	14
L28.ATGGGAGAGGAATTAC-1	0	2	2	0	2	0	2	2	0
L28.ATGGGAGAGCGTAGTG-1	2	2	2	0	2	0	2	2	0
L28.ATGCGATCACCGCTAG-1	0	2	2	0	2	0	2	2	0
L28.ATGAGGGAGTTAGGTA-1	0	2	2	2	2	0	2	2	0
L28.ATCTGCCAGTTACGGG-1	4	2	2	2	2	0	2	2	31
L28.ATCTACTTCCATGAGT-1	0	-	2	6	2	0	2	2	0
L28.ATCGAGTCATATACGC-1	0	2	2	8	2	0	2	2	0
L28.ATAGACCGTGTGACCC-1	0	2	2	2	2	0	2	2	0
L28.ATAAGAGTCCGCATCT-1	0	2	2	-	-	0	2	2	0
L28.ATAAGAGTCAGTGTTG-1	0	2	2	17	2	0	2	2	0
L28.ATAAGAGCATCACAAC-1	9	2	2	-	-	-	2	2	0
L28.ATAACGCCACCTTGTC-1	2	2	2	0	2	2	2	2	0
L28.AGTTGGTCAGTTAACC-1	2	2	2	0	2	0	2	2	4
L28.AGTTGGTCAAGCTGAG-1	9	2	2	-	-	0	2	2	0
L28.AGTGGGACACTGTCGG-1	9	-	2	3	3	0	0	7	32
L28.AGTGGGACAAACAACA-1	0	-	2	8	2	0	2	2	0
L28.AGTGGGAAGGACAGAA-1	4	2	2	-	-	2	2	2	33
L28.AGTGGGAAGAAACCAT-1	45	2	2	-	-	0	2	2	11
L28.AGTGAGGTCGTCACGG-1	20	0	3	-	-	-	0	2	0
L28.AGTGAGGAGTGACTCT-1	0	2	2	0	2	0	2	2	0
L28.AGTGAGGAGAGCCCAA-1	0	-	2	2	2	0	2	2	0
L28.AGTCTTTCACCAGGCT-1	0	2	2	0	2	0	2	2	0
L28.AGTAGTCGTCGAGATG-1	0	-	2	-	-	0	2	2	0
L28.AGGTCCGAGAGGTTGC-1	0	2	2	0	2	0	2	2	5
L28.AGGTCATGTAAATACG-1	22	-	2	-	-	0	2	2	0
L28.AGGTCATAGAAGGGTA-1	2	2	2	-	-	0	2	2	21
L28.AGGGTGAGTGACGCCT-1	2	2	2	-	-	2	2	2	5
L28.AGGCCGTTCGTACCGG-1	2	2	2	0	2	0	2	2	5
L28.AGGCCGTAGTGTTGAA-1	0	-	2	-	-	0	2	2	0
L28.AGCTTGATCTGTGCAA-1	19	0	2	10	2	0	8	4	4
L28.AGCTTGAGTGATGTGG-1	0	2	2	2	2	0	2	2	0
L28.AGCTTGAGTCAGGACA-1	5	2	2	5	2	-	2	2	0
L28.AGCTTGACAGCTGGCT-1	9	2	10	2	2	0	2	2	0
L28.AGCTCCTGTTGTGGAG-1	0	2	2	8	2	0	2	2	0
L28.AGCTCCTCATAGACTC-1	0	2	2	2	2	0	2	2	0
L28.AGCGGTCCATACTCTT-1	0	2	2	0	2	0	2	2	0
L28.AGCCTAACAAGCGCTC-1	0	2	2	0	2	0	2	2	0
L28.AGCAGCCTCTGGTATG-1	0	2	2	2	2	0	2	2	0
L28.AGATCTGTCCTAGAAC-1	10	2	2	-	-	0	2	2	11
L28.AGATCTGGTACGCACC-1	0	2	2	0	2	8	2	2	0
L28.AGATCTGAGGAGTCTG-1	0	2	2	8	2	0	2	2	0
L28.AGAGCTTTCAAACGGG-1	9	2	2	4	2	0	2	2	0
L28.AGACGTTTCCAACCAA-1	11	2	2	2	2	11	2	2	0
L28.AGAATAGTCCAGAGGA-1	0	2	2	2	2	0	2	2	2
L28.AGAATAGTCAGTGTTG-1	4	2	2	0	2	0	2	2	34
L28.ACTTACTAGTTAAGTG-1	0	-	2	10	2	0	2	2	0
L28.ACTGTCCTCCTTGGTC-1	15	2	2	0	2	0	2	2	12
L28.ACTGCTCTCAGTACGT-1	0	2	2	-	-	0	2	2	0
L28.ACTGCTCCATTGAGCT-1	0	2	2	0	2	0	2	2	0
L28.ACTATCTGTCCAACTA-1	0	2	2	0	2	0	2	2	0
L28.ACGGGTCCAGCGAACA-1	0	2	2	2	2	0	2	2	0
L28.ACGGGCTAGGACCACA-1	19	3	2	4	2	0	9	4	4
L28.ACGGCCATCATCGATG-1	0	2	2	2	2	0	2	2	0
L28.ACGGCCAGTCAGAAGC-1	0	2	2	2	2	0	2	2	0
L28.ACGGCCAGTCACCTAA-1	11	2	2	0	2	0	2	2	5
L28.ACGGAGAGTCTAGCCG-1	2	-	2	0	2	0	2	2	5
L28.ACGGAGACATACGCTA-1	0	-	2	8	2	0	2	2	2
L28.ACGGAGACACCGATAT-1	3	0	2	4	2	0	6	3	0
L28.ACGGAGACAAACCCAT-1	0	0	2	0	2	0	7	4	0
L28.ACGCCGACACCAGGTC-1	3	2	2	-	-	2	2	2	5
L28.ACGCCAGTCCTCCTAG-1	0	-	3	3	3	-	3	2	0
L28.ACGCAGCGTGCAACGA-1	0	2	2	-	-	0	2	2	0
L28.ACGCAGCCAATAAGCA-1	45	-	-	-	-	0	2	2	11
L28.ACGATGTAGCGTGTCC-1	0	2	2	2	2	0	2	2	0
L28.ACGATACTCTTCCTTC-1	0	2	2	0	2	0	2	2	0
L28.ACGAGCCAGCAATCTC-1	0	-	2	-	-	0	2	2	2
L28.ACCTTTACACCCATGG-1	4	2	2	2	2	-	2	2	0
L28.ACCCACTGTAAGAGGA-1	4	-	2	8	2	0	2	2	0
L28.ACCCACTCAAGCCATT-1	4	2	2	0	2	0	2	2	0
L28.ACCAGTACACTTAAGC-1	4	2	2	2	2	0	2	2	17
L28.ACATCAGTCCTCAATT-1	21	-	2	-	-	0	10	2	0
L28.ACATCAGCAGACAGGT-1	-	-	2	-	-	2	2	2	0
L28.ACATCAGAGCGGATCA-1	0	2	2	2	2	0	2	2	0
L28.ACATACGTCGCCCTTA-1	0	2	-	-	-	0	2	2	0
L28.ACAGCTAGTCGGCTCA-1	18	2	2	2	2	0	5	2	5
L28.ACAGCCGCAGACTCGC-1	0	2	2	0	2	2	2	2	20
L28.ACACTGACACGGCCAT-1	4	2	2	-	-	0	2	2	0
L28.ACACCCTCAGAGTGTG-1	0	2	2	2	2	0	2	2	0
L28.ACACCAATCTACCTGC-1	0	2	-	0	2	0	2	2	0
L28.ACACCAATCGTCTGCT-1	5	2	2	-	-	-	2	2	0
L28.ACACCAACAAGAAGAG-1	33	2	2	-	-	0	2	2	23
L28.ACACCAAAGCCACGCT-1	2	2	2	0	2	0	2	2	5
L28.ACACCAAAGACAAAGG-1	-	2	2	-	-	0	2	2	0
L28.AATCCAGGTTAAGGGC-1	2	2	2	-	-	0	2	2	0
L28.AATCCAGCACGAAAGC-1	0	2	2	-	-	0	2	2	21
L28.AAGTCTGGTAATAGCA-1	0	2	2	-	-	0	2	2	0
L28.AAGTCTGAGCATCATC-1	2	2	2	0	2	0	2	2	0
L28.AAGGTTCAGCGATAGC-1	4	2	2	8	2	0	2	2	17
L28.AAGGCAGGTGTGGCTC-1	46	2	2	4	2	0	2	2	35
L28.AAGGAGCTCGTCCGTT-1	0	2	2	-	-	0	2	2	0
L28.AAGGAGCGTTCGTTGA-1	2	2	2	0	2	0	2	2	0
L28.AAGCCGCAGGCGTACA-1	0	2	2	-	-	0	2	2	0
L28.AAGCCGCAGATGGCGT-1	0	2	2	8	2	0	2	2	0
L28.AACTTTCGTAGCAAAT-1	0	-	2	-	-	0	2	2	0
L28.AACTCTTTCAGCTTAG-1	0	2	2	-	-	0	2	2	0
L28.AACTCTTGTCGGCACT-1	31	2	2	0	2	0	2	2	0
L28.AACTCCCCATGTCGAT-1	-	-	2	8	6	-	3	2	8
L28.AACTCCCAGCATGGCA-1	0	2	2	2	2	0	2	2	0
L28.AACGTTGAGCCAACAG-1	4	-	2	0	2	0	2	2	0
L28.AACCGCGCACATGTGT-1	4	2	2	2	2	0	2	2	0
L28.AACCGCGAGGCGATAC-1	-	2	2	-	-	0	2	2	0
L28.AACACGTGTAGCGCAA-1	0	2	2	-	-	0	2	2	0
L28.AACACGTAGGTTACCT-1	0	2	2	0	2	0	2	2	5
L28.AAATGCCTCACCCTCA-1	0	2	2	2	2	0	2	2	0
L28.AAAGTAGAGCAATCTC-1	2	2	2	0	2	0	2	2	4
L28.AAAGCAAGTTTGTGTG-1	-	2	2	2	2	0	2	2	0
L28.AAAGATGCACAGATTC-1	16	2	2	0	2	0	2	2	0
L28.AAAGATGCAACGCACC-1	2	2	2	0	2	0	2	2	4
L28.AAAGATGCAAACGTGG-1	2	2	2	8	2	0	2	2	5
L28.AAACGGGCAGTCCTTC-1	4	2	2	0	2	0	2	2	5
