## Supplementary Data and Scripts for "Detecting branching rate heterogeneity with tree balance statistics in lineage tracing trees": 3432_NT_T1_character_matrix.txt

cellBC	r0	r1	r2	r3	r4	r5	r6	r7	r8	r9	r10	r11	r12	r13	r14	r15	r16	r17	r18	r19	r20	r21	r22	r23	r24	r25	r26	r27	r28
L37.TTTGCGCTCCGTCAAA-1	2	2	2	2	2	2	2	2	0	2	2	2	2	0	2	2	0	2	2	2	-	-	-	-	-	-	-	-	-
L37.TTTGCGCCAAACTGCT-1	2	2	2	2	2	0	2	2	0	2	2	2	2	0	2	2	0	2	2	2	-	-	-	-	-	-	-	-	-
L37.TTGTAGGTCGAGAGCA-1	2	2	2	2	2	2	2	2	0	2	2	2	-	-	2	2	0	2	2	2	-	-	-	-	-	-	-	-	-
L37.TTGGAACTCGGCTTGG-1	3	3	3	3	3	0	3	3	0	3	3	3	-	-	3	3	0	3	3	3	2	2	2	2	2	0	2	2	2
L37.TTGCCGTCACCAGGTC-1	2	4	0	4	4	3	4	4	2	4	4	0	3	2	4	4	2	2	4	0	-	-	-	-	-	-	3	3	3
L37.TTGACTTAGCTAAGAT-1	2	2	2	4	2	2	5	2	0	2	2	4	-	-	2	2	3	2	2	0	3	3	3	3	3	2	3	3	4
L37.TTCTCAATCCTTGCCA-1	2	2	2	2	2	0	2	2	0	2	2	2	2	0	2	2	0	2	2	2	-	-	-	-	-	-	-	-	-
L37.TTCTCAAGTGTAATGA-1	2	2	2	5	2	4	2	2	0	2	2	2	-	-	2	2	0	2	2	0	3	4	4	3	3	0	3	3	0
L37.TTAGTTCAGTGACATA-1	2	2	2	4	2	5	6	2	3	2	2	5	-	-	-	-	-	2	2	4	3	3	0	-	-	-	4	3	5
L37.TGTGGTAGTGTTGAGG-1	2	2	2	4	2	6	-	-	-	2	2	4	-	-	2	2	4	2	2	0	3	3	3	3	3	0	-	-	-
L37.TGTCCCATCTCGATGA-1	2	4	4	4	4	3	5	4	4	4	4	6	0	3	4	5	0	2	4	0	3	3	3	3	3	0	3	3	6
L37.TGGTTCCGTAGCTCCG-1	2	4	3	4	4	3	5	4	4	-	-	-	-	-	4	6	4	2	4	0	3	3	5	3	3	0	3	3	7
L37.TGGTTCCGTAAGTGTA-1	2	2	2	2	2	0	2	2	0	2	2	2	2	0	2	2	0	2	2	2	-	-	-	-	-	-	-	-	-
L37.TGGTTAGAGCCTCGTG-1	2	4	4	4	4	3	5	4	4	4	4	6	-	-	4	5	0	2	4	0	3	3	3	3	3	0	3	3	0
L37.TGGGCGTCACGCCAGT-1	2	2	2	2	2	0	2	2	0	2	2	2	2	0	2	2	4	2	2	2	-	-	-	-	-	-	-	-	-
L37.TGGCCAGGTAAATGTG-1	2	2	2	2	2	0	2	2	0	2	2	2	2	0	2	2	0	2	2	2	-	-	-	-	-	-	5	4	8
L37.TGGCCAGAGGCCATAG-1	-	-	-	6	5	7	7	5	5	5	0	0	4	4	-	-	-	2	5	4	4	5	6	2	4	3	6	5	9
L37.TGCTGCTGTATATCCG-1	2	2	2	2	2	0	2	2	0	2	2	2	2	0	2	2	0	2	2	2	5	6	3	-	-	-	-	-	-
L37.TGCCAAACAAACGTGG-1	2	2	2	2	2	0	2	2	0	2	2	2	2	0	2	2	0	2	2	2	5	6	3	-	-	-	-	-	-
L37.TGCACCTAGTACACCT-1	2	2	2	-	-	-	2	2	0	-	-	-	-	-	2	2	0	2	2	2	-	-	-	-	-	-	-	-	-
L37.TGAGGGACATAGAAAC-1	2	4	3	4	4	3	-	-	-	4	4	7	-	-	4	5	3	2	4	0	3	3	7	3	3	0	3	3	0
L37.TGAGCCGCATGCAATC-1	2	2	2	2	2	0	2	2	6	2	2	2	2	0	2	2	0	2	2	2	-	-	-	-	-	-	-	-	-
L37.TGAGCATCAAGCGAGT-1	2	2	2	2	2	0	2	2	0	2	2	2	2	0	2	2	0	2	2	2	-	-	-	-	-	-	-	-	-
L37.TGACTTTGTATAGGGC-1	2	4	3	4	4	3	5	4	4	4	4	6	0	3	4	5	0	2	4	0	3	3	3	3	3	0	3	3	10
L37.TGACAACCATGCCCGA-1	2	4	0	4	4	3	5	4	4	4	4	6	0	3	4	5	0	2	4	0	3	3	3	3	3	0	3	3	0
L37.TCTTCGGTCTTACCTA-1	2	2	2	2	2	0	2	2	0	2	2	2	2	0	2	2	0	2	2	2	-	-	-	-	-	-	-	-	-
L37.TCTTCGGCACAGGTTT-1	2	4	3	4	4	3	8	4	4	4	4	0	0	3	4	5	5	2	4	0	6	3	0	-	-	-	3	3	11
L37.TCTCTAAGTTTGGGCC-1	2	2	2	4	2	0	5	2	7	2	2	4	0	5	2	2	4	-	-	-	3	3	3	3	3	0	-	-	-
L37.TCTATTGGTGAGTATA-1	2	2	2	2	2	0	2	2	0	2	2	2	-	-	2	2	0	2	2	2	-	-	-	-	-	-	-	-	-
L37.TCGCGAGTCAGCTCGG-1	2	2	2	4	2	0	2	2	0	2	2	2	4	4	2	2	0	2	2	0	-	-	-	-	-	-	3	3	0
L37.TCCCGATCACCGAATT-1	2	2	2	2	2	0	2	2	0	2	2	2	-	-	2	2	0	2	2	2	-	-	-	-	-	-	-	-	-
L37.TCCACACGTAGCGTAG-1	2	4	5	4	4	3	5	4	4	4	4	6	-	-	4	5	0	2	4	0	3	3	3	3	3	0	3	3	5
L37.TCATTACAGGCATGGT-1	2	4	4	4	4	3	5	4	4	4	4	6	-	-	4	5	0	2	4	0	3	3	3	3	3	0	3	3	0
L37.TCATTACAGCTTTGGT-1	2	2	2	2	2	0	2	2	0	2	2	2	2	0	2	2	0	2	2	2	-	-	-	-	-	-	-	-	-
L37.TCAGGTAAGGCATTGG-1	2	2	2	5	2	4	2	2	0	2	2	2	-	-	2	2	0	2	2	0	-	-	-	-	-	-	3	3	0
L37.TCAGCAACACCATGTA-1	2	2	2	2	2	0	2	2	8	2	2	2	2	0	2	2	0	2	2	2	-	-	-	-	-	-	-	-	-
L37.TCACGAAAGGATATAC-1	2	2	2	4	2	8	2	2	0	2	2	2	-	-	2	2	4	2	2	0	3	4	4	-	-	-	3	3	0
L37.TCACAAGTCCACTGGG-1	2	4	4	4	4	3	5	4	4	4	4	6	0	3	4	5	0	2	4	0	3	3	3	-	-	-	3	3	12
L37.TCACAAGAGTGAACGC-1	2	2	2	2	2	9	2	2	0	2	2	2	2	0	2	2	0	2	2	2	-	-	-	-	-	-	-	-	-
L37.TCAATCTGTGCGAAAC-1	2	4	0	4	4	3	5	4	4	4	4	0	-	-	4	5	0	-	-	-	3	3	0	3	3	0	7	3	12
L37.TATTACCGTCTCTTAT-1	2	2	2	2	2	0	2	2	0	2	2	2	2	0	2	2	0	2	2	2	-	-	-	-	-	-	-	-	-
L37.TATCAGGTCACGATGT-1	2	2	2	4	2	0	-	-	-	2	2	4	-	-	2	2	5	2	2	5	3	3	3	-	-	-	3	3	8
L37.TACTTGTTCCAAATGC-1	2	2	2	2	2	0	2	2	0	2	2	2	2	0	2	2	0	2	2	2	-	-	-	-	-	-	-	-	-
L37.TACTCATTCGGTTCGG-1	2	2	2	2	2	0	2	2	0	2	2	2	2	0	2	2	0	2	2	2	-	-	-	-	-	-	8	6	7
L37.TACGGGCTCGTCTGAA-1	2	2	2	5	2	4	2	2	0	2	2	2	4	4	2	2	0	2	2	0	-	-	-	-	-	-	3	3	12
L37.TACGGATGTCGCCATG-1	2	4	0	4	4	3	5	4	4	4	4	6	-	-	4	5	0	2	4	0	3	3	3	3	3	0	3	3	0
L37.TACCTTAGTCTCCATC-1	2	4	4	4	4	3	5	4	4	4	4	6	-	-	4	5	0	2	4	0	3	3	3	3	3	0	3	3	13
L37.TACCTATTCCGTAGGC-1	2	4	4	4	4	3	5	4	4	4	4	6	5	3	4	5	0	2	4	0	3	3	3	3	3	0	3	3	0
L37.TAAACCGTCGTACCGG-1	2	2	2	2	2	0	2	2	0	2	2	2	2	0	2	2	6	2	2	2	-	-	-	3	3	0	-	-	-
L37.GTTTCTAGTACTTCTT-1	2	2	2	3	2	0	9	2	4	2	2	0	-	-	2	2	7	2	2	0	3	3	3	-	-	-	3	3	3
L37.GTTCTCGTCTGCGGCA-1	2	4	5	4	4	3	5	4	4	4	4	6	0	3	4	5	5	2	4	0	3	3	3	3	3	0	3	3	14
L37.GTTCTCGAGTGGTCCC-1	2	2	2	2	2	0	2	2	0	2	2	2	2	0	2	2	0	2	2	2	3	4	4	-	-	-	-	-	-
L37.GTTCTCGAGTCGATAA-1	2	2	2	2	2	0	2	2	3	2	2	2	-	-	2	2	0	2	2	2	5	6	3	3	3	0	-	-	-
L37.GTTCATTTCCAGGGCT-1	2	4	6	4	4	3	5	4	4	4	4	7	4	3	4	5	4	2	4	2	7	3	8	3	3	0	3	3	15
L37.GTTACAGGTGTTTGTG-1	2	2	2	-	-	-	-	-	-	2	2	7	-	-	-	-	-	2	2	4	7	3	2	-	-	-	4	3	16
L37.GTGGGTCCAGCTGCAC-1	2	4	0	-	-	-	5	4	4	6	5	8	-	-	5	5	8	2	4	0	3	3	0	-	-	-	3	3	16
L37.GTGCTTCAGCGTGAGT-1	2	4	4	4	4	3	5	4	4	4	4	6	0	3	4	5	0	2	4	0	3	3	3	3	3	0	3	3	17
L37.GTGCAGCGTGTGCGTC-1	2	4	7	4	4	3	8	4	4	4	4	9	-	-	4	5	0	2	4	0	3	3	3	3	3	0	3	3	11
L37.GTCGGGTCACCGTTGG-1	2	4	8	4	4	3	5	4	4	4	4	6	6	3	4	5	0	2	4	0	3	3	3	3	3	0	3	3	18
L37.GTCATTTTCCTCAACC-1	-	-	-	2	4	3	5	4	4	4	4	10	-	-	4	5	4	2	4	0	3	3	9	-	-	-	3	3	12
L37.GTACTTTGTTAAGAAC-1	2	4	0	4	4	3	5	4	4	4	4	6	0	3	4	5	0	2	4	0	3	3	3	3	3	0	3	3	19
L37.GTAACTGTCCAGTATG-1	2	4	3	3	4	3	10	4	4	4	4	11	-	-	6	7	4	2	4	0	3	3	0	-	-	-	5	4	8
L37.GTAACGTTCATATCGG-1	2	2	2	5	2	4	2	2	0	2	2	2	-	-	2	2	0	2	2	0	-	-	-	3	3	0	3	3	0
L37.GTAACGTCACTAGTAC-1	2	2	2	2	2	0	2	2	0	2	2	2	2	0	2	2	0	2	2	2	3	4	4	-	-	-	-	-	-
L37.GGTGAAGGTATGAATG-1	2	2	2	-	-	-	2	2	0	2	2	2	-	-	2	2	0	2	2	2	-	-	-	-	-	-	-	-	-
L37.GGTGAAGCATATGCTG-1	2	2	2	2	2	0	2	2	0	2	2	2	2	0	2	2	0	2	2	2	-	-	-	-	-	-	-	-	-
L37.GGTGAAGAGCAACGGT-1	2	2	2	-	-	-	-	-	-	2	2	7	-	-	2	2	0	2	2	4	7	3	3	3	3	4	4	3	16
L37.GGTATTGCAGCCTTTC-1	2	2	2	2	2	0	2	2	0	2	2	2	2	0	2	2	0	2	2	2	-	-	-	-	-	-	-	-	-
L37.GGGAGATGTCAATACC-1	2	2	2	2	2	0	2	2	9	2	2	2	2	0	2	2	0	2	2	2	-	-	-	-	-	-	-	-	-
L37.GGGAATGAGCCACCTG-1	2	2	2	2	2	0	2	2	0	2	2	2	-	-	2	2	0	2	2	2	-	-	-	-	-	-	-	-	-
L37.GGCTGGTAGGTGCTTT-1	2	2	2	4	2	10	-	-	-	-	-	-	0	6	2	2	9	2	2	4	8	3	0	-	-	-	4	3	16
L37.GGCAATTTCACCTCGT-1	2	2	2	2	2	0	2	2	0	2	2	2	-	-	-	-	-	2	2	2	-	-	-	-	-	-	-	-	-
L37.GGCAATTCATCCCACT-1	2	4	4	4	4	3	5	4	4	4	4	6	4	3	4	5	0	2	4	0	3	3	3	3	3	0	3	3	0
L37.GGATGTTTCCGGCACA-1	-	-	-	-	-	-	2	2	0	2	2	2	-	-	2	2	0	2	2	2	-	-	-	-	-	-	-	-	-
L37.GGATGTTAGAACTGTA-1	2	2	2	4	2	10	-	-	-	2	2	7	-	-	2	2	9	2	2	4	7	3	0	3	3	4	4	3	16
L37.GGACATTAGGAGTCTG-1	2	2	2	2	2	0	2	2	0	2	2	2	-	-	2	2	0	2	2	2	-	-	-	-	-	-	-	-	-
L37.GCTTGAAGTTCAACCA-1	2	2	2	2	2	0	-	-	-	2	2	2	2	0	2	2	0	2	2	2	-	-	-	-	-	-	-	-	-
L37.GCTTGAACAGGTGCCT-1	2	2	2	2	2	2	2	2	10	2	2	2	2	0	2	2	0	2	2	2	-	-	-	3	3	0	3	6	10
L37.GCTTGAACACTTAAGC-1	2	4	3	4	4	3	5	4	4	4	4	6	0	3	4	5	10	2	4	0	3	3	3	3	3	0	3	3	0
L37.GCTTCCATCTGTTTGT-1	2	2	2	5	2	4	2	2	0	2	2	2	0	4	2	2	11	2	2	0	-	-	-	-	-	-	3	3	20
L37.GCTTCCATCGTAGATC-1	2	2	2	2	2	0	2	2	0	2	2	2	2	0	2	2	0	2	2	2	-	-	-	-	-	-	-	-	-
L37.GCTGCTTCATCGGAAG-1	2	4	9	4	4	3	5	4	4	4	4	6	6	3	4	5	4	2	4	0	3	3	3	3	3	0	3	3	10
L37.GCTCTGTTCGAGAGCA-1	2	4	3	4	4	3	-	-	-	4	4	7	-	-	4	5	0	2	4	0	3	3	7	-	-	-	3	3	12
L37.GCTCTGTGTATGAAAC-1	2	2	2	2	2	0	2	2	0	2	2	2	-	-	2	2	0	2	2	2	-	-	-	-	-	-	-	-	-
L37.GCTCCTAAGCTGCGAA-1	2	2	2	2	2	0	2	2	0	2	2	2	2	0	2	2	0	2	2	2	-	-	-	-	-	-	9	6	16
L37.GCGGGTTCAGGACGTA-1	2	4	10	4	4	3	5	4	4	4	4	6	0	3	4	5	0	2	4	0	3	3	3	3	3	0	3	3	12
L37.GCGCCAATCCGAATGT-1	2	4	4	4	4	3	5	4	4	4	4	6	5	7	4	5	0	2	4	0	3	3	3	3	3	0	3	3	0
L37.GCGCCAAAGCCTTGAT-1	2	2	2	4	2	5	-	-	-	2	2	2	-	-	2	2	4	2	2	0	3	4	4	-	-	-	3	3	20
L37.GCGACCAAGGAATTAC-1	2	2	2	7	2	10	-	-	-	2	2	12	0	0	2	2	0	2	2	4	3	3	10	3	3	0	7	3	4
L37.GCCTCTAGTGCTGTAT-1	2	2	2	-	-	-	5	2	11	2	2	4	-	-	2	2	0	2	2	6	3	3	3	4	3	5	-	-	-
L37.GCATGATGTCGAGATG-1	2	4	0	4	4	3	5	4	4	4	4	6	-	-	4	5	4	2	4	0	3	3	3	3	3	0	3	3	0
L37.GCATGATGTCACCTAA-1	2	2	2	2	2	11	2	2	4	2	2	2	-	-	2	2	0	2	2	2	5	6	3	-	-	-	-	-	-
L37.GCATGATCAAGGCTCC-1	2	4	4	4	4	3	5	4	4	4	4	6	0	3	4	5	0	2	4	0	3	3	3	3	3	0	3	3	0
L37.GCACTCTTCGAGAGCA-1	2	2	2	4	2	12	5	2	4	-	-	-	-	-	2	2	4	2	2	0	9	3	0	3	3	6	4	3	8
L37.GCAAACTTCACGCATA-1	2	2	2	2	2	0	-	-	-	2	2	2	2	0	2	2	0	2	2	2	-	-	-	-	-	-	-	-	-
L37.GATTCAGGTATCAGTC-1	2	2	2	2	2	2	2	2	0	2	2	2	-	-	2	2	0	2	2	2	-	-	-	-	-	-	-	-	-
L37.GATTCAGAGACAGACC-1	2	4	0	4	4	3	5	4	4	4	4	6	-	-	4	5	0	2	4	0	3	3	3	3	3	0	3	3	12
L37.GATGAGGAGGAGTTGC-1	2	2	2	4	2	0	2	2	0	2	2	2	-	-	2	2	0	2	2	0	-	-	-	3	3	0	3	3	0
L37.GATGAAAGTCTCGTTC-1	2	4	3	4	4	3	5	4	4	4	4	6	0	3	4	5	0	2	4	0	3	3	3	3	3	0	3	3	4
L37.GATGAAACAAGGTTCT-1	2	2	2	2	2	0	2	2	0	2	2	2	2	0	2	2	0	2	2	2	-	-	-	-	-	-	-	-	-
L37.GATCGTATCCTTGCCA-1	2	4	3	4	4	3	5	4	4	4	4	6	0	3	4	5	0	2	4	0	3	3	3	3	3	0	3	3	12
L37.GATCGTACATAACCTG-1	2	4	0	4	4	3	5	4	4	4	4	6	-	-	4	5	0	2	4	7	3	3	3	3	3	0	3	3	0
L37.GAGGTGACATCGATGT-1	2	4	3	-	-	-	11	4	4	4	4	13	-	-	3	5	0	2	4	0	-	-	-	3	3	0	3	3	12
L37.GACGCGTGTGCAGTAG-1	2	2	2	4	2	0	5	2	4	2	2	4	7	8	2	2	0	2	2	0	3	3	3	-	-	-	7	3	12
L37.GACACGCCAATAAGCA-1	2	4	9	3	4	3	-	-	-	4	4	14	-	-	4	5	5	2	4	0	3	3	7	3	3	7	3	3	10
L37.GAATAAGTCAACCAAC-1	2	4	0	2	4	3	5	4	4	4	4	0	-	-	4	5	0	-	-	-	3	3	9	-	-	-	3	3	12
L37.GAACGGAAGGCAGGTT-1	2	2	2	4	2	2	5	2	12	2	2	4	7	8	2	2	5	2	2	0	3	3	3	-	-	-	3	3	10
L37.CTTAGGATCTGAAAGA-1	2	2	2	2	2	0	2	2	0	2	2	2	2	0	2	2	6	2	2	2	-	-	-	3	3	0	-	-	-
L37.CTTAGGAGTGCACTTA-1	2	2	2	2	2	0	2	2	0	2	2	2	-	-	2	2	0	2	2	2	-	-	-	-	-	-	-	-	-
L37.CTTACCGTCTACTATC-1	2	2	2	5	2	4	2	2	0	2	2	2	0	4	2	2	0	2	2	0	-	-	-	-	-	-	3	3	0
L37.CTTACCGGTGGTCCGT-1	2	2	2	2	2	0	2	2	4	2	2	2	2	0	2	2	0	2	2	2	-	-	-	-	-	-	-	-	-
L37.CTTAACTAGACTAGAT-1	2	2	2	2	2	0	2	2	0	2	2	2	-	-	2	2	0	2	2	2	5	6	3	-	-	-	-	-	-
L37.CTGTGCTCAACTGGCC-1	2	2	2	-	-	-	2	2	0	2	2	2	-	-	2	2	0	2	2	2	-	-	-	-	-	-	5	4	8
L37.CTGAAACCATTTGCCC-1	2	2	2	2	2	13	2	2	0	2	2	2	-	-	2	2	0	2	2	2	-	-	-	-	-	-	-	-	-
L37.CTCGTACGTCCGTCAG-1	2	4	11	-	-	-	5	4	0	4	4	15	8	9	5	8	12	2	4	0	-	-	-	3	3	0	10	3	21
L37.CTCGAGGGTACATCCA-1	2	2	2	2	2	0	2	2	0	2	2	2	2	0	2	2	0	2	2	2	6	4	4	-	-	-	-	-	-
L37.CTCAGAAGTCGCATCG-1	2	2	2	2	6	14	2	2	0	2	2	2	-	-	2	2	11	2	2	8	3	3	0	3	3	0	10	3	0
L37.CTAGAGTAGCCCTAAT-1	2	4	0	4	4	3	5	4	4	4	4	6	-	-	4	5	0	2	4	0	3	3	3	5	3	0	3	3	0
L37.CTACATTGTTCGCGAC-1	2	2	2	4	2	10	-	-	-	2	2	12	4	10	2	2	0	2	2	4	3	3	11	3	3	0	7	3	0
L37.CTAATGGTCACCAGGC-1	4	5	3	8	7	15	12	6	13	7	6	16	4	11	7	9	13	4	6	4	9	7	12	2	5	8	11	7	22
L37.CTAAGACTCCTAGTGA-1	2	4	6	4	4	3	5	4	4	4	4	6	0	3	4	5	0	2	4	0	3	3	3	3	3	0	3	3	19
L37.CTAACTTTCCCATTAT-1	2	4	4	4	4	3	5	4	4	4	4	6	0	3	4	5	0	2	4	0	3	3	3	-	-	-	3	3	23
L37.CGTTGGGGTTCACGGC-1	2	2	2	-	-	-	2	2	0	2	2	2	2	0	2	2	0	2	2	2	-	-	-	-	-	-	-	-	-
L37.CGTTCTGCATTCCTCG-1	2	2	2	9	2	2	5	2	4	2	2	7	-	-	2	2	4	2	2	9	10	3	13	3	3	0	12	8	24
L37.CGTTAGAAGCAGATCG-1	2	2	2	2	2	16	2	2	0	2	2	2	-	-	2	2	0	2	2	2	3	4	4	-	-	-	-	-	-
L37.CGTTAGAAGAATGTGT-1	2	4	0	4	2	17	13	7	14	3	2	0	-	-	2	2	14	2	2	10	3	3	0	3	3	0	13	3	12
L37.CGTGTAAAGGCTAGGT-1	2	2	2	2	2	0	2	2	0	2	2	2	2	0	2	2	0	2	2	2	-	-	-	-	-	-	-	-	-
L37.CGTCACTTCATCATTC-1	2	2	2	5	2	4	2	2	0	2	2	2	-	-	2	2	0	2	2	0	-	-	-	-	-	-	3	3	0
L37.CGTCACTAGTCCAGGA-1	2	2	2	2	2	0	2	2	9	2	2	2	2	0	2	2	0	2	2	2	-	-	-	3	3	0	-	-	-
L37.CGTAGGCCATTCCTGC-1	2	2	2	2	2	0	2	2	0	2	2	2	2	0	2	2	0	2	2	2	-	-	-	-	-	-	-	-	-
L37.CGGACGTGTGAAATCA-1	2	4	4	4	4	3	5	4	4	4	4	6	0	3	4	5	0	2	4	0	3	3	3	-	-	-	3	3	0
L37.CGCGTTTGTCGCGAAA-1	2	2	2	2	2	0	2	2	0	2	2	2	2	0	2	2	0	2	2	2	-	-	-	-	-	-	-	-	-
L37.CGCGGTAAGCCACGCT-1	2	2	2	2	2	0	2	2	0	2	2	2	2	0	2	2	0	2	2	2	-	-	-	-	-	-	-	-	-
L37.CGATCGGGTCTAACGT-1	2	4	0	4	4	3	5	4	4	4	4	6	0	3	4	5	11	2	4	0	3	3	3	3	3	0	3	3	0
L37.CGAGCCATCTTCAACT-1	2	2	2	2	2	0	2	2	4	2	2	2	2	0	2	2	0	2	2	2	-	-	-	-	-	-	-	-	-
L37.CGAGCCACACAAGCCC-1	2	2	2	2	2	0	2	2	0	2	2	2	-	-	2	2	0	2	2	2	-	-	-	-	-	-	5	4	8
L37.CGAGCCAAGCTGCAAG-1	2	2	2	2	2	0	2	2	4	2	2	2	-	-	2	2	0	2	2	2	-	-	-	-	-	-	-	-	-
L37.CGAGCACTCAAGGTAA-1	2	4	0	4	4	3	4	4	2	4	4	0	3	12	4	4	2	-	-	-	3	4	3	-	-	-	3	3	0
L37.CGAGAAGCACACGCTG-1	2	2	2	5	2	4	2	2	15	2	2	2	-	-	2	2	0	2	2	11	-	-	-	-	-	-	3	3	0
L37.CCTTTCTTCACAACGT-1	2	2	2	-	-	-	9	2	16	2	2	7	5	0	2	2	3	2	2	4	3	3	3	-	-	-	3	3	23
L37.CCTCTGACAAACGTGG-1	2	2	2	-	-	-	-	-	-	2	2	7	9	6	2	2	15	2	2	4	3	3	9	3	3	4	4	3	16
L37.CCTCAGTTCGAGAGCA-1	2	2	2	4	2	0	2	2	9	2	2	2	-	-	2	2	0	2	2	5	-	-	-	-	-	-	4	3	0
L37.CCTATTATCCGCATCT-1	2	4	9	2	4	3	5	4	4	4	4	17	5	3	-	-	-	2	4	0	3	3	9	-	-	-	3	3	22
L37.CCTATTAAGTGAATTG-1	2	2	2	2	2	0	2	2	0	2	2	2	2	0	2	2	0	2	2	2	-	-	-	-	-	-	-	-	-
L37.CCGTTCAAGGACGAAA-1	2	2	2	2	2	0	2	2	0	2	2	2	2	0	2	2	0	2	2	2	-	-	-	-	-	-	-	-	-
L37.CCGGTAGCAGACACTT-1	2	4	7	4	4	3	5	4	4	4	4	6	0	3	4	5	4	2	4	4	3	3	3	3	3	7	3	3	0
L37.CCATTCGAGTCATGCT-1	2	2	2	2	2	2	2	2	0	2	2	2	2	0	2	2	0	2	2	2	3	4	4	-	-	-	-	-	-
L37.CCATTCGAGCGATGAC-1	2	2	2	2	2	0	2	2	0	2	2	2	2	0	2	2	0	2	2	2	-	-	-	-	-	-	8	6	7
L37.CCAATCCTCCTTTACA-1	-	-	-	4	4	3	14	4	0	4	4	7	-	-	-	-	-	2	4	4	6	3	14	3	3	0	3	3	12
L37.CATTCGCTCCCACTTG-1	3	6	12	-	-	-	8	8	17	8	7	18	-	-	8	10	16	5	7	12	11	8	15	2	6	7	-	-	-
L37.CATTATCCAGGCGATA-1	2	2	2	7	2	10	-	-	-	2	8	19	0	10	2	2	9	2	2	4	3	3	3	3	3	7	7	3	0
L37.CATGACACATCATCCC-1	2	4	6	-	-	-	5	4	4	4	4	7	-	-	4	5	4	2	4	0	3	3	3	3	3	0	3	3	0
L37.CATGACAAGGAGTTGC-1	2	2	2	2	2	0	2	2	0	2	2	2	2	0	2	2	0	2	2	2	-	-	-	-	-	-	-	-	-
L37.CATCGGGAGACACGAC-1	2	4	0	4	4	3	5	4	4	4	4	6	0	3	4	5	0	2	4	0	3	3	3	3	3	0	3	3	0
L37.CATCGAAGTTTGTTTC-1	2	2	2	4	2	0	5	2	4	2	2	4	-	-	2	2	4	2	2	4	3	3	3	3	3	0	3	3	12
L37.CATCAAGCATCCAACA-1	2	2	2	5	2	4	2	2	8	2	2	2	-	-	2	2	5	2	2	0	-	-	-	-	-	-	3	3	20
L37.CATATTCGTCGAATCT-1	2	2	2	2	2	0	2	2	0	2	2	2	2	0	2	2	0	2	2	2	-	-	-	-	-	-	3	6	12
L37.CATATTCCAGGGTTAG-1	2	4	3	2	4	3	8	4	4	4	4	0	-	-	-	-	-	2	4	0	3	3	0	-	-	-	14	9	12
L37.CAGTAACAGCGATATA-1	2	4	6	4	4	3	5	4	4	4	4	7	4	3	4	5	4	2	4	0	7	3	8	3	3	0	3	3	15
L37.CAGCTAATCAGGCCCA-1	2	2	2	4	2	12	-	-	-	2	2	4	-	-	2	2	0	2	2	5	3	3	3	3	3	0	3	3	8
L37.CAGCATAGTTACGCGC-1	2	4	4	4	4	3	5	4	4	4	4	6	-	-	4	5	0	2	4	0	3	3	3	3	3	0	3	3	0
L37.CAGCAGCGTGACTACT-1	2	4	5	4	4	3	5	4	4	4	4	6	0	3	4	5	9	2	4	0	3	3	3	3	3	0	3	3	0
L37.CAGAATCGTTATCGGT-1	2	2	2	-	-	-	5	2	4	2	2	2	-	-	2	2	4	2	2	9	10	3	13	3	3	0	12	8	24
L37.CAGAATCCAAGGCTCC-1	2	2	2	2	2	0	2	2	0	2	2	2	2	0	2	2	0	2	2	2	-	-	-	-	-	-	4	3	16
L37.CACCACTAGCCAGAAC-1	2	2	2	2	2	0	2	2	0	2	2	2	2	0	2	2	0	2	2	2	-	-	-	-	-	-	-	-	-
L37.CACATTTGTTGCCTCT-1	2	2	2	10	8	2	2	2	0	2	2	2	2	13	2	2	5	2	2	2	-	-	-	3	3	0	10	3	0
L37.CACATTTGTGGCCCTA-1	2	4	4	4	4	3	5	4	4	4	4	6	0	3	4	5	0	2	4	0	-	-	-	3	3	0	3	3	8
L37.CACATAGTCTACTTAC-1	2	2	2	4	2	18	5	2	7	2	2	7	-	-	2	2	4	2	2	4	12	3	0	3	3	0	8	3	10
L37.CACAGGCGTTCACCTC-1	2	2	2	2	2	0	2	2	0	2	2	2	2	0	2	2	0	2	2	2	-	-	-	-	-	-	-	-	-
L37.CACACCTCACGACTCG-1	2	2	2	2	2	0	2	2	0	2	2	2	2	0	2	2	0	2	2	2	-	-	-	-	-	-	-	-	-
L37.CACAAACTCACGATGT-1	2	2	2	2	2	0	2	2	0	2	2	2	2	0	2	2	0	2	2	2	-	-	-	-	-	-	-	-	-
L37.CACAAACCATAAAGGT-1	2	2	2	2	6	14	2	2	0	2	2	2	0	14	2	2	11	2	2	13	3	3	3	3	3	0	10	3	0
L37.CAACCTCAGGACGAAA-1	2	2	2	2	2	0	2	2	0	2	2	2	2	0	2	2	0	2	2	2	-	-	-	-	-	-	-	-	-
L37.CAACCTCAGACAGGCT-1	2	2	2	5	2	4	2	2	0	2	2	2	-	-	2	2	0	2	2	0	-	-	-	3	3	0	3	3	12
L37.ATTTCTGAGTTAAGTG-1	2	4	0	4	4	3	5	4	4	4	4	6	0	3	4	5	4	2	4	0	3	4	4	3	3	0	3	3	25
L37.ATTGGTGAGGCCGAAT-1	2	2	2	2	2	0	2	2	8	2	2	2	2	0	2	2	17	2	2	2	-	-	-	-	-	-	-	-	-
L37.ATTGGACCACAGAGGT-1	2	2	2	5	2	4	2	2	0	2	2	2	-	-	2	2	0	2	2	0	-	-	-	3	3	0	3	3	0
L37.ATGTGTGCACGGTGTC-1	2	2	2	7	2	10	-	-	-	2	2	12	-	-	2	2	5	2	2	4	3	3	0	-	-	-	7	3	12
L37.ATGGGAGTCAGCGACC-1	2	2	2	4	2	19	2	2	0	2	2	2	4	4	2	2	0	2	2	0	-	-	-	3	3	0	3	3	0
L37.ATGGGAGCAAAGGAAG-1	2	2	2	2	2	0	2	2	0	2	2	2	2	0	2	2	0	2	2	2	-	-	-	-	-	-	3	6	12
L37.ATGCGATTCAATCTCT-1	2	4	4	4	4	3	5	4	4	4	4	6	0	3	4	5	0	2	4	0	3	3	3	3	3	0	3	3	17
L37.ATGCGATAGTAGGTGC-1	2	2	2	2	2	20	2	2	0	2	2	2	2	0	2	2	0	2	2	2	-	-	-	-	-	-	-	-	-
L37.ATGAGGGCAATCGAAA-1	2	2	2	5	2	4	2	2	0	2	2	2	-	-	2	2	0	2	2	14	-	-	-	-	-	-	3	3	0
L37.ATCTACTAGCTCTCGG-1	2	2	2	2	2	0	2	2	0	2	2	2	2	0	2	2	0	2	2	2	-	-	-	-	-	-	3	6	10
L37.ATCCACCCAGCCAGAA-1	2	2	2	4	2	0	2	2	12	2	2	2	0	4	2	2	0	2	2	0	-	-	-	-	-	-	3	3	12
L37.ATCATGGGTCACAAGG-1	2	2	2	9	2	21	5	2	0	2	2	0	-	-	2	2	0	2	2	9	-	-	-	3	3	0	12	8	24
L37.ATAGACCTCATCACCC-1	2	2	2	2	2	0	2	2	0	2	2	2	2	0	2	2	6	2	2	2	3	4	3	3	3	0	-	-	-
L37.ATAGACCTCATATCGG-1	2	4	4	4	4	3	5	4	4	4	4	6	-	-	4	5	0	2	4	0	3	3	3	3	3	0	3	3	0
L37.ATAAGAGGTCGATTGT-1	2	4	13	4	4	3	4	4	18	4	4	0	-	-	9	4	4	-	-	-	-	-	-	3	3	0	-	-	-
L37.AGTTGGTCAGCGATCC-1	2	4	3	-	-	-	5	4	4	4	4	20	-	-	-	-	-	-	-	-	3	3	16	3	3	0	3	3	12
L37.AGTGAGGTCGGTCTAA-1	2	2	2	4	2	10	-	-	-	2	2	12	10	5	2	2	0	2	2	4	3	3	0	3	3	0	7	3	4
L37.AGGGTGATCATGGTCA-1	2	4	0	4	4	3	5	4	4	4	4	6	0	3	4	5	0	2	4	0	3	3	3	-	-	-	3	3	0
L37.AGGGTGACAGGGTTAG-1	2	2	2	4	2	10	-	-	-	2	2	21	0	6	2	2	9	2	2	4	8	3	0	-	-	-	4	3	16
L37.AGGGAGTAGACCCACC-1	2	2	2	2	2	0	2	2	0	2	2	2	2	0	2	2	0	2	2	2	-	-	-	-	-	-	-	-	-
L37.AGCTCCTGTTTCCACC-1	-	-	-	2	2	0	2	2	0	2	2	2	2	0	2	2	4	-	-	-	-	-	-	-	-	-	-	-	-
L37.AGCTCCTAGTGTACGG-1	2	2	2	5	2	4	2	2	0	2	2	2	-	-	2	2	0	2	2	0	-	-	-	-	-	-	3	3	0
L37.AGCCTAATCTCAAACG-1	2	4	6	4	4	3	5	4	4	4	4	7	-	-	4	5	4	2	4	0	3	3	3	3	3	0	3	3	23
L37.AGATTGCTCTCGTTTA-1	2	4	6	0	4	3	5	4	4	4	4	7	4	3	4	5	4	2	4	0	7	3	8	-	-	-	3	3	15
L37.AGATTGCGTACTTCTT-1	2	2	2	-	-	-	-	-	-	2	2	7	-	-	2	2	9	2	2	4	7	3	2	3	3	0	4	3	16
L37.AGATTGCAGGCAATTA-1	2	2	2	4	2	19	2	2	0	2	2	2	-	-	2	2	0	2	2	0	5	6	3	-	-	-	3	3	12
L37.AGATTGCAGAGGACGG-1	2	2	2	2	2	9	2	2	0	2	2	2	2	0	2	2	0	2	2	2	-	-	-	-	-	-	3	6	10
L37.AGATCTGAGGCTACGA-1	2	2	2	2	2	0	2	2	0	2	2	2	-	-	2	2	0	2	2	2	-	-	-	-	-	-	-	-	-
L37.AGAGCTTTCAAGATCC-1	2	2	2	-	-	-	2	2	0	2	2	2	-	-	-	-	-	2	2	2	-	-	-	-	-	-	-	-	-
L37.AGAATAGGTCGCTTCT-1	2	2	2	2	2	0	2	2	0	2	2	2	2	0	2	2	0	2	2	2	-	-	-	-	-	-	-	-	-
L37.ACTGTCCTCACGATGT-1	2	2	2	2	2	0	2	2	0	2	2	2	2	0	-	-	-	2	2	2	-	-	-	-	-	-	-	-	-
L37.ACTGCTCTCAGGTAAA-1	2	2	2	2	2	0	2	2	0	2	2	2	2	0	2	2	0	2	2	2	-	-	-	6	7	7	-	-	-
L37.ACTGATGTCTACTTAC-1	2	2	2	2	2	0	2	2	0	2	2	2	2	0	2	2	0	2	2	2	-	-	-	-	-	-	-	-	-
L37.ACTATCTAGGTGACCA-1	2	2	2	2	2	0	2	2	0	2	2	2	2	0	2	2	0	2	2	2	-	-	-	-	-	-	-	-	-
L37.ACGGAGACAAGGGTCA-1	2	4	6	-	-	-	5	4	4	4	4	7	-	-	4	5	4	2	4	0	7	3	0	-	-	-	3	3	8
L37.ACGCCAGAGGTCATCT-1	2	2	2	4	2	16	-	-	-	2	2	4	7	8	2	2	0	2	2	5	3	3	3	-	-	-	3	3	8
L37.ACGAGGATCCAGATCA-1	2	4	11	2	4	3	15	4	4	4	4	0	-	-	-	-	-	2	4	0	5	6	3	3	3	0	3	3	12
L37.ACCGTAATCCGAGCCA-1	2	4	0	2	4	3	5	4	4	4	4	0	0	3	4	5	0	4	8	15	3	3	9	3	3	0	3	3	12
L37.ACCAGTACAAGGACTG-1	-	-	-	4	4	3	-	-	-	4	4	7	-	-	10	5	18	2	4	0	3	3	7	3	3	0	3	3	0
L37.ACATGGTAGGACCACA-1	-	-	-	-	-	-	2	2	0	2	2	2	-	-	2	2	0	-	-	-	-	-	-	-	-	-	-	-	-
L37.ACATCAGGTCGGATCC-1	2	4	11	-	-	-	4	4	9	4	4	0	-	-	3	4	0	2	4	0	-	-	-	3	3	0	-	-	-
L37.ACATACGGTTCCCGAG-1	2	2	2	3	2	2	12	2	0	2	2	7	-	-	2	2	19	2	2	6	6	3	0	3	3	0	8	3	12
L37.ACAGCTACAGCTGGCT-1	2	2	2	2	2	0	2	2	0	2	2	2	2	0	2	2	0	2	2	2	-	-	-	-	-	-	-	-	-
L37.ACAGCCGAGGTAGCCA-1	2	4	7	2	4	3	5	4	4	4	4	0	-	-	5	5	20	2	4	0	3	3	9	3	3	0	3	3	12
L37.ACACCAATCCACTGGG-1	2	2	2	4	2	2	2	2	0	2	2	2	0	9	2	2	0	2	2	4	-	-	-	3	3	0	3	3	26
L37.AATCGGTTCAGGCAAG-1	2	4	6	4	4	3	5	4	4	4	4	7	4	3	4	5	4	2	4	0	7	3	8	3	3	0	3	3	15
L37.AATCCAGCACCAGTTA-1	2	2	2	-	-	-	-	-	-	2	2	2	-	-	2	2	0	2	2	0	-	-	-	-	-	-	3	3	20
L37.AAGGAGCTCTACCTGC-1	2	4	0	-	-	-	4	4	2	4	4	22	0	10	4	4	0	2	4	0	-	-	-	-	-	-	3	3	12
L37.AACTTTCTCGACGGAA-1	2	4	4	4	4	3	5	4	4	4	4	6	0	3	4	5	0	2	4	0	3	3	3	3	3	0	3	3	8
L37.AACCGCGTCCACTGGG-1	2	2	2	3	2	2	16	2	18	-	-	-	0	9	2	2	21	2	2	16	3	3	4	-	-	-	-	-	-
L37.AAAGATGGTAGCGTGA-1	-	-	-	-	-	-	2	2	0	2	2	2	2	0	2	2	0	2	2	2	-	-	-	-	-	-	3	6	10
L37.AAACCTGTCCTTAATC-1	2	2	2	5	2	4	2	2	0	2	2	2	-	-	2	2	0	2	2	0	-	-	-	3	3	0	3	3	0
