## Supplementary Data and Scripts for "Detecting branching rate heterogeneity with tree balance statistics in lineage tracing trees": 3432_NT_T2_character_matrix.txt

cellBC	r0	r1	r2	r3	r4	r5	r6	r7	r8	r9	r10	r11	r12	r13	r14	r15	r16	r17	r18	r19	r20	r21	r22
L37.TTTGTCATCCGTAGGC-1	2	2	2	2	2	2	2	2	2	2	2	2	2	2	2	2	2	2	2	0	-	-	-
L37.TTGCGTCGTGGTTTCA-1	2	2	2	2	3	2	3	2	3	2	2	2	2	2	0	2	2	3	2	0	-	-	-
L37.TTGACTTGTTTGTTTC-1	3	3	3	3	4	3	2	2	3	3	3	3	3	2	0	-	-	-	-	-	-	-	-
L37.TTCTTAGCAAGTAGTA-1	2	2	2	2	2	2	2	2	2	2	2	2	2	2	2	2	2	2	2	0	2	0	0
L37.TTCTCAACATCGGACC-1	3	3	3	3	2	4	2	2	0	3	3	0	4	2	0	-	-	-	2	0	-	-	-
L37.TTCGAAGTCTTTCCTC-1	2	2	2	2	2	2	2	2	2	2	2	2	2	2	2	2	2	2	2	0	-	-	-
L37.TTATGCTTCTTCTGGC-1	4	3	4	3	5	-	4	2	4	3	3	2	-	-	-	3	3	4	2	0	-	-	-
L37.TTATGCTTCAAGCCTA-1	2	2	2	2	2	2	2	2	2	2	2	2	2	2	2	2	2	2	2	0	-	-	-
L37.TTAGTTCCAAGCCATT-1	2	2	2	2	2	2	2	2	2	2	2	2	2	2	2	2	2	2	2	0	-	-	-
L37.TTAGGCACAAACCCAT-1	-	-	-	2	0	2	5	3	5	2	2	2	-	-	-	-	-	-	2	0	-	-	-
L37.TTAACTCTCGCTTGTC-1	2	2	2	2	2	2	2	2	2	2	2	2	2	2	2	2	2	2	2	0	-	-	-
L37.TGTTCCGAGTTACGGG-1	2	2	2	2	2	2	2	2	2	2	2	2	-	-	-	2	2	2	2	0	-	-	-
L37.TGTTCCGAGTACTTGC-1	2	2	2	2	2	-	2	2	2	2	2	2	-	-	-	2	2	2	2	0	-	-	-
L37.TGTGTTTTCACGACTA-1	2	2	2	2	2	2	2	2	2	2	2	2	2	2	2	2	2	2	2	0	-	-	-
L37.TGTGTTTGTGCGAAAC-1	2	2	2	2	2	2	2	2	6	2	2	2	-	-	-	2	2	2	2	0	-	-	-
L37.TGTGGTATCGAATCCA-1	2	2	2	2	2	2	2	2	2	2	2	2	2	2	2	2	2	2	2	0	2	2	2
L37.TGGTTAGGTTAAAGAC-1	5	3	0	4	4	2	3	2	0	2	2	2	5	3	0	4	2	5	2	0	-	-	-
L37.TGGTTAGAGTGTGAAT-1	3	3	0	3	6	5	6	2	6	2	2	4	6	2	3	5	2	6	3	2	-	-	-
L37.TGGGCGTAGGCTCATT-1	2	2	2	2	2	2	2	2	7	2	2	2	-	-	-	2	2	2	2	0	3	3	0
L37.TGCTGCTCAAGGCTCC-1	2	2	2	2	7	2	6	2	8	2	2	2	2	2	0	2	2	6	2	0	-	-	-
L37.TGCTGCTAGAGCCTAG-1	2	2	2	2	2	2	2	2	2	2	2	2	2	2	2	2	2	2	2	0	-	-	-
L37.TGCTACCTCAGGCGAA-1	2	2	2	2	2	2	2	2	9	2	2	2	-	-	-	2	2	2	2	0	3	3	0
L37.TGCGTGGTCATGTCCC-1	2	2	2	2	2	2	2	2	6	2	2	2	-	-	-	2	2	2	2	0	-	-	-
L37.TGCCCATTCGTAGATC-1	3	3	5	3	2	4	7	2	10	3	3	5	7	2	0	-	-	-	-	-	-	-	-
L37.TGCACCTAGCTGAACG-1	-	-	-	2	0	2	5	3	5	2	2	0	-	-	-	3	3	6	2	0	-	-	-
L37.TGAGCCGCAGCCTTTC-1	2	2	2	2	2	2	2	2	2	2	2	2	2	2	2	2	2	2	2	0	2	0	0
L37.TGAGCATTCACTATTC-1	-	-	-	2	0	2	5	3	5	2	2	0	5	2	0	-	-	-	2	0	-	-	-
L37.TCTGAGACATTGGCGC-1	2	2	2	2	8	2	2	2	8	2	2	2	2	2	0	2	2	7	2	0	-	-	-
L37.TCTCTAACAAACTGTC-1	2	2	2	2	2	2	2	2	2	2	2	2	2	2	2	2	2	2	2	0	2	4	0
L37.TCTATTGAGATGGCGT-1	2	2	2	2	2	2	2	2	2	2	2	2	2	2	2	2	2	2	2	0	-	-	-
L37.TCGTACCTCATTTGGG-1	4	3	6	2	2	2	8	2	6	2	2	5	-	-	-	6	2	8	2	0	4	5	0
L37.TCGCGTTCATGGATGG-1	2	2	2	2	2	2	2	2	6	2	2	2	-	-	-	2	2	2	2	0	3	3	0
L37.TCGCGTTAGTCGTACT-1	2	2	2	2	2	2	2	2	6	2	2	2	-	-	-	2	2	2	2	0	3	3	0
L37.TCGCGTTAGGTGCTTT-1	6	4	7	2	9	2	2	2	11	2	2	6	8	2	0	6	2	9	2	0	-	-	-
L37.TCCACACGTCACTTCC-1	-	-	-	2	0	2	5	3	5	2	2	7	8	2	0	-	-	-	2	0	-	-	-
L37.TCATTTGCATTCACTT-1	2	2	2	2	2	2	2	2	2	2	2	2	2	2	2	2	2	2	2	0	-	-	-
L37.TCATTACGTGGAAAGA-1	2	2	2	2	2	2	2	2	0	2	2	2	-	-	-	2	2	2	2	0	3	3	0
L37.TCATTACGTGATGCCC-1	2	2	2	2	2	2	2	2	2	2	2	2	2	2	2	2	2	2	2	0	-	-	-
L37.TCATTACAGACTTTCG-1	2	2	2	2	2	2	2	2	2	2	2	2	2	2	2	2	2	2	2	0	-	-	-
L37.TCAGGTAGTGGTGTAG-1	3	3	3	3	2	6	2	2	3	3	3	8	-	-	-	-	-	-	-	-	-	-	-
L37.TCAATCTGTCCGTTAA-1	7	3	8	-	-	7	2	2	12	2	2	9	-	-	-	7	2	6	4	3	5	6	0
L37.TCAACGATCATGTGGT-1	-	-	-	2	10	2	5	3	5	2	2	0	9	2	3	3	3	6	2	0	-	-	-
L37.TATTACCTCGGTTCGG-1	2	2	2	2	2	2	2	2	2	2	2	2	2	2	2	2	2	2	2	0	-	-	-
L37.TATCTCACAAAGCAAT-1	2	2	2	2	2	2	2	2	13	2	2	2	2	2	2	2	2	2	2	0	-	-	-
L37.TATCAGGAGATCCCGC-1	2	2	2	2	2	2	2	2	2	2	2	2	2	2	2	2	2	2	2	0	-	-	-
L37.TAGTGGTAGTGCGTGA-1	5	3	9	-	-	2	3	2	6	2	2	2	-	-	-	4	2	6	2	0	-	-	-
L37.TAGGCATGTCTGGTCG-1	3	3	5	2	2	2	5	3	5	2	2	10	-	-	-	-	-	-	2	0	-	-	-
L37.TAGGCATGTAAACCTC-1	2	2	2	2	2	2	2	2	2	2	2	2	2	2	2	2	2	2	2	0	2	2	0
L37.TAGCCGGCACATTAGC-1	8	3	0	3	6	2	-	-	-	2	2	11	-	-	-	5	2	10	3	2	-	-	-
L37.TAGACCAGTAGCGATG-1	5	3	10	-	-	2	3	2	6	2	2	2	-	-	-	4	2	6	2	0	-	-	-
L37.TACTTACAGGGCACTA-1	2	2	2	2	2	2	2	2	2	2	2	2	2	2	2	2	2	2	2	0	2	2	0
L37.TACTCATTCGCTTGTC-1	-	-	-	2	11	2	5	3	5	2	2	0	-	-	-	-	-	-	2	0	-	-	-
L37.TACGGTAGTTAGAACA-1	2	2	2	2	2	2	2	2	2	2	2	2	-	-	-	2	2	2	2	0	-	-	-
L37.TACGGGCTCTGTCTCG-1	2	2	2	2	2	2	6	2	8	2	2	2	-	-	-	2	2	6	2	0	-	-	-
L37.TAAGTGCGTAGCTAAA-1	9	3	0	3	2	0	9	2	6	3	3	12	-	-	-	-	-	-	-	-	-	-	-
L37.TAAGTGCCAGATGAGC-1	2	2	2	2	2	2	2	2	6	2	2	2	-	-	-	2	2	2	2	0	-	-	-
L37.TAAGCGTAGCCCAACC-1	5	3	10	-	-	2	3	2	6	2	2	2	-	-	-	4	2	6	2	0	-	-	-
L37.TAAACCGGTTGTGGAG-1	2	2	2	2	2	2	2	2	2	2	2	2	2	2	2	2	2	2	2	0	-	-	-
L37.GTTCGGGTCAGCTTAG-1	2	2	2	2	2	2	2	2	2	2	2	2	2	2	2	2	2	2	2	0	6	4	0
L37.GTTCATTGTACTTCTT-1	3	3	3	3	4	3	2	2	3	3	3	3	-	-	-	-	-	-	-	-	-	-	-
L37.GTGTTAGAGTTACCCA-1	5	3	11	-	-	2	2	2	6	2	2	2	8	2	0	4	2	11	2	0	-	-	-
L37.GTGGGTCGTGAGGCTA-1	2	2	2	2	2	2	2	4	14	2	2	2	-	-	-	-	-	-	2	0	-	-	-
L37.GTCTTCGCATATGCTG-1	2	2	2	2	2	2	2	2	2	2	2	2	2	2	2	2	2	2	2	0	-	-	-
L37.GTCAAGTTCCGCGGTA-1	2	2	2	2	2	2	2	2	2	-	-	-	2	2	2	2	2	2	2	0	6	7	0
L37.GTATCTTTCCTAGTGA-1	2	2	2	2	2	2	2	2	2	2	2	2	2	2	2	2	2	2	2	0	2	2	2
L37.GTACGTAAGCGATTCT-1	7	3	5	3	6	4	6	2	13	2	2	2	-	-	-	5	2	10	3	2	7	4	0
L37.GTAACTGGTACTTAGC-1	10	3	12	3	2	8	2	2	15	3	3	0	-	-	-	-	-	-	2	0	-	-	-
L37.GTAACGTGTATCTGCA-1	2	2	2	2	2	2	2	2	16	2	2	2	2	2	2	2	2	2	2	0	-	-	-
L37.GGTGAAGCACGGTTTA-1	-	-	-	3	6	0	6	2	0	2	2	2	6	2	3	5	2	6	3	2	0	4	0
L37.GGGCATCCACCTCGGA-1	2	2	2	2	2	2	2	2	2	2	2	2	2	2	2	2	2	2	2	0	2	2	0
L37.GGCTGGTTCTAACCGA-1	8	3	5	3	6	2	6	2	0	2	2	6	-	-	-	5	2	10	3	2	7	4	0
L37.GGCGTGTGTGTAAGTA-1	9	3	0	3	2	0	9	2	6	3	3	13	8	4	0	-	-	-	-	-	-	-	-
L37.GGCGTGTGTCTCCATC-1	-	-	-	2	2	-	2	2	16	2	2	2	-	-	-	2	2	2	-	-	-	-	-
L37.GGATTACGTCTGATTG-1	2	2	2	2	2	2	2	2	9	2	2	2	-	-	-	2	2	2	2	0	3	3	0
L37.GGAACTTGTGATGCCC-1	2	2	2	2	2	2	2	2	0	2	2	2	2	2	2	2	2	2	2	0	3	3	0
L37.GCTGCGAAGGAGTCTG-1	2	2	2	2	2	2	2	2	6	2	2	2	-	-	-	2	2	2	2	0	-	-	-
L37.GCTCTGTAGTGAATTG-1	-	-	-	2	2	2	5	3	5	2	2	10	9	2	0	-	-	-	2	0	-	-	-
L37.GCGGGTTGTGACCAAG-1	2	2	2	2	2	2	2	2	2	2	2	2	-	-	-	2	2	2	2	0	-	-	-
L37.GCGCAACTCGCATGGC-1	5	3	10	-	-	2	3	2	6	2	2	2	-	-	-	4	2	6	2	0	-	-	-
L37.GCACTCTAGTCCATAC-1	-	-	-	3	0	4	3	2	6	3	3	2	5	2	3	-	-	-	3	2	-	-	-
L37.GCAATCATCGTTGCCT-1	2	2	2	2	2	2	2	2	2	2	2	2	2	2	2	2	2	2	2	0	-	-	-
L37.GCAATCAAGCAGGCTA-1	2	2	2	2	2	2	2	2	2	2	2	2	-	-	-	2	2	2	2	0	2	0	0
L37.GATTCAGAGTCCGTAT-1	5	3	9	-	-	2	3	2	6	2	2	2	-	-	-	4	2	6	2	0	-	-	-
L37.GATGAGGTCCGTTGCT-1	2	2	2	2	2	2	2	2	2	2	2	2	-	-	-	2	2	2	2	0	-	-	-
L37.GATCGTAGTGGACGAT-1	3	3	9	2	2	2	2	2	11	2	2	14	-	-	-	6	2	9	2	0	-	-	-
L37.GATCGCGCACCTCGTT-1	-	-	-	2	0	2	5	3	5	2	2	15	8	2	0	-	-	-	2	0	-	-	-
L37.GAGTCCGAGTGCAAGC-1	2	2	2	2	2	2	2	2	2	2	2	2	2	2	2	2	2	2	2	0	-	-	-
L37.GAGGTGATCTCGATGA-1	3	3	5	3	6	9	6	2	17	2	2	2	-	-	-	5	2	10	3	2	-	-	-
L37.GACTACATCCTTGGTC-1	3	3	0	2	2	2	2	2	11	2	2	16	-	-	-	6	2	9	2	0	-	-	-
L37.GACGTGCGTCCTCCAT-1	-	-	-	2	0	2	5	3	5	2	2	0	8	2	0	-	-	-	2	0	-	-	-
L37.GACAGAGCAGTAACGG-1	-	-	-	2	12	2	5	3	5	2	2	17	-	-	-	-	-	-	2	0	-	-	-
L37.GAATGAATCCGAAGAG-1	-	-	-	2	0	2	5	3	5	2	2	2	-	-	-	-	-	-	2	0	-	-	-
L37.GAATGAACAGGCTGAA-1	3	3	13	5	13	2	5	3	5	2	2	18	-	-	-	-	-	-	2	0	-	-	-
L37.GAATAAGCATTCGACA-1	8	3	0	-	-	2	-	-	-	2	2	11	6	2	3	5	2	10	3	2	-	-	-
L37.GAAATGACATACGCCG-1	2	2	2	2	2	2	2	2	2	-	-	-	2	2	2	2	2	2	3	2	-	-	-
L37.GAAACTCTCTAACGGT-1	2	2	2	2	2	2	2	2	2	-	-	-	-	-	-	2	2	2	2	0	2	0	0
L37.CTTGGCTGTGTAAGTA-1	2	2	2	2	2	2	2	2	2	2	2	2	2	2	2	2	2	2	2	0	-	-	-
L37.CTTGGCTCACCTTGTC-1	2	2	2	2	2	2	2	2	2	2	2	2	2	2	2	2	2	2	2	0	2	0	0
L37.CTTAACTCATCTCCCA-1	2	2	2	2	2	2	2	2	6	2	2	2	-	-	-	2	2	2	2	0	-	-	-
L37.CTGGTCTCAATGAAAC-1	2	2	2	2	2	2	2	4	14	2	2	2	2	2	2	2	2	2	2	0	-	-	-
L37.CTGCTGTCACGTGAGA-1	5	3	14	-	-	2	3	2	6	2	2	2	-	-	-	4	2	6	2	0	-	-	-
L37.CTGCCTAAGCTGAAAT-1	2	2	2	2	2	2	2	2	6	2	2	2	-	-	-	2	2	2	2	0	3	3	0
L37.CTGATCCTCAGAGGTG-1	2	2	2	2	2	2	2	2	9	2	2	2	-	-	-	2	2	2	2	0	-	-	-
L37.CTGAAACAGAGCAATT-1	2	2	2	2	2	2	2	2	2	2	2	2	2	2	2	2	2	2	2	0	-	-	-
L37.CTCGAAACAATCCAAC-1	2	2	2	2	2	2	2	2	2	-	-	-	2	2	2	2	2	2	2	0	-	-	-
L37.CTAGCCTTCCACGACG-1	5	3	9	-	-	2	3	2	6	2	2	2	-	-	-	4	2	6	2	0	-	-	-
L37.CTACCCAGTTAAGAAC-1	8	3	0	3	6	2	6	2	6	2	2	2	6	2	3	5	2	10	3	2	-	-	-
L37.CTACACCGTACAGTGG-1	2	2	2	2	2	2	2	2	2	2	2	2	2	2	2	2	2	2	2	0	-	-	-
L37.CTAAGACAGGAGCGAG-1	2	2	2	2	2	2	2	2	2	2	2	2	2	2	2	2	2	2	2	0	-	-	-
L37.CTAACTTAGCCGTCGT-1	2	2	2	2	2	2	2	2	2	2	2	2	2	2	2	2	2	2	2	0	-	-	-
L37.CGTTGGGCATGACATC-1	2	2	2	2	2	2	2	2	2	2	2	2	2	2	2	2	2	2	2	0	-	-	-
L37.CGTGTCTAGAGACGAA-1	3	3	5	2	2	2	2	2	6	2	2	19	-	-	-	6	2	6	2	0	-	-	-
L37.CGTGAGCCATTCTCAT-1	4	3	15	3	6	10	6	2	6	2	2	17	-	-	-	5	2	10	3	2	7	0	0
L37.CGTAGGCCAGTATAAG-1	2	2	2	2	2	2	2	2	2	2	2	2	2	2	2	2	2	2	2	0	-	-	-
L37.CGGAGTCTCCTAGGGC-1	2	2	2	2	2	2	2	2	2	2	2	2	-	-	-	2	2	2	2	0	-	-	-
L37.CGGACGTGTACGCACC-1	10	3	0	2	14	2	2	2	3	2	2	0	-	-	-	6	2	5	2	0	-	-	-
L37.CGGACGTCAACCGCCA-1	2	2	2	2	2	2	2	2	2	2	2	2	2	2	2	2	2	2	2	0	-	-	-
L37.CGCTTCACATCCGCGA-1	2	2	2	2	2	2	2	2	18	2	2	2	-	-	-	2	2	2	2	0	3	3	0
L37.CGCTATCTCCAGTATG-1	2	2	2	2	2	2	2	2	2	-	-	-	2	2	2	2	2	2	2	0	-	-	-
L37.CGCGTTTGTAGCTTGT-1	2	2	2	2	2	2	2	2	2	2	2	2	2	2	2	2	2	2	2	0	2	2	0
L37.CGCGTTTCAGTAACGG-1	2	2	2	2	2	2	2	2	16	2	2	2	-	-	-	2	2	2	2	0	8	0	0
L37.CGCGTTTAGGGCATGT-1	2	2	2	2	2	2	2	2	2	2	2	2	2	2	2	2	2	2	2	0	-	-	-
L37.CGATGTAAGGCTATCT-1	-	-	-	2	14	2	5	3	5	2	2	20	9	2	0	-	-	-	2	0	4	0	0
L37.CGATGGCAGGTCGGAT-1	2	2	2	2	2	2	2	2	2	2	2	2	2	2	2	2	2	2	2	0	-	-	-
L37.CGAGCACTCTGACCTC-1	2	2	2	2	2	2	10	5	19	2	2	2	-	-	-	2	2	6	2	0	5	6	0
L37.CGACTTCCATCTACGA-1	2	2	2	2	2	2	2	2	9	2	2	2	2	2	2	2	2	2	2	0	-	-	-
L37.CCTTCGATCACGCGGT-1	-	-	-	3	5	0	4	2	6	3	3	2	-	-	-	-	-	-	-	-	-	-	-
L37.CCTCAGTAGCCCAATT-1	5	3	9	-	-	2	3	2	6	2	2	2	-	-	-	4	2	6	2	0	-	-	-
L37.CCTACCACACCCAGTG-1	2	2	2	2	2	2	2	2	2	2	2	2	2	2	2	2	2	2	2	0	-	-	-
L37.CCGTTCACACGAAGCA-1	2	2	2	2	2	2	2	2	2	2	2	2	2	2	2	2	2	2	2	0	-	-	-
L37.CCGTACTGTCTAGAGG-1	3	3	16	5	13	2	5	3	5	-	-	-	-	-	-	-	-	-	2	0	-	-	-
L37.CCGGTAGGTGAGGGTT-1	2	2	2	2	2	2	2	2	2	2	2	2	2	2	2	2	2	2	2	0	-	-	-
L37.CCGGTAGAGGATATAC-1	2	2	2	2	2	2	2	2	6	2	2	2	2	2	2	2	2	2	2	0	3	3	0
L37.CCGGGATGTAGCGTGA-1	5	3	9	-	-	2	3	2	6	2	2	2	-	-	-	4	2	6	2	0	-	-	-
L37.CCCTCCTGTACTCTCC-1	-	-	-	2	0	2	5	3	5	-	-	-	9	2	4	3	3	4	2	0	-	-	-
L37.CCCAGTTCATCCAACA-1	2	2	2	2	2	2	2	2	16	2	2	2	-	-	-	2	2	2	2	0	-	-	-
L37.CCCAATCAGTGGGTTG-1	9	3	9	3	2	11	9	2	6	3	3	0	8	2	0	-	-	-	-	-	-	-	-
L37.CCATTCGGTGCTCTTC-1	2	2	2	2	2	2	2	2	6	2	2	2	2	2	2	2	2	2	2	0	3	3	0
L37.CCACGGAGTTCAGGCC-1	2	2	2	2	2	2	2	2	6	2	2	2	2	2	2	2	2	2	2	0	-	-	-
L37.CCACCTATCCTTTCGG-1	5	3	17	-	-	2	6	2	11	2	2	0	8	2	0	4	2	12	2	0	-	-	-
L37.CATGCCTGTGACAAAT-1	2	2	2	2	2	2	2	2	2	2	2	2	2	2	2	2	2	2	2	0	-	-	-
L37.CATGCCTCATGCTAGT-1	2	2	2	2	2	2	2	2	6	2	2	2	-	-	-	2	2	2	2	0	-	-	-
L37.CATGCCTCAGTAAGCG-1	-	-	-	3	6	2	6	2	13	2	2	13	-	-	-	5	2	10	3	2	-	-	-
L37.CATCGGGTCAGGCCCA-1	3	3	0	2	0	2	2	2	6	2	2	2	8	2	0	6	2	5	2	0	-	-	-
L37.CATATTCGTATAGTAG-1	2	2	2	2	2	2	2	2	2	2	2	2	-	-	-	2	2	2	2	0	-	-	-
L37.CAGGTGCTCCAGATCA-1	3	3	5	5	13	2	5	3	5	2	2	0	-	-	-	-	-	-	2	0	4	8	3
L37.CAGCTGGTCCAAATGC-1	2	2	2	2	2	2	2	2	6	2	2	2	2	2	2	2	2	2	2	0	3	3	0
L37.CAGAGAGTCCGGGTGT-1	2	2	2	2	2	2	2	2	2	2	2	2	-	-	-	2	2	2	2	0	-	-	-
L37.CAGAATCCACATGGGA-1	2	2	2	2	2	2	-	-	-	2	2	2	2	2	0	3	3	4	2	4	-	-	-
L37.CACTCCACAGTAACGG-1	3	3	4	2	15	2	2	2	11	-	-	-	10	3	3	6	2	9	2	0	-	-	-
L37.CACATTTCAAAGTGCG-1	2	2	2	2	2	2	2	2	2	2	2	2	2	2	2	2	2	2	2	0	-	-	-
L37.CACATAGTCATCTGCC-1	2	2	2	2	2	2	11	2	20	-	-	-	-	-	-	2	2	2	2	0	9	0	0
L37.CACACTCAGAAGATTC-1	-	-	-	2	0	2	5	3	5	2	2	0	9	2	0	-	-	-	2	0	4	0	0
L37.CAAGTTGGTAATTGGA-1	3	3	3	3	0	0	2	2	0	3	3	21	8	2	0	-	-	-	-	-	-	-	-
L37.CAAGGCCAGCTGAAAT-1	3	3	17	3	2	0	2	2	0	3	3	22	-	-	-	-	-	-	-	-	-	-	-
L37.CAAGATCCAGCGTTCG-1	2	2	2	2	2	2	2	2	6	2	2	2	2	2	2	2	2	2	2	0	-	-	-
L37.CAACCTCCAATAGAGT-1	10	3	18	2	0	2	10	5	19	2	2	2	-	-	-	6	2	2	2	0	4	9	0
L37.CAACCAATCTATGTGG-1	8	3	19	3	6	2	6	2	4	2	2	2	6	2	3	5	2	10	3	2	4	7	0
L37.CAACCAAAGGCTATCT-1	-	-	-	2	16	2	5	3	5	2	2	2	9	2	0	-	-	-	2	0	-	-	-
L37.ATGCGATCAATGAAAC-1	2	2	2	2	2	2	2	2	4	2	2	2	-	-	-	2	2	6	2	0	4	10	0
L37.ATGAGGGTCATTCACT-1	2	2	2	2	2	2	2	2	2	2	2	2	2	2	2	2	2	2	2	0	2	2	0
L37.ATGAGGGCATTCTTAC-1	2	2	2	2	2	2	2	2	2	2	2	2	2	2	2	2	2	2	2	0	2	2	2
L37.ATGAGGGCATGGATGG-1	2	2	2	2	2	2	2	2	2	2	2	2	2	2	2	2	2	2	2	0	2	0	0
L37.ATCTACTGTCTCCACT-1	4	3	4	3	6	10	6	2	6	2	2	23	6	2	3	5	2	10	3	2	8	4	0
L37.ATCACGATCCCTGACT-1	4	3	20	2	17	2	12	2	13	2	2	24	-	-	-	6	2	13	2	0	-	-	-
L37.ATCACGACACCAGCAC-1	5	3	5	-	-	2	3	2	0	2	2	0	8	2	0	4	2	0	2	0	-	-	-
L37.ATCACGACAAGTCTAC-1	2	2	2	2	2	2	2	2	2	2	2	2	2	2	2	2	2	2	2	0	-	-	-
L37.AGTGAGGCACAGCGTC-1	2	2	2	2	2	2	2	2	6	2	2	2	2	2	2	2	2	2	2	0	3	3	0
L37.AGGGAGTAGAGACTAT-1	3	3	3	3	4	3	2	2	3	3	3	3	-	-	-	8	4	2	-	-	-	-	-
L37.ACTTTCAGTCTAGCGC-1	2	2	2	2	2	2	2	2	2	2	2	2	2	2	2	2	2	2	2	0	2	11	0
L37.ACTTTCACATCATCCC-1	-	-	-	2	0	2	5	3	5	2	2	5	9	2	0	-	-	-	2	0	-	-	-
L37.ACTTGTTTCTTTAGTC-1	-	-	-	2	2	2	2	2	11	2	2	16	8	2	0	6	2	9	2	0	-	-	-
L37.ACTGTCCGTGACGGTA-1	2	2	2	2	2	2	2	2	2	2	2	2	2	2	2	2	2	2	2	0	-	-	-
L37.ACTGCTCTCTGACCTC-1	11	3	21	5	13	2	5	3	5	2	2	2	2	2	0	-	-	-	2	0	-	-	-
L37.ACTGCTCGTCTCTTTA-1	2	2	2	2	2	2	2	2	2	2	2	2	2	2	2	2	2	2	2	0	-	-	-
L37.ACTGATGCACAGACAG-1	2	2	2	2	2	2	2	2	6	2	2	2	-	-	-	2	2	2	2	0	-	-	-
L37.ACGTCAATCTTGTACT-1	2	2	2	2	2	2	2	2	6	2	2	2	2	2	2	2	2	2	2	0	3	3	0
L37.ACGGCCAAGACAAAGG-1	2	2	2	2	2	2	2	2	6	2	2	2	-	-	-	2	2	2	2	0	3	3	0
L37.ACGCCAGAGGAACTGC-1	2	2	2	2	2	2	2	2	2	2	2	2	2	2	2	2	2	2	2	0	0	12	4
L37.ACGATGTAGTCTCCTC-1	5	3	10	-	-	2	3	2	6	2	2	2	-	-	-	4	2	6	2	0	-	-	-
L37.ACGAGGACATACGCCG-1	3	3	3	3	18	6	2	2	3	3	3	8	8	2	0	8	4	2	-	-	-	-	-
L37.ACGAGCCTCTGAAAGA-1	2	2	2	2	2	2	2	2	2	2	2	2	2	2	2	2	2	2	2	0	-	-	-
L37.ACCCACTCAATCGGTT-1	2	2	2	2	2	2	2	4	14	2	2	2	2	2	2	2	2	2	2	0	3	3	0
L37.ACATGGTTCTGTACGA-1	2	2	2	2	2	2	2	2	2	2	2	2	2	2	2	2	2	2	2	0	-	-	-
L37.ACATGGTGTTATCCGA-1	2	2	2	2	2	2	2	2	21	2	2	2	2	2	0	3	3	6	2	0	10	13	0
L37.ACATGGTGTGCAGGTA-1	2	2	2	2	2	2	2	2	2	2	2	2	2	2	2	2	2	2	2	0	2	0	0
L37.ACATCAGTCTCAACTT-1	3	3	5	3	2	4	2	2	0	3	3	22	0	2	0	-	-	-	2	0	7	14	0
L37.AATCGGTTCCACGACG-1	2	2	2	2	2	2	2	2	2	2	2	2	2	2	2	2	2	2	2	0	-	-	-
L37.AATCCAGTCCCACTTG-1	9	3	4	3	2	12	9	2	6	3	3	0	6	2	0	-	-	-	-	-	-	-	-
L37.AAGCCGCCAGACAAGC-1	4	3	5	2	0	2	12	2	0	2	2	25	-	-	-	6	2	13	2	0	-	-	-
L37.AACTTTCCATGTAAGA-1	12	3	5	3	6	13	6	2	11	2	2	0	6	2	3	5	2	10	3	2	11	15	0
L37.AACTCTTCAAATTGCC-1	4	3	11	2	19	2	13	2	0	2	2	2	11	2	0	3	2	6	2	0	-	-	-
L37.AACTCTTCAAACGCGA-1	2	2	2	2	2	2	2	2	6	2	2	2	2	2	2	2	2	2	2	0	-	-	-
L37.AACTCAGCACCCATTC-1	2	2	2	2	2	2	2	2	2	2	2	2	-	-	-	2	2	2	2	0	-	-	-
L37.AACTCAGAGTGCCATT-1	-	-	-	2	2	2	2	2	16	2	2	2	-	-	-	2	2	2	2	0	-	-	-
L37.AAAGTAGAGACTAGAT-1	2	2	2	2	2	2	2	2	2	2	2	2	2	2	2	2	2	2	2	0	-	-	-
L37.AAACGGGGTCATCGGC-1	2	2	2	2	2	2	2	2	2	2	2	2	2	2	2	2	2	2	2	0	-	-	-
