## Supplementary Data and Scripts for "Detecting branching rate heterogeneity with tree balance statistics in lineage tracing trees": 3433_NT_T2_character_matrix.txt

cellBC	r0	r1	r2	r3	r4	r5	r6	r7	r8	r9	r10	r11	r12
L37.TTTGGTTAGAACTGTA-1	2	2	2	2	2	2	2	-	-	-	-	-	-
L37.TTTGCGCCATCCTAGA-1	-	-	-	3	3	3	3	2	0	2	0	2	2
L37.TTTGCGCCAGCTGCTG-1	-	-	-	2	3	4	4	0	2	3	0	-	-
L37.TTTGCGCAGCTAACTC-1	-	-	-	2	3	4	4	3	2	0	0	-	-
L37.TTTCCTCTCATCGATG-1	-	-	-	3	3	3	3	2	3	4	0	2	2
L37.TTGGCAAGTTGAGTTC-1	-	-	-	3	3	3	3	2	0	4	0	2	2
L37.TTGGAACCATTCACTT-1	2	2	2	2	2	2	5	0	-	-	-	3	0
L37.TTGGAACAGACAGGCT-1	-	-	-	3	3	3	3	2	4	4	0	2	2
L37.TTGCCGTGTCGCCATG-1	-	-	-	2	3	4	4	0	2	5	0	2	3
L37.TTCTCAAAGCTACCGC-1	-	-	-	3	3	3	3	2	-	-	-	2	2
L37.TTCTACAGTTGCTCCT-1	2	2	0	2	4	5	6	4	-	-	-	4	0
L37.TTCTACAGTAAGTAGT-1	-	-	-	3	3	3	3	2	0	4	0	2	2
L37.TTCTACACAGGATCGA-1	-	-	-	2	3	4	4	-	-	-	-	2	3
L37.TTAGGCACAATGCCAT-1	-	-	-	3	-	-	3	-	-	-	-	2	2
L37.TTAGGACTCAGTTAGC-1	-	-	-	2	3	4	4	3	2	0	0	2	3
L37.TTAACTCCATTGGGCC-1	3	3	3	3	3	3	3	2	5	4	0	2	2
L37.TGTTCCGCAGGAATCG-1	-	-	-	2	3	4	4	3	2	5	0	2	3
L37.TGTGGTAAGTAGCCGA-1	2	2	2	2	2	2	7	2	-	-	-	-	-
L37.TGTCCCACATTCTCAT-1	-	-	-	2	3	6	3	5	-	-	-	2	4
L37.TGGTTCCAGAGGGCTT-1	-	-	-	3	3	3	3	-	3	4	0	2	2
L37.TGGGCGTGTGTTAAGA-1	-	-	-	2	3	4	4	-	-	-	-	-	-
L37.TGGGCGTAGCAGACTG-1	-	-	-	2	3	4	4	3	-	-	-	2	3
L37.TGGCTGGGTTTGCATG-1	-	-	-	3	3	3	3	2	4	4	0	2	2
L37.TGGCCAGTCTACGAGT-1	-	-	-	2	3	4	4	0	4	0	0	2	3
L37.TGGCCAGGTGATAAGT-1	-	-	-	3	3	3	3	2	-	-	-	-	-
L37.TGGACGCTCATGGTCA-1	-	-	-	3	3	3	3	2	-	-	-	2	2
L37.TGGACGCGTATGAAAC-1	-	-	-	2	3	4	3	2	-	-	-	2	0
L37.TGCTGCTTCAAACAAG-1	-	-	-	2	3	4	4	-	-	-	-	-	-
L37.TGCTGCTAGCCAGAAC-1	-	-	-	2	3	4	4	-	2	0	0	2	3
L37.TGCGGGTAGATATGCA-1	-	-	-	3	3	3	3	2	5	4	0	2	2
L37.TGCGCAGGTTTCGCTC-1	2	2	2	2	2	2	0	0	-	-	-	-	-
L37.TGCCCATAGTTACCCA-1	-	-	-	3	3	3	3	2	-	-	-	2	2
L37.TGCACCTCATTCTCAT-1	-	-	-	3	3	3	3	2	0	4	0	2	2
L37.TGAGGGAGTGGGTCAA-1	-	-	-	3	3	3	3	2	3	4	0	2	2
L37.TGAGAGGTCTAGAGTC-1	-	-	-	3	3	3	3	2	3	4	0	2	2
L37.TGACTAGCATGCAACT-1	-	-	-	4	3	4	3	2	6	6	0	2	0
L37.TGACGGCAGGCTCATT-1	-	-	-	5	3	7	3	-	-	-	-	2	0
L37.TGACAACGTCACCCAG-1	-	-	-	3	3	3	3	2	-	-	-	2	2
L37.TCTTCGGAGTCGTACT-1	-	-	-	6	2	2	8	0	-	-	-	-	-
L37.TCTCTAACACATTTCT-1	-	-	-	2	3	4	4	6	-	-	-	-	-
L37.TCTCATAAGTGGAGTC-1	-	-	-	3	3	3	3	2	-	-	-	2	2
L37.TCTATTGAGTGACATA-1	-	-	-	3	3	3	3	2	0	4	0	2	2
L37.TCGGTAAGTACAGTGG-1	-	-	-	3	3	3	3	2	4	4	0	-	-
L37.TCGGTAAAGGGTGTGT-1	-	-	-	3	3	3	3	2	3	4	0	2	2
L37.TCGGGACTCAAAGTAG-1	-	-	-	3	3	3	3	2	0	4	0	-	-
L37.TCGGGACCAGTCTTCC-1	-	-	-	2	3	4	4	0	-	-	-	-	-
L37.TCGGGACCAGTCCTTC-1	2	2	2	2	2	2	0	0	-	-	-	-	-
L37.TCGGGACAGGATATAC-1	-	-	-	3	3	3	3	2	0	4	0	2	2
L37.TCGCGAGGTCAAAGCG-1	-	-	-	2	3	4	4	-	-	-	-	2	3
L37.TCATTTGTCGGTCTAA-1	-	-	-	3	3	3	3	2	-	-	-	2	2
L37.TCAGCAAGTTCCTCCA-1	-	-	-	3	3	3	3	2	5	4	0	2	2
L37.TCAGCAACATCCTAGA-1	-	-	-	3	3	3	3	2	3	4	0	2	2
L37.TCACAAGGTGAAATCA-1	2	2	2	2	2	2	7	0	-	-	-	2	2
L37.TATGCCCAGAGGTTAT-1	-	-	-	3	3	3	3	2	5	4	0	-	-
L37.TATCTCAGTACCGTTA-1	-	-	-	3	3	3	3	2	-	-	-	2	2
L37.TAGTGGTTCTCGAGTA-1	-	-	-	3	3	3	3	2	5	4	0	2	2
L37.TAGCCGGTCTGGTATG-1	-	-	-	3	3	3	3	2	-	-	-	2	2
L37.TAGCCGGCACACAGAG-1	2	2	2	-	2	2	0	0	-	-	-	3	0
L37.TACTTACCACCTTGTC-1	-	-	-	3	3	3	3	2	3	4	0	2	2
L37.TACTCATTCAGTCCCT-1	-	-	-	2	3	4	4	0	-	-	-	-	-
L37.TACGGTATCGCCATAA-1	-	-	-	3	3	3	3	2	7	4	0	2	2
L37.TACGGTACACGGACAA-1	4	4	4	3	3	3	3	2	0	4	0	2	2
L37.TACGGGCTCAACGAAA-1	-	-	-	3	3	3	3	2	4	4	0	2	2
L37.TACCTTATCTGCAAGT-1	2	2	2	6	2	2	0	0	-	-	-	-	-
L37.TACACGATCCCTCAGT-1	2	2	5	7	4	2	0	-	-	-	-	5	5
L37.TACACGACAGTCCTTC-1	2	2	2	2	2	2	0	-	-	-	-	-	-
L37.TAAGTGCGTTGGTAAA-1	-	-	-	3	3	3	3	2	0	4	0	-	-
L37.TAAGTGCGTAAAGGAG-1	-	-	-	3	3	3	3	2	-	-	-	2	2
L37.GTTTCTATCTCAACTT-1	-	-	-	4	-	-	3	0	8	7	0	2	6
L37.GTTTCTAGTTCCTCCA-1	-	-	-	3	3	3	3	2	0	4	0	-	-
L37.GTTCATTTCACCTCGT-1	-	-	-	3	3	3	3	2	4	4	0	2	2
L37.GTTCATTCAGATCCAT-1	-	-	-	3	3	3	3	2	3	4	0	2	2
L37.GTTACAGGTAGCGTAG-1	5	2	3	-	5	7	3	7	-	-	-	6	7
L37.GTTAAGCAGTGGGATC-1	-	-	-	8	3	7	3	8	-	-	-	2	0
L37.GTGGGTCGTCCGTTAA-1	-	-	-	0	5	4	0	9	-	-	-	7	8
L37.GTGGGTCGTATTCTCT-1	-	-	-	2	3	4	4	3	2	0	0	2	3
L37.GTGCTTCTCTTCAACT-1	4	4	4	3	3	3	3	2	-	-	-	-	-
L37.GTGCAGCTCATATCGG-1	-	-	-	3	3	3	3	2	-	-	-	2	2
L37.GTGAAGGAGAAACCTA-1	-	-	-	3	3	3	3	2	5	4	0	2	2
L37.GTCTTCGGTTACAGAA-1	2	2	6	9	6	2	9	2	-	-	-	3	0
L37.GTCGTAATCAACTCTT-1	-	-	-	3	3	3	3	2	3	4	0	2	2
L37.GTCGTAAAGCTACCTA-1	-	-	-	3	3	3	3	2	-	-	-	2	2
L37.GTCATTTGTCCTGCTT-1	-	-	-	3	3	3	3	2	0	4	0	2	2
L37.GTCATTTAGAGACTAT-1	4	4	4	2	2	2	0	0	-	-	-	-	-
L37.GTCAAGTTCTCCGGTT-1	-	-	-	3	3	3	3	2	4	4	0	2	2
L37.GTCAAGTGTCGCTTTC-1	-	-	-	2	3	4	4	3	2	0	0	2	3
L37.GTCAAGTAGTAAGTAC-1	-	-	-	3	3	3	3	2	-	-	-	2	2
L37.GTATTCTTCGCCTGAG-1	-	-	-	3	3	3	3	2	4	4	0	2	2
L37.GTATTCTGTAATCGTC-1	-	-	-	3	3	3	3	2	3	4	0	2	2
L37.GTATCTTTCCCAAGTA-1	-	-	-	3	3	3	3	2	3	4	0	2	2
L37.GTATCTTCATCGGGTC-1	-	-	-	2	3	4	4	-	2	0	0	-	-
L37.GTACTCCAGGTGCACA-1	-	-	-	2	3	4	4	3	-	-	-	-	-
L37.GTACGTACAGTACACT-1	-	-	-	2	3	4	4	-	2	0	0	-	-
L37.GTAACGTTCAACACGT-1	-	-	-	2	3	4	4	-	-	-	-	-	-
L37.GGTGAAGTCATGCAAC-1	2	5	2	3	7	4	-	10	3	8	0	8	2
L37.GGGTCTGTCGGCATCG-1	-	-	-	3	3	3	3	2	7	4	0	2	2
L37.GGGCATCGTCAGGACA-1	-	-	-	3	3	3	3	2	-	-	-	-	-
L37.GGCGACTCACCCATGG-1	-	-	-	3	3	3	3	2	-	-	-	2	2
L37.GGCCGATCATGTTGAC-1	-	-	-	2	3	4	4	3	2	0	0	2	3
L37.GGCAATTTCATTATCC-1	-	-	-	2	3	4	4	-	-	-	-	-	-
L37.GGATGTTTCTCTTATG-1	-	-	-	3	3	3	3	2	7	4	0	2	2
L37.GGATGTTTCACAAACC-1	-	-	-	3	3	3	3	2	-	-	-	-	-
L37.GGAGCAACAACTTGAC-1	-	-	-	3	3	3	3	2	0	4	0	2	2
L37.GGACGTCGTTAAAGTG-1	3	3	3	3	3	3	3	2	-	-	-	2	2
L37.GGACATTCAGCGATCC-1	6	6	7	3	3	3	3	2	-	-	-	2	2
L37.GGACAGAAGCGATAGC-1	-	-	-	3	3	3	3	2	-	-	-	2	2
L37.GGACAAGGTTACGGAG-1	-	-	-	3	3	3	3	2	4	4	0	2	2
L37.GGACAAGGTGCGCTTG-1	2	2	5	7	3	2	0	0	-	-	-	9	0
L37.GGAAAGCCATCACCCT-1	-	-	-	2	3	4	4	7	2	9	2	-	-
L37.GCTGGGTTCTCTGCTG-1	-	-	-	3	3	3	3	2	5	4	0	2	2
L37.GCTGCGATCGGCCGAT-1	-	-	-	3	3	3	3	2	-	-	-	-	-
L37.GCTCTGTTCCTTTACA-1	-	-	-	2	3	4	4	0	2	0	0	2	3
L37.GCTCCTAGTGTGGCTC-1	-	-	-	2	3	4	4	0	-	-	-	2	3
L37.GCTCCTAGTCTGCAAT-1	-	-	-	3	3	3	3	2	3	4	0	2	2
L37.GCGGGTTCACTCAGGC-1	-	-	-	3	3	3	3	2	-	-	-	2	2
L37.GCGCGATGTTGAGGTG-1	-	-	-	3	3	3	3	2	0	4	0	-	-
L37.GCGCGATGTCGCGAAA-1	2	2	2	2	2	2	10	0	-	-	-	-	-
L37.GCGCGATCATACAGCT-1	3	2	8	0	5	4	0	-	-	-	-	-	-
L37.GCGCGATAGCTTATCG-1	-	-	-	3	3	3	3	2	3	4	0	2	2
L37.GCGCCAATCGTGACAT-1	-	-	-	3	3	3	3	2	7	4	0	2	2
L37.GCGCCAAGTTACGGAG-1	-	-	-	3	3	3	3	2	4	4	0	2	2
L37.GCGCAACCACGAGGTA-1	-	-	-	3	3	3	3	2	-	-	-	2	2
L37.GCGAGAAGTAGGCTGA-1	3	7	9	-	8	8	-	11	-	-	-	3	0
L37.GCCTCTAGTCAGAGGT-1	-	-	-	2	3	4	4	3	-	-	-	-	-
L37.GCCTCTACATTACCTT-1	2	2	2	2	2	2	0	0	-	-	-	3	0
L37.GCCAAATAGAAACCTA-1	-	-	-	2	3	4	4	3	-	-	-	-	-
L37.GCATGTAAGGCTCAGA-1	-	-	-	3	3	3	3	2	-	-	-	2	2
L37.GCATGCGAGAGGTAGA-1	-	-	-	2	3	4	4	3	-	-	-	-	-
L37.GCATGATAGGAGTTTA-1	-	-	-	6	2	2	3	-	-	-	-	-	-
L37.GCACTCTTCATCATTC-1	-	-	-	2	3	4	4	0	-	-	-	2	3
L37.GCAAACTAGTGTGGCA-1	-	-	-	3	3	3	3	2	-	-	-	-	-
L37.GATGAGGTCAGTTCGA-1	2	2	2	2	2	2	0	0	-	-	-	3	0
L37.GATGAAATCTTCCTTC-1	2	2	2	2	2	2	8	0	-	-	-	3	9
L37.GATCGTAGTCCGAAGA-1	-	-	-	2	3	4	4	0	-	-	-	-	-
L37.GATCGTACATTGAGCT-1	7	8	10	3	3	3	3	2	0	4	0	2	2
L37.GATCGCGAGTCATGCT-1	-	-	-	3	3	3	3	2	-	-	-	-	-
L37.GATCGATAGCCGATTT-1	-	-	-	3	3	3	3	2	-	-	-	2	2
L37.GAGTCCGAGAGGTAGA-1	-	-	-	3	3	3	3	2	9	4	0	2	2
L37.GAGCAGAAGATGCCAG-1	-	-	-	3	3	3	3	2	5	4	0	2	2
L37.GACTGCGTCTATCCCG-1	-	-	-	3	3	3	3	2	-	-	-	2	2
L37.GACTACACAACACGCC-1	2	2	6	9	6	2	9	2	-	-	-	3	0
L37.GACTAACGTAACGCGA-1	3	2	11	3	3	3	3	2	4	4	0	2	2
L37.GACTAACCAACTTGAC-1	8	9	12	10	5	3	-	-	-	-	-	3	8
L37.GACTAACAGGTGATAT-1	-	-	-	3	3	3	3	2	-	-	-	2	2
L37.GACGGCTCATCCAACA-1	-	-	-	2	3	4	4	0	2	0	0	2	3
L37.GACGCGTGTCAATACC-1	-	-	-	3	3	3	3	2	7	4	0	2	2
L37.GACGCGTAGTACCGGA-1	2	2	2	2	2	2	0	0	-	-	-	3	0
L37.GACCTGGAGATGTTAG-1	-	-	-	3	3	3	3	2	0	4	0	2	2
L37.GACCAATTCCTAGTGA-1	-	-	-	3	9	3	3	2	0	4	0	2	2
L37.GACAGAGGTGATGTCT-1	-	-	-	3	3	3	3	2	10	4	0	2	2
L37.GAACATCAGGACCACA-1	2	2	2	2	2	2	8	0	-	-	-	3	0
L37.GAAATGAAGTACGCGA-1	-	-	-	3	3	3	3	2	0	4	0	2	2
L37.CTTGGCTGTGACGCCT-1	4	4	4	3	3	3	3	2	-	-	-	2	2
L37.CTTCTCTAGCAAATCA-1	-	-	-	2	3	4	4	-	0	0	0	-	-
L37.CTTACCGTCCGTAGGC-1	-	-	-	2	3	4	4	3	-	-	-	-	-
L37.CTGTTTACAACACGCC-1	-	-	-	3	3	3	3	2	0	4	0	-	-
L37.CTGTGCTGTGTGTGCC-1	-	-	-	2	3	4	4	3	8	7	0	2	3
L37.CTGTGCTCATTTCAGG-1	-	-	-	4	10	4	3	2	-	-	-	2	10
L37.CTGCCTACACTCAGGC-1	-	-	-	3	3	3	3	2	0	4	0	-	-
L37.CTGATCCTCCGCGCAA-1	9	10	13	11	4	4	11	3	-	-	-	3	11
L37.CTGAAGTGTTCCCTTG-1	-	-	-	2	3	4	4	3	2	0	0	2	3
L37.CTGAAGTAGTGTACGG-1	2	2	2	6	2	2	0	0	-	-	-	3	0
L37.CTCTGGTTCCGCAGTG-1	-	-	-	2	3	4	4	0	2	0	0	2	3
L37.CTCTAATGTATTCTCT-1	-	-	-	3	-	-	3	2	-	-	-	2	2
L37.CTCTAATAGCTGCAAG-1	-	-	-	3	3	3	3	2	-	-	-	2	2
L37.CTCGTACGTGTGTGCC-1	-	-	-	3	3	3	3	2	3	4	0	-	-
L37.CTCGTACGTCCAGTAT-1	-	-	-	2	3	4	4	12	-	-	-	2	3
L37.CTCGAGGAGCTAACTC-1	-	-	-	3	3	3	3	2	-	-	-	-	-
L37.CTCGAAAGTTCCCTTG-1	-	-	-	2	3	4	4	3	-	-	-	2	3
L37.CTCCTAGTCATGCATG-1	-	-	-	2	3	4	4	3	2	0	0	2	3
L37.CTCCTAGAGTCATCCA-1	-	-	-	3	3	3	3	2	0	4	0	-	-
L37.CTAGTGAAGCGTCTAT-1	-	-	-	3	3	3	3	2	-	-	-	2	2
L37.CTACCCATCTGTTGAG-1	-	-	-	2	3	4	4	13	2	10	0	2	3
L37.CTACCCAGTTCCATGA-1	2	2	2	2	2	2	7	3	-	-	-	-	-
L37.CTACCCAGTTAGTGGG-1	-	-	-	3	3	3	3	2	5	4	0	2	2
L37.CTACATTCAGGAATCG-1	-	-	-	3	3	3	3	2	3	4	0	2	2
L37.CTAATGGAGATATGGT-1	-	-	-	3	3	3	3	2	-	-	-	2	2
L37.CTAAGACCACTGTCGG-1	-	-	-	3	3	3	3	2	-	-	-	2	2
L37.CTAACTTAGGACAGAA-1	-	-	-	3	3	3	3	2	-	-	-	-	-
L37.CTAACTTAGAGGGATA-1	2	2	2	2	2	2	8	0	-	-	-	-	-
L37.CGTTGGGGTGAGTATA-1	-	-	-	3	3	3	3	14	-	-	-	2	2
L37.CGTGAGCTCGGCATCG-1	-	-	-	3	3	3	3	2	0	4	0	2	2
L37.CGTGAGCGTAGCGTAG-1	-	-	-	3	3	3	3	2	7	4	0	2	2
L37.CGTCTACCAAATTGCC-1	-	-	-	3	3	3	3	2	-	-	-	2	2
L37.CGTCACTAGCCGTCGT-1	2	2	2	-	2	2	8	-	-	-	-	-	-
L37.CGTAGGCGTCAGAAGC-1	-	-	-	3	3	3	3	2	5	4	0	2	2
L37.CGGGTCATCGAATGCT-1	-	-	-	3	3	3	3	2	3	4	0	2	2
L37.CGGGTCAGTACTCAAC-1	-	-	-	3	3	3	3	2	-	-	-	2	2
L37.CGGGTCAAGAGGTAGA-1	-	-	-	3	3	3	3	2	7	4	0	2	2
L37.CGGAGCTAGCCTTGAT-1	-	-	-	3	3	3	3	2	4	4	0	-	-
L37.CGGACTGCAAAGAATC-1	6	6	7	3	3	3	3	2	3	4	0	2	2
L37.CGGACACTCCCGACTT-1	-	-	-	2	3	4	4	3	-	-	-	-	-
L37.CGCGGTACAAGACACG-1	-	-	-	3	3	3	3	2	-	-	-	2	2
L37.CGCCAAGCACCAGGTC-1	2	2	2	2	2	2	7	0	-	-	-	3	0
L37.CGCCAAGAGGCGCTCT-1	-	-	-	3	3	3	3	2	3	4	2	2	2
L37.CGATTGAGTCATTAGC-1	-	-	-	3	3	3	3	2	5	4	0	2	2
L37.CGATCGGCAACGATCT-1	-	-	-	3	3	3	3	2	0	4	0	-	-
L37.CGAGAAGGTCAGTGGA-1	-	-	-	3	3	3	3	2	-	-	-	2	2
L37.CGACCTTAGCGTCTAT-1	-	-	-	2	3	4	4	-	2	11	2	2	3
L37.CCTTTCTCATGGTCAT-1	-	-	-	3	3	3	3	2	-	-	-	-	-
L37.CCTCTGAGTACACCGC-1	3	2	11	0	5	4	12	0	-	-	-	0	12
L37.CCTCTGACACGACGAA-1	-	-	-	2	3	4	4	15	-	-	-	-	-
L37.CCTACCATCCTTAATC-1	-	-	-	3	3	3	3	2	-	-	-	2	2
L37.CCTAAAGTCGTCACGG-1	3	7	9	12	2	9	0	11	-	-	-	-	-
L37.CCTAAAGCAATGAAAC-1	-	-	-	2	3	4	4	-	-	-	-	-	-
L37.CCTAAAGAGGCGACAT-1	2	2	2	6	2	2	8	0	-	-	-	3	0
L37.CCGTACTTCGATAGAA-1	-	-	-	3	3	3	3	14	-	-	-	2	2
L37.CCGGGATGTCAGAATA-1	2	2	2	2	2	2	0	-	-	-	-	3	0
L37.CCCTCCTCACCAGATT-1	2	2	14	2	11	2	-	-	-	-	-	3	13
L37.CCCAGTTTCCCTTGTG-1	-	-	-	3	3	3	3	2	0	4	0	2	2
L37.CCATTCGAGGCTCTTA-1	-	-	-	3	3	3	3	2	-	-	-	2	2
L37.CCATGTCAGCTCCCAG-1	-	-	-	3	3	3	3	2	4	4	0	2	2
L37.CCAGCGAGTTCCACAA-1	-	-	-	3	3	3	3	2	5	4	0	2	2
L37.CCACCTAGTCACAAGG-1	-	-	-	3	3	3	3	2	7	4	0	2	2
L37.CATGACATCAACGAAA-1	-	-	-	3	3	3	3	2	0	4	0	2	2
L37.CATGACAGTCATCGGC-1	-	-	-	2	3	4	4	0	-	-	-	2	3
L37.CATCGGGGTAAGTAGT-1	2	2	2	2	2	2	0	0	-	-	-	-	-
L37.CATCGGGAGGAACTGC-1	-	-	-	3	3	3	3	2	-	-	-	2	2
L37.CATCAGAAGAAGGCCT-1	-	-	-	3	3	3	3	2	7	4	0	2	2
L37.CATCAGAAGAAGAAGC-1	-	-	-	2	3	4	4	3	-	-	-	2	3
L37.CATCAAGGTCTCTCGT-1	-	-	-	3	3	3	3	2	5	4	0	2	2
L37.CATCAAGGTCCTGCTT-1	-	-	-	3	3	3	3	2	-	-	-	2	2
L37.CATATTCGTTCGCGAC-1	-	-	-	2	10	4	4	2	-	-	-	2	3
L37.CATATTCCACAGATTC-1	-	-	-	3	3	3	3	2	4	4	0	2	2
L37.CATATTCAGTTCCACA-1	-	-	-	3	3	3	3	2	7	4	0	2	2
L37.CAGGTGCAGAAGGTTT-1	-	-	-	3	3	3	3	2	0	4	0	-	-
L37.CAGCTGGGTTCACGGC-1	-	-	-	3	3	3	3	2	7	4	0	2	2
L37.CAGCTGGGTACTTCTT-1	2	2	2	6	2	2	8	0	-	-	-	-	-
L37.CAGCTGGCATGCGCAC-1	-	-	-	3	3	3	3	2	-	-	-	2	2
L37.CAGCTGGCAAACTGCT-1	2	2	2	2	2	2	13	11	-	-	-	3	0
L37.CAGCTAAAGTCATGCT-1	-	-	-	3	3	3	3	2	7	4	0	2	2
L37.CAGCCGAGTGTGGCTC-1	-	-	-	2	3	4	4	3	-	-	-	2	3
L37.CAGCATATCTGCAAGT-1	-	-	-	2	3	4	4	0	2	0	0	-	-
L37.CAGCAGCAGTGGGATC-1	-	-	-	2	3	4	4	0	-	-	-	2	3
L37.CAGCAGCAGATATGCA-1	-	-	-	3	9	3	3	2	0	4	0	2	2
L37.CAGAATCCAGACAAGC-1	2	2	2	2	2	2	0	2	-	-	-	3	0
L37.CACTCCACATGACATC-1	-	-	-	3	3	3	3	2	0	4	0	-	-
L37.CACCAGGAGCCACTAT-1	-	-	-	3	3	3	3	-	-	-	-	-	-
L37.CACCACTTCGTTGACA-1	-	-	-	3	3	3	3	2	3	4	0	2	2
L37.CACATAGGTTAGGGTG-1	-	-	-	3	3	3	3	2	-	-	-	-	-
L37.CACAGGCTCCTAAGTG-1	-	-	-	3	3	3	3	2	-	-	-	2	2
L37.CACACTCGTTTGCATG-1	-	-	-	3	3	3	3	2	-	-	-	2	2
L37.CACACTCGTAGGCATG-1	2	2	2	2	2	2	0	0	-	-	-	3	0
L37.CACACCTCACTTCTGC-1	-	-	-	2	3	4	4	3	2	8	0	2	3
L37.CAAGGCCCAGTCACTA-1	-	-	-	2	3	4	4	3	-	-	-	-	-
L37.CAAGAAAGTATCGCAT-1	-	-	-	3	3	3	3	2	7	4	0	2	2
L37.CAACCTCGTCTGGTCG-1	2	2	2	2	2	2	0	16	-	-	-	3	0
L37.ATTTCTGTCCTACAGA-1	-	-	-	3	3	3	3	2	-	-	-	2	2
L37.ATTGGACGTGTTCGAT-1	-	-	-	3	3	3	3	2	-	-	-	-	-
L37.ATTCTACTCTGATACG-1	4	4	4	3	3	3	3	2	7	4	0	2	2
L37.ATTCTACAGGATATAC-1	-	-	-	3	3	3	3	2	-	-	-	2	2
L37.ATTACTCTCGCCATAA-1	-	-	-	3	3	3	3	2	5	4	0	2	2
L37.ATTACTCTCCGTCAAA-1	-	-	-	3	3	3	3	2	0	4	0	-	-
L37.ATGTGTGAGTCTCGGC-1	-	-	-	3	3	3	3	2	0	4	0	2	2
L37.ATGGGAGTCTGAGTGT-1	-	-	-	3	3	3	3	2	0	4	0	2	2
L37.ATGCGATTCTCCGGTT-1	3	7	9	-	-	-	6	11	-	-	-	10	0
L37.ATGAGGGAGTCAATAG-1	3	7	9	13	2	4	14	11	-	-	-	3	0
L37.ATGAGGGAGATATACG-1	-	-	-	3	3	3	3	2	-	-	-	-	-
L37.ATCTACTGTTAAGAAC-1	-	-	-	3	3	3	3	2	11	4	0	2	2
L37.ATCTACTCAGAGCCAA-1	-	-	-	2	3	5	3	-	-	-	-	-	-
L37.ATCACGATCTTTACAC-1	-	-	-	2	3	4	4	-	-	-	-	-	-
L37.ATAAGAGTCCGCAGTG-1	-	-	-	3	3	3	3	2	3	4	0	2	2
L37.ATAACGCTCCACGTGG-1	-	-	-	3	3	3	3	2	-	-	-	2	2
L37.ATAACGCAGGGAAACA-1	-	-	-	3	3	3	3	2	-	-	-	-	-
L37.AGTGTCACACGAAATA-1	-	-	-	2	3	4	4	3	-	-	-	2	3
L37.AGTGGGAGTGATGTGG-1	6	6	7	2	3	4	4	0	2	12	0	2	3
L37.AGTGAGGCACGAGGTA-1	-	-	-	2	3	4	4	0	-	-	-	2	3
L37.AGTGAGGCAAGGTTTC-1	-	-	-	3	3	3	3	2	3	4	0	-	-
L37.AGTCTTTGTAGCGTCC-1	-	-	-	3	3	3	3	2	7	4	0	2	2
L37.AGTCTTTCATTAACCG-1	-	-	-	2	3	4	4	0	2	8	0	-	-
L37.AGGTCATCAAGCGCTC-1	2	2	5	7	10	2	15	2	-	-	-	3	0
L37.AGGTCATAGCGAAGGG-1	-	-	-	2	3	4	4	0	2	0	0	2	3
L37.AGGGTGATCGTTGCCT-1	-	-	-	3	3	3	3	2	-	-	-	2	2
L37.AGGCCACTCTCGTTTA-1	2	2	15	0	2	2	0	0	-	-	-	0	0
L37.AGCTTGATCTATCCCG-1	-	-	-	3	3	3	3	2	-	-	-	2	2
L37.AGCTTGATCACCGGGT-1	-	-	-	2	3	4	4	0	2	0	0	2	3
L37.AGCTCCTTCCTGCTTG-1	7	8	10	2	3	4	4	12	4	0	3	2	3
L37.AGCCTAAGTAACGTTC-1	-	-	-	3	3	3	3	2	-	-	-	-	-
L37.AGCATACGTTTGACTG-1	-	-	-	3	3	3	3	2	7	4	0	2	2
L37.AGATTGCGTTCAGGCC-1	-	-	-	2	3	4	4	-	-	-	-	2	3
L37.AGAGTGGAGCTACCTA-1	-	-	-	3	3	3	3	2	-	-	-	2	2
L37.AGAGCGAAGGCAGTCA-1	-	-	-	3	3	3	3	2	-	-	-	2	2
L37.ACTTTCAGTCTTGCGG-1	-	-	-	3	3	3	3	2	0	4	0	-	-
L37.ACTTTCAGTAAGTGTA-1	-	-	-	3	3	3	3	2	5	4	0	2	2
L37.ACTTTCACATGCATGT-1	-	-	-	2	3	4	4	3	2	11	2	-	-
L37.ACTTGTTGTTGGTTTG-1	2	2	3	4	3	2	8	-	-	-	-	5	0
L37.ACTGTCCGTCGAAAGC-1	-	-	-	3	3	3	3	2	-	-	-	2	2
L37.ACTGAACTCTTCCTTC-1	-	-	-	3	3	3	3	2	-	-	-	2	2
L37.ACTGAACCATTGGTAC-1	-	-	-	3	3	3	3	2	-	-	-	-	-
L37.ACGTCAACATCGGAAG-1	-	-	-	3	3	3	3	-	-	-	-	2	2
L37.ACGGGTCCAGCTGCAC-1	-	-	-	-	3	5	3	-	-	-	-	2	0
L37.ACGCCGATCTCTTATG-1	-	-	-	3	3	3	3	2	-	-	-	2	2
L37.ACGCCGAGTGTTAAGA-1	-	-	-	3	3	3	3	2	-	-	-	-	-
L37.ACGCCGAAGTGTCCCG-1	-	-	-	3	3	3	3	2	-	-	-	2	2
L37.ACGATGTCACTGTTAG-1	-	-	-	3	3	3	3	2	7	4	0	2	2
L37.ACGATGTCAAGTACCT-1	-	-	-	3	3	3	3	2	-	-	-	2	2
L37.ACGAGCCCATTCTCAT-1	4	4	4	3	3	3	3	2	7	4	0	2	2
L37.ACCTTTAAGCTACCTA-1	-	-	-	3	9	3	3	2	0	4	0	2	2
L37.ACCGTAAGTGATGCCC-1	-	-	-	2	3	4	4	-	2	13	4	-	-
L37.ACCCACTTCTATCCTA-1	-	-	-	2	3	4	4	0	-	-	-	2	3
L37.ACCCACTAGGACATTA-1	-	-	-	3	3	3	3	2	-	-	-	2	2
L37.ACCAGTAAGGATCGCA-1	-	-	-	3	3	3	3	2	-	-	-	2	2
L37.ACATGGTAGCGATATA-1	7	8	10	2	3	4	4	3	2	5	0	2	3
L37.ACATCAGTCAATAAGG-1	-	-	-	3	3	3	3	2	7	4	0	2	2
L37.ACATACGAGAGACTTA-1	-	-	-	3	3	3	3	2	-	-	-	-	-
L37.ACAGCTAGTGCGCTTG-1	-	-	-	3	3	3	3	2	-	-	-	2	2
L37.ACACCCTCACGGCTAC-1	-	-	-	3	3	3	3	2	3	4	0	2	2
L37.AATCGGTTCCAAGTAC-1	-	-	-	2	3	4	4	-	-	-	-	-	-
L37.AAGGTTCGTGAAGGCT-1	-	-	-	3	3	3	3	2	7	4	0	2	2
L37.AAGGTTCAGTTACCCA-1	2	2	2	2	2	2	16	0	-	-	-	-	-
L37.AAGGCAGTCACCCTCA-1	-	-	-	3	3	3	3	2	0	4	0	2	2
L37.AAGGCAGAGGATATAC-1	3	2	11	2	5	4	12	17	-	-	-	-	-
L37.AAGGCAGAGATCACGG-1	-	-	-	2	3	4	4	0	-	-	-	-	-
L37.AAGCCGCAGTAGTGCG-1	2	2	2	6	2	2	8	0	-	-	-	-	-
L37.AACTGGTTCACAACGT-1	-	-	-	2	3	4	4	-	-	-	-	2	3
L37.AACTGGTCATCGTCGG-1	-	-	-	3	3	3	3	2	-	-	-	2	2
L37.AACTCCCCATTTCACT-1	-	-	-	3	3	3	3	2	0	4	0	2	2
L37.AACTCCCCAAGTTCTG-1	-	-	-	3	3	3	3	2	-	-	-	2	2
L37.AACTCAGCACTGTCGG-1	-	-	-	3	3	3	3	2	-	-	-	-	-
L37.AACTCAGCAAAGCAAT-1	-	-	-	3	3	3	3	2	0	4	0	2	2
L37.AACTCAGAGATGCCTT-1	-	-	-	3	3	3	3	2	-	-	-	2	2
L37.AACCATGTCTCCCTGA-1	-	-	-	3	3	3	3	2	4	4	0	2	2
L37.AACCATGGTCTCCATC-1	-	-	-	3	3	3	3	2	-	-	-	-	-
L37.AACACGTTCGGCGCTA-1	-	-	-	3	3	3	3	2	-	-	-	2	2
L37.AACACGTTCGCCATAA-1	2	2	2	2	2	2	0	-	-	-	-	3	0
L37.AACACGTCAAAGGCGT-1	-	-	-	3	3	3	3	2	0	4	0	-	-
L37.AAAGTAGGTATTCGTG-1	2	2	2	6	2	2	8	0	-	-	-	-	-
L37.AAAGCAATCTCCGGTT-1	-	-	-	3	3	3	3	2	5	4	0	-	-
L37.AAACGGGCAGCGAACA-1	-	-	-	2	3	4	4	3	2	0	0	2	3
L37.AAACGGGAGCACCGCT-1	-	-	-	3	3	3	3	2	4	4	0	-	-
