## Supplementary Data and Scripts for "Detecting branching rate heterogeneity with tree balance statistics in lineage tracing trees": 3435_NT_T3_character_matrix.txt

cellBC	r0	r1	r2	r3	r4	r5	r6	r7	r8	r9	r10	r11	r12	r13	r14	r15	r16	r17	r18	r19	r20	r21	r22	r23	r24	r25	r26	r27	r28	r29
L30.TTTGTCAAGAGATGAG-1	2	2	2	2	2	2	2	2	2	2	2	2	2	0	2	-	-	-	-	-	-	-	-	-	-	-	-	-	-	-
L30.TTTGCGCGTTCACCTC-1	3	3	0	2	3	3	3	3	3	3	3	0	3	0	2	2	2	2	2	2	2	2	2	2	-	-	-	-	-	-
L30.TTTCCTCAGAAGGACA-1	4	4	3	3	4	3	4	4	0	2	4	0	-	-	-	3	3	3	3	3	0	3	3	0	2	2	0	-	-	-
L30.TTTATGCTCTGTTTGT-1	5	5	4	4	3	3	5	5	4	4	5	3	4	2	3	4	3	4	-	-	-	4	4	3	-	-	-	2	2	2
L30.TTTACTGCATTTCAGG-1	6	6	5	2	5	3	6	6	5	5	3	0	5	3	2	5	4	3	4	4	3	5	5	4	3	3	0	3	3	0
L30.TTTACTGCAAGACGTG-1	-	-	-	-	-	-	7	7	6	6	6	4	-	-	-	6	3	5	5	5	2	-	-	-	-	-	-	-	-	-
L30.TTGGAACGTCGACTAT-1	-	-	-	5	3	0	7	8	6	7	3	5	6	2	2	7	5	6	6	6	4	5	6	5	4	4	2	-	-	-
L30.TTGGAACAGTGGGTTG-1	7	7	6	2	6	4	-	-	-	8	7	6	7	4	2	8	3	7	2	7	2	6	7	6	-	-	-	-	-	-
L30.TTGACTTAGATGTGTA-1	4	8	7	6	7	5	6	9	7	-	-	-	8	5	2	9	3	8	7	0	5	7	8	7	5	5	0	-	-	-
L30.TTGAACGCAATGGATA-1	7	7	8	2	6	4	-	-	-	8	7	6	7	4	4	8	3	7	8	0	6	6	7	6	-	-	-	-	-	-
L30.TTCTTAGGTATAGTAG-1	2	2	4	2	8	6	8	10	0	-	-	-	-	-	-	10	6	0	9	8	2	5	4	3	-	-	-	4	4	2
L30.TTCTCAAGTTTGTGTG-1	8	9	0	-	-	-	5	5	4	-	-	-	9	2	5	4	3	9	-	-	-	4	4	3	-	-	-	-	-	-
L30.TTCGGTCGTTCGAATC-1	-	-	-	2	5	3	6	6	5	-	-	-	5	3	0	5	4	3	6	9	0	5	5	4	3	3	0	-	-	-
L30.TTCCCAGGTGTCGCTG-1	-	-	-	7	9	7	7	11	8	9	3	3	-	-	-	10	7	10	9	8	7	5	9	8	-	-	-	5	5	2
L30.TTAGGCAAGTTAGCGG-1	-	-	-	2	5	0	6	6	5	-	-	-	5	3	0	5	4	11	10	9	2	5	5	9	3	3	0	-	-	-
L30.TTAACTCTCGTTTATC-1	4	10	9	5	10	7	-	-	-	2	8	0	10	6	6	8	3	4	9	8	8	8	10	10	3	3	0	-	-	-
L30.TGTGGTAGTGCATCTA-1	-	-	-	-	-	-	9	12	6	10	9	7	11	7	2	11	3	10	5	10	9	-	-	-	6	6	3	-	-	-
L30.TGTATTCTCTCTGAGA-1	2	2	0	-	-	-	10	10	0	11	3	8	9	8	7	12	6	12	9	8	2	5	4	3	-	-	-	-	-	-
L30.TGGTTAGTCTCGTTTA-1	4	11	5	2	3	3	5	5	4	12	10	3	-	-	-	4	3	3	-	-	-	4	11	0	7	7	0	-	-	-
L30.TGGGCGTTCCTAAGTG-1	7	7	4	2	6	4	-	-	-	8	7	6	7	4	8	8	3	7	-	-	-	6	7	6	-	-	-	-	-	-
L30.TGGGCGTAGTCGCCGT-1	-	-	-	2	6	4	-	-	-	8	7	6	7	4	2	8	3	13	-	-	-	6	7	11	8	8	0	-	-	-
L30.TGGGAAGCATTCTTAC-1	4	10	9	2	10	3	7	13	9	2	8	3	10	6	6	8	3	0	9	8	0	9	12	11	-	-	-	-	-	-
L30.TGGCTGGTCAACCATG-1	-	-	-	2	6	4	-	-	-	8	7	6	7	4	9	8	3	7	-	-	-	-	-	-	-	-	-	-	-	-
L30.TGGCTGGGTTCAGGCC-1	4	12	10	2	6	4	-	-	-	8	7	6	11	4	10	8	3	0	11	0	6	6	7	4	7	8	0	-	-	-
L30.TGGCGCAGTCTAACGT-1	-	-	-	-	-	-	7	7	6	6	6	4	-	-	-	10	3	10	5	5	2	-	-	-	-	-	-	-	-	-
L30.TGGCCAGGTTAAGAAC-1	4	13	0	-	-	-	-	-	-	13	11	0	-	-	-	10	8	0	12	11	2	3	13	4	-	-	-	-	-	-
L30.TGGACGCTCTCTGAGA-1	8	14	11	7	9	7	7	11	8	9	3	9	-	-	-	13	7	14	9	8	10	-	-	-	-	-	-	-	-	-
L30.TGGACGCAGATCGATA-1	9	15	12	5	3	3	7	8	6	7	3	3	-	-	-	7	5	0	6	6	4	5	6	5	-	-	-	6	6	2
L30.TGCTGCTTCCGCAGTG-1	10	16	4	8	11	3	-	-	-	14	12	3	-	-	-	14	3	0	5	12	11	3	14	4	-	-	-	-	-	-
L30.TGCTGCTGTTCCACAA-1	-	-	-	-	-	-	-	-	-	13	11	10	-	-	-	2	2	2	12	11	0	3	13	4	-	-	-	-	-	-
L30.TGCTACCAGGGTTCCC-1	4	8	0	-	-	-	7	9	6	-	-	-	8	5	0	15	3	3	7	0	12	7	8	7	-	-	-	-	-	-
L30.TGCGTGGAGACGCACA-1	8	17	0	9	12	3	6	6	5	15	13	11	6	9	0	10	3	15	2	5	13	10	15	12	-	-	-	-	-	-
L30.TGCCCTATCGGCGCAT-1	-	-	-	2	6	4	11	14	6	8	7	6	7	4	0	8	3	7	13	0	6	6	7	6	8	8	4	-	-	-
L30.TGCCCATAGCTAGTCT-1	7	7	0	2	6	4	-	-	-	8	7	6	7	4	0	8	3	7	13	0	6	6	7	6	-	-	-	-	-	-
L30.TGCCAAAAGTGGTCCC-1	3	18	6	5	13	3	7	13	10	16	3	3	12	10	11	15	9	16	9	8	7	5	16	4	4	9	5	7	7	3
L30.TGATTTCGTCAACTGT-1	8	17	13	-	-	-	9	12	6	-	-	-	11	7	12	11	3	17	5	10	0	-	-	-	6	6	3	-	-	-
L30.TGAGCATTCCCTCAGT-1	-	-	-	2	14	8	12	15	11	17	14	12	11	9	2	-	-	-	-	-	-	3	17	13	-	-	-	-	-	-
L30.TGAGCATGTCCGAGTC-1	6	6	6	2	5	9	6	6	5	0	3	0	5	3	0	5	4	11	10	9	10	5	5	14	3	3	0	0	8	0
L30.TGAGCATAGGTAGCCA-1	11	19	11	10	15	10	10	16	7	-	-	-	-	-	-	15	9	8	14	13	14	-	-	-	-	-	-	-	-	-
L30.TGAGAGGTCGGTCTAA-1	8	14	11	7	9	7	7	11	8	9	3	3	-	-	-	10	7	3	9	8	7	5	9	8	-	-	-	5	9	4
L30.TGACGGCGTATTCGTG-1	4	19	14	11	16	11	3	3	12	13	4	3	13	11	13	16	3	9	13	14	2	3	13	9	7	10	0	-	-	-
L30.TCTTTCCCACCAGGTC-1	-	-	-	5	10	7	-	-	-	2	8	0	10	6	6	8	3	0	9	8	8	8	10	0	-	-	-	-	-	-
L30.TCTGGAAGTCTAGTCA-1	12	9	15	9	17	7	10	17	6	18	15	13	14	12	14	10	10	18	15	15	2	11	18	15	3	3	0	-	-	-
L30.TCTGGAAAGTCTCAAC-1	4	10	9	-	-	-	6	13	13	19	8	0	10	6	0	8	3	0	9	8	0	-	-	-	-	-	-	-	-	-
L30.TCTCATATCACATGCA-1	13	20	10	5	18	3	7	15	7	19	3	14	6	13	11	10	11	3	15	12	15	3	13	4	-	-	-	-	-	-
L30.TCGTACCAGAGTAATC-1	11	13	0	-	-	-	-	-	-	2	11	3	-	-	-	17	8	0	12	11	16	-	-	-	-	-	-	0	10	0
L30.TCGGTAAAGAAGGCCT-1	-	-	-	5	10	7	-	-	-	2	8	0	10	6	6	8	3	4	9	8	8	8	10	0	-	-	-	-	-	-
L30.TCGCGTTGTTATGTGC-1	7	7	6	2	6	4	-	-	-	8	7	6	7	4	0	8	3	7	13	0	6	6	7	6	8	8	4	-	-	-
L30.TCGCGTTCAATCTGCA-1	-	-	-	-	-	-	7	7	6	6	6	4	-	-	-	-	-	-	5	5	7	-	-	-	-	-	-	-	-	-
L30.TCGAGGCTCCTTGACC-1	8	17	6	9	12	12	6	6	5	15	13	11	6	9	0	10	3	15	2	5	12	10	15	12	-	-	-	-	-	-
L30.TCAGGTAAGTTTCCTT-1	4	12	16	12	6	13	-	-	-	8	7	6	15	14	0	8	3	19	16	0	6	6	7	0	7	8	0	8	11	0
L30.TCAGGATGTGATGCCC-1	3	3	0	2	3	6	3	3	6	3	3	0	3	0	0	18	12	20	2	2	2	2	2	2	-	-	-	-	-	-
L30.TCAGGATAGATCCTGT-1	8	17	13	-	-	-	9	12	11	-	-	-	11	7	0	11	3	0	5	10	2	-	-	-	6	6	3	-	-	-
L30.TCAGCAATCCTGTACC-1	3	3	14	2	3	0	3	3	14	0	16	5	3	0	5	-	-	-	2	2	2	2	2	2	-	-	-	-	-	-
L30.TCAGATGAGCCGTCGT-1	8	9	17	13	3	0	5	5	4	-	-	-	9	2	2	4	3	21	-	-	-	4	4	3	9	11	0	-	-	-
L30.TCACGAACACAGGTTT-1	-	-	-	5	10	7	-	-	-	2	8	0	10	6	6	8	3	4	9	8	8	-	-	-	-	-	-	9	12	0
L30.TATTACCGTTGTTTGG-1	4	10	9	5	10	7	-	-	-	2	8	3	10	6	6	8	3	0	9	8	8	8	10	0	-	-	-	-	-	-
L30.TATTACCAGGGCTTCC-1	-	-	-	-	-	-	7	7	6	20	6	4	-	-	-	10	3	3	5	5	2	-	-	-	-	-	-	-	-	-
L30.TATCTCACAACTGCTA-1	8	21	0	-	-	-	7	18	15	21	17	0	-	-	-	7	5	3	6	16	2	-	-	-	-	-	-	-	-	-
L30.TATCTCAAGAGTAAGG-1	4	14	11	0	9	14	7	11	8	2	3	3	-	-	-	10	7	22	6	17	2	5	9	16	-	-	-	-	-	-
L30.TAGTTGGGTCGCGAAA-1	4	8	4	2	7	5	6	9	6	-	-	-	8	5	2	10	3	3	7	0	5	7	8	7	-	-	-	-	-	-
L30.TAGCCGGAGCGGATCA-1	-	-	-	-	-	-	-	-	-	13	11	0	-	-	-	10	8	0	12	11	2	-	-	-	10	12	0	-	-	-
L30.TACTTGTTCCTGCTTG-1	-	-	-	14	19	15	-	-	-	14	12	15	6	15	2	10	9	3	5	18	17	7	13	4	-	-	-	-	-	-
L30.TACTTGTCATTGGTAC-1	4	10	9	5	10	7	-	-	-	2	8	16	10	6	6	8	3	0	9	8	8	8	10	0	3	3	0	9	12	0
L30.TACTCGCGTACGCTGC-1	-	-	-	-	-	-	13	7	6	-	-	-	-	-	-	0	3	3	5	5	10	-	-	-	-	-	-	-	-	-
L30.TACTCGCCAGCAGTTT-1	4	14	11	4	9	16	7	11	8	3	3	17	-	-	-	-	-	-	9	8	2	-	-	-	-	-	-	-	-	-
L30.TACTCATCACGCCAGT-1	6	6	5	2	5	0	6	6	5	0	3	0	5	3	2	5	4	3	4	4	3	5	5	4	3	3	0	3	3	0
L30.TACGGGCCATGCTGGC-1	5	5	0	2	3	17	5	5	4	4	5	3	4	2	3	4	3	0	-	-	-	-	-	-	7	13	0	-	-	-
L30.TACAGTGGTGTGACCC-1	4	8	0	2	7	4	6	9	0	-	-	-	8	5	0	10	3	8	7	0	2	7	8	7	-	-	-	-	-	-
L30.TACAGTGAGATGCCTT-1	2	2	18	-	-	-	14	10	16	2	3	8	9	8	7	10	6	11	9	8	2	5	4	3	7	14	0	-	-	-
L30.TAAGTGCTCGTCCAGG-1	4	10	9	5	10	7	-	-	-	2	8	0	10	6	6	8	3	4	9	8	8	8	10	0	3	3	0	3	13	0
L30.TAAGTGCTCACTATTC-1	2	2	2	2	2	2	2	2	17	-	-	-	2	0	2	-	-	-	-	-	-	-	-	-	-	-	-	-	-	-
L30.TAAGTGCGTCGAAAGC-1	4	12	2	12	6	13	-	-	-	8	7	6	15	14	4	8	3	19	-	-	-	6	7	0	7	8	0	-	-	-
L30.TAAGCGTAGTTAGCGG-1	5	5	0	2	3	10	5	5	4	4	5	3	-	-	-	4	3	23	2	7	2	4	4	3	7	13	6	-	-	-
L30.TAAGAGACAGGACGTA-1	14	22	6	2	14	3	6	15	18	22	14	12	11	16	4	-	-	-	2	19	2	12	13	17	7	2	0	-	-	-
L30.TAAACCGTCAGTTGAC-1	-	-	-	5	3	0	7	8	0	7	3	0	-	-	-	7	5	20	6	6	4	5	6	5	-	-	-	6	6	0
L30.GTGTGCGAGCTTCGCG-1	6	12	0	2	6	4	-	-	-	8	7	6	7	4	2	8	3	3	6	0	6	6	7	18	-	-	-	-	-	-
L30.GTGCTTCGTTTAAGCC-1	-	-	-	9	3	0	7	8	6	-	-	-	6	2	15	7	5	10	6	6	4	5	6	5	-	-	-	6	6	5
L30.GTGCGGTCACTTCGAA-1	2	2	14	-	-	-	-	-	-	2	3	0	-	-	-	10	13	3	-	-	-	5	14	0	-	-	-	0	14	0
L30.GTGCGGTAGTACGCCC-1	-	-	-	2	14	3	6	15	18	22	14	12	11	16	0	-	-	-	2	19	7	-	-	-	-	-	-	-	-	-
L30.GTGCAGCAGCGCCTTG-1	6	6	6	2	5	3	6	6	5	2	3	0	5	3	2	5	4	11	10	9	2	-	-	-	3	3	0	-	-	-
L30.GTCGTAAGTTATTCTC-1	4	10	9	5	20	3	-	-	-	2	8	18	14	12	14	-	-	-	-	-	-	-	-	-	-	-	-	-	-	-
L30.GTCGTAACAGGGTTAG-1	4	13	4	-	-	-	-	-	-	23	11	19	-	-	-	10	8	0	12	11	10	8	13	0	2	15	0	9	10	0
L30.GTCATTTCAGTCACTA-1	6	6	6	2	5	18	6	6	5	0	3	0	5	3	0	5	4	11	10	9	12	5	5	4	3	3	0	10	3	0
L30.GTCACGGTCGGTCTAA-1	6	6	6	8	11	3	6	19	6	14	12	0	16	17	0	14	3	0	13	12	2	3	14	0	-	-	-	-	-	-
L30.GTCACGGCACCAGCAC-1	-	-	-	2	14	0	6	15	18	22	14	12	11	16	2	-	-	-	-	-	-	-	-	-	7	2	0	9	2	2
L30.GTCACGGAGTGAATTG-1	6	6	6	2	5	19	6	6	5	22	3	0	5	3	0	5	4	11	10	9	12	5	5	4	3	3	0	-	-	-
L30.GTCACAACAGATGGCA-1	4	10	9	5	10	7	-	-	-	2	8	0	10	6	6	8	3	0	9	8	8	8	10	0	3	3	0	-	-	-
L30.GTCACAACACTGTGTA-1	7	7	19	2	6	4	7	20	19	8	7	6	7	4	0	8	3	7	-	-	-	6	7	6	8	8	4	-	-	-
L30.GTCAAGTGTGCAACGA-1	4	10	9	9	20	0	15	21	20	24	8	3	14	12	14	-	-	-	-	-	-	3	3	14	3	3	0	-	-	-
L30.GTCAAGTGTCCAGTTA-1	-	-	-	8	11	20	10	19	6	14	12	3	16	17	0	14	3	22	5	12	18	3	14	0	2	9	0	-	-	-
L30.GTATCTTGTTGATTCG-1	2	2	6	15	21	21	16	16	0	13	3	0	17	18	16	19	14	0	5	20	2	5	19	4	11	16	7	-	-	-
L30.GTAACTGGTAAGTTCC-1	4	11	0	16	3	3	5	5	4	12	10	3	-	-	-	4	3	3	-	-	-	4	11	0	7	7	0	-	-	-
L30.GGTGCGTTCCATGCTC-1	6	6	6	2	5	3	6	6	5	2	3	0	5	3	2	5	4	11	10	9	19	-	-	-	3	3	0	9	15	0
L30.GGTGAAGGTTCAACCA-1	3	18	0	2	13	0	-	-	-	-	-	-	12	10	0	15	9	0	9	8	2	5	16	4	-	-	-	-	-	-
L30.GGTGAAGGTAGCGATG-1	4	10	9	9	20	0	15	21	20	25	8	3	14	12	14	-	-	-	-	-	-	3	3	14	-	-	-	-	-	-
L30.GGTGAAGCATCGGAAG-1	15	12	16	2	6	4	-	-	-	8	7	6	7	4	4	8	3	24	17	21	6	6	7	6	-	-	-	-	-	-
L30.GGTGAAGCAGCCTTTC-1	6	6	6	2	5	0	6	6	5	13	3	8	5	3	17	5	4	11	10	9	12	5	5	4	-	-	-	11	16	6
L30.GGGCACTTCATGCTCC-1	6	6	6	-	-	-	-	-	-	26	3	0	-	-	-	5	4	11	10	9	19	-	-	-	3	3	0	-	-	-
L30.GGGCACTAGCGACGTA-1	7	7	20	2	6	4	-	-	-	8	7	6	7	4	0	8	3	7	13	0	6	6	7	6	8	8	4	-	-	-
L30.GGGAGATGTGTCCTCT-1	4	4	3	2	22	22	7	19	6	16	3	20	6	19	18	7	5	21	18	22	19	5	20	19	0	0	0	-	-	-
L30.GGGACCTAGGTGCAAC-1	4	10	9	5	10	7	-	-	-	2	8	5	10	6	6	8	3	4	9	8	8	8	10	0	-	-	-	-	-	-
L30.GGGAATGAGAAACCTA-1	4	10	9	5	10	7	-	-	-	-	-	-	10	6	6	8	3	4	9	8	8	8	10	0	3	3	0	-	-	-
L30.GGCTGGTTCACCATAG-1	4	12	0	12	6	13	-	-	-	8	7	6	15	14	2	8	3	19	16	0	6	-	-	-	-	-	-	-	-	-
L30.GGCTCGACAGTAAGCG-1	4	12	21	12	6	13	-	-	-	8	7	6	15	14	19	8	3	19	-	-	-	6	7	14	-	-	-	-	-	-
L30.GGCGACTGTTCGAATC-1	16	14	11	17	23	23	17	11	8	27	3	20	-	-	-	20	7	25	9	8	11	5	9	20	-	-	-	12	17	3
L30.GGCGACTGTCCCGACA-1	-	-	-	2	6	4	-	-	-	8	7	6	7	4	2	8	3	8	6	0	6	6	7	4	12	8	0	-	-	-
L30.GGCAATTCAGGGAGAG-1	8	14	11	7	9	7	7	11	8	-	-	-	-	-	-	21	7	10	9	8	20	-	-	-	-	-	-	6	6	2
L30.GGCAATTCACTTACGA-1	-	-	-	12	6	13	-	-	-	8	7	6	15	14	2	8	3	19	-	-	-	6	7	21	7	8	0	-	-	-
L30.GGCAATTAGACTTTCG-1	4	8	22	2	7	5	6	9	21	28	2	2	8	5	2	-	-	-	7	0	5	7	8	7	5	5	0	-	-	-
L30.GGATTACCAAGCCTAT-1	8	19	11	10	15	10	10	16	22	0	3	0	-	-	-	15	9	8	14	13	14	-	-	-	-	-	-	-	-	-
L30.GGATGTTGTGCGATAG-1	-	-	-	-	-	-	7	7	6	6	6	4	-	-	-	10	3	26	5	5	2	5	20	0	-	-	-	0	18	7
L30.GGAGCAATCACCTCGT-1	-	-	-	2	6	4	-	-	-	8	7	6	7	4	20	8	3	7	-	-	-	6	7	6	13	17	8	-	-	-
L30.GGAGCAAGTGAAATCA-1	8	14	11	7	9	7	13	11	8	9	3	9	-	-	-	22	7	4	9	8	21	5	9	4	-	-	-	-	-	-
L30.GGACAGATCTTTACAC-1	8	17	13	-	-	-	9	12	23	10	18	7	11	7	21	11	3	27	5	10	22	-	-	-	-	-	-	-	-	-
L30.GGACAGACAGTTCCCT-1	4	10	9	5	10	7	-	-	-	2	8	0	10	6	6	8	3	4	9	8	8	8	10	0	3	3	0	-	-	-
L30.GGACAAGTCGCACTCT-1	17	17	14	9	12	4	7	6	5	15	13	9	6	9	0	23	3	15	2	5	23	8	15	12	7	18	0	9	19	0
L30.GCTTGAACATGGTCTA-1	8	17	13	-	-	-	9	12	18	-	-	-	11	7	2	11	3	9	5	10	0	-	-	-	-	-	-	-	-	-
L30.GCTGCGAAGAAGGTTT-1	-	-	-	18	24	24	7	18	6	29	11	0	18	20	0	24	15	0	19	23	24	8	13	5	3	3	9	9	20	0
L30.GCTCTGTAGGGCACTA-1	-	-	-	2	25	25	6	22	0	14	12	21	16	17	19	25	16	10	5	24	2	-	-	-	7	19	9	13	21	2
L30.GCGCCAAGTACCGGCT-1	2	2	18	-	-	-	14	10	16	13	3	8	9	8	7	10	6	11	9	8	2	5	4	3	7	14	0	4	4	0
L30.GCGCAACCACACAGAG-1	-	-	-	-	-	-	18	7	6	-	-	-	-	-	-	10	3	26	5	5	7	-	-	-	-	-	-	7	0	0
L30.GCGAGAATCGGAGCAA-1	4	5	23	2	3	3	5	5	4	4	5	3	4	2	3	4	3	28	-	-	-	4	4	3	-	-	-	-	-	-
L30.GCGAGAATCCTCATTA-1	4	10	9	5	10	7	-	-	-	2	8	0	10	6	6	8	3	4	9	8	8	8	10	0	3	3	0	-	-	-
L30.GCGAGAATCAAACCAC-1	4	10	9	5	10	7	-	-	-	2	8	0	-	-	-	-	-	-	9	8	8	-	-	-	-	-	-	-	-	-
L30.GCCTCTATCTCCAACC-1	12	9	15	9	17	3	10	17	6	18	15	13	14	12	14	10	10	18	-	-	-	13	13	17	3	3	0	3	22	0
L30.GCCTCTAGTATATGAG-1	7	7	14	2	6	4	-	-	-	8	7	6	7	4	2	8	3	7	13	0	6	6	7	6	8	8	4	-	-	-
L30.GCCTCTAGTAACGTTC-1	4	11	0	2	3	3	5	5	4	12	10	3	-	-	-	-	-	-	-	-	-	4	11	0	7	7	0	3	2	0
L30.GCATGTACAGACGCTC-1	-	-	-	18	24	24	7	18	6	29	11	3	18	20	0	24	15	0	19	23	24	8	13	5	-	-	-	-	-	-
L30.GCATGATGTGTAACGG-1	4	8	6	19	7	26	-	-	-	-	-	-	8	5	2	11	3	3	7	0	23	7	8	7	-	-	-	-	-	-
L30.GCATACAGTAGTGAAT-1	-	-	-	5	10	7	-	-	-	2	8	0	10	6	6	8	3	0	9	8	8	8	10	0	-	-	-	9	2	0
L30.GCAGCCATCGTGGTCG-1	-	-	-	2	14	5	8	15	3	17	14	12	11	9	2	-	-	-	5	25	6	3	13	22	14	2	0	9	2	0
L30.GCACATATCTTGTATC-1	3	3	0	2	3	27	3	3	6	-	-	-	3	0	22	26	3	29	2	2	2	14	2	2	-	-	-	-	-	-
L30.GCAATCATCTCCGGTT-1	4	4	3	3	4	28	12	4	6	2	4	22	-	-	-	3	3	3	20	3	10	3	3	11	0	2	0	-	-	-
L30.GATTCAGAGCTAGTCT-1	6	6	6	2	5	3	6	6	5	30	3	0	5	3	2	5	4	11	10	9	8	-	-	-	3	3	0	-	-	-
L30.GATGAAATCCCACTTG-1	4	10	9	-	-	-	6	13	13	19	8	23	10	6	0	8	3	3	9	8	10	8	21	17	3	3	0	0	23	0
L30.GATCGATTCATGTAGC-1	4	10	9	2	10	29	10	13	6	2	8	24	10	6	6	8	3	3	9	8	2	3	22	16	3	3	0	-	-	-
L30.GAGTCCGCAGGAATCG-1	-	-	-	-	-	-	7	23	24	2	10	0	-	-	-	10	3	3	5	5	2	-	-	-	-	-	-	-	-	-
L30.GAGCAGACATTAGCCA-1	4	9	24	2	3	3	5	5	4	12	19	3	6	2	23	4	3	30	-	-	-	4	11	23	7	7	0	-	-	-
L30.GAGCAGACAATCTACG-1	4	9	25	20	17	3	7	16	25	-	-	-	14	12	14	-	-	-	15	15	25	4	13	24	15	19	10	3	22	2
L30.GACTACACATTGAGCT-1	6	6	6	2	5	3	6	6	5	-	-	-	5	3	2	5	4	11	10	9	0	-	-	-	-	-	-	9	15	0
L30.GACGTTAAGTGTCTCA-1	-	-	-	12	6	30	-	-	-	8	7	6	15	14	0	8	3	3	6	0	6	6	7	4	-	-	-	-	-	-
L30.GACGGCTTCGTAGGTT-1	-	-	-	12	6	31	-	-	-	8	7	6	15	14	2	8	3	31	-	-	-	6	7	4	7	8	0	-	-	-
L30.GACGGCTCACGACTCG-1	-	-	-	-	-	-	10	17	6	18	15	13	14	12	14	11	10	18	5	15	2	3	13	9	-	-	-	3	22	0
L30.GACGCGTAGGACATTA-1	4	23	26	-	-	-	7	24	0	26	11	25	6	21	24	10	8	32	12	11	2	4	13	11	-	-	-	-	-	-
L30.GACAGAGAGATGCGAC-1	-	-	-	-	-	-	7	7	6	-	-	-	-	-	-	10	3	0	5	5	2	-	-	-	-	-	-	-	-	-
L30.GAAGCAGGTCGAAAGC-1	4	14	11	5	9	14	7	11	8	25	3	3	-	-	-	10	7	22	6	17	2	5	9	16	-	-	-	4	4	2
L30.GAAGCAGCAAAGTCAA-1	-	-	-	-	-	-	7	7	6	6	6	4	-	-	-	10	3	10	5	5	2	-	-	-	-	-	-	-	-	-
L30.GAACCTACATGTCGAT-1	7	7	19	2	6	4	-	-	-	8	7	6	7	4	0	8	3	7	13	0	6	6	7	6	8	8	4	-	-	-
L30.GAAATGAGTCCGTTAA-1	11	10	9	5	10	7	-	-	-	2	8	0	10	6	6	8	3	4	9	8	8	8	10	4	-	-	-	-	-	-
L30.GAAATGAAGGTAGCTG-1	-	-	-	5	10	7	-	-	-	2	8	0	10	6	6	8	3	4	9	8	8	8	10	4	-	-	-	-	-	-
L30.GAAACTCGTATATGGA-1	4	13	6	-	-	-	-	-	-	13	11	0	-	-	-	27	8	3	12	11	0	3	13	5	0	2	0	-	-	-
L30.GAAACTCCAGACGCCT-1	-	-	-	-	-	-	10	25	26	17	14	12	11	9	2	-	-	-	-	-	-	3	13	0	-	-	-	-	-	-
L30.CTTGGCTGTCCAGTGC-1	4	17	24	2	3	3	5	5	4	-	-	-	6	2	25	4	3	28	-	-	-	4	11	11	-	-	-	-	-	-
L30.CTTCTCTAGTCAAGGC-1	7	7	6	2	6	4	-	-	-	8	7	6	7	4	0	8	3	7	-	-	-	6	7	6	8	8	4	-	-	-
L30.CTTCTCTAGACAAAGG-1	4	10	9	2	10	3	7	13	9	2	8	22	10	6	6	8	3	8	9	8	26	9	12	14	3	3	11	-	-	-
L30.CTTAGGAGTCGCATCG-1	18	11	27	2	3	3	5	5	4	12	10	3	-	-	-	4	3	3	-	-	-	4	11	14	7	7	0	-	-	-
L30.CTTAGGACAGTCACTA-1	8	14	11	7	9	7	7	11	8	9	3	3	-	-	-	11	7	0	9	8	7	5	9	8	-	-	-	14	24	2
L30.CTTACCGAGGTGATTA-1	4	13	0	-	-	-	19	19	27	13	11	0	-	-	-	10	8	3	12	11	9	3	13	0	10	12	0	-	-	-
L30.CTGTTTAGTCAAAGCG-1	7	7	0	2	6	4	-	-	-	8	7	6	7	4	26	8	3	7	-	-	-	6	7	6	-	-	-	-	-	-
L30.CTGTTTAAGATGTAAC-1	-	-	-	-	-	-	-	-	-	-	-	-	-	-	-	10	8	0	12	11	0	3	13	4	10	12	0	0	10	0
L30.CTGGTCTTCTAACTCT-1	8	14	11	-	-	-	7	11	8	9	3	9	-	-	-	13	7	3	9	8	27	5	9	4	-	-	-	-	-	-
L30.CTGCCTATCCTAGGGC-1	13	20	10	4	18	3	20	15	7	13	3	0	6	13	27	11	11	3	5	12	15	-	-	-	-	-	-	0	10	0
L30.CTGCCTACAAGCTGGA-1	-	-	-	2	3	0	3	3	17	-	-	-	3	0	3	26	3	3	2	2	2	2	2	2	-	-	-	-	-	-
L30.CTGATCCGTTTAAGCC-1	19	19	11	10	15	10	10	16	7	-	-	-	-	-	-	15	9	8	14	13	14	-	-	-	-	-	-	8	11	0
L30.CTGATCCGTCGCATAT-1	4	9	0	20	17	3	7	16	21	18	15	0	14	12	14	-	-	-	15	15	2	4	13	20	15	19	0	3	22	2
L30.CTGATCCGTCACACGC-1	4	13	28	-	-	-	-	-	-	13	11	0	-	-	-	10	8	0	12	11	2	8	13	0	-	-	-	-	-	-
L30.CTGATCCGTAGGACAC-1	-	-	-	-	-	-	-	-	-	13	11	0	-	-	-	10	8	9	12	11	2	8	13	25	10	12	0	9	10	0
L30.CTGATCCCACGAAACG-1	4	10	9	5	10	7	21	13	4	2	8	5	10	6	6	8	3	4	9	8	8	8	10	0	-	-	-	-	-	-
L30.CTCTGGTCAGGCGATA-1	4	10	9	2	10	3	7	13	9	2	8	22	10	6	6	8	3	8	9	8	0	9	12	0	3	3	11	3	0	0
L30.CTCTAATAGGCTAGCA-1	4	17	24	5	3	3	5	5	4	12	19	3	-	-	-	4	3	3	-	-	-	4	11	0	7	7	0	-	-	-
L30.CTCGAAAAGTTGTCGT-1	8	24	5	5	0	3	22	7	0	11	20	26	9	2	3	28	3	3	6	10	10	8	15	0	2	20	12	-	-	-
L30.CTCGAAAAGTGTGGCA-1	4	17	24	2	3	3	5	5	4	12	19	3	6	2	25	-	-	-	-	-	-	4	11	11	-	-	-	-	-	-
L30.CTCCTAGGTGCCTGCA-1	4	12	0	12	6	31	-	-	-	8	7	6	15	14	0	8	3	0	-	-	-	6	7	11	-	-	-	-	-	-
L30.CTCCTAGCACGGCTAC-1	4	10	9	5	10	7	-	-	-	2	8	0	10	6	6	8	3	4	9	8	8	8	10	4	3	3	0	9	0	0
L30.CTCATTAAGGATGGTC-1	-	-	-	2	14	32	6	15	18	22	14	12	11	16	0	-	-	-	2	19	28	-	-	-	-	-	-	-	-	-
L30.CTAGTGAAGTGGCACA-1	-	-	-	2	7	18	-	-	-	-	-	-	19	22	28	29	3	3	21	7	23	7	8	7	-	-	-	-	-	-
L30.CTACGTCGTTCCGGCA-1	7	7	0	2	6	4	-	-	-	8	7	6	7	4	0	8	3	7	13	0	6	6	7	6	8	8	4	-	-	-
L30.CTACGTCGTGACGCCT-1	6	6	6	2	5	3	6	6	5	0	3	17	5	3	2	5	4	11	10	9	0	-	-	-	3	3	0	15	15	0
L30.CTACCCACATAGTAAG-1	-	-	-	2	3	3	3	3	17	-	-	-	-	-	-	26	3	3	2	2	2	2	2	2	-	-	-	-	-	-
L30.CTACATTCAGCCTTTC-1	4	10	9	-	-	-	6	13	13	19	8	0	10	6	0	8	3	0	9	8	7	8	21	17	3	3	0	-	-	-
L30.CTAATGGTCGCCAAAT-1	4	5	0	2	3	3	5	5	4	4	5	3	4	2	3	4	3	28	-	-	-	4	4	3	-	-	-	-	-	-
L30.CTAATGGGTACGACCC-1	2	2	22	2	8	3	7	10	6	3	3	0	9	8	7	10	6	16	9	8	2	5	4	3	7	14	0	4	4	3
L30.CTAATGGCAGGTCGTC-1	-	-	-	-	-	-	7	7	6	-	-	-	-	-	-	15	3	3	13	5	2	-	-	-	-	-	-	-	-	-
L30.CTAATGGCACAGCCCA-1	4	10	9	2	10	3	7	13	9	2	8	0	10	6	6	8	3	8	-	-	-	9	12	0	-	-	-	-	-	-
L30.CTAATGGAGAGTCGGT-1	8	9	29	2	3	3	5	5	4	-	-	-	9	2	0	4	3	21	-	-	-	4	4	3	9	11	9	-	-	-
L30.CGTTGGGTCATTGCGA-1	6	6	6	2	5	3	6	6	5	13	3	27	5	3	2	5	4	11	10	9	29	-	-	-	3	3	0	16	15	0
L30.CGTGTCTAGTCCATAC-1	2	2	6	21	26	3	23	16	3	13	3	0	17	18	0	19	14	27	22	20	2	5	19	4	-	-	-	-	-	-
L30.CGTGAGCAGCCATCGC-1	-	-	-	-	-	-	9	12	0	10	18	7	11	7	2	-	-	-	5	10	0	-	-	-	6	6	3	-	-	-
L30.CGTCCATGTGCCTTGG-1	4	10	9	2	10	0	10	13	28	2	8	0	-	-	-	8	3	33	9	8	2	3	22	26	3	3	0	0	25	0
L30.CGTAGGCAGACGACGT-1	2	2	2	2	2	2	2	2	2	-	-	-	2	0	2	-	-	-	-	-	-	-	-	-	7	9	13	-	-	-
L30.CGGTTAATCCCTCAGT-1	4	21	11	-	-	-	7	18	0	21	17	28	-	-	-	7	5	3	6	16	2	3	13	14	7	18	0	-	-	-
L30.CGGTTAAGTACGACCC-1	-	-	-	7	9	7	7	11	8	9	3	29	-	-	-	-	-	-	9	8	7	5	9	8	-	-	-	-	-	-
L30.CGGTTAAAGTCAAGCG-1	-	-	-	2	6	4	-	-	-	8	7	6	7	4	0	8	3	7	23	0	6	6	7	6	-	-	-	-	-	-
L30.CGGAGTCGTCAGGACA-1	4	4	3	3	4	0	8	4	6	2	4	3	11	23	19	3	3	34	-	-	-	15	4	3	-	-	-	-	-	-
L30.CGGACTGTCAAACGGG-1	4	5	0	2	3	3	5	5	4	4	5	3	4	2	3	4	3	28	-	-	-	4	4	3	7	13	14	-	-	-
L30.CGGACTGGTGTTGAGG-1	5	5	30	-	-	-	5	5	4	4	5	3	4	2	3	4	17	35	-	-	-	4	4	3	7	13	0	-	-	-
L30.CGGACTGAGCCACTAT-1	3	3	0	2	3	6	3	3	18	3	5	7	3	0	18	30	3	27	2	2	2	3	2	2	-	-	-	-	-	-
L30.CGGACGTCAGCGAACA-1	8	14	11	7	9	7	7	11	8	9	3	9	-	-	-	13	7	36	9	8	30	-	-	-	-	-	-	-	-	-
L30.CGCTTCAAGGCCCTCA-1	12	9	15	9	17	33	10	17	6	18	15	13	14	12	14	10	10	18	-	-	-	3	13	4	3	3	0	3	22	0
L30.CGCTATCTCCGGCACA-1	-	-	-	2	6	4	-	-	-	8	7	6	7	4	0	8	3	7	13	0	6	6	7	6	8	8	4	-	-	-
L30.CGCTATCGTAAGCACG-1	0	5	0	2	3	3	5	5	4	4	5	3	4	2	3	4	3	28	-	-	-	4	4	3	-	-	-	-	-	-
L30.CGCGTTTTCCTTCAAT-1	-	-	-	-	-	-	-	-	-	13	4	3	13	11	13	16	3	9	13	14	2	3	13	14	-	-	-	-	-	-
L30.CGCGTTTCATGCCTAA-1	7	7	0	2	6	4	-	-	-	8	7	6	7	4	2	8	3	7	8	0	6	6	7	6	8	8	4	-	-	-
L30.CGCGTTTAGTTAGCGG-1	4	5	0	2	3	3	5	5	4	4	5	3	4	2	3	4	3	28	-	-	-	4	4	3	-	-	-	-	-	-
L30.CGCCAAGCACTTAAGC-1	3	3	0	-	-	-	3	3	6	-	-	-	3	0	5	10	12	3	2	2	2	2	2	2	-	-	-	-	-	-
L30.CGATGTAGTGTCCTCT-1	4	10	9	-	-	-	10	13	17	2	8	7	10	6	29	8	3	37	9	8	31	4	21	27	3	3	0	-	-	-
L30.CGATCGGAGGTGCTAG-1	4	17	24	2	3	3	5	5	4	12	19	3	6	2	25	4	3	28	-	-	-	4	11	28	7	7	0	-	-	-
L30.CGATCGGAGGGAAACA-1	4	14	11	5	9	14	7	11	8	2	3	3	-	-	-	10	7	22	6	17	2	5	9	16	-	-	-	4	4	2
L30.CGAGCCAAGTTGTAGA-1	8	9	6	2	3	0	5	5	4	-	-	-	9	2	0	4	3	0	-	-	-	4	4	3	9	11	0	0	0	0
L30.CGAGCCAAGGTGTTAA-1	8	14	11	7	9	7	7	11	8	9	3	29	-	-	-	31	7	3	9	8	7	5	9	8	-	-	-	5	0	6
L30.CGAGAAGCATTTGCCC-1	8	22	6	-	-	-	9	26	29	-	-	-	11	7	0	10	3	3	24	10	32	-	-	-	6	6	3	-	-	-
L30.CGAGAAGAGAAGGGTA-1	7	7	0	2	6	4	-	-	-	8	7	6	7	4	0	8	3	7	13	0	6	6	7	6	8	8	4	-	-	-
L30.CGACTTCGTTCAGGCC-1	-	-	-	2	14	3	6	15	18	22	14	12	11	16	0	-	-	-	2	19	33	12	13	0	7	2	15	-	-	-
L30.CGAACATCAGCTGTTA-1	-	-	-	12	6	31	-	-	-	8	7	6	15	14	30	8	18	38	-	-	-	6	7	4	-	-	-	-	-	-
L30.CCTTTCTTCCAAACAC-1	6	6	5	2	5	0	6	6	5	-	-	-	5	3	29	5	4	3	4	4	3	-	-	-	-	-	-	-	-	-
L30.CCTTTCTTCAAAGTAG-1	4	4	3	-	-	-	7	4	0	-	-	-	6	23	31	3	3	0	19	6	4	3	14	5	-	-	-	-	-	-
L30.CCTTTCTGTCGCATCG-1	2	2	0	2	8	34	7	10	6	31	3	30	9	8	7	15	6	3	9	8	2	5	4	3	16	14	0	4	4	2
L30.CCTATTACAATTGCTG-1	2	2	6	2	2	2	24	27	30	-	-	-	2	0	2	17	3	0	25	26	7	-	-	-	17	9	13	-	-	-
L30.CCTATTAAGGCGATAC-1	-	-	-	8	11	0	7	19	6	14	12	3	16	17	18	14	3	3	5	12	2	3	14	0	4	9	0	-	-	-
L30.CCTAGCTGTCTAGAGG-1	6	6	6	2	5	3	6	6	5	-	-	-	5	3	2	5	4	11	10	9	0	5	5	9	3	3	0	-	-	-
L30.CCTAGCTGTAAAGTCA-1	-	-	-	5	10	7	-	-	-	2	8	0	10	6	6	8	3	0	9	8	8	8	10	0	3	3	0	-	-	-
L30.CCTAGCTAGCATGGCA-1	6	6	5	2	5	10	6	6	5	32	3	0	5	3	2	5	4	3	4	4	3	5	5	4	-	-	-	-	-	-
L30.CCTACACGTCTACCTC-1	20	25	31	2	3	0	5	5	4	-	-	-	9	2	5	4	3	9	-	-	-	4	4	3	9	11	0	-	-	-
L30.CCTAAAGTCATGCAAC-1	-	-	-	-	-	-	5	5	4	-	-	-	9	2	5	4	3	9	-	-	-	4	4	3	-	-	-	17	26	0
L30.CCTAAAGGTTGTCGCG-1	4	19	14	11	16	3	3	3	0	13	4	3	13	11	13	-	-	-	13	14	2	-	-	-	-	-	-	-	-	-
L30.CCGTTCAGTCAAAGAT-1	4	10	9	-	-	-	6	13	13	19	8	0	10	6	0	8	3	0	9	8	2	8	21	17	-	-	-	-	-	-
L30.CCGTGGAGTCCAGTGC-1	6	6	6	2	5	3	6	6	5	33	3	0	5	3	2	5	4	11	10	9	34	-	-	-	3	3	16	5	15	0
L30.CCGTGGACATTTGCTT-1	-	-	-	2	14	35	6	15	18	22	14	12	11	16	32	-	-	-	2	27	35	12	13	0	7	2	0	-	-	-
L30.CCGTGGACACGTGAGA-1	-	-	-	-	-	-	7	23	6	2	10	31	6	2	5	-	-	-	-	-	-	-	-	-	-	-	-	-	-	-
L30.CCGTGGAAGCCTTGAT-1	-	-	-	2	6	4	-	-	-	8	7	6	7	4	0	8	3	7	-	-	-	6	7	6	-	-	-	-	-	-
L30.CCGGTAGCAGATGGCA-1	21	26	32	4	5	18	6	16	31	-	-	-	-	-	-	10	8	39	9	8	10	4	13	0	18	21	0	18	10	8
L30.CCGGGATGTTCAGACT-1	2	2	2	6	2	2	2	2	6	-	-	-	2	0	2	-	-	-	-	-	-	-	-	-	19	9	13	-	-	-
L30.CCGGGATGTCGTGGCT-1	-	-	-	5	10	7	-	-	-	2	8	0	10	6	6	8	3	4	9	8	8	8	10	0	-	-	-	-	-	-
L30.CCGGGATAGCGAGAAA-1	11	17	33	-	-	-	10	19	0	-	-	-	2	0	4	10	3	3	26	5	10	-	-	-	7	9	13	-	-	-
L30.CCCTCCTCATACGCCG-1	-	-	-	2	14	25	6	15	18	22	14	12	11	16	5	-	-	-	2	19	36	12	13	0	7	2	0	9	2	0
L30.CCACTACGTTAAAGAC-1	2	2	34	2	8	0	6	10	32	13	3	32	9	8	7	11	6	0	9	8	2	5	4	3	-	-	-	-	-	-
L30.CCACGGAGTCGCGTGT-1	-	-	-	-	-	-	7	19	6	2	10	3	-	-	-	9	3	8	19	5	5	-	-	-	-	-	-	19	0	0
L30.CATTCGCAGTCATGCT-1	-	-	-	22	27	36	25	28	33	2	3	0	11	24	3	10	13	4	-	-	-	5	23	29	-	-	-	3	27	9
L30.CATGCCTCAAAGCAAT-1	3	21	34	-	-	-	7	18	15	21	17	22	-	-	-	7	5	3	5	16	2	8	13	0	-	-	-	20	28	0
L30.CATGACATCGTGGACC-1	4	10	9	9	10	0	6	13	9	2	8	0	10	6	6	8	3	0	9	8	37	16	24	30	3	3	0	-	-	-
L30.CATGACAAGATGCCAG-1	-	-	-	2	7	5	6	9	21	-	-	-	8	5	2	10	3	0	7	0	5	7	8	7	-	-	-	-	-	-
L30.CATCCACGTCAAACTC-1	7	7	20	2	6	4	-	-	-	8	7	6	7	4	33	8	3	7	13	0	6	6	7	6	8	8	4	-	-	-
L30.CAGTCCTCAGTCAGCC-1	4	10	9	5	10	7	-	-	-	2	8	0	10	6	6	8	3	0	9	8	8	8	10	0	-	-	-	-	-	-
L30.CAGTCCTCACTCAGGC-1	4	14	11	5	9	14	7	11	8	2	3	3	-	-	-	10	7	22	6	17	2	5	9	16	2	22	0	-	-	-
L30.CAGCTAAGTAAGGGCT-1	4	4	3	3	4	3	8	4	0	2	4	33	20	23	2	3	3	0	-	-	-	15	4	3	0	2	0	-	-	-
L30.CAGCGACTCGACAGCC-1	8	17	13	-	-	-	9	12	0	10	18	7	11	7	0	-	-	-	5	10	2	-	-	-	-	-	-	0	22	0
L30.CAGCGACCATTGGTAC-1	4	10	9	5	10	7	-	-	-	2	8	0	10	6	6	8	3	20	9	8	8	8	10	0	3	3	0	9	29	0
L30.CAGCATAAGCTACCGC-1	10	16	34	8	11	0	7	19	6	14	12	3	16	17	0	14	3	3	5	12	2	3	14	0	4	9	0	-	-	-
L30.CACTCCATCAATACCG-1	4	12	5	-	-	-	7	16	11	17	11	3	6	21	24	10	8	0	12	11	38	17	13	29	7	9	0	-	-	-
L30.CACTCCACAACGATGG-1	4	12	0	12	6	13	-	-	-	8	7	6	15	14	18	8	3	19	-	-	-	6	7	4	-	-	-	-	-	-
L30.CACCTTGCACGTGAGA-1	13	20	10	2	18	3	20	15	7	13	3	21	6	13	0	11	11	3	5	12	15	-	-	-	-	-	-	-	-	-
L30.CACCAGGCAACACCCG-1	4	10	9	2	10	37	10	13	0	2	8	0	10	6	6	8	3	33	9	8	2	3	22	26	3	3	0	-	-	-
L30.CACATTTTCCGGCACA-1	4	13	0	-	-	-	-	-	-	13	11	0	-	-	-	10	8	0	12	11	0	3	13	31	10	12	0	0	10	0
L30.CACACTCAGATAGGAG-1	-	-	-	2	14	32	9	15	18	22	14	12	11	16	0	-	-	-	2	19	28	-	-	-	7	2	0	-	-	-
L30.CACACAAGTTCGGGCT-1	4	10	9	5	10	7	-	-	-	2	8	0	10	6	6	8	3	4	9	8	8	8	10	0	-	-	-	-	-	-
L30.CACACAAAGGTGCACA-1	8	17	13	-	-	-	9	12	6	10	18	7	11	7	2	11	3	10	5	10	9	-	-	-	6	6	3	2	5	0
L30.CACAAACTCGCAGGCT-1	8	9	0	13	3	0	5	5	4	-	-	-	9	2	2	4	3	21	-	-	-	4	4	3	9	11	0	-	-	-
L30.CAAGGCCTCCGAGCCA-1	6	5	0	2	3	3	5	5	4	4	5	3	4	2	3	4	3	28	-	-	-	4	4	3	-	-	-	-	-	-
L30.CAAGAAACAGTACACT-1	4	10	9	-	-	-	7	13	6	2	8	0	10	6	6	8	3	3	9	8	12	3	22	4	-	-	-	-	-	-
L30.CAAGAAACACCTATCC-1	6	6	6	2	5	3	6	6	5	33	3	0	5	3	2	5	4	11	10	9	8	-	-	-	3	3	0	9	15	0
L30.ATTGGACGTCATGCAT-1	-	-	-	2	6	4	-	-	-	8	7	6	7	4	34	8	3	7	-	-	-	6	7	6	20	23	17	-	-	-
L30.ATTATCCAGTGTACCT-1	-	-	-	2	14	32	8	15	18	22	14	12	11	16	2	-	-	-	2	19	28	-	-	-	-	-	-	-	-	-
L30.ATTATCCAGTGAATTG-1	22	27	22	4	5	5	6	16	11	-	-	-	-	-	-	10	8	3	9	8	7	-	-	-	-	-	-	18	10	4
L30.ATTATCCAGCCTATGT-1	-	-	-	4	28	3	6	23	11	-	-	-	-	-	-	10	3	0	27	5	2	-	-	-	-	-	-	-	-	-
L30.ATTACTCGTCTCTTAT-1	6	6	6	2	5	3	6	6	5	2	3	0	5	3	2	5	4	11	10	9	2	-	-	-	3	3	0	9	30	0
L30.ATCCGAACATCCCATC-1	4	10	9	2	10	3	10	13	0	-	-	-	10	6	6	8	3	0	9	8	2	3	22	26	3	3	0	-	-	-
L30.ATCCACCCAGAAGCAC-1	6	12	13	2	6	4	-	-	-	8	7	6	7	4	18	8	3	3	28	0	6	-	-	-	8	8	0	-	-	-
L30.ATCATGGGTCTAGTCA-1	-	-	-	-	-	-	7	24	34	26	11	3	0	21	24	15	8	9	12	11	0	3	13	4	-	-	-	-	-	-
L30.ATCATGGAGATCGATA-1	-	-	-	-	-	-	7	7	6	34	6	4	-	-	-	10	3	3	5	5	2	-	-	-	-	-	-	-	-	-
L30.ATCATCTTCGAACGGA-1	6	6	5	2	5	0	6	6	5	-	-	-	5	3	2	5	4	3	4	4	3	5	5	4	0	0	0	3	3	0
L30.ATAACGCGTCTAGTGT-1	-	-	-	-	-	-	6	11	8	27	3	3	-	-	-	20	7	25	-	-	-	5	9	20	-	-	-	-	-	-
L30.AGTGGGATCAGTGCAT-1	4	28	6	18	24	24	7	22	11	14	12	16	16	17	5	25	16	10	5	24	39	-	-	-	-	-	-	13	21	2
L30.AGTCTTTCATTAACCG-1	8	9	4	13	3	38	5	5	4	-	-	-	9	2	2	4	3	28	-	-	-	4	4	3	-	-	-	-	-	-
L30.AGTCTTTAGTTACCCA-1	-	-	-	2	9	14	7	11	8	2	3	3	-	-	-	10	7	3	6	17	2	5	9	4	2	22	0	-	-	-
L30.AGGTCATCACAGCGTC-1	6	6	5	2	5	0	6	6	5	-	-	-	5	3	2	5	4	3	4	4	3	5	5	4	3	3	0	3	3	0
L30.AGGGATGAGAGGGCTT-1	4	17	24	-	-	-	5	5	4	12	19	3	6	2	12	4	3	8	-	-	-	4	11	11	7	7	0	-	-	-
L30.AGGCCGTCAAGCGCTC-1	3	3	6	2	3	37	3	3	6	3	3	0	3	0	2	2	2	2	2	2	2	2	2	2	-	-	-	-	-	-
L30.AGGCCACTCCCAACGG-1	4	10	9	5	10	7	-	-	-	2	8	0	10	6	6	8	3	0	9	8	8	8	10	0	3	3	0	-	-	-
L30.AGGCCACTCAGTTGAC-1	6	6	6	2	5	0	6	6	5	-	-	-	5	3	0	5	4	11	10	9	12	5	5	4	3	3	0	-	-	-
L30.AGCTTGATCGGTCTAA-1	10	16	35	8	11	37	7	19	35	14	12	3	16	17	2	14	3	3	5	12	0	3	14	4	-	-	-	-	-	-
L30.AGCTTGAGTCTGCGGT-1	8	14	11	7	9	7	7	11	8	9	3	29	-	-	-	31	7	3	9	8	7	5	9	8	-	-	-	-	-	-
L30.AGCTCTCTCCAGTAGT-1	4	12	6	12	6	31	-	-	-	8	7	6	-	-	-	8	3	40	-	-	-	6	7	4	-	-	-	-	-	-
L30.AGCTCCTCATTGGTAC-1	7	7	0	2	6	4	-	-	-	8	7	6	-	-	-	8	3	7	29	0	6	6	7	6	8	8	4	-	-	-
L30.AGAGCGATCTCTTGAT-1	-	-	-	2	6	4	-	-	-	8	7	6	7	4	0	8	3	8	-	-	-	6	7	11	21	8	0	-	-	-
L30.ACTTGTTGTCCATCCT-1	13	20	10	2	18	3	26	15	7	13	3	14	11	13	11	6	11	3	15	12	15	3	13	29	2	24	18	21	31	0
L30.ACTGTCCGTCGGCACT-1	4	12	6	12	6	31	-	-	-	8	7	6	15	14	35	8	18	38	16	0	6	6	7	4	7	8	0	-	-	-
L30.ACTGCTCTCTGACCTC-1	7	7	36	-	-	-	-	-	-	8	7	6	7	4	2	8	3	7	-	-	-	6	7	6	-	-	-	-	-	-
L30.ACTGCTCTCCTCCTAG-1	-	-	-	2	3	3	5	5	4	-	-	-	11	2	0	4	3	32	-	-	-	4	11	4	-	-	-	-	-	-
L30.ACTGCTCTCCGTCATC-1	4	12	6	12	6	31	-	-	-	8	7	6	15	14	36	8	18	38	-	-	-	6	7	4	7	8	0	-	-	-
L30.ACTGATGCAAAGCAAT-1	2	2	18	-	-	-	14	10	16	2	3	8	9	8	7	10	6	11	9	8	2	5	4	3	7	14	0	4	4	0
L30.ACTGAACCAATCACAC-1	-	-	-	-	-	-	7	7	6	2	11	16	-	-	-	10	3	10	5	5	2	-	-	-	-	-	-	-	-	-
L30.ACGGGCTGTATGCTTG-1	4	10	9	5	10	7	-	-	-	2	8	0	10	6	6	8	3	0	9	8	8	8	10	0	3	3	0	-	-	-
L30.ACGGGCTGTAGAGTGC-1	-	-	-	-	-	-	7	7	21	-	-	-	-	-	-	10	3	3	13	5	2	-	-	-	-	-	-	-	-	-
L30.ACGGGCTCATATGAGA-1	4	10	9	5	10	7	-	-	-	2	8	0	10	6	6	8	3	0	9	8	8	8	10	0	-	-	-	-	-	-
L30.ACGGCCACACGGCGTT-1	4	17	24	5	3	3	5	5	4	12	19	3	6	2	19	4	3	0	-	-	-	4	11	14	7	7	0	-	-	-
L30.ACGGCCAAGATCCGAG-1	2	2	0	2	8	3	7	10	6	-	-	-	-	-	-	10	6	10	9	8	2	5	4	3	-	-	-	-	-	-
L30.ACGGAGACATCGGGTC-1	4	10	9	23	10	3	7	13	0	2	8	0	10	6	6	8	3	3	9	8	8	3	22	4	3	3	15	-	-	-
L30.ACGCAGCGTGCGAAAC-1	6	6	6	2	5	3	6	6	5	30	3	0	5	3	2	5	4	11	10	9	0	-	-	-	3	3	0	15	15	0
L30.ACGATGTCAAGTACCT-1	-	-	-	7	9	7	13	11	8	9	3	29	-	-	-	32	7	41	9	8	7	5	9	8	-	-	-	5	12	10
L30.ACGAGCCGTTACAGAA-1	-	-	-	-	-	-	7	23	6	2	10	0	-	-	-	10	3	3	5	5	2	-	-	-	-	-	-	-	-	-
L30.ACCTTTAGTTCAGCGC-1	4	14	11	17	23	23	7	11	8	27	3	34	-	-	-	20	7	25	9	8	40	5	9	20	2	19	0	-	-	-
L30.ACCAGTATCGGTGTTA-1	4	10	9	5	10	7	-	-	-	2	8	0	10	6	6	8	3	42	9	8	8	8	10	32	3	3	0	-	-	-
L30.ACATGGTTCCGTCATC-1	4	10	9	5	10	7	-	-	-	2	8	0	10	6	6	8	3	21	9	8	8	8	10	0	-	-	-	-	-	-
L30.ACATGGTCACGAAAGC-1	4	5	0	2	3	3	5	5	4	4	5	3	4	2	3	4	3	28	-	-	-	4	4	3	-	-	-	-	-	-
L30.ACATGGTAGGTGATAT-1	-	-	-	-	-	-	6	15	18	22	14	12	11	16	4	-	-	-	2	19	2	12	13	0	7	2	0	-	-	-
L30.ACATGGTAGCTGTTCA-1	8	9	0	2	3	0	5	5	4	-	-	-	9	2	24	4	3	3	-	-	-	4	4	3	9	11	0	-	-	-
L30.ACATCAGCATGACGGA-1	2	2	6	-	-	-	7	16	29	2	3	0	17	18	11	19	14	43	5	20	2	5	19	4	-	-	-	-	-	-
L30.ACATCAGCAGCTGGCT-1	6	6	6	2	5	35	6	6	5	-	-	-	5	3	0	5	4	11	10	9	2	5	5	4	3	3	0	-	-	-
L30.ACACTGATCGATGAGG-1	-	-	-	12	6	31	-	-	-	8	7	6	15	14	2	8	18	38	-	-	-	-	-	-	-	-	-	-	-	-
L30.ACACCAAGTTGCTCCT-1	6	6	5	-	-	-	6	6	5	-	-	-	5	3	2	5	4	3	4	4	3	5	5	4	3	3	9	-	-	-
L30.AATCCAGGTTACGGAG-1	4	8	7	-	-	-	6	9	7	-	-	-	8	5	2	9	3	8	7	0	5	7	8	7	5	5	0	-	-	-
L30.AATCCAGGTACGAAAT-1	-	-	-	-	-	-	-	-	-	13	11	0	-	-	-	10	8	16	-	-	-	3	13	31	10	12	0	-	-	-
L30.AAGTCTGAGATCCCAT-1	-	-	-	-	-	-	6	13	13	19	8	0	10	6	0	8	3	0	9	8	0	3	21	17	3	3	0	-	-	-
L30.AAGGCAGCAATAGCGG-1	4	10	9	5	10	7	-	-	-	2	8	0	10	6	6	8	3	4	9	8	8	8	10	0	3	3	0	-	-	-
L30.AAGACCTGTGCAGGTA-1	11	12	37	24	6	4	-	-	-	8	7	6	6	4	30	8	3	0	-	-	-	6	7	33	4	8	0	-	-	-
L30.AACTGGTCACTTGGAT-1	-	-	-	2	6	4	-	-	-	8	7	6	7	4	37	8	3	7	13	0	6	6	7	6	-	-	-	-	-	-
L30.AACACGTGTATTACCG-1	3	27	38	2	20	7	3	3	0	19	3	16	6	25	0	31	6	3	9	8	10	5	20	4	2	15	0	3	27	9
L30.AAAGCAACAGGCGATA-1	6	6	6	2	5	3	6	6	5	2	3	17	5	3	2	5	4	11	10	9	0	-	-	-	3	3	0	21	15	0
L30.AAAGCAAAGGCGACAT-1	4	11	31	2	3	3	5	5	4	12	10	3	0	0	0	4	3	3	-	-	-	4	11	4	7	7	0	-	-	-
L30.AAAGATGTCGAATGCT-1	-	-	-	5	10	7	-	-	-	25	8	0	10	6	6	8	3	21	9	8	8	8	10	0	3	3	0	-	-	-
L30.AAAGATGCAGGGTTAG-1	13	20	10	-	-	-	20	15	7	29	3	0	6	13	19	11	11	3	5	12	15	-	-	-	-	-	-	-	-	-
