## Supplementary Data and Scripts for "Detecting branching rate heterogeneity with tree balance statistics in lineage tracing trees": 3435_NT_T4_character_matrix.txt

cellBC	r0	r1	r2	r3	r4	r5	r6	r7	r8	r9	r10	r11	r12	r13	r14	r15	r16	r17	r18	r19	r20	r21	r22	r23	r24	r25	r26	r27	r28	r29
L30.TTTCCTCGTAAATGTG-1	2	2	2	2	2	2	2	2	0	2	2	2	2	2	2	2	2	0	2	2	2	2	2	2	2	2	2	-	-	-
L30.TTTCCTCAGTTATCGC-1	3	2	0	2	2	3	2	3	0	2	2	0	3	3	0	3	2	2	2	2	2	3	2	3	3	2	3	2	2	2
L30.TTGAACGTCACGAAGG-1	3	2	0	2	2	3	2	3	0	2	2	0	3	3	3	3	2	2	2	2	2	3	2	3	3	2	0	2	2	2
L30.TTCTTAGGTCATCCCT-1	3	2	0	2	2	3	2	3	0	2	2	0	3	3	0	3	2	2	2	2	0	3	2	0	3	2	0	2	2	2
L30.TTCTCCTGTTGTTTGG-1	3	2	0	2	2	3	2	3	0	2	2	3	3	3	3	3	2	2	2	2	2	3	2	3	3	2	0	2	2	2
L30.TTCTCCTCACAGACAG-1	3	2	3	2	2	3	2	3	0	2	2	4	3	3	4	3	2	2	2	2	0	3	2	3	3	2	0	2	2	2
L30.TTCTCAACAGGGTTAG-1	4	0	4	3	3	4	-	-	-	-	-	-	2	2	5	4	3	3	3	3	0	4	3	4	4	3	0	-	-	-
L30.TTCGGTCGTCGGATCC-1	3	2	2	2	2	3	-	-	-	2	2	0	3	3	3	3	2	2	2	2	2	3	2	3	3	2	0	-	-	-
L30.TTCCCAGGTTCGCTAA-1	3	2	0	2	2	3	-	-	-	2	2	0	3	3	3	3	2	2	2	2	2	3	2	3	3	2	0	2	2	2
L30.TTCCCAGCATGTCGAT-1	3	2	3	2	2	3	-	-	-	2	2	5	3	3	3	3	2	2	2	2	2	3	2	3	3	2	0	2	2	2
L30.TTAGTTCCATCCCACT-1	3	3	5	2	2	3	-	-	-	2	2	0	-	-	-	3	2	2	2	2	2	3	2	3	3	2	4	-	-	-
L30.TTAACTCTCTCGTATT-1	4	2	6	2	2	6	-	-	-	2	2	0	-	-	-	4	2	4	2	2	3	5	4	5	5	2	3	3	2	0
L30.TGTTCCGTCCGTTGTC-1	3	2	0	2	2	3	-	-	-	2	2	6	-	-	-	3	2	2	2	2	3	3	2	6	3	2	5	-	-	-
L30.TGTTCCGGTAGAGCTG-1	3	2	0	2	2	3	-	-	-	2	2	4	3	3	5	3	2	2	2	2	4	3	2	7	3	2	6	2	2	2
L30.TGTTCCGAGTGGGCTA-1	3	2	0	2	2	3	-	-	-	2	2	0	3	3	3	3	2	2	2	2	2	3	2	3	3	2	0	2	2	2
L30.TGTGTTTTCCGAACGC-1	2	2	7	2	2	7	-	-	-	2	2	7	2	2	6	2	2	5	2	2	2	6	2	8	6	2	0	-	-	-
L30.TGTCCCAAGCCTATGT-1	2	2	8	2	2	8	-	-	-	2	2	3	2	2	4	2	2	0	2	2	2	6	2	9	-	-	-	-	-	-
L30.TGTCCCAAGCCCTAAT-1	3	2	3	2	2	3	2	3	0	2	2	4	3	3	0	3	2	2	2	2	0	3	2	3	3	2	0	2	2	2
L30.TGTATTCCACATGTGT-1	3	2	0	2	2	3	-	-	-	2	2	0	3	3	0	3	2	2	2	2	2	3	2	3	3	2	3	2	2	2
L30.TGGTTAGTCTCGCTTG-1	3	2	0	2	2	9	2	3	2	2	2	7	3	3	0	-	-	-	2	2	2	-	-	-	6	2	5	2	2	0
L30.TGGTTAGGTATCACCA-1	3	2	0	2	2	3	-	-	-	2	2	6	3	3	4	3	2	2	2	2	3	3	2	10	3	2	5	2	2	2
L30.TGGGCGTCATGGTTGT-1	2	2	9	2	2	8	-	-	-	-	-	-	-	-	-	3	2	3	2	2	0	7	2	4	-	-	-	-	-	-
L30.TGGGCGTAGCATGGCA-1	5	2	0	2	2	10	-	-	-	2	2	0	2	2	4	2	2	0	2	2	2	6	2	9	-	-	-	-	-	-
L30.TGGCTGGAGAGTCGGT-1	2	2	0	2	2	11	-	-	-	2	2	7	2	2	4	-	-	-	2	2	2	6	2	8	6	2	7	-	-	-
L30.TGGCCAGAGCCCAACC-1	3	2	0	0	0	0	-	-	-	2	2	0	3	3	0	3	2	6	2	2	5	7	2	0	3	2	0	4	2	2
L30.TGAGCCGGTCCGAGTC-1	3	2	10	2	2	3	-	-	-	2	2	0	3	3	3	3	2	2	2	2	2	3	2	3	3	2	8	-	-	-
L30.TGAGCATGTTACGACT-1	4	2	11	2	2	10	2	4	0	2	2	0	-	-	-	5	2	7	2	2	3	8	5	11	7	2	9	-	-	-
L30.TGAGAGGGTACAGTGG-1	2	2	9	2	2	10	2	2	3	2	2	0	2	2	4	2	2	8	2	2	2	6	2	9	6	4	10	-	-	-
L30.TGACAACGTCAGATAA-1	3	2	12	2	2	3	2	3	0	2	2	0	3	3	7	3	2	2	2	2	2	3	2	3	3	2	4	2	2	2
L30.TGAAAGAAGCCACGTC-1	3	2	0	2	2	3	2	3	0	2	2	0	3	3	0	3	2	2	2	2	2	3	2	3	3	2	3	2	2	2
L30.TCTGGAATCCACGAAT-1	3	2	0	2	2	3	-	-	-	-	-	-	3	3	4	3	2	2	2	2	3	3	2	7	-	-	-	-	-	-
L30.TCTGAGAAGCTGTTCA-1	3	2	3	2	2	3	2	3	0	2	2	4	3	3	4	3	2	2	2	2	0	3	2	3	3	2	5	2	2	2
L30.TCTCATACATTGGGCC-1	3	2	9	2	2	3	2	3	4	2	2	0	3	3	8	3	2	2	2	2	0	3	2	3	-	-	-	-	-	-
L30.TCGTAGATCGGCATCG-1	3	2	0	2	2	3	2	3	0	2	2	0	3	3	3	3	2	2	2	2	2	3	2	3	3	2	0	2	2	2
L30.TCGTAGATCAGAGCTT-1	-	-	-	2	2	3	-	-	-	2	2	6	3	3	4	3	2	2	2	2	3	3	2	12	3	2	5	2	2	2
L30.TCGTACCAGTTACGGG-1	3	2	13	2	2	3	-	-	-	2	2	3	3	3	7	3	2	2	2	2	2	3	2	3	3	2	4	2	2	2
L30.TCGGTAACATTCGACA-1	3	2	0	2	2	3	2	3	0	2	2	8	3	3	9	3	2	2	2	2	0	3	2	3	3	2	0	2	2	2
L30.TCGCGAGCACACCGAC-1	3	2	0	2	2	3	2	3	0	2	2	0	-	-	-	3	2	2	2	2	2	3	2	3	3	2	3	2	2	2
L30.TCGAGGCCATGCTGGC-1	3	2	14	2	2	3	2	3	0	2	2	6	3	3	4	3	2	2	-	-	-	3	2	3	3	2	5	-	-	-
L30.TCCCGATTCAAACAAG-1	6	2	15	2	2	7	-	-	-	2	2	3	4	4	10	-	-	-	2	2	6	9	6	13	-	-	-	-	-	-
L30.TCATTTGGTTGGGACA-1	3	2	0	2	2	3	2	3	0	2	2	0	3	3	7	3	2	2	2	2	2	3	2	3	3	2	4	-	-	-
L30.TCATTTGAGTGTTAGA-1	3	2	9	2	2	3	-	-	-	2	2	0	3	3	3	3	2	2	2	2	2	3	2	3	6	5	11	-	-	-
L30.TCATTACCAGGATCGA-1	3	2	0	2	2	3	-	-	-	2	2	0	3	3	3	3	2	2	2	2	2	3	2	3	3	2	0	-	-	-
L30.TCAGGTAAGAGTAATC-1	-	-	-	2	2	3	-	-	-	2	2	6	3	3	4	3	2	2	-	-	-	3	2	0	-	-	-	2	2	2
L30.TCAGGATTCCTGCTTG-1	3	2	0	-	-	-	-	-	-	2	2	4	3	3	5	3	2	2	2	2	4	3	2	0	3	2	6	-	-	-
L30.TCAGGATAGAACTGTA-1	3	2	16	2	2	3	2	3	0	2	2	4	3	3	3	3	2	2	2	2	2	3	2	3	3	2	0	2	2	2
L30.TCAGCTCTCAGGTAAA-1	3	2	0	-	-	-	-	-	-	2	2	9	3	3	3	3	2	2	2	2	2	3	2	3	3	2	0	2	2	2
L30.TCAGATGGTGCAACGA-1	3	2	16	2	2	3	-	-	-	2	2	0	3	3	3	3	2	2	2	2	2	3	2	3	3	2	0	2	2	2
L30.TCACGAATCATAACCG-1	3	2	0	2	2	3	2	3	0	2	2	0	3	3	3	3	2	2	2	2	2	3	2	3	3	2	0	2	2	2
L30.TCACGAAAGGCACATG-1	3	2	17	2	2	3	-	-	-	2	2	6	3	3	4	3	2	2	2	2	3	3	2	14	3	2	5	-	-	-
L30.TCAACGAAGTGTCTCA-1	3	2	0	2	2	3	-	-	-	2	2	0	3	3	3	3	2	2	2	2	2	3	2	3	3	2	0	2	2	2
L30.TATTACCCAATCAGAA-1	3	2	0	2	2	3	-	-	-	2	2	0	3	3	3	3	2	2	-	-	-	3	2	3	3	2	0	2	2	2
L30.TATGCCCGTTGGGACA-1	3	2	0	2	2	3	-	-	-	2	2	0	3	3	0	3	2	2	2	2	2	3	2	3	3	2	3	2	2	2
L30.TAGTTGGAGACTGTAA-1	3	2	0	2	2	3	2	3	0	2	2	0	3	3	11	3	2	2	2	2	2	3	2	0	3	2	0	2	2	2
L30.TAGTGGTGTACATCCA-1	3	2	0	2	2	3	-	-	-	2	2	0	3	3	0	3	2	2	2	2	2	3	2	3	3	2	3	2	2	2
L30.TAGCCGGTCACTTATC-1	3	2	0	2	2	3	2	3	0	2	2	10	3	3	3	3	2	2	2	2	2	3	2	3	3	2	7	2	2	2
L30.TAGAGCTAGTTGTAGA-1	3	2	18	2	2	3	-	-	-	2	2	0	3	3	0	3	2	2	-	-	-	3	2	3	-	-	-	-	-	-
L30.TACTTGTCATCTCGCT-1	3	2	19	2	2	3	-	-	-	2	2	6	3	3	4	3	2	2	2	2	3	3	2	0	3	2	5	2	2	2
L30.TACGGTAGTACAGTGG-1	3	2	3	2	2	3	-	-	-	2	2	4	3	3	0	3	2	2	2	2	0	3	2	3	3	2	0	2	2	2
L30.TACAGTGAGCCATCGC-1	6	2	9	2	5	12	-	-	-	2	2	11	3	3	11	3	2	3	2	2	7	-	-	-	-	-	-	-	-	-
L30.TACACGATCCTGCAGG-1	3	2	0	2	2	3	2	3	0	2	2	0	3	3	3	3	2	2	-	-	-	3	2	3	3	2	12	2	2	2
L30.TACACGATCAGCTGGC-1	3	2	9	2	2	3	-	-	-	2	2	0	3	3	3	3	2	2	2	2	2	3	2	3	3	2	13	2	2	2
L30.TAAGTGCGTCATCGGC-1	2	2	0	2	2	13	2	2	0	2	2	12	2	2	12	2	2	0	2	2	2	6	2	0	6	2	14	-	-	-
L30.TAAGTGCCACACATGT-1	3	2	0	2	2	3	-	-	-	2	2	0	-	-	-	3	2	2	-	-	-	3	2	3	3	2	0	2	2	2
L30.GTTCATTGTTGATTCG-1	2	2	14	2	2	14	2	5	5	2	2	3	2	2	0	2	2	9	2	2	2	6	2	4	6	2	3	-	-	-
L30.GTTAAGCCATATACCG-1	3	2	0	2	2	3	2	3	0	2	2	0	3	3	3	3	2	2	2	2	2	3	2	3	3	2	0	-	-	-
L30.GTGTTAGGTTCGGCAC-1	3	2	18	2	2	3	-	-	-	2	2	0	3	3	0	3	2	2	2	2	2	3	2	3	3	2	3	2	2	2
L30.GTGTTAGGTAAACGCG-1	3	2	20	2	2	14	-	-	-	2	2	13	3	3	0	4	2	10	2	2	0	-	-	-	3	2	0	-	-	-
L30.GTGTTAGAGATCACGG-1	3	2	0	2	2	3	-	-	-	2	2	0	3	3	0	3	2	2	2	2	0	3	2	0	3	2	3	2	2	2
L30.GTGGGTCAGTAGATGT-1	3	2	21	2	2	3	-	-	-	2	2	6	3	3	4	3	2	2	2	2	3	3	2	10	-	-	-	2	2	2
L30.GTGAAGGGTTTGACAC-1	3	2	0	2	2	3	-	-	-	2	2	0	3	3	3	3	2	2	2	2	2	3	2	3	3	2	0	2	2	2
L30.GTCTCGTGTAATTGGA-1	3	2	3	2	2	3	2	3	0	2	2	4	3	3	0	3	2	2	2	2	0	3	2	3	3	2	0	2	2	2
L30.GTCGTAATCCGCAAGC-1	3	2	0	2	2	3	-	-	-	2	2	0	3	3	7	3	2	2	2	2	2	3	2	3	3	2	4	2	2	2
L30.GTCGTAAGTCTTGTCC-1	3	2	22	2	2	3	-	-	-	-	-	-	3	3	4	-	-	-	2	2	3	3	2	15	-	-	-	2	2	2
L30.GTCGGGTTCAGTACGT-1	3	2	23	2	2	3	2	3	0	2	2	0	3	3	7	3	2	2	2	2	2	3	2	3	3	2	4	2	2	2
L30.GTCACGGTCGTCGTTC-1	3	2	0	2	2	3	-	-	-	2	2	0	3	3	3	3	2	2	2	2	2	3	2	3	3	2	0	2	2	2
L30.GTCACGGTCAACACGT-1	3	2	24	2	2	3	-	-	-	2	2	4	3	3	13	3	2	2	2	2	4	3	2	16	-	-	-	2	2	2
L30.GTAGGCCTCTGTTTGT-1	4	2	9	2	2	10	2	4	0	2	2	0	-	-	-	3	2	11	2	2	8	-	-	-	7	2	3	-	-	-
L30.GTAGGCCGTGCTGTAT-1	3	2	0	2	2	3	2	3	0	2	2	0	3	3	7	3	2	2	2	2	2	3	2	3	3	2	4	2	2	2
L30.GTACTTTTCGCGTTTC-1	2	2	16	2	2	15	-	-	-	2	2	0	2	2	3	2	2	4	2	2	2	7	2	17	2	2	0	-	-	-
L30.GTACTTTCACGAAACG-1	3	2	9	2	2	3	-	-	-	2	2	6	3	3	4	3	2	2	2	2	3	3	2	18	-	-	-	2	2	2
L30.GTACGTAGTAACGACG-1	3	2	7	2	2	3	-	-	-	2	2	0	3	3	0	3	2	2	2	2	2	3	2	3	3	2	3	2	2	2
L30.GTAACTGCAGTAACGG-1	3	2	0	2	2	3	-	-	-	2	2	0	3	3	0	3	2	2	2	2	0	3	2	0	-	-	-	2	2	2
L30.GGTGAAGGTCGACTGC-1	3	2	3	2	2	3	-	-	-	2	2	0	-	-	-	3	2	2	2	2	2	3	2	3	3	2	0	2	2	2
L30.GGGTTGCTCTCGAGTA-1	3	2	0	2	2	3	2	3	0	2	2	0	3	3	3	3	2	2	2	2	2	3	2	3	3	2	0	2	2	2
L30.GGGCATCTCCAATGGT-1	3	2	0	2	2	3	-	-	-	2	2	0	3	3	3	3	2	2	2	2	2	3	2	3	3	2	0	-	-	-
L30.GGGCATCGTTGGACCC-1	3	2	25	2	2	3	-	-	-	2	2	0	3	3	3	3	2	2	2	2	2	3	2	3	3	2	0	-	-	-
L30.GGGCACTAGATATGCA-1	3	2	0	2	2	3	2	3	0	2	2	0	3	3	0	3	2	2	2	2	2	3	2	3	3	2	3	2	2	2
L30.GGCTGGTCACCATCCT-1	4	4	0	-	-	-	-	-	-	3	3	14	3	5	0	3	4	12	4	4	0	10	7	8	-	-	-	-	-	-
L30.GGCGTGTCAGTCGTGC-1	3	2	0	2	2	3	-	-	-	2	2	0	3	3	3	3	2	2	2	2	2	3	2	3	3	2	0	2	2	2
L30.GGCCGATTCTCTAAGG-1	3	2	0	2	2	3	-	-	-	2	2	0	3	3	3	3	2	2	2	2	2	-	-	-	3	2	0	2	2	2
L30.GGCAATTGTACATGTC-1	3	2	0	2	2	3	-	-	-	2	2	0	3	3	0	3	2	2	2	2	2	3	2	3	3	2	3	2	2	2
L30.GGCAATTAGCACCGTC-1	3	2	3	2	2	3	-	-	-	2	2	4	3	3	14	3	2	2	2	2	9	3	2	3	3	2	0	2	2	2
L30.GGATGTTGTTCGGCAC-1	3	2	14	2	2	3	-	-	-	2	2	6	3	3	4	3	2	2	2	2	3	3	2	12	3	2	5	2	2	2
L30.GGAGCAAAGCAGACTG-1	-	-	-	2	2	10	2	3	0	2	2	3	-	-	-	3	2	3	2	2	7	-	-	-	3	2	3	-	-	-
L30.GGACGTCAGCATGGCA-1	-	-	-	-	-	-	2	3	0	2	2	0	3	3	0	3	2	0	2	2	5	7	8	19	3	2	15	-	-	-
L30.GGAATAAGTAAATGTG-1	3	2	0	2	2	3	-	-	-	2	2	0	3	3	3	3	2	2	2	2	2	3	2	3	3	2	16	2	2	2
L30.GGAACTTGTGTGGCTC-1	-	-	-	-	-	-	-	-	-	2	2	0	3	3	7	-	-	-	2	2	2	3	2	3	-	-	-	2	2	2
L30.GGAACTTAGGGTTCCC-1	3	2	9	2	2	3	-	-	-	2	2	0	3	3	3	3	2	2	2	2	2	3	2	3	3	2	0	-	-	-
L30.GCTTCCATCCGTAGGC-1	3	2	9	2	2	3	2	3	0	2	2	15	3	3	4	3	2	2	2	2	2	3	2	9	3	2	3	2	2	2
L30.GCTTCCAAGACGCACA-1	2	2	0	2	2	2	-	-	-	2	2	2	2	2	15	2	2	5	2	2	2	7	2	2	8	2	0	-	-	-
L30.GCTGCTTGTGCAGACA-1	3	2	26	2	2	3	-	-	-	2	2	6	3	3	13	3	2	2	2	2	3	3	2	6	3	2	5	-	-	-
L30.GCTCTGTCAGCTGTGC-1	3	2	0	2	2	3	2	3	0	2	2	0	3	3	7	3	2	2	2	2	2	2	9	3	3	2	4	2	2	2
L30.GCTCTGTCAATAAGCA-1	3	2	9	2	2	3	2	3	0	2	2	0	3	3	3	3	2	2	2	2	2	3	2	3	3	2	0	2	2	2
L30.GCTCCTACATAAGACA-1	3	2	0	2	2	3	-	-	-	2	2	0	3	3	0	3	2	2	2	2	2	3	2	3	3	2	3	2	2	2
L30.GCGGGTTGTCGCATAT-1	3	2	0	2	2	3	-	-	-	2	2	0	3	3	3	3	2	2	2	2	2	3	2	3	3	2	0	2	2	2
L30.GCGGGTTAGGGTGTGT-1	3	2	0	2	2	3	-	-	-	2	2	4	3	3	16	3	2	2	2	2	5	3	2	3	-	-	-	2	2	2
L30.GCGCAGTGTGAGCGAT-1	3	2	9	2	2	3	-	-	-	2	2	6	3	3	0	-	-	-	2	2	3	3	2	0	3	2	5	2	2	2
L30.GCGAGAACAGTCTTCC-1	-	-	-	2	2	3	-	-	-	2	2	6	3	3	4	3	2	2	2	2	3	3	2	8	3	2	5	-	-	-
L30.GCGACCAGTCGAATCT-1	2	2	9	2	2	10	2	6	0	2	2	4	-	-	-	4	2	5	2	2	2	-	-	-	5	2	17	-	-	-
L30.GCGACCACACCTTGTC-1	3	2	9	2	2	3	-	-	-	2	2	6	3	3	17	-	-	-	2	2	3	3	2	0	-	-	-	-	-	-
L30.GCCTCTAAGGGAAACA-1	4	0	4	3	3	0	-	-	-	-	-	-	2	2	5	3	3	3	3	3	2	4	3	3	4	3	3	5	3	0
L30.GCATGTAGTGATGCCC-1	7	5	27	2	2	3	-	-	-	-	-	-	3	3	0	3	2	2	2	2	0	3	2	3	-	-	-	2	2	2
L30.GCATGTACACCCATGG-1	3	2	0	2	2	3	2	3	0	2	2	0	3	3	3	3	2	2	2	2	2	3	2	3	3	2	0	2	2	2
L30.GCATGATAGTACGCCC-1	3	2	0	2	2	3	2	3	0	2	2	0	3	3	3	3	2	2	2	2	2	3	2	3	3	2	0	-	-	-
L30.GCATGATAGGATTCGG-1	-	-	-	2	2	3	-	-	-	2	2	0	3	3	0	3	2	2	2	2	0	3	2	0	-	-	-	2	2	2
L30.GCATACACAGAGTGTG-1	3	2	0	2	2	3	-	-	-	2	2	0	3	3	0	-	-	-	2	2	2	3	2	3	3	2	3	2	2	2
L30.GCATACAAGAAGCCCA-1	3	2	0	2	2	3	2	3	0	2	2	0	3	3	3	5	2	2	2	2	2	3	2	3	3	2	0	2	2	2
L30.GCACATAAGGCGACAT-1	3	2	0	2	2	3	2	3	0	2	2	0	3	3	3	3	2	2	2	2	2	3	2	3	3	2	0	-	-	-
L30.GCAAACTGTTCGTCTC-1	3	2	3	2	2	3	2	3	0	2	2	4	3	3	0	3	2	2	2	2	9	3	2	3	3	2	0	2	2	2
L30.GATGAAAGTGAGGGTT-1	2	2	28	2	2	10	-	-	-	2	2	16	2	2	3	2	2	4	2	2	2	7	2	17	2	2	18	-	-	-
L30.GATCGTATCGGTCTAA-1	3	2	0	2	2	3	2	3	0	2	2	0	3	3	0	3	2	2	2	2	2	3	2	3	3	2	3	2	2	2
L30.GATCAGTCAAGAGTCG-1	3	2	0	2	2	3	-	-	-	2	2	0	3	3	3	3	2	2	2	2	2	3	2	3	-	-	-	-	-	-
L30.GAGTCCGTCAAGGTAA-1	3	2	0	2	2	3	-	-	-	2	2	0	3	3	0	3	2	2	2	2	2	3	2	3	3	2	3	2	2	2
L30.GAGGTGATCCGGCACA-1	2	2	9	2	2	14	-	-	-	2	2	0	2	2	4	2	2	13	2	2	2	10	2	20	6	2	19	-	-	-
L30.GAGCAGAGTACCATCA-1	3	2	0	2	2	3	2	3	0	2	2	0	3	3	0	3	2	2	2	2	2	3	2	3	3	2	3	2	2	2
L30.GACGTTATCGGTGTTA-1	3	2	9	2	2	3	-	-	-	2	2	6	3	3	0	3	2	2	2	2	3	3	2	0	3	2	5	2	2	2
L30.GACGTGCAGTCAAGGC-1	3	2	0	2	2	3	2	3	0	2	2	4	3	3	3	3	2	2	2	2	2	3	2	3	3	2	0	2	2	2
L30.GACGGCTCAGTATAAG-1	3	2	29	2	2	16	-	-	-	2	2	4	3	3	13	6	2	0	2	2	2	11	2	9	9	6	20	-	-	-
L30.GACGCGTTCCGTACAA-1	3	2	0	2	2	3	2	3	0	2	2	0	3	3	3	3	2	2	2	2	2	3	2	3	3	2	0	2	2	2
L30.GAACGGAGTGTAACGG-1	4	2	0	2	2	10	-	-	-	2	2	4	-	-	-	3	2	14	2	2	8	-	-	-	7	2	3	-	-	-
L30.GAACATCTCGTTGCCT-1	2	2	0	2	2	10	2	2	6	2	2	4	2	2	0	2	2	4	2	2	0	7	2	17	2	2	7	-	-	-
L30.GAACATCTCAACCATG-1	3	2	0	2	2	3	2	3	0	2	2	0	3	3	3	3	2	2	2	2	2	3	2	3	3	2	19	2	2	2
L30.GAACATCCACAGTCGC-1	3	2	0	2	2	3	2	3	0	2	2	0	3	3	3	3	2	2	2	2	2	3	2	3	3	2	0	2	2	2
L30.GAAATGACAGTTTACG-1	3	2	9	2	2	3	2	3	0	2	2	0	3	3	18	3	2	2	2	2	2	3	2	3	3	2	3	2	2	2
L30.GAAATGACACGAGAGT-1	3	2	0	2	2	3	2	3	0	2	2	0	3	3	0	3	2	2	2	2	2	3	2	3	3	2	3	2	2	2
L30.GAAATGACAAGCCGTC-1	3	2	0	2	2	3	2	3	0	2	2	0	3	3	0	3	2	2	2	2	2	3	2	3	3	2	3	2	2	2
L30.CTTTGCGGTTTCCACC-1	3	2	0	2	2	3	-	-	-	2	2	17	3	3	3	3	2	2	2	2	2	3	2	3	3	2	14	2	2	2
L30.CTTTGCGCATCACAAC-1	3	2	0	2	2	3	-	-	-	-	-	-	3	3	0	3	2	2	2	2	2	3	2	3	3	2	3	-	-	-
L30.CTTGGCTTCCACGACG-1	3	2	0	2	2	3	2	3	0	2	2	0	3	3	3	3	2	2	2	2	2	3	2	3	3	2	0	2	2	2
L30.CTTAACTGTCCAGTAT-1	3	2	0	2	2	3	-	-	-	2	2	0	3	3	7	3	2	2	2	2	2	3	2	3	3	2	4	2	2	2
L30.CTGGTCTTCCAGGGCT-1	3	2	0	2	2	3	2	3	0	2	2	0	3	3	3	3	2	2	2	2	2	3	2	3	3	2	0	2	2	2
L30.CTGCTGTCATTTCACT-1	3	2	0	2	2	3	2	3	0	2	2	0	3	3	3	3	2	2	2	2	2	3	2	3	3	2	0	2	2	2
L30.CTGCCTACATTGAGCT-1	3	2	0	2	2	3	-	-	-	2	2	14	3	3	0	3	2	2	2	2	2	3	2	3	3	2	3	2	2	2
L30.CTGATAGGTGGGTCAA-1	3	2	0	2	2	3	2	3	0	2	2	0	3	3	3	3	2	2	2	2	2	3	2	3	3	2	0	2	2	2
L30.CTCTGGTGTACTTAGC-1	3	2	0	2	2	3	-	-	-	2	2	0	3	3	0	3	2	2	2	2	0	3	2	0	3	2	0	2	2	2
L30.CTCTACGCACGAAAGC-1	3	2	0	2	2	3	-	-	-	2	2	0	3	3	3	3	2	2	2	2	2	3	2	3	3	2	0	-	-	-
L30.CTCTAATTCTTCGGTC-1	-	-	-	2	2	0	3	7	7	2	2	18	3	3	0	6	2	15	2	2	10	12	2	3	10	2	3	-	-	-
L30.CTCTAATAGCACACAG-1	3	2	0	2	2	3	2	3	0	2	2	0	3	3	4	3	2	2	2	2	0	3	2	0	3	2	0	2	2	2
L30.CTCGTCAGTGCTCTTC-1	3	2	9	2	2	3	2	3	0	2	2	0	3	3	0	3	2	2	2	2	2	3	2	3	3	2	3	2	2	2
L30.CTCGTCAAGTCGAGTG-1	3	2	0	2	2	3	-	-	-	2	2	0	3	3	19	3	2	2	2	2	0	3	2	3	3	2	0	2	2	2
L30.CTCGGGATCCTCTAGC-1	3	2	0	2	2	3	-	-	-	2	2	4	3	3	0	3	2	2	2	2	4	3	2	0	3	2	6	2	2	2
L30.CTCGAGGGTTAAAGTG-1	3	2	30	2	2	3	2	3	0	2	2	0	3	3	3	3	2	2	2	2	2	3	2	3	3	2	3	2	2	2
L30.CTACGTCTCTCCAGGG-1	3	2	9	2	2	3	-	-	-	2	2	6	3	3	4	3	2	2	2	2	3	3	2	18	3	2	5	2	2	2
L30.CTACGTCTCGCACTCT-1	3	2	3	2	2	3	2	3	0	2	2	4	3	3	0	3	2	2	2	2	11	3	2	3	3	2	0	2	2	2
L30.CTACACCAGTTTCCTT-1	3	2	3	2	2	3	2	3	4	2	2	0	3	3	4	3	2	2	2	2	12	3	2	3	3	2	0	2	2	2
L30.CTAATGGTCGCCATAA-1	3	2	0	2	2	3	-	-	-	2	2	0	3	3	3	3	2	2	2	2	2	3	2	3	3	2	0	2	2	2
L30.CTAATGGGTTGGAGGT-1	3	2	0	2	2	3	-	-	-	2	2	0	3	3	3	3	2	2	2	2	2	3	2	3	3	2	0	2	2	2
L30.CTAATGGGTTCCCGAG-1	3	2	0	2	2	3	2	3	0	2	4	0	3	3	3	3	2	2	2	2	2	3	2	3	3	2	0	2	2	2
L30.CTAATGGAGTTACGGG-1	3	2	3	2	2	3	-	-	-	2	2	6	-	-	-	3	2	2	-	-	-	3	2	0	-	-	-	2	2	2
L30.CTAATGGAGTAATCCC-1	-	-	-	2	2	3	-	-	-	2	2	6	3	3	13	3	2	2	2	2	3	3	2	21	-	-	-	2	2	2
L30.CTAAGACGTAACGACG-1	3	2	0	2	2	3	2	3	0	2	2	4	3	3	3	3	2	2	2	2	2	3	2	3	3	2	0	2	2	2
L30.CGTTAGATCCCTTGCA-1	3	2	3	2	2	3	2	3	0	2	2	4	3	3	0	3	2	2	2	2	0	3	2	3	3	2	5	2	2	2
L30.CGTGTCTGTCGAGTTT-1	3	2	0	2	2	3	2	3	0	2	2	11	3	3	0	3	2	2	2	2	2	3	2	3	3	2	3	2	2	2
L30.CGTGAGCGTTGGTTTG-1	8	6	31	4	6	10	-	-	-	-	-	-	-	-	-	-	-	-	5	5	13	3	7	22	5	7	3	6	4	0
L30.CGTCCATAGTCCGGTC-1	3	2	3	2	2	3	2	3	0	-	-	-	3	3	3	3	2	2	2	2	2	3	2	3	3	2	21	2	2	2
L30.CGTCAGGAGTATGACA-1	3	2	0	2	2	3	2	3	0	2	2	0	3	3	3	3	2	2	2	2	2	3	2	3	3	2	0	2	2	2
L30.CGTCACTAGACTACAA-1	3	2	0	2	2	3	-	-	-	2	2	6	3	3	4	3	2	2	2	2	3	3	2	3	-	-	-	2	2	2
L30.CGGCTAGGTGAAATCA-1	2	2	15	2	2	2	-	-	-	2	2	2	2	2	0	2	2	3	2	2	2	2	2	2	-	-	-	-	-	-
L30.CGGCTAGAGTACATGA-1	3	2	8	2	2	3	2	3	0	2	2	0	3	3	3	3	2	2	2	2	2	3	2	3	3	2	0	2	2	2
L30.CGGCTAGAGCCAACAG-1	3	2	18	2	2	3	2	3	0	2	2	0	3	3	0	3	2	2	2	2	2	3	2	3	3	2	3	2	2	2
L30.CGGACGTTCAGTGTTG-1	3	2	9	2	2	3	2	3	0	2	2	0	3	3	7	3	2	2	2	2	2	3	2	3	-	-	-	2	2	2
L30.CGGACACGTTCGGCAC-1	3	2	15	2	2	3	-	-	-	2	2	0	3	3	0	3	2	2	2	2	0	3	2	3	-	-	-	-	-	-
L30.CGCTTCAAGTCGCCGT-1	3	2	0	2	2	3	2	3	0	2	2	0	3	3	3	3	2	2	2	2	2	3	2	3	3	2	0	-	-	-
L30.CGCCAAGGTGAACCTT-1	3	2	0	2	2	3	2	3	0	2	2	0	-	-	-	3	2	2	2	2	2	3	2	3	3	2	5	2	2	2
L30.CGATGTAGTGCAGGTA-1	3	2	9	2	2	3	-	-	-	2	2	6	3	3	4	3	2	2	2	2	3	3	2	0	3	2	5	2	2	2
L30.CGATGGCGTCATATGC-1	3	2	0	2	2	3	2	3	0	2	2	0	3	3	3	3	2	2	2	2	2	3	2	3	3	2	0	2	2	2
L30.CGATCGGTCACCAGGC-1	3	2	3	2	2	3	2	3	0	2	2	4	3	3	0	3	2	2	2	2	0	3	2	3	-	-	-	2	2	2
L30.CGAGCCACAGATAATG-1	-	-	-	2	2	10	2	3	0	2	2	19	3	3	20	6	2	16	2	2	2	7	2	0	11	2	22	-	-	-
L30.CGAGAAGGTATAAACG-1	3	2	20	2	2	3	-	-	-	2	2	6	3	3	4	3	2	2	2	2	3	3	2	0	3	2	5	2	2	2
L30.CGACTTCAGCCGGTAA-1	3	2	0	2	2	3	-	-	-	2	2	0	3	3	0	3	2	2	2	2	2	3	2	3	3	2	3	2	2	2
L30.CGAATGTTCCACGCAG-1	3	2	0	2	2	3	2	3	0	2	2	0	3	3	7	3	2	2	2	2	2	3	2	3	3	2	4	-	-	-
L30.CGAATGTTCATGTCCC-1	3	2	0	2	2	3	-	-	-	2	2	0	3	3	0	3	2	2	2	2	2	3	2	3	3	2	3	2	2	2
L30.CGAATGTAGTGTACGG-1	3	2	18	2	2	3	2	3	0	2	2	0	3	3	0	3	2	2	2	2	2	3	2	3	3	2	3	2	2	2
L30.CCTTTCTTCTTGGGTA-1	3	2	0	2	2	3	4	8	0	2	2	0	3	3	7	3	2	2	2	2	2	3	2	3	3	2	4	2	2	2
L30.CCTTACGAGTTGTAGA-1	3	2	9	2	2	3	2	3	0	2	2	0	3	3	12	3	2	2	2	2	2	3	2	3	3	2	3	2	2	2
L30.CCTCTGATCAAACGGG-1	3	2	0	2	2	3	-	-	-	2	2	3	3	3	3	3	2	2	2	2	2	3	2	3	-	-	-	2	2	2
L30.CCTCTGAGTACCCAAT-1	3	2	0	2	2	3	2	3	0	2	2	0	3	3	3	3	2	2	2	2	2	3	2	3	3	2	7	2	2	2
L30.CCTATTAAGCCAGTAG-1	3	2	32	2	2	3	-	-	-	2	2	4	3	3	4	3	2	2	2	2	2	3	2	3	3	2	3	2	2	2
L30.CCTAGCTTCATGTAGC-1	3	2	0	2	2	3	2	3	0	2	2	0	3	3	7	3	2	2	2	2	2	3	2	3	3	2	4	2	2	2
L30.CCTAGCTGTCTGATCA-1	-	-	-	2	2	3	-	-	-	2	2	6	3	3	4	3	2	2	2	2	3	3	2	8	-	-	-	2	2	2
L30.CCTAGCTCATCCGCGA-1	2	2	0	2	2	10	-	-	-	2	2	20	2	2	4	2	2	3	2	2	2	6	2	9	6	2	0	-	-	-
L30.CCTAGCTCATCAGTAC-1	3	2	0	2	2	3	-	-	-	2	2	6	3	3	4	3	2	2	2	2	3	3	2	10	3	2	5	2	2	2
L30.CCTAAAGCATGCCTTC-1	3	2	9	2	2	3	-	-	-	2	2	6	3	3	4	3	2	2	2	2	3	3	2	3	-	-	-	2	2	2
L30.CCGTTCACACAAGCCC-1	3	2	9	2	2	3	-	-	-	2	2	0	3	3	3	3	2	2	2	2	2	3	2	3	3	2	0	2	2	2
L30.CCGTGGAAGCGTAATA-1	3	2	0	2	2	3	2	3	0	2	2	0	3	3	0	3	2	2	2	2	2	3	2	3	3	2	3	2	2	2
L30.CCGGTAGAGGATGGTC-1	3	2	9	2	2	3	5	9	8	2	2	6	3	3	4	3	2	2	2	2	3	3	2	18	3	2	5	2	2	2
L30.CCCAGTTCATCCTAGA-1	3	2	0	2	2	3	2	3	0	2	2	4	3	3	3	3	2	2	2	2	2	3	2	3	3	2	0	2	2	2
L30.CCCAGTTCACGGTAAG-1	3	2	0	2	2	3	-	-	-	2	2	21	3	3	7	3	2	2	2	2	2	3	2	3	3	2	4	2	2	2
L30.CCCAATCTCGTTACGA-1	3	2	3	2	2	3	-	-	-	2	2	4	3	3	13	3	2	2	2	2	4	3	2	0	3	2	6	2	2	2
L30.CCCAATCCACGAAGCA-1	3	2	9	2	2	3	2	3	0	2	2	15	3	3	0	3	2	2	2	2	2	3	2	9	3	2	3	2	2	2
L30.CCACTACCATGTCTCC-1	3	2	3	2	2	3	-	-	-	2	2	4	3	3	0	3	2	2	2	2	0	3	2	3	3	2	5	2	2	2
L30.CATTATCTCCTAGTGA-1	3	2	3	2	2	3	2	3	0	2	2	4	3	3	4	3	2	2	2	2	0	3	2	3	3	2	0	2	2	2
L30.CATTATCAGTTCGCGC-1	3	2	0	2	2	3	-	-	-	2	2	0	3	3	19	3	2	2	2	2	0	3	2	3	3	2	0	2	2	2
L30.CATTATCAGGCTAGAC-1	4	2	9	2	2	10	2	4	0	2	2	22	-	-	-	3	2	0	2	2	8	-	-	-	7	2	3	-	-	-
L30.CATGGCGAGAAGGCCT-1	9	7	8	5	7	0	6	2	0	4	5	0	0	6	0	-	-	-	2	2	11	13	11	0	-	-	-	-	-	-
L30.CATGCCTGTACGCTGC-1	3	2	0	2	2	3	2	3	0	2	2	0	3	3	3	3	2	2	2	2	2	3	2	3	3	2	3	2	2	2
L30.CATCGAATCGCAAGCC-1	4	4	0	-	-	-	7	10	0	5	5	23	3	7	14	3	0	17	4	4	0	14	12	3	4	3	23	2	5	0
L30.CATCCACAGATCTGAA-1	3	2	15	2	2	3	-	-	-	2	2	8	3	3	21	3	2	2	2	2	0	3	2	3	3	2	12	2	2	2
L30.CATCAAGGTTATCCGA-1	3	2	0	2	2	3	-	-	-	2	2	24	-	-	-	3	2	2	2	2	2	3	2	3	-	-	-	2	2	2
L30.CATCAAGAGACTTTCG-1	4	4	9	-	-	-	-	-	-	3	5	0	3	5	22	3	0	18	4	4	0	-	-	-	4	3	23	-	-	-
L30.CAGTAACGTAAATGAC-1	3	2	0	2	2	3	2	3	0	2	2	0	3	3	3	-	-	-	2	2	2	3	2	3	3	2	14	2	2	2
L30.CAGCGACGTACGACCC-1	3	2	13	2	2	3	-	-	-	2	2	0	3	3	3	3	2	2	2	2	2	3	2	3	3	2	0	2	2	2
L30.CAGCCGAGTCTGATTG-1	3	2	0	2	2	3	2	3	0	2	2	4	3	3	0	3	2	2	2	2	2	3	2	3	3	2	0	2	2	2
L30.CAGATCATCCCTTGCA-1	-	-	-	2	2	0	-	-	-	2	2	0	3	3	0	3	2	0	2	2	0	7	2	16	3	2	0	4	2	2
L30.CAGATCACAGCCTTTC-1	3	2	0	2	2	3	-	-	-	2	2	6	3	3	13	3	2	2	2	2	3	3	2	6	3	2	5	-	-	-
L30.CAGAATCGTGGGTCAA-1	3	2	14	2	2	3	-	-	-	2	2	0	3	3	3	3	2	2	2	2	2	3	2	3	3	2	0	2	2	2
L30.CACCTTGAGGCATTGG-1	3	2	0	2	2	3	2	3	0	2	2	25	3	3	7	3	2	2	2	2	2	3	2	3	3	2	4	2	2	2
L30.CACATAGAGAACAACT-1	3	2	0	2	2	3	2	3	0	2	2	0	3	3	7	3	2	2	2	2	2	3	2	3	-	-	-	2	2	2
L30.CACACCTTCATGCTCC-1	3	2	0	2	2	3	-	-	-	2	2	0	3	3	0	3	2	2	2	2	2	3	2	3	3	2	3	2	2	2
L30.CACACAAGTTGCCTCT-1	3	2	33	2	2	3	2	3	0	2	2	0	3	3	3	3	2	2	2	2	2	3	2	3	-	-	-	-	-	-
L30.CACACAAGTCCGTTAA-1	3	2	0	2	2	3	2	3	0	2	2	0	3	3	3	3	2	2	2	2	2	3	2	3	3	2	0	-	-	-
L30.CACACAACAATAGCAA-1	3	2	3	2	2	3	-	-	-	2	2	6	3	3	4	3	2	2	2	2	3	3	2	18	3	2	5	2	2	2
L30.CAAGTTGCAATCAGAA-1	3	2	0	2	2	3	-	-	-	2	2	0	3	3	7	3	2	2	2	2	2	3	2	3	3	2	4	-	-	-
L30.CAACTAGCAATAGAGT-1	6	2	34	2	2	7	-	-	-	2	2	3	4	4	10	-	-	-	2	2	6	9	6	13	-	-	-	-	-	-
L30.ATTGGTGGTTTAAGCC-1	4	4	0	-	-	-	8	8	0	3	5	0	3	5	0	4	0	19	4	4	14	-	-	-	-	-	-	-	-	-
L30.ATTGGTGCAGGGAGAG-1	3	2	0	2	2	3	2	3	0	2	2	0	3	3	0	3	2	2	2	2	2	3	2	3	3	2	3	2	2	2
L30.ATTCTACGTGCTCTTC-1	3	2	0	2	2	10	-	-	-	2	2	7	3	3	23	6	2	7	-	-	-	7	2	23	-	-	-	4	6	3
L30.ATTCTACGTCTGATCA-1	6	2	9	2	2	7	2	3	9	2	2	2	4	4	10	-	-	-	-	-	-	9	6	13	12	2	0	5	2	0
L30.ATTATCCTCGCCAGCA-1	3	2	0	2	2	3	-	-	-	2	2	6	3	3	4	3	2	2	2	2	3	3	2	3	-	-	-	2	2	2
L30.ATTACTCGTCTAGCCG-1	3	2	0	2	2	3	2	3	0	2	2	0	3	3	0	3	2	2	-	-	-	3	2	3	3	2	3	2	2	2
L30.ATGGGAGAGGTGTGGT-1	3	2	3	2	2	3	-	-	-	2	2	4	3	3	0	3	2	2	2	2	0	3	2	3	3	2	0	2	2	2
L30.ATCCACCTCGCCAAAT-1	3	2	0	2	2	3	2	3	0	2	2	0	3	3	3	3	2	2	2	2	2	3	2	3	3	2	0	2	2	2
L30.ATCCACCCACCAGGCT-1	-	-	-	2	2	3	-	-	-	2	2	0	3	3	0	3	2	2	2	2	2	3	2	3	3	2	3	2	2	2
L30.ATCATCTAGGTGATTA-1	3	2	0	2	2	3	-	-	-	2	2	0	3	3	0	3	2	2	2	2	2	3	2	3	3	2	3	2	2	2
L30.ATAAGAGGTGGAAAGA-1	2	2	0	2	2	14	2	2	0	2	2	0	2	2	0	2	2	0	2	2	2	6	2	0	-	-	-	-	-	-
L30.ATAAGAGAGGAATCGC-1	3	2	3	2	2	3	-	-	-	2	2	4	-	-	-	3	2	2	2	2	9	3	2	3	3	2	0	2	2	2
L30.ATAACGCAGAAGGGTA-1	3	2	0	2	2	3	-	-	-	2	2	26	3	3	3	3	2	2	2	2	2	3	2	3	3	2	0	2	2	2
L30.AGTGTCATCATCTGTT-1	3	2	0	2	2	3	-	-	-	2	2	0	3	3	3	3	2	2	2	2	2	3	2	3	3	2	0	2	2	2
L30.AGTGGGAGTCTTTCAT-1	3	2	24	2	2	3	-	-	-	2	2	4	3	3	13	3	2	2	2	2	4	-	-	-	3	2	6	2	2	2
L30.AGTGAGGCATCAGTAC-1	3	2	0	2	2	3	-	-	-	2	2	6	3	3	13	3	2	2	2	2	3	3	2	6	3	2	5	2	2	2
L30.AGTCTTTCAAGTACCT-1	3	2	0	2	2	3	2	3	0	2	2	0	3	3	3	3	2	2	2	2	2	3	2	3	-	-	-	2	2	2
L30.AGTAGTCTCTAACGGT-1	3	2	0	2	2	3	-	-	-	2	2	0	3	3	4	3	2	2	2	2	2	3	2	3	3	2	3	2	2	2
L30.AGGGAGTAGTTTGCGT-1	3	2	0	2	2	3	-	-	-	2	2	0	3	3	3	3	2	2	2	2	2	3	2	3	3	2	0	2	2	2
L30.AGGGAGTAGGCCATAG-1	3	2	0	2	2	3	-	-	-	2	2	4	3	3	0	3	2	2	2	2	2	3	2	3	3	2	3	2	2	2
L30.AGGCCGTCAACTTGAC-1	-	-	-	2	2	3	-	-	-	2	2	6	3	3	4	3	2	2	2	2	3	3	2	8	3	2	5	-	-	-
L30.AGGCCACGTCGAACAG-1	3	2	0	2	2	3	2	3	0	2	2	0	3	3	3	3	2	2	2	2	2	3	2	3	3	2	0	2	2	2
L30.AGCGGTCCATCGGACC-1	3	2	15	2	2	3	2	3	4	2	2	0	3	3	0	3	2	2	2	2	0	3	2	3	3	2	0	2	2	2
L30.AGCCTAACAGTAGAGC-1	3	2	0	2	2	3	-	-	-	2	2	6	3	3	13	3	2	2	2	2	3	3	2	6	3	2	5	2	2	2
L30.AGCCTAACAATAAGCA-1	3	2	3	2	2	3	-	-	-	-	-	-	3	3	0	3	2	2	2	2	3	3	2	0	3	2	5	0	7	4
L30.AGCCTAAAGAAGATTC-1	3	2	0	2	2	3	-	-	-	2	2	0	3	3	0	3	2	2	2	2	2	3	2	3	3	2	3	2	2	2
L30.AGATCTGCACATGGGA-1	10	8	9	6	8	17	2	11	0	-	-	-	5	8	4	7	5	20	2	2	15	7	10	24	6	8	24	7	8	5
L30.AGAGCTTCATTCTCAT-1	3	2	0	2	2	3	2	3	0	2	2	0	3	3	7	3	2	2	2	2	2	3	2	3	3	2	4	2	2	2
L30.AGAGCTTAGTTGTAGA-1	3	2	0	2	2	3	-	-	-	2	2	0	3	3	3	3	2	2	2	2	2	3	2	3	3	2	0	2	2	2
L30.AGACGTTTCCTAGGGC-1	3	2	0	2	2	3	-	-	-	2	2	0	3	3	7	3	2	2	2	2	2	3	2	3	-	-	-	2	2	2
L30.AGACGTTTCAGCTCGG-1	3	2	35	2	2	3	-	-	-	2	2	6	3	3	4	3	2	2	2	2	3	3	2	25	-	-	-	2	2	2
L30.AGAATAGAGTCACGCC-1	3	2	8	2	2	3	2	3	0	2	2	0	3	3	0	3	2	2	2	2	2	3	2	3	3	2	3	2	2	2
L30.ACTTTCAGTAATTGGA-1	4	0	4	3	3	10	0	12	0	-	-	-	2	2	5	8	3	3	3	3	2	4	3	26	4	3	25	-	-	-
L30.ACTTTCACACACCGCA-1	3	2	15	2	2	3	2	3	4	2	2	0	3	3	0	3	2	2	2	2	2	3	2	3	3	2	12	2	2	2
L30.ACTTTCAAGTTACGGG-1	3	2	3	2	2	3	2	3	4	-	-	-	3	3	0	3	2	2	2	2	12	3	2	3	3	2	0	2	2	2
L30.ACTTGTTGTATGAAAC-1	3	2	0	2	2	3	-	-	-	2	2	0	3	3	0	3	2	2	2	2	2	3	2	3	-	-	-	2	2	2
L30.ACTTACTTCATAAAGG-1	3	2	36	2	2	3	0	0	0	2	2	6	3	3	4	3	2	2	2	2	3	3	2	20	-	-	-	2	2	2
L30.ACTTACTAGACAGGCT-1	2	2	0	2	2	2	-	-	-	2	2	2	2	2	15	2	2	21	2	2	2	2	2	2	2	2	19	-	-	-
L30.ACTGAGTCACTCTGTC-1	3	9	37	2	2	3	-	-	-	2	2	0	3	3	3	3	2	2	2	2	2	3	2	3	3	2	3	-	-	-
L30.ACTGAACGTTATCACG-1	3	2	0	2	2	3	2	3	0	2	2	0	3	3	4	-	-	-	2	2	2	3	2	3	3	2	3	2	2	2
L30.ACTGAACCACTAAGTC-1	3	2	2	2	2	3	-	-	-	2	2	0	3	3	0	3	2	2	2	2	2	3	2	3	3	2	3	2	2	2
L30.ACGATGTGTTCCTCCA-1	4	0	4	3	3	4	9	13	10	-	-	-	2	2	5	4	3	3	3	3	16	4	3	27	4	3	0	-	-	-
L30.ACGATACTCCGCATAA-1	-	-	-	2	2	3	-	-	-	2	2	4	3	3	13	3	2	2	2	2	4	3	2	9	-	-	-	2	2	2
L30.ACGATACGTTATCACG-1	3	2	0	2	2	3	2	3	0	2	2	0	3	3	3	3	2	2	2	2	2	3	2	3	3	2	0	2	2	2
L30.ACGAGGAGTCAGAGGT-1	3	2	3	2	2	3	-	-	-	2	2	4	3	3	15	3	2	2	2	2	9	3	2	3	3	2	0	2	2	2
L30.ACCTTTACATTGTGCA-1	3	2	9	2	2	3	-	-	-	2	2	6	3	3	4	3	2	2	2	2	3	3	2	0	-	-	-	2	2	2
L30.ACCGTAACAAGGCTCC-1	3	2	0	-	-	-	-	-	-	2	2	6	3	3	4	3	2	2	2	2	3	3	2	16	-	-	-	2	2	2
L30.ACCCACTAGGTGTGGT-1	3	2	9	2	2	3	-	-	-	2	2	0	3	3	3	3	2	2	2	2	2	3	2	3	-	-	-	2	2	2
L30.ACCCACTAGAAGGACA-1	3	2	9	2	2	3	-	-	-	2	2	6	3	3	4	3	2	2	2	2	3	3	2	18	-	-	-	2	2	2
L30.ACCAGTACATCTACGA-1	3	2	0	2	2	3	-	-	-	2	2	0	3	3	0	3	2	2	2	2	2	3	2	3	3	2	3	-	-	-
L30.ACCAGTAAGCCCTAAT-1	3	2	0	2	2	3	-	-	-	2	2	27	3	3	7	3	2	2	2	2	2	3	2	3	3	2	4	2	2	2
L30.ACATGGTGTTCCAACA-1	3	2	0	2	2	3	-	-	-	2	2	0	3	3	3	3	2	2	2	2	2	3	2	3	3	2	0	2	2	2
L30.ACAGCTACATAACCTG-1	3	2	9	2	2	3	-	-	-	2	2	6	3	3	4	3	2	2	2	2	3	3	2	18	-	-	-	2	2	2
L30.ACACCAATCATGCAAC-1	3	2	0	2	2	10	2	3	0	2	2	19	3	3	20	6	2	16	2	2	17	7	2	4	-	-	-	-	-	-
L30.AATCGGTTCTGGTATG-1	3	2	0	2	2	3	-	-	-	2	2	0	3	3	3	3	2	2	2	2	2	3	2	3	3	2	0	-	-	-
L30.AATCCAGGTAAGTGTA-1	3	2	0	2	2	3	-	-	-	2	2	0	3	3	3	3	2	2	2	2	2	3	2	3	-	-	-	2	2	2
L30.AAGGTTCGTCAACTGT-1	3	2	0	2	2	3	-	-	-	2	2	0	3	3	7	3	2	2	2	2	2	3	2	3	3	2	4	2	2	2
L30.AAGGCAGAGCTAAGAT-1	3	2	0	2	2	3	-	-	-	2	2	0	3	3	3	3	2	2	2	2	2	3	2	3	-	-	-	2	2	2
L30.AAGACCTGTCTTCAAG-1	2	10	0	-	-	-	2	14	0	-	-	-	2	2	0	-	-	-	3	3	2	4	3	22	-	-	-	-	-	-
L30.AACTTTCAGTGATCGG-1	3	2	0	2	2	3	-	-	-	2	2	0	3	3	7	3	2	2	2	2	2	3	2	3	3	2	4	2	2	2
L30.AACTCCCAGTTGTCGT-1	-	-	-	2	2	3	2	3	0	2	2	0	3	3	7	3	2	2	-	-	-	3	2	3	3	2	4	2	2	2
L30.AACGTTGCACGTCTCT-1	3	2	0	2	2	3	2	3	4	2	2	0	3	3	0	3	2	2	2	2	2	3	2	3	3	2	26	2	2	2
L30.AACGTTGAGACACTAA-1	3	2	0	2	2	3	-	-	-	2	2	0	3	3	3	3	2	2	2	2	2	3	2	3	-	-	-	2	2	2
L30.AACCGCGTCATGCAAC-1	3	2	38	2	2	3	2	3	0	2	2	0	6	3	3	3	2	2	2	2	2	3	2	3	-	-	-	2	2	2
L30.AAATGCCGTAGCGCTC-1	3	2	0	2	2	3	2	3	0	2	2	0	3	3	0	3	2	2	2	2	2	3	2	3	3	2	3	2	2	2
L30.AAAGTAGCAACAACCT-1	4	2	9	2	2	6	-	-	-	2	2	25	-	-	-	4	2	4	2	2	5	-	-	-	-	-	-	3	2	0
L30.AAAGCAAAGCCGGTAA-1	3	2	0	2	2	3	2	3	0	2	2	0	3	3	0	3	2	2	2	2	2	-	-	-	-	-	-	6	4	0
L30.AAACCTGCACGTAAGG-1	3	2	9	2	2	3	3	7	7	2	2	6	3	3	0	3	2	2	2	2	3	3	2	0	3	2	5	-	-	-
L30.AAACCTGCACCTTGTC-1	3	2	0	2	2	0	-	-	-	-	-	-	3	3	0	6	2	22	2	2	2	7	2	23	6	2	27	-	-	-
