## Supplementary Data and Scripts for "Detecting branching rate heterogeneity with tree balance statistics in lineage tracing trees": 3435_NT_T6_character_matrix.txt

cellBC	r0	r1	r2	r3	r4	r5	r6	r7	r8	r9	r10	r11	r12	r13	r14	r15	r16	r17	r18	r19	r20	r21
L30.TTGCCGTGTGAAAGAG-1	2	2	0	2	2	0	0	2	2	2	2	2	2	-	-	-	-	-	-	-	-	-
L30.TTGACTTTCGAGCCCA-1	2	2	0	3	3	2	2	-	-	-	3	3	3	2	2	2	-	-	-	-	-	-
L30.TTCTTAGGTGGCGAAT-1	-	-	-	2	2	0	0	2	2	2	2	2	2	-	-	-	-	-	-	-	-	-
L30.TTCTCAACAGCCTTTC-1	2	3	2	3	4	3	3	3	3	3	4	-	-	3	3	2	2	2	2	-	-	-
L30.TTCTCAAAGGATGCGT-1	3	2	3	2	2	4	0	0	2	2	0	2	2	-	-	-	-	-	-	2	2	0
L30.TTCTACATCGACAGCC-1	2	2	0	2	2	0	0	2	2	2	2	2	2	-	-	-	-	-	-	2	2	0
L30.TTCGGTCGTCCCTTGT-1	4	2	0	2	2	0	4	0	2	2	0	2	2	-	-	-	-	-	-	-	-	-
L30.TTCGAAGAGTGACTCT-1	-	-	-	3	4	5	5	0	4	3	5	2	4	-	-	-	3	2	3	-	-	-
L30.TTCCCAGCAGCTCGAC-1	4	2	4	2	2	0	0	0	2	2	6	2	2	-	-	-	-	-	-	-	-	-
L30.TGTGGTACACAGGAGT-1	-	-	-	2	2	6	6	4	2	2	7	2	0	-	-	-	-	-	-	2	2	0
L30.TGGGAAGGTCATCGGC-1	0	0	0	3	4	7	3	3	3	3	8	-	-	4	3	0	2	2	2	-	-	-
L30.TGGCTGGGTTCGCGAC-1	5	4	5	2	2	8	6	5	-	-	9	2	5	-	-	-	4	2	4	-	-	-
L30.TGCTACCAGCTTATCG-1	5	4	5	2	2	4	7	6	4	4	3	-	-	-	-	-	5	2	2	2	3	0
L30.TGCGCAGCACATCCGG-1	-	-	-	3	4	9	0	7	4	3	3	2	0	-	-	-	-	-	-	-	-	-
L30.TGCCCTAGTACTTCTT-1	-	-	-	2	2	0	0	0	2	2	0	2	2	-	-	-	-	-	-	-	-	-
L30.TGCCCTAGTACGCACC-1	3	2	6	2	2	4	0	0	2	2	10	2	2	-	-	-	-	-	-	-	-	-
L30.TGCCCATGTCAGAGGT-1	-	-	-	3	4	10	6	7	4	3	11	2	6	5	4	0	3	2	2	-	-	-
L30.TGCCAAAGTCGCGAAA-1	5	4	5	2	2	11	0	8	2	2	0	2	2	-	-	-	-	-	-	-	-	-
L30.TGAGCATAGATGCGAC-1	4	2	0	2	2	7	4	0	2	2	0	2	2	-	-	-	-	-	-	-	-	-
L30.TGACAACCAACAACCT-1	-	-	-	3	4	8	6	0	4	3	3	-	-	-	-	-	6	3	5	3	4	2
L30.TCTTTCCAGTACTTGC-1	5	4	5	2	2	8	6	0	-	-	0	2	5	-	-	-	7	2	0	2	3	0
L30.TCTGAGACACACCGCA-1	4	2	0	2	2	0	0	0	2	2	-	2	2	-	-	-	-	-	-	-	-	-
L30.TCTCATAAGTGGCACA-1	5	4	5	2	2	3	6	9	5	5	3	2	0	6	5	3	8	2	6	-	-	-
L30.TCGCGTTAGATATGCA-1	4	2	4	2	2	12	0	0	2	2	0	2	2	-	-	-	-	-	-	-	-	-
L30.TCAACGAGTCGAACAG-1	6	2	7	2	2	0	6	0	2	2	3	2	2	-	-	-	-	-	-	2	2	0
L30.TATGCCCAGTGACATA-1	5	4	5	2	2	10	4	-	4	6	12	2	7	-	-	-	0	2	2	2	3	0
L30.TAGAGCTAGAAACCTA-1	-	-	-	2	2	4	8	10	4	2	13	2	0	-	-	-	5	2	2	-	-	-
L30.TAGACCAAGTCTTGCA-1	2	2	0	2	2	4	4	7	6	2	0	2	8	7	4	0	-	-	-	2	2	0
L30.TACTCATTCAGCTTAG-1	5	4	5	2	2	4	0	11	-	-	3	2	5	-	-	-	-	-	-	2	3	3
L30.TACGGTAAGTAGCCGA-1	2	3	4	3	4	12	3	3	3	3	14	-	-	4	3	4	2	2	2	-	-	-
L30.TACAGTGTCTACCAGA-1	-	-	-	2	2	0	6	12	2	2	7	2	4	-	-	-	9	4	7	2	2	0
L30.TAAGTGCTCGACCAGC-1	2	2	8	2	2	4	-	13	4	2	15	2	9	-	-	-	10	2	2	-	-	-
L30.TAAGCGTAGAGCCTAG-1	-	-	-	2	2	0	6	10	2	2	7	2	4	-	-	-	9	4	7	-	-	-
L30.GTTCTCGAGTGTGAAT-1	7	2	9	2	2	13	9	14	-	-	16	-	-	-	-	-	10	2	2	-	-	-
L30.GTTACAGCATTTCACT-1	-	-	-	3	4	4	0	7	7	3	3	2	10	5	4	5	3	2	2	-	-	-
L30.GTGTGCGAGAGTCTGG-1	2	5	0	3	4	10	3	3	3	3	3	-	-	-	-	-	11	2	4	-	-	-
L30.GTGCATAGTGAGGGAG-1	4	2	4	2	2	4	0	0	2	2	17	2	2	-	-	-	-	-	-	-	-	-
L30.GTGAAGGCATAGACTC-1	4	2	0	2	2	3	0	0	2	2	0	2	2	-	-	-	-	-	-	-	-	-
L30.GTCTTCGCAATGGACG-1	-	-	-	3	4	4	0	7	7	3	3	2	10	5	4	5	3	2	2	3	5	0
L30.GTCGGGTTCCGGCACA-1	-	-	-	3	4	8	3	3	3	3	3	-	-	-	-	-	2	2	0	-	-	-
L30.GTCCTCATCACGGTTA-1	2	2	0	2	2	0	0	0	2	2	0	2	2	-	-	-	-	-	-	2	2	0
L30.GTCCTCAGTCTCCCTA-1	4	6	10	2	2	4	0	0	2	2	-	2	2	-	-	-	-	-	-	-	-	-
L30.GTCAAGTGTCCGAATT-1	8	2	0	2	2	11	0	0	2	2	0	2	2	-	-	-	-	-	-	-	-	-
L30.GTACGTATCAACACTG-1	2	3	4	3	4	12	3	3	3	3	14	-	-	-	-	-	-	-	-	-	-	-
L30.GGTGTTAAGATATGCA-1	2	3	0	3	4	8	3	3	3	3	3	-	-	-	-	-	2	2	0	-	-	-
L30.GGTGCGTTCTCGTATT-1	4	2	9	2	2	4	6	2	2	2	0	2	2	-	-	-	-	-	-	-	-	-
L30.GGTGCGTTCACCGGGT-1	3	2	6	2	2	4	0	0	2	2	18	2	2	-	-	-	-	-	-	2	2	0
L30.GGGTTGCTCACGAAGG-1	-	-	-	2	2	14	-	2	2	2	2	2	2	-	-	-	-	-	-	-	-	-
L30.GGGAGATAGGACAGCT-1	4	2	0	2	2	4	10	2	2	2	0	2	2	-	-	-	-	-	-	-	-	-
L30.GGCTCGAGTCATGCAT-1	2	2	4	2	2	15	0	0	2	2	-	2	2	-	-	-	-	-	-	2	2	0
L30.GGCGTGTGTGCCTGTG-1	-	-	-	3	4	12	-	15	4	3	17	-	-	5	4	2	3	2	0	-	-	-
L30.GGCCGATGTCTCCATC-1	4	2	0	2	2	4	0	0	2	2	0	2	2	-	-	-	12	5	8	-	-	-
L30.GGATTACCAAGAGGCT-1	5	4	5	2	2	0	0	0	4	6	12	2	7	-	-	-	0	2	2	2	3	0
L30.GCTGCTTCAGGTTTCA-1	4	2	0	2	2	0	0	0	2	2	19	2	2	-	-	-	-	-	-	-	-	-
L30.GCGACCACACATAACC-1	5	4	5	2	2	0	10	0	-	-	16	2	5	-	-	-	4	2	0	-	-	-
L30.GCCAAATTCCGATATG-1	3	2	0	2	2	4	7	0	2	2	6	2	2	-	-	-	-	-	-	-	-	-
L30.GCACTCTGTTAAGTAG-1	5	4	5	2	2	11	0	8	2	2	3	2	2	-	-	-	-	-	-	2	2	0
L30.GCAATCAAGCAGGTCA-1	-	-	-	3	4	3	11	0	4	3	17	2	4	-	-	-	3	2	9	3	5	0
L30.GATTCAGTCGGCGCAT-1	2	2	0	2	2	0	12	16	2	2	0	2	2	-	-	-	-	-	-	2	2	0
L30.GATGCTATCGCGGATC-1	3	2	0	2	2	4	0	0	2	2	0	2	2	-	-	-	-	-	-	-	-	-
L30.GATGAAAAGGCCCGTT-1	-	-	-	-	-	-	0	2	2	2	0	2	2	-	-	-	-	-	-	2	2	0
L30.GATCGTACAGACAAGC-1	-	-	-	2	2	16	13	2	2	2	2	2	2	-	-	-	-	-	-	-	-	-
L30.GAGTCCGCACGGTGTC-1	4	2	0	2	2	0	14	10	2	2	20	2	2	-	-	-	-	-	-	-	-	-
L30.GAGGTGATCATGTCTT-1	-	-	-	2	2	0	6	0	2	2	7	2	4	-	-	-	9	4	7	2	2	0
L30.GACGTTATCCAAAGTC-1	9	2	0	2	2	9	6	0	2	2	6	2	2	-	-	-	-	-	-	2	2	0
L30.GACCTGGTCAGGCCCA-1	-	-	-	3	4	12	3	3	3	3	14	-	-	4	3	2	2	2	2	-	-	-
L30.GACACGCGTCTACCTC-1	-	-	-	2	2	0	6	0	2	2	7	2	4	-	-	-	9	4	7	2	2	0
L30.GACACGCCAATAACGA-1	4	2	0	2	2	0	0	0	2	2	0	2	2	-	-	-	-	-	-	-	-	-
L30.GAATAAGCACCTCGTT-1	-	-	-	4	5	17	0	0	-	-	10	2	2	-	-	-	-	-	-	-	-	-
L30.CTTAGGATCTTCGAGA-1	10	2	6	2	2	0	0	-	2	2	21	2	2	-	-	-	-	-	-	-	-	-
L30.CTTAGGACATACTACG-1	-	-	-	3	4	0	15	7	4	3	12	2	11	5	4	0	3	2	0	3	5	0
L30.CTTAGGACACAGCCCA-1	4	2	0	2	2	4	0	8	2	2	-	2	2	-	-	-	-	-	-	2	2	0
L30.CTGTTTAGTCCCGACA-1	2	3	4	3	4	18	3	3	3	3	14	-	-	4	3	0	2	2	2	-	-	-
L30.CTGGTCTAGAGACGAA-1	3	2	11	2	2	4	16	17	2	2	0	2	2	-	-	-	-	-	-	-	-	-
L30.CTGCGGACATCGATTG-1	11	2	0	2	2	0	0	0	2	2	22	2	2	-	-	-	-	-	-	2	2	0
L30.CTGATCCTCGCCTGAG-1	5	4	5	2	2	0	0	2	-	-	3	2	5	-	-	-	7	2	0	2	3	0
L30.CTCGTCAGTAGAAGGA-1	2	2	2	2	2	0	4	0	2	2	22	2	2	-	-	-	-	-	-	-	-	-
L30.CTCGAAACATACTCTT-1	-	-	-	2	2	4	8	10	4	2	0	2	5	-	-	-	13	2	2	-	-	-
L30.CTCGAAAAGTGACTCT-1	-	-	-	3	4	4	0	7	4	3	11	2	12	5	4	0	3	2	2	3	5	0
L30.CTCCTAGAGATAGCAT-1	7	2	0	2	2	11	17	18	3	2	0	2	13	-	-	-	10	2	2	2	6	4
L30.CTCATTATCACTCTTA-1	3	2	11	2	2	4	16	17	2	2	0	2	2	-	-	-	-	-	-	-	-	-
L30.CTACGTCGTTCACCTC-1	2	2	0	2	2	0	18	2	2	2	2	2	2	-	-	-	-	-	-	-	-	-
L30.CTAATGGGTCCGAGTC-1	4	2	0	2	2	0	0	0	2	2	0	2	2	-	-	-	-	-	-	-	-	-
L30.CTAAGACGTTACGTCA-1	-	-	-	3	4	4	0	7	7	3	3	2	10	5	4	5	3	2	2	3	5	0
L30.CGTCACTCATACAGCT-1	2	3	0	3	4	8	3	3	3	3	12	-	-	8	3	0	2	2	2	-	-	-
L30.CGTAGGCCACATAACC-1	-	-	-	-	-	-	0	0	2	2	22	2	2	-	-	-	-	-	-	-	-	-
L30.CGGGTCACAAATCCGT-1	4	2	0	2	2	0	0	0	2	2	0	2	2	-	-	-	-	-	-	-	-	-
L30.CGGAGTCGTGCTTCTC-1	4	2	0	2	2	0	0	0	2	2	0	2	2	-	-	-	-	-	-	-	-	-
L30.CGGACTGTCCTTAATC-1	5	4	5	2	2	4	6	10	-	-	0	2	5	-	-	-	7	2	0	2	3	0
L30.CGGACACGTCGAATCT-1	-	-	-	3	4	4	5	7	4	3	0	2	12	5	4	0	3	2	2	3	5	0
L30.CGGACACAGTATTGGA-1	12	2	0	2	2	0	0	0	2	2	0	2	2	-	-	-	-	-	-	2	2	0
L30.CGCTGGAAGATCTGCT-1	-	-	-	2	2	4	6	0	2	2	7	2	4	-	-	-	9	4	7	2	2	0
L30.CGCGTTTAGGCGCTCT-1	-	-	-	3	4	19	5	7	4	3	0	2	0	5	4	6	3	2	2	-	-	-
L30.CGCGGTAGTAAATACG-1	-	-	-	3	4	20	6	0	8	3	3	-	-	5	4	2	6	3	5	3	4	2
L30.CGATTGACAATGGATA-1	-	-	-	3	4	4	19	12	4	3	-	2	6	9	4	0	-	-	-	3	5	2
L30.CGATGTAAGTGTTTGC-1	-	-	-	2	2	0	6	-	2	2	-	2	0	-	-	-	5	2	10	-	-	-
L30.CGATCGGGTAGCGTCC-1	4	2	0	2	2	0	0	0	2	2	0	2	2	-	-	-	-	-	-	-	-	-
L30.CGAGCCAGTCTCTCGT-1	-	-	-	2	2	4	0	19	4	4	3	2	14	6	6	7	14	2	0	-	-	-
L30.CCTTACGAGGCACATG-1	2	2	0	2	2	0	0	2	2	2	2	2	2	-	-	-	-	-	-	2	2	0
L30.CCTCTGAAGCACAGGT-1	2	3	12	3	4	21	0	0	9	3	-	4	0	-	-	-	-	-	-	-	-	-
L30.CCTCAGTGTCTCACCT-1	-	-	-	3	4	0	6	2	4	3	23	2	4	5	4	0	3	2	0	3	5	2
L30.CCTAAAGTCAGGTTCA-1	4	2	0	2	2	4	0	0	2	2	0	2	2	-	-	-	-	-	-	-	-	-
L30.CCTAAAGGTCAGAGGT-1	-	-	-	2	2	3	0	2	2	2	2	2	2	-	-	-	-	-	-	-	-	-
L30.CCATTCGTCAGTGTTG-1	-	-	-	3	4	4	5	7	4	3	3	2	0	5	4	2	3	2	2	3	5	0
L30.CCATTCGCAAGACACG-1	-	-	-	2	2	22	6	2	2	2	2	2	2	-	-	-	-	-	-	0	0	0
L30.CCATGTCGTCTCGTTC-1	-	-	-	2	2	23	6	13	7	2	15	5	15	-	-	-	10	2	2	-	-	-
L30.CATGACATCGCCATAA-1	4	2	0	2	2	0	4	0	2	2	0	2	2	-	-	-	-	-	-	-	-	-
L30.CATCCACGTCTGGTCG-1	5	4	5	2	2	8	20	4	5	5	10	2	16	6	7	0	8	2	4	2	3	0
L30.CAGGTGCCACACAGAG-1	2	3	0	3	4	8	3	3	-	-	24	-	-	-	-	-	2	2	2	-	-	-
L30.CAGAGAGTCCTCAATT-1	13	2	0	2	2	24	21	2	2	2	3	2	4	-	-	-	5	2	11	2	2	0
L30.CAGAGAGAGACTGTAA-1	4	2	0	2	2	0	0	0	2	2	3	2	2	-	-	-	-	-	-	-	-	-
L30.CACATAGCATACGCCG-1	-	-	-	3	4	25	15	2	4	3	25	2	0	7	4	8	-	-	-	3	7	0
L30.CACAGTACATTACGAC-1	5	4	5	2	2	4	20	4	5	5	10	2	16	6	7	9	8	2	4	2	3	0
L30.CACAGGCGTGCCTGTG-1	4	2	0	2	2	0	14	0	2	2	20	2	2	-	-	-	-	-	-	0	0	0
L30.CAAGATCTCGCCTGAG-1	-	-	-	2	2	7	6	-	2	2	-	2	4	-	-	-	-	-	-	-	-	-
L30.CAAGAAAGTAGGGTAC-1	4	2	13	2	2	0	0	20	2	2	0	2	2	-	-	-	-	-	-	-	-	-
L30.CAAGAAAAGCTAACTC-1	-	-	-	2	2	12	22	21	-	-	22	2	2	2	2	2	-	-	-	-	-	-
L30.CAACCAACAAACCTAC-1	-	-	-	2	2	0	0	0	2	2	-	2	2	-	-	-	-	-	-	-	-	-
L30.ATTGGTGAGATCTGAA-1	-	-	-	2	2	4	6	0	2	2	7	2	17	-	-	-	-	-	-	2	2	0
L30.ATTCTACAGGAGTTTA-1	5	4	5	2	2	4	6	2	4	4	21	2	8	6	6	2	0	2	0	2	3	5
L30.ATTATCCTCCTTGGTC-1	3	2	0	2	2	4	0	0	2	2	-	2	2	-	-	-	-	-	-	-	-	-
L30.ATGGGAGTCGTCTGAA-1	-	-	-	2	2	4	-	13	4	2	15	2	5	-	-	-	10	2	2	-	-	-
L30.ATGCGATCAGGGCATA-1	-	-	-	3	4	0	6	2	4	3	18	-	-	-	-	-	3	2	0	3	5	0
L30.ATGAGGGTCCAACCAA-1	-	-	-	3	4	10	0	22	4	3	0	2	4	-	-	-	3	2	0	-	-	-
L30.ATCGAGTTCCTAAGTG-1	2	3	0	3	4	8	3	3	3	3	3	-	-	-	-	-	2	6	12	-	-	-
L30.ATCGAGTGTATAGTAG-1	2	3	4	3	4	26	3	3	3	3	14	-	-	-	-	-	2	2	2	-	-	-
L30.ATCATCTTCCGCAGTG-1	-	-	-	2	2	0	6	0	2	2	7	2	4	-	-	-	9	4	7	2	2	0
L30.ATCATCTAGACTTGAA-1	3	2	0	2	2	4	0	23	2	2	-	2	2	-	-	-	0	0	0	-	-	-
L30.ATAGACCTCTTGTACT-1	-	-	-	3	4	7	0	24	10	7	3	6	6	-	-	-	15	2	13	-	-	-
L30.ATAAGAGGTATAGGGC-1	-	-	-	2	2	27	12	2	2	2	3	2	8	-	-	-	8	2	0	-	-	-
L30.AGTGTCATCAGTCCCT-1	4	2	0	2	2	4	0	0	2	2	0	2	2	-	-	-	16	7	14	-	-	-
L30.AGTGTCAGTCCTCTTG-1	-	-	-	3	4	28	11	25	4	3	16	2	0	5	4	0	3	2	0	-	-	-
L30.AGTCTTTGTCTAGCGC-1	-	-	-	3	4	0	5	0	4	3	26	2	4	5	4	0	3	2	3	-	-	-
L30.AGCTTGAGTTGAACTC-1	5	4	5	2	2	4	6	26	-	-	27	2	5	-	-	-	7	2	0	2	3	0
L30.AGCTCCTCAGTCGTGC-1	2	2	0	2	2	0	0	2	2	2	2	2	2	-	-	-	-	-	-	2	2	0
L30.AGCGGTCCAAAGCAAT-1	4	2	0	2	2	0	6	27	2	2	0	2	2	0	0	0	-	-	-	-	-	-
L30.AGATCTGAGATAGTCA-1	2	2	0	2	2	0	23	0	2	2	11	2	2	-	-	-	-	-	-	2	2	0
L30.AGAGCTTCAGCCTTGG-1	2	3	0	3	4	0	3	3	3	3	21	-	-	10	3	10	2	2	0	-	-	-
L30.AGAGCGAAGCCCTAAT-1	3	2	0	-	-	-	0	-	2	2	0	2	2	-	-	-	-	-	-	2	2	0
L30.ACTTGTTGTATAGGTA-1	2	2	0	2	2	29	0	24	-	-	3	2	8	-	-	-	5	2	0	2	2	6
L30.ACTTGTTGTAAGGGCT-1	3	2	14	0	6	0	0	0	2	2	0	2	2	-	-	-	-	-	-	2	2	0
L30.ACTTGTTAGTCAAGGC-1	-	-	-	3	4	7	0	24	10	7	3	6	0	-	-	-	-	-	-	4	8	0
L30.ACTTACTGTCCATCCT-1	2	2	0	2	2	4	0	0	2	2	0	2	2	6	6	2	-	-	-	2	2	0
L30.ACTGTCCGTACACCGC-1	-	-	-	2	2	0	0	0	2	2	0	2	2	-	-	-	-	-	-	-	-	-
L30.ACTGTCCAGGATATAC-1	-	-	-	2	2	0	6	19	2	2	3	2	2	-	-	-	-	-	-	-	-	-
L30.ACTGATGGTGAGGGAG-1	5	4	5	2	2	30	6	0	-	-	21	2	5	-	-	-	7	2	0	-	-	-
L30.ACTGAACCACTTAACG-1	-	-	-	2	2	4	0	13	4	2	15	2	0	11	8	11	10	2	2	-	-	-
L30.ACTATCTTCTCAACTT-1	4	2	3	2	2	0	0	0	2	2	0	2	2	-	-	-	-	-	-	-	-	-
L30.ACGTCAAGTAGCGCTC-1	-	-	-	2	2	3	24	2	4	2	3	2	17	-	-	-	10	2	2	2	6	4
L30.ACGGGTCAGTGAAGAG-1	5	4	5	2	2	3	0	9	5	5	25	2	5	6	5	3	4	2	0	2	3	7
L30.ACGCCAGCAAGGTGTG-1	-	-	-	3	4	12	3	3	3	3	14	-	-	4	3	0	2	2	2	-	-	-
L30.ACGCAGCCAATACGCT-1	4	2	0	2	2	0	0	0	2	2	0	2	2	-	-	-	-	-	-	-	-	-
L30.ACGCAGCAGATCTGCT-1	14	2	0	2	2	12	8	10	4	2	28	2	0	-	-	-	5	2	0	-	-	-
L30.ACGATACTCGGCGCAT-1	3	2	0	2	2	4	7	0	2	2	0	2	2	-	-	-	-	-	-	2	2	0
L30.ACGATACGTCTTGCGG-1	5	4	5	2	2	0	0	28	2	2	22	2	2	-	-	-	-	-	-	2	2	0
L30.ACCCACTCAACGATGG-1	4	2	0	2	2	0	0	29	2	2	29	2	2	-	-	-	-	-	-	-	-	-
L30.ACCAGTACAAATTGCC-1	4	2	0	2	2	12	0	0	2	2	0	2	2	-	-	-	-	-	-	-	-	-
L30.ACATCAGCACTTACGA-1	-	-	-	2	2	3	6	-	2	2	-	2	10	-	-	-	-	-	-	-	-	-
L30.ACAGCTACACTTGGAT-1	-	-	-	2	2	3	6	12	-	-	7	2	4	-	-	-	9	4	7	2	2	0
L30.ACACCGGTCTCTTATG-1	5	4	5	2	2	3	25	9	5	5	25	2	18	7	9	12	4	2	15	2	3	7
L30.ACACCCTGTACAAGTA-1	2	2	0	2	2	0	0	0	2	2	0	2	2	-	-	-	-	-	-	2	2	0
L30.ACACCCTCACTACAGT-1	-	-	-	2	2	0	26	13	4	2	15	2	0	-	-	-	10	2	2	-	-	-
L30.ACACCAAGTCGCCATG-1	-	-	-	3	4	4	6	7	4	3	0	2	0	5	4	13	3	2	2	3	5	0
L30.AATCGGTGTGTTCGAT-1	-	-	-	2	2	8	6	30	2	2	3	2	2	-	-	-	-	-	-	-	-	-
L30.AATCCAGGTTCACGGC-1	15	2	0	2	2	31	3	2	4	2	30	2	0	7	4	14	5	2	2	2	2	0
L30.AAGGAGCTCGGAAATA-1	2	3	0	3	4	8	3	3	3	3	3	-	-	-	-	-	2	2	0	-	-	-
L30.AAGGAGCTCCAACCAA-1	-	-	-	2	2	32	6	0	2	2	7	2	4	-	-	-	9	4	7	2	2	8
L30.AAGACCTTCTCTTATG-1	2	2	0	2	2	2	4	4	6	2	3	2	8	7	4	2	17	8	16	2	2	9
L30.AACTCCCGTGATGATA-1	3	2	0	2	2	4	6	31	2	2	0	2	2	-	-	-	-	-	-	-	-	-
L30.AACGTTGAGGATTCGG-1	5	4	5	2	2	12	6	2	4	6	12	2	7	-	-	-	0	2	0	2	3	0
L30.AAAGTAGAGCCACTAT-1	4	2	0	2	2	4	0	0	2	2	0	2	2	-	-	-	-	-	-	-	-	-
L30.AAACGGGAGCCTATGT-1	-	-	-	3	4	18	27	2	4	3	31	2	19	7	4	8	8	2	8	3	7	0
L30.AAACCTGGTCTCCACT-1	4	2	0	2	2	8	0	20	2	2	0	2	2	-	-	-	-	-	-	-	-	-
