## Supplementary Data and Scripts for "Detecting branching rate heterogeneity with tree balance statistics in lineage tracing trees": 3513_NT_T5_character_matrix.txt

cellBC	r0	r1	r2	r3	r4	r5	r6	r7	r8	r9	r10	r11	r12	r13	r14	r15	r16	r17	r18	r19	r20	r21	r22	r23	r24	r25	r26	r27	r28	r29
L33.TTGTAGGCATGTCCTC-1	2	2	2	2	2	2	2	2	0	2	2	2	2	2	2	2	2	2	2	2	2	2	2	2	2	0	2	-	-	-
L33.TTGTAGGAGGCCATAG-1	3	3	3	3	3	3	3	3	2	3	3	3	3	3	3	2	2	2	3	3	3	3	3	3	3	0	3	2	2	0
L33.TTGGCAACAAGTCTGT-1	4	4	4	4	2	4	4	4	3	4	4	4	4	2	4	2	2	2	4	4	4	2	2	3	2	0	4	-	-	-
L33.TTGACTTAGAGAGCTC-1	-	-	-	-	-	-	4	4	0	4	4	4	4	2	4	2	2	2	4	4	4	2	2	3	2	0	4	-	-	-
L33.TTGAACGCATTAGGCT-1	-	-	-	4	2	4	4	4	3	4	4	4	4	2	4	2	2	2	4	4	5	2	2	3	2	0	4	3	3	0
L33.TTGAACGAGAGTACCG-1	-	-	-	4	2	4	4	4	4	4	4	4	4	2	4	2	2	2	4	4	6	2	2	3	2	0	4	-	-	-
L33.TTCTCAATCTTCGGTC-1	-	-	-	4	2	4	4	4	0	4	4	4	4	2	4	2	2	2	4	4	7	2	2	3	2	0	4	-	-	-
L33.TTCTCAATCCGTTGCT-1	5	5	0	2	2	5	5	5	3	5	3	3	5	2	2	2	2	2	4	5	8	2	2	4	2	0	5	-	-	-
L33.TTCTACAGTGTTTGGT-1	-	-	-	4	2	4	4	4	0	4	4	4	4	2	4	2	2	2	4	4	9	2	2	3	2	0	4	-	-	-
L33.TTCCCAGTCTTCGAGA-1	-	-	-	4	2	4	4	4	0	4	4	4	4	2	4	2	2	2	4	4	0	2	2	3	2	0	4	-	-	-
L33.TTCCCAGGTGCATCTA-1	2	2	2	2	2	2	2	2	3	4	3	3	2	2	2	2	2	2	2	2	4	2	2	2	2	0	4	4	0	2
L33.TTATGCTCACGCTTTC-1	-	-	-	4	2	4	4	4	5	4	4	4	4	2	4	2	2	2	4	4	0	2	2	3	2	0	4	-	-	-
L33.TTAGTTCGTTCGTCTC-1	-	-	-	5	2	2	2	2	3	-	-	-	-	-	-	2	2	2	2	2	10	2	2	2	4	2	6	-	-	-
L33.TTAGTTCCAGACGCCT-1	-	-	-	5	2	2	2	2	3	6	5	0	6	4	5	2	2	2	2	2	10	2	2	2	4	2	6	-	-	-
L33.TTAGTTCAGTACGACG-1	-	-	-	4	2	4	4	4	0	4	4	4	4	2	4	2	2	2	4	4	11	2	2	3	2	0	4	-	-	-
L33.TTAGGCATCTGGCGAC-1	-	-	-	4	2	4	4	4	5	4	4	4	4	2	4	2	2	2	4	4	4	2	2	3	2	0	4	-	-	-
L33.TGTCCCAAGTGGCACA-1	-	-	-	4	2	4	4	4	6	4	4	4	4	2	4	2	2	2	4	4	12	2	2	3	2	0	4	3	3	0
L33.TGTATTCGTGTGCCTG-1	6	6	5	6	2	6	-	-	-	7	6	5	7	2	4	2	2	2	5	6	13	2	2	5	2	0	7	-	-	-
L33.TGGGCGTCACATGTGT-1	-	-	-	2	2	4	4	4	7	4	4	4	-	-	-	2	2	2	4	4	14	2	2	3	5	0	8	-	-	-
L33.TGGGCGTAGCTGATAA-1	6	7	6	4	2	4	4	4	0	4	4	4	4	2	4	2	2	2	2	7	4	2	2	3	2	0	4	3	3	0
L33.TGGCTGGCACATGGGA-1	-	-	-	4	2	4	4	4	0	4	4	4	4	2	4	2	2	2	4	4	12	2	2	3	2	0	4	3	3	0
L33.TGGCTGGAGCGATGAC-1	-	-	-	4	2	4	4	4	0	4	4	4	4	2	4	2	2	2	-	-	-	2	2	3	2	0	4	-	-	-
L33.TGGCCAGGTTATCGGT-1	-	-	-	7	4	0	4	4	5	4	3	3	4	2	4	2	2	2	4	4	0	2	2	3	2	0	4	-	-	-
L33.TGCTGCTGTTCTGTTT-1	-	-	-	4	2	4	4	4	8	4	4	4	4	2	4	2	2	2	4	4	0	2	2	3	2	0	4	-	-	-
L33.TGCGTGGTCAGCTGGC-1	7	8	6	2	2	6	6	6	2	8	7	6	8	2	6	2	2	2	3	3	4	2	2	3	2	0	9	-	-	-
L33.TGCGTGGAGGCGTACA-1	6	9	7	4	2	4	4	4	9	4	4	4	4	2	4	2	2	2	4	4	4	2	2	3	2	0	4	-	-	-
L33.TGCGTGGAGCCTTGAT-1	-	-	-	4	2	4	4	4	10	4	4	4	4	2	4	2	2	2	4	4	15	2	2	3	2	0	4	3	3	0
L33.TGCCCTAAGGGAAACA-1	6	10	0	8	2	0	6	6	11	9	6	0	8	2	7	2	2	2	3	3	16	2	2	6	2	0	4	5	4	3
L33.TGCCCATCACGTTGGC-1	-	-	-	4	2	4	4	4	12	4	4	4	4	2	4	2	2	2	4	4	17	2	2	3	2	0	4	-	-	-
L33.TGCCAAAAGGATTCGG-1	6	9	0	4	2	4	4	4	0	4	4	4	4	2	4	2	2	2	4	4	0	2	2	3	2	0	4	3	3	0
L33.TGCACCTTCTGACCTC-1	-	-	-	4	2	4	4	4	5	4	4	4	4	2	4	2	2	2	4	4	0	2	2	3	2	0	4	3	3	0
L33.TGCACCTCACCTCGGA-1	-	-	-	4	2	4	4	4	10	4	4	4	4	2	4	2	2	2	4	4	0	2	2	3	2	0	4	3	3	0
L33.TGATTTCAGGTGTTAA-1	-	-	-	4	2	4	4	4	13	4	4	4	4	2	4	2	2	2	4	4	7	2	2	3	2	0	4	-	-	-
L33.TGAGCATGTAGCAAAT-1	-	-	-	4	2	4	4	4	10	4	4	4	4	2	4	2	2	2	4	4	16	2	2	3	2	0	4	-	-	-
L33.TGACTAGTCAGGCGAA-1	-	-	-	4	2	4	4	4	5	4	4	4	-	-	-	2	2	2	4	4	0	2	2	3	2	0	4	-	-	-
L33.TGAAAGAAGAGTACCG-1	-	-	-	6	2	6	7	7	3	10	8	7	9	5	8	2	2	2	2	7	4	2	2	7	2	0	7	-	-	-
L33.TCTTCGGGTAAGAGAG-1	-	-	-	4	2	4	4	4	5	4	4	4	4	2	4	2	2	2	4	4	18	2	2	3	2	0	4	-	-	-
L33.TCTTCGGCATGTAGTC-1	-	-	-	4	2	4	4	4	0	4	4	4	4	2	4	2	2	2	4	4	0	2	2	3	2	0	4	3	3	0
L33.TCTGGAATCACCGGGT-1	-	-	-	4	2	4	4	4	0	4	4	4	4	2	4	2	2	2	4	4	0	2	2	3	2	0	4	-	-	-
L33.TCTGAGATCACCTCGT-1	3	11	8	9	3	3	8	8	8	-	-	-	4	3	9	2	2	2	3	3	3	3	3	8	6	0	3	-	-	-
L33.TCTCATAGTACGAAAT-1	8	12	3	3	2	4	9	7	0	5	4	4	4	2	0	2	2	2	6	8	19	2	2	3	2	0	10	-	-	-
L33.TCGTAGAAGTGTTTGC-1	-	-	-	2	2	4	4	4	7	4	4	4	4	2	4	2	2	2	7	9	0	2	2	3	2	3	4	-	-	-
L33.TCGTAGAAGCGCCTCA-1	2	2	0	2	2	2	2	2	3	4	6	8	10	2	10	2	2	2	2	2	20	2	2	2	2	0	4	-	-	-
L33.TCGGTAACACCTCGTT-1	6	9	0	4	2	4	4	4	5	4	4	4	4	2	4	2	2	2	4	4	0	2	2	3	2	0	4	-	-	-
L33.TCGGTAAAGGGATACC-1	-	-	-	4	2	4	4	4	0	4	4	4	4	2	4	2	2	2	-	-	-	2	2	3	-	-	-	-	-	-
L33.TCGGTAAAGGAATTAC-1	7	12	9	10	2	4	2	2	3	4	4	9	4	2	11	2	2	2	8	4	0	2	2	6	2	0	11	3	3	4
L33.TCGGGACAGCCACCTG-1	-	-	-	4	2	4	4	4	5	-	-	-	4	2	4	2	2	2	4	4	11	4	4	9	2	0	4	-	-	-
L33.TCGCGTTAGTTCGATC-1	-	-	-	4	2	4	4	4	0	4	4	4	4	2	4	2	2	2	4	4	0	2	2	3	2	0	4	-	-	-
L33.TCGAGGCTCATGGTCA-1	0	10	0	-	-	-	6	6	14	4	9	0	8	2	2	2	2	2	3	3	21	2	2	3	2	0	4	-	-	-
L33.TCGAGGCGTTAGTGGG-1	-	-	-	4	2	4	4	4	5	4	4	4	4	2	4	2	2	2	4	4	4	2	2	3	2	0	4	3	3	0
L33.TCGAGGCGTAGAGGAA-1	6	6	3	6	2	6	7	7	15	4	10	10	-	-	-	2	2	2	2	7	4	2	2	10	2	0	7	-	-	-
L33.TCCCGATAGGCATGGT-1	-	-	-	4	2	4	4	4	0	4	4	4	4	2	4	2	2	2	4	4	15	2	2	3	2	0	4	-	-	-
L33.TCATTTGGTTTCCACC-1	-	-	-	2	2	2	2	2	0	-	-	-	-	-	-	2	2	2	2	2	0	-	-	-	3	0	2	-	-	-
L33.TCATTTGAGGGAGTAA-1	7	8	6	2	2	6	6	6	2	8	7	11	8	2	6	2	2	2	3	3	4	2	2	3	2	0	4	-	-	-
L33.TCATTACGTACCGCTG-1	-	-	-	4	2	4	4	4	5	4	4	4	4	2	4	2	2	2	4	4	22	2	2	3	2	0	4	3	3	0
L33.TCATTACCAAGTAATG-1	9	13	10	2	2	2	2	2	3	-	-	-	-	-	-	2	2	2	2	2	10	2	2	2	4	2	6	-	-	-
L33.TCAGGTATCACCCGAG-1	-	-	-	4	2	4	4	4	0	4	4	4	4	2	4	2	2	2	4	4	4	2	2	3	2	0	4	-	-	-
L33.TCAGGATTCGGCTACG-1	10	10	3	-	-	-	2	2	6	6	11	12	11	2	12	2	2	2	4	10	0	2	2	0	2	0	12	4	5	5
L33.TCAGGATCATTCGACA-1	-	-	-	4	2	4	4	4	0	4	4	4	4	2	4	2	2	2	4	4	12	2	2	3	2	0	4	3	3	0
L33.TCAATCTAGTGCTGCC-1	6	9	11	4	2	4	7	9	16	4	4	4	4	2	4	2	2	2	4	4	6	2	2	3	2	0	4	-	-	-
L33.TCAACGATCGCTTGTC-1	11	14	12	4	2	4	4	4	0	4	4	4	4	2	4	2	2	2	4	4	23	2	2	3	2	0	4	3	3	0
L33.TATGCCCGTGTAATGA-1	-	-	-	4	2	4	4	4	17	4	4	4	4	2	4	2	2	2	4	4	0	2	2	3	2	0	4	3	3	0
L33.TATGCCCGTAAAGTCA-1	5	5	0	2	2	0	5	5	3	7	3	3	5	2	4	2	2	2	4	2	10	2	2	6	2	0	5	-	-	-
L33.TATCTCACAGCTCCGA-1	-	-	-	4	2	4	4	4	18	4	4	4	4	2	4	2	2	2	4	4	24	2	2	3	2	0	4	3	3	6
L33.TATCTCAAGAATTGTG-1	-	-	-	4	2	4	4	4	19	4	4	4	4	2	4	2	2	2	4	4	0	2	2	3	2	0	4	-	-	-
L33.TAGTGGTTCGCCCTTA-1	6	6	0	6	2	6	7	7	3	5	6	4	4	2	4	2	2	2	5	6	13	2	2	11	2	0	7	-	-	-
L33.TAGTGGTCAGATGGGT-1	12	7	0	-	-	-	4	10	0	11	12	13	12	6	13	3	2	2	9	11	25	5	5	12	5	0	0	-	-	-
L33.TAGCCGGAGCCGTCGT-1	-	-	-	4	2	4	4	4	0	4	4	4	4	2	4	2	2	2	4	4	9	2	2	3	3	0	2	-	-	-
L33.TAGAGCTGTTGCGCAC-1	3	15	11	11	5	6	-	-	-	12	13	0	12	0	5	2	2	2	3	3	3	3	3	13	7	0	3	6	2	2
L33.TAGAGCTAGAGTGAGA-1	-	-	-	2	2	2	2	2	3	2	2	2	10	2	14	2	2	2	2	7	4	2	2	2	2	0	13	-	-	-
L33.TACTTGTCACGTCAGC-1	-	-	-	2	2	4	4	4	7	4	4	4	4	2	4	2	2	2	4	4	14	2	2	3	2	3	4	-	-	-
L33.TACTCATTCAGTCAGT-1	-	-	-	4	2	4	4	4	3	4	4	4	-	-	-	2	2	2	4	4	15	2	2	3	2	0	4	3	3	0
L33.TACGGATTCTGTCAAG-1	-	-	-	4	2	4	4	4	0	4	4	4	4	2	4	2	2	2	4	4	0	2	2	3	2	0	4	-	-	-
L33.TACGGATGTCTAGGTT-1	2	2	0	2	2	2	2	2	0	-	-	-	2	2	15	2	2	2	2	2	0	2	2	2	2	0	14	-	-	-
L33.TACCTTAAGATGGCGT-1	-	-	-	4	2	4	4	4	0	4	4	4	4	2	4	2	2	2	4	4	0	2	2	3	2	0	4	3	3	0
L33.TACCTATTCCTCCTAG-1	-	-	-	4	2	4	4	4	3	4	4	4	4	2	4	2	2	2	4	4	12	2	2	3	2	0	4	3	3	0
L33.TACCTATGTAGAGGAA-1	-	-	-	4	2	4	4	4	10	4	4	4	4	2	4	2	2	2	4	4	16	2	2	3	2	0	4	-	-	-
L33.TACCTATCATATACCG-1	-	-	-	2	2	4	4	4	7	4	4	4	4	2	4	2	2	2	4	4	14	2	2	3	2	3	4	-	-	-
L33.TACAGTGTCCAACCAA-1	6	9	3	2	2	4	4	4	7	4	4	4	4	2	4	2	2	2	4	4	14	2	2	3	2	3	4	-	-	-
L33.TACACGATCAGCTGGC-1	-	-	-	-	-	-	2	2	3	6	11	12	11	2	2	2	2	2	4	12	0	-	-	-	2	0	4	-	-	-
L33.TACACGACAGGTGCCT-1	-	-	-	4	2	4	4	4	0	4	4	4	4	2	4	2	2	2	4	4	0	2	2	3	2	0	4	-	-	-
L33.TAAGCGTTCTTTACAC-1	-	-	-	4	2	4	4	4	3	4	4	4	4	2	4	2	2	2	4	4	0	2	2	3	2	0	4	3	3	0
L33.TAAGCGTGTTCACCTC-1	6	9	13	-	-	-	2	2	6	6	11	12	13	2	16	2	2	2	-	-	-	2	2	3	2	0	15	-	-	-
L33.TAAGAGATCCGCGCAA-1	-	-	-	4	2	4	4	4	0	4	4	4	4	2	4	2	2	2	4	4	7	2	2	3	2	0	4	-	-	-
L33.TAAGAGAAGAGCTTCT-1	-	-	-	12	3	3	8	8	8	-	-	-	-	-	-	2	2	2	-	-	-	-	-	-	6	0	3	-	-	-
L33.TAAACCGTCATAACCG-1	13	7	9	4	2	4	4	4	20	4	4	4	4	2	4	2	2	2	4	4	11	2	2	3	2	0	4	3	3	0
L33.GTTCGGGGTGCACCAC-1	-	-	-	4	2	4	4	4	3	4	4	4	4	2	4	2	2	2	4	4	0	2	2	3	2	0	4	3	3	0
L33.GTTCGGGGTATAGTAG-1	-	-	-	4	2	4	4	4	5	4	4	4	4	2	4	2	2	2	4	4	0	2	2	3	2	0	4	3	3	0
L33.GTTCATTTCGGAAACG-1	-	-	-	4	2	4	4	4	0	4	4	4	4	2	4	2	2	2	4	4	4	2	2	3	2	0	4	3	3	0
L33.GTTCATTGTCCTGCTT-1	-	-	-	13	2	2	2	2	17	-	-	-	14	2	0	2	2	2	3	3	0	2	2	2	4	2	6	-	-	-
L33.GTTCATTCACTATCTT-1	-	-	-	2	3	3	-	-	-	-	-	-	15	7	17	2	2	2	3	3	3	-	-	-	5	0	14	7	2	0
L33.GTTACAGTCGAGGTAG-1	-	-	-	4	2	4	4	4	5	4	4	4	4	2	4	2	2	2	-	-	-	2	2	3	2	0	4	3	3	0
L33.GTTAAGCAGGTGGGTT-1	-	-	-	4	2	4	4	4	3	4	4	4	4	2	4	2	2	2	4	4	0	2	2	3	2	0	4	-	-	-
L33.GTGTTAGCATGCCACG-1	-	-	-	4	2	4	4	4	5	4	4	4	4	2	4	2	2	2	4	4	0	2	2	3	2	0	4	3	3	0
L33.GTGTGCGCAGATCCAT-1	7	8	0	2	2	5	6	6	2	-	-	-	16	2	2	2	2	2	3	3	4	2	2	14	2	0	4	-	-	-
L33.GTGTGCGCACGCGAAA-1	-	-	-	4	2	4	4	4	10	4	4	4	4	2	4	2	2	2	4	4	0	2	2	3	2	0	4	3	3	0
L33.GTGGGTCTCAGTGTTG-1	-	-	-	4	2	4	4	4	5	4	4	4	4	2	4	2	2	2	7	9	4	2	2	3	2	0	4	-	-	-
L33.GTGCGGTCAGCTGCAC-1	7	16	0	2	2	7	6	6	0	7	14	0	-	-	-	2	2	2	3	3	26	2	2	3	2	0	14	-	-	-
L33.GTGCGGTAGAATAGGG-1	-	-	-	2	2	2	2	2	14	4	6	8	14	2	0	2	2	2	2	2	27	2	2	2	2	0	16	-	-	-
L33.GTCATTTGTCAACTGT-1	-	-	-	4	2	4	4	4	4	4	4	4	4	2	4	2	2	2	4	4	6	2	2	3	2	0	4	-	-	-
L33.GTCATTTAGATGTAAC-1	-	-	-	4	2	4	4	4	21	4	4	4	4	2	4	2	2	2	4	4	6	2	2	3	2	0	4	3	3	7
L33.GTCACAATCTCTTATG-1	6	9	0	4	2	4	4	4	3	4	4	4	4	2	4	2	2	2	4	4	6	2	2	3	2	0	4	-	-	-
L33.GTCAAGTTCTGGCGAC-1	-	-	-	2	2	4	4	4	7	4	4	4	4	2	4	2	2	2	4	4	14	2	2	3	2	3	4	-	-	-
L33.GTATTCTAGTGTTAGA-1	6	17	14	4	2	4	-	-	-	4	4	14	-	-	-	2	2	2	4	4	15	2	2	3	2	0	4	-	-	-
L33.GTATCTTGTTGAGTTC-1	-	-	-	4	2	4	4	4	3	4	4	4	4	2	4	2	2	2	4	4	0	2	2	3	2	0	4	-	-	-
L33.GTATCTTAGTCCGGTC-1	3	15	11	2	3	3	8	11	8	12	13	0	4	3	18	2	2	2	3	3	3	3	3	13	8	0	3	6	2	2
L33.GTACTCCTCGGTCCGA-1	-	-	-	-	-	-	4	4	2	-	-	-	4	2	4	2	2	2	4	4	0	2	2	3	3	0	2	3	3	0
L33.GTACTCCAGCCTCGTG-1	-	-	-	4	2	4	4	4	8	4	4	4	4	2	4	2	2	2	4	4	0	2	2	3	2	0	4	3	3	6
L33.GTACGTAGTCTAAACC-1	-	-	-	3	6	6	4	4	10	4	4	4	4	2	4	2	2	2	4	4	17	6	4	9	2	0	4	8	6	8
L33.GTACGTACAGTCAGCC-1	-	-	-	4	2	4	4	4	3	4	4	4	4	2	4	2	2	2	4	4	5	2	2	3	2	0	4	3	3	0
L33.GGTGCGTGTTCTGTTT-1	-	-	-	12	3	3	8	8	8	12	13	0	4	3	19	2	2	2	3	3	3	3	3	13	6	0	3	-	-	-
L33.GGTGCGTAGTGTGAAT-1	-	-	-	2	2	4	4	4	7	4	4	4	4	2	4	2	2	2	4	4	14	2	2	3	2	3	4	-	-	-
L33.GGTGCGTAGTGATCGG-1	-	-	-	2	2	4	4	4	7	4	4	4	4	2	4	2	2	2	4	4	14	2	2	3	2	3	4	-	-	-
L33.GGGTTGCTCGTGGTCG-1	-	-	-	4	2	4	4	4	0	4	4	4	4	2	4	2	2	2	4	4	0	2	2	3	9	0	4	3	3	0
L33.GGGATGAGTACCGTTA-1	3	15	11	2	3	3	-	-	-	12	13	15	4	3	16	2	2	2	3	3	3	3	3	13	3	0	3	6	2	2
L33.GGGAGATTCCTACAGA-1	3	15	11	-	-	-	-	-	-	12	13	4	4	3	18	2	2	2	3	3	3	3	3	13	7	0	3	6	2	2
L33.GGCTGGTTCTATCGCC-1	12	7	0	-	-	-	4	10	0	11	12	13	12	6	13	2	2	2	9	11	25	5	5	12	5	0	8	-	-	-
L33.GGCTGGTCAAGCGATG-1	-	-	-	4	2	4	4	4	10	4	4	4	-	-	-	2	2	2	10	13	0	2	2	3	2	0	4	3	3	0
L33.GGCTCGAGTCCCTACT-1	6	9	0	2	2	4	4	4	7	4	4	4	4	2	4	2	2	2	4	4	14	2	2	3	2	3	4	-	-	-
L33.GGCGTGTAGATCCGAG-1	-	-	-	4	2	4	4	4	3	4	4	4	4	2	4	2	2	2	4	4	12	2	2	3	2	0	4	-	-	-
L33.GGCGACTTCGACGGAA-1	-	-	-	2	2	4	-	-	-	4	4	4	4	2	4	-	-	-	2	7	4	2	2	3	2	3	4	-	-	-
L33.GGCCGATTCTGATTCT-1	-	-	-	4	2	4	4	4	5	4	4	4	4	2	4	2	2	2	4	4	0	2	2	3	2	0	4	-	-	-
L33.GGATTACTCCCACTTG-1	-	-	-	4	2	4	4	4	0	4	4	4	4	2	4	2	2	2	4	4	0	2	2	3	2	0	4	-	-	-
L33.GGATTACCAATAAGCA-1	-	-	-	-	-	-	4	4	0	4	4	4	4	2	4	-	-	-	4	4	0	2	2	3	2	0	4	-	-	-
L33.GGATTACAGAATTCCC-1	-	-	-	4	2	4	4	4	0	4	4	4	4	2	4	2	2	2	4	4	12	2	2	3	2	0	4	-	-	-
L33.GGACGTCTCCCATTTA-1	-	-	-	4	2	4	4	4	17	6	5	0	4	2	4	2	2	2	-	-	-	-	-	-	2	0	4	3	3	0
L33.GGACGTCTCATCACCC-1	6	9	15	4	2	4	4	4	5	4	4	4	4	2	4	2	2	2	4	4	4	2	2	3	2	0	4	3	3	0
L33.GGACGTCGTTCGAATC-1	-	-	-	2	2	4	4	4	7	4	4	4	4	2	4	2	2	2	4	4	14	2	2	3	2	3	4	3	3	0
L33.GGAACTTCACAACGCC-1	-	-	-	2	3	3	3	3	2	4	3	3	3	3	11	2	2	2	3	3	3	3	3	3	2	0	3	-	-	-
L33.GGAAAGCAGACTAGAT-1	-	-	-	4	2	4	4	4	0	4	4	4	4	2	4	2	2	2	4	4	0	2	2	3	2	0	4	3	3	0
L33.GCTTGAAGTCTGCAAT-1	-	-	-	4	2	4	7	9	16	4	4	4	-	-	-	2	2	2	4	4	17	2	2	3	10	0	17	9	7	2
L33.GCTGCTTCAGCGTTCG-1	8	12	3	3	2	4	9	7	22	4	4	4	4	2	0	2	2	2	2	7	4	2	2	3	2	0	10	3	3	9
L33.GCTGCTTAGACAATAC-1	-	-	-	2	2	4	4	4	7	4	4	4	4	2	4	2	2	2	4	4	14	2	2	3	2	3	4	-	-	-
L33.GCTGCGAAGTCTCCTC-1	-	-	-	3	2	2	2	2	3	-	-	-	14	2	2	2	2	2	2	2	0	2	2	2	4	2	6	-	-	-
L33.GCTCTGTCAGACGCCT-1	-	-	-	4	2	4	-	-	-	4	4	4	4	2	4	2	2	2	4	4	6	-	-	-	-	-	-	-	-	-
L33.GCGGGTTAGCGATTCT-1	-	-	-	2	2	6	5	5	3	5	3	3	5	2	4	-	-	-	4	5	4	2	2	3	2	0	5	-	-	-
L33.GCGCCAACATGTCCTC-1	-	-	-	12	3	3	8	8	8	12	13	16	4	3	19	2	2	2	3	3	3	3	3	13	6	0	3	-	-	-
L33.GCGCCAAAGGGCACTA-1	-	-	-	4	2	4	4	4	3	4	4	4	4	2	4	2	2	2	4	4	5	2	2	3	2	0	4	3	3	0
L33.GCGCAGTTCAACGCTA-1	-	-	-	4	2	4	4	4	5	4	4	4	4	2	4	2	2	2	4	4	0	2	2	3	2	0	4	-	-	-
L33.GCGCAGTCACAACGTT-1	-	-	-	-	-	-	6	6	14	-	-	-	8	2	20	2	2	2	3	3	0	2	2	10	2	0	4	-	-	-
L33.GCGCAACTCAGCATGT-1	-	-	-	4	2	4	4	4	3	4	4	4	4	2	4	2	2	2	4	4	28	2	2	3	2	0	4	-	-	-
L33.GCCAAATTCCTGCAGG-1	7	18	16	14	7	8	6	6	6	13	15	15	17	2	9	2	2	2	3	3	4	2	2	15	-	-	-	9	7	2
L33.GCCAAATTCACAACGT-1	-	-	-	4	2	4	-	-	-	4	4	4	-	-	-	2	2	2	-	-	-	2	2	3	2	0	4	3	3	0
L33.GCCAAATCACAGATTC-1	7	18	16	14	7	9	6	6	9	13	15	15	17	2	2	2	2	2	3	3	4	2	2	15	-	-	-	8	6	8
L33.GCATGTAGTGTTGGGA-1	-	-	-	4	2	4	4	4	0	4	4	4	4	2	4	2	2	2	4	4	12	2	2	3	2	0	4	3	3	0
L33.GCACATATCTTGTTTG-1	-	-	-	2	2	2	2	2	3	-	-	-	-	-	-	2	2	2	2	2	10	2	2	2	4	2	6	-	-	-
L33.GCACATAAGAGCCTAG-1	-	-	-	4	2	4	4	4	0	13	4	4	4	2	4	2	2	2	4	4	0	2	2	3	2	0	4	-	-	-
L33.GATTCAGAGGCTAGGT-1	-	-	-	4	2	4	4	4	0	4	4	4	4	2	4	2	2	2	4	4	0	2	2	3	2	0	4	3	3	0
L33.GATGCTATCGGAGGTA-1	-	-	-	4	2	4	4	4	10	4	4	4	4	2	4	2	2	2	4	4	16	2	2	3	2	0	4	-	-	-
L33.GATCTAGGTACGAAAT-1	-	-	-	4	2	4	4	4	0	4	4	4	4	2	4	2	2	2	4	4	11	2	2	3	2	0	4	-	-	-
L33.GATCTAGCATACTACG-1	-	-	-	4	2	4	4	4	10	4	4	4	4	2	4	2	2	2	4	4	29	2	2	3	2	0	4	3	3	0
L33.GATCGTAAGCGGATCA-1	6	9	9	4	2	4	4	4	0	4	4	4	4	2	4	2	2	2	4	4	9	2	2	3	2	0	4	-	-	-
L33.GATCGATAGCTAGCCC-1	-	-	-	4	2	4	4	4	23	4	4	4	4	2	4	2	2	2	4	4	9	2	2	3	2	0	4	3	3	0
L33.GAGTCCGAGCCGCCTA-1	-	-	-	4	2	4	4	4	3	4	4	4	4	2	4	2	2	2	4	4	5	2	2	3	2	0	4	3	3	0
L33.GAGTCCGAGAAAGTGG-1	-	-	-	7	4	0	4	4	0	4	4	4	4	2	4	2	2	2	-	-	-	2	2	3	2	0	4	3	3	0
L33.GAGGTGAAGCCCAGCT-1	-	-	-	-	-	-	4	4	17	4	4	4	4	2	4	-	-	-	-	-	-	2	2	3	2	0	4	-	-	-
L33.GACGTGCTCGTTGCCT-1	-	-	-	4	2	4	4	4	3	4	4	4	4	2	4	2	2	2	4	4	21	2	2	3	2	0	4	8	6	8
L33.GACGTGCGTAAGGGCT-1	-	-	-	4	2	4	4	4	24	4	4	4	6	4	5	-	-	-	4	4	4	2	2	3	3	0	2	3	3	0
L33.GACGTGCCATGAACCT-1	11	14	12	4	2	4	4	4	10	4	4	4	4	2	4	2	2	2	4	4	0	2	2	3	2	0	4	3	3	0
L33.GACCAATTCATGTGGT-1	-	-	-	4	2	4	4	4	3	4	4	4	4	2	4	2	2	2	-	-	-	2	2	3	2	0	4	3	3	0
L33.GAATAAGTCCTTGCCA-1	6	9	13	4	2	4	4	4	10	4	4	4	4	2	4	2	2	2	4	4	0	2	2	3	2	0	4	3	3	0
L33.GAAGCAGGTTAAGATG-1	-	-	-	2	2	4	4	4	7	4	4	4	4	2	4	2	2	2	4	4	14	2	2	3	2	3	4	-	-	-
L33.GAACCTATCAACGCTA-1	-	-	-	4	2	4	7	9	16	4	4	4	4	2	4	2	2	2	4	4	15	2	2	3	2	0	4	-	-	-
L33.GAACATCCAGTGACAG-1	-	-	-	2	2	4	4	4	7	4	4	4	4	2	4	2	2	2	4	4	14	2	2	3	2	3	4	-	-	-
L33.GAAATGACATTGCGGC-1	-	-	-	2	2	4	4	4	7	4	4	4	4	2	4	-	-	-	4	4	14	2	2	3	2	3	4	3	3	0
L33.GAAATGACACAGCGTC-1	10	10	3	-	-	-	2	2	17	6	11	12	11	2	9	2	2	2	4	12	0	2	2	16	11	0	4	-	-	-
L33.GAAACTCTCCGTAGGC-1	-	-	-	4	2	4	4	4	5	4	4	4	4	2	4	2	2	2	4	4	0	2	2	3	2	0	4	-	-	-
L33.GAAACTCCACCATCCT-1	-	-	-	-	-	-	2	2	6	6	11	12	11	2	2	2	2	2	4	10	0	2	2	12	9	0	4	-	-	-
L33.CTTCTCTCATCAGTAC-1	-	-	-	4	2	4	4	4	0	4	4	4	4	2	4	2	2	2	4	4	0	2	2	3	2	0	4	3	3	0
L33.CTTCTCTCAGTAACGG-1	-	-	-	4	2	4	2	2	17	4	4	9	4	2	0	2	2	2	11	4	4	-	-	-	2	0	4	-	-	-
L33.CTTCTCTAGGTCGGAT-1	-	-	-	2	2	4	4	4	7	4	4	4	4	2	4	-	-	-	4	4	14	2	2	3	2	3	4	-	-	-
L33.CTTAGGAGTGAGTATA-1	-	-	-	4	2	4	4	4	3	4	4	4	4	2	4	2	2	2	4	4	4	2	2	3	2	0	4	-	-	-
L33.CTTACCGGTAAGAGAG-1	-	-	-	4	2	4	4	4	7	4	4	4	4	2	4	2	2	2	4	4	0	2	2	3	2	0	4	3	3	6
L33.CTTAACTTCCAGAGGA-1	-	-	-	4	2	4	4	4	12	4	4	4	4	2	4	2	2	2	4	4	4	2	2	3	2	0	4	3	3	0
L33.CTTAACTCAAGGTTCT-1	6	9	13	4	2	4	7	9	16	4	4	4	4	2	4	2	2	2	4	4	0	2	2	3	2	0	4	-	-	-
L33.CTTAACTCAAGCCTAT-1	-	-	-	4	2	4	4	4	10	13	4	4	4	2	4	2	2	2	4	4	15	2	2	3	2	0	4	3	3	0
L33.CTTAACTAGCTAGCCC-1	-	-	-	4	2	4	4	4	5	4	4	4	4	2	4	2	2	2	4	4	0	2	2	3	2	0	4	-	-	-
L33.CTGTGCTGTGTAAGTA-1	-	-	-	-	-	-	4	4	7	4	4	4	4	2	4	2	2	2	4	4	14	2	2	3	2	3	4	3	3	0
L33.CTGGTCTAGTGTGAAT-1	7	18	16	14	7	9	6	6	11	13	15	15	4	8	2	2	2	2	3	3	4	2	2	15	-	-	-	2	8	10
L33.CTGCTGTCACCGGAAA-1	5	5	3	2	2	6	5	5	3	4	3	3	5	2	2	2	2	2	-	-	-	2	2	10	2	0	0	-	-	-
L33.CTGCGGACAGGTCGTC-1	-	-	-	4	2	4	4	4	0	4	4	4	4	2	4	2	2	2	4	4	0	2	2	3	2	0	4	3	3	0
L33.CTGCCTAGTTCAGCGC-1	-	-	-	4	2	4	4	4	5	4	4	4	4	2	4	2	2	2	4	4	0	2	2	3	2	0	4	-	-	-
L33.CTGATCCAGTCGAGTG-1	-	-	-	4	2	4	4	4	3	4	4	4	4	2	4	2	2	2	4	4	0	2	2	3	2	0	4	3	3	0
L33.CTGAAGTAGCTGGAAC-1	-	-	-	4	2	4	4	4	0	4	4	4	4	2	4	2	2	2	4	4	17	2	2	3	2	0	4	-	-	-
L33.CTGAAACTCTCGCTTG-1	-	-	-	4	2	4	4	4	25	4	4	4	4	2	4	2	2	2	4	4	15	2	2	3	2	0	4	-	-	-
L33.CTCTGGTAGGTGATAT-1	5	5	3	2	2	10	5	5	3	7	3	3	5	2	2	2	2	2	4	2	30	2	2	17	2	0	5	4	9	11
L33.CTCTACGCAACAACCT-1	-	-	-	2	2	4	4	4	7	4	4	4	4	2	4	2	2	2	4	4	14	2	2	3	2	3	4	-	-	-
L33.CTCGTCACAATTCCTT-1	6	9	0	4	2	4	4	4	5	4	4	4	4	2	4	2	2	2	4	4	0	2	2	3	2	0	4	3	3	0
L33.CTCGTACTCGTAGGAG-1	6	9	0	4	2	4	4	4	5	4	4	4	4	2	4	2	2	2	4	4	0	-	-	-	2	0	4	-	-	-
L33.CTCGTACCAAGCTGGA-1	-	-	-	2	2	4	4	4	7	4	4	4	4	2	4	2	2	2	4	4	14	2	2	3	2	3	4	-	-	-
L33.CTCGGAGAGATCCTGT-1	2	2	0	2	2	2	2	2	3	-	-	-	10	2	14	2	2	2	2	2	20	2	2	2	2	0	13	-	-	-
L33.CTCGGAGAGACCCACC-1	-	-	-	2	2	4	4	4	7	4	4	4	4	2	4	2	2	2	4	4	14	2	2	3	2	3	4	3	3	0
L33.CTCGAGGGTGTGACGA-1	-	-	-	4	2	4	4	4	3	4	4	4	4	2	4	2	2	2	4	4	5	2	2	3	2	0	4	3	3	0
L33.CTCGAGGAGAATAGGG-1	-	-	-	4	2	4	4	4	0	4	4	4	4	2	4	2	2	2	4	4	31	2	2	3	2	0	4	-	-	-
L33.CTCGAAAGTCTAGTCA-1	-	-	-	4	2	4	4	4	0	4	4	4	4	2	4	2	2	2	-	-	-	2	2	3	2	0	4	-	-	-
L33.CTCCTAGAGTCTCAAC-1	-	-	-	4	2	4	4	4	5	4	4	4	4	2	4	2	2	2	4	4	0	2	2	3	2	0	4	3	3	0
L33.CTCATTAAGCCAACAG-1	7	18	16	2	2	11	6	6	3	4	2	2	15	7	17	2	2	2	3	3	4	2	2	18	2	0	14	-	-	-
L33.CTACATTCAAGAAGAG-1	6	9	0	2	2	4	4	4	7	4	4	4	4	2	4	2	2	2	4	4	14	2	2	3	2	3	4	-	-	-
L33.CGTTCTGCAGTCTTCC-1	5	5	17	-	-	-	5	5	3	7	3	3	5	2	2	2	2	2	4	2	4	-	-	-	2	0	5	-	-	-
L33.CGTTCTGAGGCAGGTT-1	-	-	-	4	2	4	4	4	5	4	4	4	4	2	4	2	2	2	4	4	0	2	2	3	2	0	4	-	-	-
L33.CGTTAGATCAACACAC-1	-	-	-	4	2	4	4	4	6	4	4	4	4	2	4	2	2	2	4	4	12	2	2	3	2	0	4	3	3	0
L33.CGTTAGAAGACTTTCG-1	-	-	-	4	2	4	4	4	0	13	4	4	-	-	-	2	2	2	4	4	0	2	2	3	2	0	4	3	3	0
L33.CGTGTAACACGCCAGT-1	-	-	-	4	2	4	4	4	10	4	4	4	4	2	4	2	2	2	4	14	0	2	2	3	2	0	4	-	-	-
L33.CGTGAGCTCCGGGTGT-1	-	-	-	4	2	4	4	4	10	4	4	4	4	2	4	2	2	2	4	4	0	-	-	-	3	0	2	-	-	-
L33.CGTCTACAGTGTACCT-1	-	-	-	4	2	4	4	4	10	4	4	4	4	2	4	2	2	2	4	4	0	2	2	3	2	0	4	-	-	-
L33.CGTCCATAGTGGACGT-1	-	-	-	2	2	4	4	4	7	4	4	4	4	2	4	2	2	2	4	4	14	2	2	3	2	3	4	3	3	0
L33.CGTCCATAGACTTTCG-1	2	2	0	2	2	2	2	2	3	2	2	2	10	2	0	2	2	2	2	7	4	2	2	2	2	0	18	-	-	-
L33.CGTCACTGTTCATGGT-1	6	9	9	4	2	4	4	4	5	4	4	4	4	2	4	2	2	2	4	4	22	2	2	3	2	0	4	3	3	0
L33.CGTAGGCGTTCCACAA-1	6	12	18	2	2	4	2	2	26	14	16	9	4	2	21	2	2	2	2	4	4	2	2	3	2	0	4	-	-	-
L33.CGGTTAAAGCGCCTTG-1	-	-	-	12	3	3	8	8	8	12	13	15	11	3	19	2	2	2	3	3	3	3	3	13	6	0	3	-	-	-
L33.CGGGTCATCTATGTGG-1	7	16	0	2	2	0	6	6	3	7	14	15	-	-	-	2	2	2	3	3	0	2	2	3	2	0	14	-	-	-
L33.CGGAGCTAGGCAGGTT-1	-	-	-	4	2	4	4	4	3	4	4	4	4	2	4	2	2	2	4	4	0	2	2	3	2	0	4	3	3	0
L33.CGGACTGAGGGCATGT-1	-	-	-	4	2	4	4	4	3	4	4	4	4	2	4	2	2	2	4	4	5	2	2	3	2	0	4	3	3	0
L33.CGGACGTTCCGAGCCA-1	-	-	-	4	2	4	4	4	0	4	4	4	4	2	4	2	2	2	4	4	0	2	2	3	2	0	4	-	-	-
L33.CGGACGTCATCGATTG-1	-	-	-	-	-	-	4	4	7	4	4	4	-	-	-	2	2	2	4	4	14	2	2	3	2	3	4	-	-	-
L33.CGGACGTAGTGTTAGA-1	-	-	-	4	2	4	4	4	8	4	4	4	4	2	4	2	2	2	4	4	4	2	2	3	2	0	4	3	3	6
L33.CGGACACGTCATACTG-1	-	-	-	4	2	4	4	4	0	4	4	4	4	2	4	2	2	2	4	4	0	2	2	3	2	0	4	-	-	-
L33.CGCTTCACATGGGAAC-1	-	-	-	4	2	4	4	4	17	4	4	4	4	2	4	2	2	2	4	4	32	2	2	3	2	0	4	-	-	-
L33.CGCTGGAGTTGCGTTA-1	-	-	-	4	2	4	4	4	0	4	4	4	4	2	4	2	2	2	4	4	0	2	2	3	2	0	4	3	3	0
L33.CGCGTTTAGGGAGTAA-1	-	-	-	-	-	-	4	4	0	4	4	4	4	2	4	2	2	2	4	4	16	2	2	3	2	0	4	3	3	0
L33.CGCGGTATCAAGAAGT-1	6	9	0	4	2	4	4	4	3	4	4	4	4	2	4	2	2	2	4	4	5	5	5	12	2	0	4	3	3	0
L33.CGCGGTACACTAAGTC-1	-	-	-	-	-	-	2	2	3	-	-	-	-	-	-	2	2	2	2	2	10	2	2	2	4	2	6	4	7	2
L33.CGATTGACAAGTTCTG-1	-	-	-	4	2	4	4	4	0	4	4	4	4	2	4	2	2	2	4	4	0	2	2	3	2	0	4	-	-	-
L33.CGATGTATCATGTAGC-1	-	-	-	2	2	4	4	4	7	4	4	4	4	2	4	2	2	2	4	4	14	2	2	3	2	3	4	-	-	-
L33.CGATGTACAGATGGCA-1	-	-	-	4	2	4	4	4	0	4	4	4	4	2	4	2	2	2	2	7	4	2	2	3	-	-	-	-	-	-
L33.CGATGTACAATCACAC-1	-	-	-	4	2	4	4	4	0	4	4	4	4	2	4	2	2	2	4	4	4	2	2	3	2	0	4	3	3	0
L33.CGATGTAAGGATGGTC-1	-	-	-	4	2	4	4	4	12	4	4	4	4	2	4	2	2	2	4	4	4	2	2	3	2	0	4	3	3	0
L33.CGATGGCCATGCGCAC-1	-	-	-	4	2	4	4	4	27	4	4	4	4	2	4	2	2	2	4	4	33	2	2	3	2	0	4	-	-	-
L33.CGATCGGAGCAATATG-1	6	9	13	4	2	4	4	4	4	4	4	4	4	2	4	2	2	2	4	4	6	2	2	3	2	0	4	3	3	0
L33.CGAGCCACAGACTCGC-1	6	6	5	6	2	6	7	9	16	7	6	5	7	2	4	2	2	2	5	6	13	2	2	5	2	0	7	-	-	-
L33.CGAGCACTCAGTGTTG-1	-	-	-	4	2	4	4	4	0	4	4	4	18	2	4	2	2	2	4	4	6	2	2	3	2	0	4	3	3	0
L33.CGACTTCCATCGATGT-1	-	-	-	4	2	4	4	4	2	4	4	4	4	2	4	2	2	2	4	4	12	2	2	3	2	0	4	3	3	0
L33.CGAATGTCAGCCAGAA-1	5	5	0	2	2	0	5	5	3	7	3	3	5	2	2	2	2	2	4	2	34	2	2	10	2	0	5	-	-	-
L33.CCTTTCTCACCTCGGA-1	-	-	-	4	2	4	4	4	3	4	4	4	4	2	4	2	2	2	4	4	23	2	2	3	2	0	4	3	3	0
L33.CCTTACGTCTGACCTC-1	-	-	-	14	7	9	6	6	0	13	15	15	17	2	2	2	2	2	3	3	4	2	2	15	-	-	-	-	-	-
L33.CCTCTGAAGAGCTATA-1	2	19	19	3	2	2	2	2	3	2	3	3	19	2	2	2	2	2	2	2	29	2	2	2	9	0	19	-	-	-
L33.CCTACACGTAATCACC-1	-	-	-	-	-	-	-	-	-	4	4	4	4	2	4	2	2	2	-	-	-	2	2	3	2	0	4	-	-	-
L33.CCTAAAGCAACTGCTA-1	-	-	-	-	-	-	7	9	16	4	4	4	4	2	4	2	2	2	4	4	35	2	2	3	2	0	4	-	-	-
L33.CCGTGGACATTCACTT-1	-	-	-	4	2	4	4	4	0	4	4	4	4	2	4	2	2	2	4	4	0	2	2	3	2	0	4	3	3	0
L33.CCGTACTTCCTAGTGA-1	-	-	-	4	2	4	4	4	0	4	4	4	4	2	4	2	2	2	4	4	0	2	2	3	2	0	4	3	3	0
L33.CCGGTAGAGTCGAGTG-1	-	-	-	4	2	4	4	4	0	-	-	-	4	2	4	2	2	2	4	4	15	2	2	3	2	0	4	-	-	-
L33.CCGGGATAGCGATTCT-1	-	-	-	4	2	4	4	4	28	4	4	4	-	-	-	2	2	2	4	4	0	2	2	3	2	0	4	3	3	0
L33.CCCTCCTTCAGTCCCT-1	-	-	-	4	2	4	4	4	0	4	4	4	4	2	4	2	2	2	4	4	35	2	2	3	2	0	4	-	-	-
L33.CCCATACGTTCAGCGC-1	7	16	0	2	2	0	6	6	22	7	14	17	-	-	-	-	-	-	3	3	17	2	2	3	2	0	14	-	-	-
L33.CCCAATCAGATGTTAG-1	-	-	-	15	2	2	2	2	0	-	-	-	14	2	9	2	2	2	2	7	4	2	2	2	2	0	4	-	-	-
L33.CCAGCGAGTCCGTTAA-1	-	-	-	4	2	4	4	4	3	4	4	4	4	2	4	2	2	2	4	4	7	2	2	3	2	0	4	-	-	-
L33.CCACTACTCATTCACT-1	6	9	13	4	2	4	4	4	5	4	4	4	4	2	4	2	2	2	4	4	0	2	2	3	-	-	-	3	3	0
L33.CCACTACAGTTGTAGA-1	7	16	0	2	2	7	10	9	16	7	14	18	7	9	2	2	2	2	-	-	-	2	2	3	2	0	14	-	-	-
L33.CCACGGATCCTATGTT-1	-	-	-	4	2	4	4	4	0	4	4	4	4	2	4	2	2	2	4	4	12	2	2	3	2	0	4	3	3	0
L33.CCACGGAGTCTCCCTA-1	-	-	-	4	2	4	4	4	29	4	4	4	4	2	4	2	2	2	4	4	15	2	2	3	2	0	4	-	-	-
L33.CATTCGCCAACTTGAC-1	-	-	-	4	2	4	4	4	0	4	4	4	4	2	4	2	2	2	4	4	4	2	2	3	2	0	4	3	3	0
L33.CATTATCTCATAAAGG-1	-	-	-	4	2	4	4	4	0	4	4	4	4	2	4	2	2	2	4	4	15	2	2	3	2	0	4	3	3	0
L33.CATGGCGCACGGCGTT-1	-	-	-	2	2	4	4	4	7	4	4	4	4	2	4	2	2	2	4	4	14	2	2	3	2	3	4	-	-	-
L33.CATCGAACAGGGCATA-1	-	-	-	-	-	-	6	6	3	15	17	15	8	2	22	2	2	2	3	3	0	2	2	0	2	0	4	5	4	3
L33.CATCCACTCAAGCCTA-1	-	-	-	4	2	4	4	4	5	4	4	4	4	2	4	2	2	2	4	4	0	2	2	3	2	0	4	3	3	0
L33.CATATTCGTGTTCGAT-1	2	2	0	2	2	2	2	2	3	2	2	2	10	2	23	2	2	2	2	2	20	2	2	2	2	0	20	4	0	2
L33.CAGTCCTAGTAGCGGT-1	-	-	-	-	-	-	4	4	0	4	4	4	4	2	4	2	2	2	2	15	17	2	2	3	2	0	4	-	-	-
L33.CAGTAACTCCTAAGTG-1	-	-	-	4	2	4	4	4	10	4	4	4	4	2	4	2	2	2	4	4	0	2	2	3	2	0	4	3	10	12
L33.CAGCCGAGTAGCCTCG-1	6	9	0	4	2	4	4	4	5	4	4	4	4	2	4	2	2	2	4	4	17	2	2	3	2	0	4	-	-	-
L33.CAGCATAGTAGAGGAA-1	-	-	-	4	2	4	4	4	0	4	4	4	4	2	4	2	2	2	4	4	4	2	2	3	2	0	4	-	-	-
L33.CAGCATACATCTCCCA-1	-	-	-	2	2	2	2	2	3	-	-	-	14	2	24	2	2	2	2	2	36	2	2	2	4	2	6	-	-	-
L33.CAGATCAAGAAGGACA-1	-	-	-	2	2	4	4	4	7	4	4	4	4	2	4	2	2	2	4	4	14	2	2	3	2	3	4	-	-	-
L33.CAGAGAGCAAAGAATC-1	6	9	0	4	2	4	4	4	17	4	4	4	4	2	4	2	2	2	4	4	9	2	2	3	2	0	4	3	3	0
L33.CAGAATCAGGATCGCA-1	-	-	-	4	2	4	4	4	0	4	4	4	4	2	4	2	2	2	4	4	0	2	2	3	2	0	4	-	-	-
L33.CACTCCACAACACGCC-1	7	16	0	2	2	7	6	6	0	7	14	0	-	-	-	2	2	2	3	3	26	2	2	3	2	0	14	-	-	-
L33.CACCTTGTCGTGGACC-1	-	-	-	4	2	4	4	4	3	4	4	4	4	2	4	2	2	2	4	4	0	2	2	3	2	0	4	3	3	0
L33.CACCAGGGTCAGAGGT-1	7	7	11	4	2	4	4	4	3	4	4	4	4	2	4	2	2	2	4	4	0	2	2	3	2	0	4	3	3	0
L33.CACCAGGCAATGCCAT-1	-	-	-	4	2	4	4	4	5	4	4	4	4	2	4	2	2	2	4	4	4	2	2	3	2	0	4	3	3	0
L33.CACATTTAGGTGCTAG-1	-	-	-	4	2	4	4	4	5	4	4	4	4	2	4	2	2	2	4	4	0	-	-	-	2	0	4	-	-	-
L33.CACAGTAGTGAGTATA-1	6	12	0	10	2	4	2	2	3	5	4	9	4	2	11	2	2	2	8	4	4	2	2	3	2	0	11	3	3	4
L33.CACACCTTCGTGGGAA-1	12	7	0	-	-	-	4	10	0	11	12	13	12	6	13	2	2	2	9	11	25	5	5	12	5	0	0	-	-	-
L33.CACACCTCATGGAATA-1	-	-	-	4	2	4	4	4	10	4	4	4	4	2	4	2	2	2	4	4	16	2	2	3	2	0	4	-	-	-
L33.CACAAACTCTTGTCAT-1	-	-	-	4	2	4	4	4	0	4	4	4	4	2	4	2	2	2	4	4	0	2	2	3	2	0	4	3	3	0
L33.CAAGATCTCAACACCA-1	-	-	-	4	2	4	4	4	0	4	4	4	4	2	4	2	2	2	4	4	0	2	2	3	2	0	4	3	3	0
L33.CAACCTCCATTCCTGC-1	-	-	-	2	2	4	4	4	7	4	4	4	4	2	4	2	2	2	4	4	14	2	2	3	2	3	4	-	-	-
L33.CAACCAATCACCTCGT-1	-	-	-	4	2	4	4	4	10	4	4	4	4	2	4	2	2	2	4	4	15	2	2	3	2	0	4	-	-	-
L33.ATTTCTGGTCGACTAT-1	-	-	-	4	2	4	4	4	17	4	4	4	4	2	4	2	2	2	4	4	27	2	2	3	2	0	4	-	-	-
L33.ATTGGTGGTGTTGGGA-1	-	-	-	2	2	4	4	4	7	4	4	4	4	2	4	2	2	2	4	4	14	2	2	3	2	3	4	-	-	-
L33.ATTGGACAGAATCTCC-1	-	-	-	5	2	2	2	2	3	6	5	19	-	-	-	2	2	2	2	2	10	2	2	2	4	2	6	-	-	-
L33.ATGTGTGTCGTCTGCT-1	-	-	-	4	2	4	4	4	5	4	4	4	4	2	4	2	2	2	4	4	0	2	2	3	2	0	4	-	-	-
L33.ATGGGAGGTACCGGCT-1	-	-	-	4	2	4	4	4	5	4	4	4	4	2	4	2	2	2	4	4	0	2	2	3	2	0	4	-	-	-
L33.ATCTACTGTCTCCCTA-1	-	-	-	4	2	4	4	4	0	4	4	4	4	2	4	2	2	2	4	4	4	2	2	3	2	0	4	3	3	0
L33.ATCTACTCAAGTCTGT-1	7	18	16	2	2	11	6	6	3	4	14	4	15	7	17	2	2	2	3	3	4	2	2	18	2	0	14	-	-	-
L33.ATCCGAATCCGGCACA-1	13	7	9	-	-	-	4	4	0	4	4	4	4	2	4	2	2	2	4	4	4	2	2	3	-	-	-	3	3	0
L33.ATCATCTCACGGTAAG-1	-	-	-	4	2	4	4	4	3	4	4	4	4	2	4	2	2	2	4	4	4	2	2	3	2	0	4	-	-	-
L33.ATCATCTAGACTTGAA-1	10	10	3	16	6	6	2	2	30	-	-	-	11	2	0	2	2	2	4	12	0	2	2	3	2	0	0	-	-	-
L33.ATCATCTAGAAACGCC-1	7	16	3	2	2	2	6	6	3	7	14	15	-	-	-	-	-	-	3	3	27	2	2	3	2	0	14	-	-	-
L33.ATAACGCTCACATACG-1	6	9	0	4	2	4	4	4	10	4	4	4	4	2	4	2	2	2	4	4	0	2	2	3	-	-	-	-	-	-
L33.AGTTGGTTCTTTAGTC-1	6	9	0	4	2	4	4	4	5	4	4	4	4	2	4	2	2	2	4	4	0	2	2	3	2	0	4	-	-	-
L33.AGTTGGTCAGTCTTCC-1	-	-	-	4	2	4	4	4	0	4	3	3	4	2	4	2	2	2	4	4	4	2	2	3	-	-	-	3	3	0
L33.AGTGGGAGTCCAGTAT-1	-	-	-	2	2	4	4	4	7	4	4	4	4	2	4	2	2	2	4	4	14	2	2	3	2	3	4	-	-	-
L33.AGTGGGACACGGACAA-1	-	-	-	4	2	4	4	4	17	13	4	4	4	2	4	2	2	2	4	4	2	2	2	3	2	0	4	3	3	13
L33.AGTGGGAAGGCAAAGA-1	6	9	3	4	2	4	4	4	10	4	4	4	4	2	4	2	2	2	4	4	0	2	2	3	2	0	4	9	7	2
L33.AGTCTTTAGGGTATCG-1	-	-	-	4	2	4	4	4	31	4	4	4	4	2	4	2	2	2	4	4	0	2	2	3	2	0	4	-	-	-
L33.AGTAGTCCAAGGACTG-1	7	15	0	2	2	5	6	6	0	7	14	9	4	2	2	2	2	2	3	3	4	2	2	19	2	0	14	-	-	-
L33.AGGTCCGCAGTACACT-1	12	7	3	-	-	-	4	10	0	11	12	13	12	6	13	2	2	2	9	11	25	5	5	12	5	0	0	-	-	-
L33.AGGTCCGAGTGTTGAA-1	7	16	0	2	2	12	6	6	3	7	14	4	-	-	-	2	2	2	3	3	0	2	2	3	2	0	14	-	-	-
L33.AGGTCATGTTTGTTTC-1	6	4	4	2	3	3	-	-	-	-	-	-	-	-	-	2	2	2	3	3	3	3	3	3	5	0	4	4	2	14
L33.AGGGTGATCTTCATGT-1	-	-	-	4	2	4	4	4	3	13	4	4	4	2	4	2	2	2	4	4	0	2	2	3	2	0	4	3	3	0
L33.AGGGTGAGTACCGCTG-1	-	-	-	4	2	4	4	4	3	4	4	4	4	2	4	2	2	2	-	-	-	2	2	3	2	0	4	3	3	0
L33.AGGGAGTCACTGCCAG-1	-	-	-	7	4	0	4	4	0	4	4	4	4	2	4	2	2	2	-	-	-	2	2	3	2	0	4	8	6	8
L33.AGGCCGTTCTGAGTGT-1	-	-	-	4	2	4	4	4	0	4	4	4	-	-	-	2	2	2	4	4	4	2	2	3	2	0	4	3	3	0
L33.AGGCCGTAGTTCGCGC-1	-	-	-	4	2	4	4	4	10	4	4	4	4	2	4	2	2	2	4	4	0	2	2	3	2	0	4	-	-	-
L33.AGCTCTCCAAGGTGTG-1	-	-	-	4	2	4	4	4	3	4	4	4	4	2	4	2	2	2	4	4	37	2	2	3	2	0	4	3	3	0
L33.AGCGTATCATCACGTA-1	-	-	-	4	2	4	4	4	10	4	4	4	4	2	4	2	2	2	4	4	15	2	2	3	2	0	4	3	3	0
L33.AGCGTATAGGCGCTCT-1	-	-	-	4	2	4	4	4	0	4	4	4	4	2	4	2	2	2	4	4	0	2	2	3	2	0	4	3	3	6
L33.AGCGGTCAGGTGCAAC-1	-	-	-	4	2	4	4	4	5	4	4	4	4	2	4	2	2	2	4	4	0	2	2	3	2	0	4	-	-	-
L33.AGCCTAAAGACATAAC-1	-	-	-	4	2	4	4	4	3	4	4	4	4	2	4	2	2	2	4	4	5	2	2	3	2	0	4	3	3	0
L33.AGCATACGTTTGACTG-1	6	9	0	4	2	4	-	-	-	4	4	4	4	2	4	2	2	2	4	4	0	2	2	3	2	0	4	-	-	-
L33.AGCATACGTATAGGTA-1	-	-	-	4	2	4	4	4	3	4	4	4	4	2	4	2	2	2	4	4	5	2	2	3	2	0	4	3	3	0
L33.AGCAGCCGTTCCATGA-1	-	-	-	4	2	4	4	4	0	4	4	4	4	2	4	2	2	2	4	4	0	2	2	3	2	0	4	3	3	0
L33.AGATCTGTCGAGAACG-1	-	-	-	4	2	4	4	4	32	4	4	4	4	2	4	2	2	2	4	4	7	2	2	3	2	0	4	-	-	-
L33.AGAGCGACACAACTGT-1	-	-	-	4	2	4	4	4	3	4	4	4	4	2	4	2	2	2	2	7	4	2	2	3	2	0	4	-	-	-
L33.ACTTGTTCATTAGGCT-1	7	16	0	-	-	-	6	6	22	7	14	17	-	-	-	2	2	2	3	3	0	-	-	-	2	0	14	-	-	-
L33.ACTTACTGTCTAAACC-1	-	-	-	4	2	4	4	4	0	4	4	4	4	2	4	2	2	2	4	4	15	2	2	3	2	0	4	-	-	-
L33.ACTGTCCCAGTGGAGT-1	-	-	-	4	2	4	4	4	0	4	4	4	4	2	4	2	2	2	4	4	4	2	2	3	2	0	4	-	-	-
L33.ACGGCCAGTACTTGAC-1	6	9	0	4	2	4	-	-	-	4	4	4	4	2	4	2	2	2	4	4	0	2	2	3	2	0	4	3	3	0
L33.ACGGAGACATGCCTAA-1	-	-	-	4	2	4	4	4	3	13	4	4	4	2	4	2	2	2	-	-	-	2	2	3	2	0	4	3	3	0
L33.ACGCCGATCCCAGGTG-1	6	9	13	4	2	4	4	4	0	4	4	4	4	2	4	2	2	2	4	4	12	2	2	3	2	0	4	-	-	-
L33.ACGCCGACACATTCGA-1	-	-	-	4	2	4	4	4	10	4	4	4	4	2	4	2	2	2	-	-	-	2	2	3	2	0	4	-	-	-
L33.ACGCAGCTCCACGCAG-1	6	9	0	4	2	4	4	4	3	4	4	4	4	2	4	2	2	2	4	4	0	2	2	3	2	0	4	-	-	-
L33.ACGCAGCCATGGTCAT-1	-	-	-	4	2	4	4	4	0	4	4	4	7	9	2	2	2	2	4	4	15	2	2	3	2	0	4	3	3	0
L33.ACGATACGTTGATTGC-1	-	-	-	2	2	4	4	4	7	4	4	4	4	2	4	2	2	2	2	7	4	-	-	-	2	3	4	-	-	-
L33.ACGAGGATCATTTGGG-1	-	-	-	4	2	4	4	4	0	4	4	4	4	2	4	2	2	2	4	4	0	2	2	3	2	0	4	3	3	0
L33.ACGAGCCGTTAAAGTG-1	-	-	-	4	2	4	4	4	0	4	4	4	4	2	4	2	2	2	4	4	27	2	2	3	2	0	4	-	-	-
L33.ACATGGTCAGCCAATT-1	-	-	-	4	2	4	4	4	0	4	4	4	4	2	4	2	2	2	4	4	0	2	2	3	2	0	4	3	3	0
L33.ACATCAGTCCGAAGAG-1	-	-	-	4	2	4	4	4	12	4	4	4	4	2	4	2	2	2	4	4	4	2	2	3	2	0	4	3	3	0
L33.ACATACGTCAGTTAGC-1	6	6	5	6	2	6	7	9	16	7	6	5	7	2	4	2	2	2	5	6	13	2	2	5	2	0	7	-	-	-
L33.ACATACGGTTCGTGAT-1	-	-	-	4	2	4	4	4	10	4	4	4	4	2	4	2	2	2	4	4	16	2	2	3	2	0	4	3	3	0
L33.ACACTGATCTGGTGTA-1	-	-	-	4	2	4	4	4	0	4	4	4	4	2	4	2	2	2	4	4	15	2	2	3	2	0	4	-	-	-
L33.ACACCGGTCGTCCGTT-1	-	-	-	-	-	-	4	4	5	4	4	4	4	2	4	2	2	2	4	4	15	2	2	3	2	0	4	3	3	0
L33.ACACCGGGTACGAAAT-1	-	-	-	4	2	4	4	4	10	4	4	4	4	2	4	2	2	2	4	4	15	2	2	3	2	0	4	3	3	0
L33.AATCGGTTCACAACGT-1	-	-	-	4	2	4	7	12	15	4	4	4	4	2	4	2	2	2	4	4	4	2	2	3	3	0	2	-	-	-
L33.AATCCAGAGATGAGAG-1	-	-	-	4	2	4	4	4	10	4	4	4	-	-	-	2	2	2	4	4	0	2	2	3	2	0	4	-	-	-
L33.AAGTCTGGTGAACCTT-1	-	-	-	4	2	4	4	4	31	4	4	4	-	-	-	2	2	2	4	4	16	2	2	3	2	0	4	3	3	0
L33.AAGGTTCGTACCCAAT-1	7	7	9	-	-	-	6	6	3	4	3	3	14	2	25	2	2	2	3	3	4	2	2	20	2	0	14	-	-	-
L33.AAGGTTCCATGTCCTC-1	-	-	-	-	-	-	4	4	3	4	4	4	4	2	4	2	2	2	4	4	4	2	2	3	2	0	4	-	-	-
L33.AAGGTTCAGTTAAGTG-1	13	7	9	5	8	6	0	12	3	4	3	3	4	8	2	-	-	-	10	13	0	7	4	9	10	0	17	-	-	-
L33.AAGGTTCAGCCACTAT-1	-	-	-	4	2	4	4	4	3	4	4	4	4	2	4	2	2	2	4	4	0	2	2	3	2	0	4	3	3	0
L33.AACTTTCCACGGCCAT-1	7	16	0	2	2	0	6	6	22	7	14	17	-	-	-	2	2	2	3	3	4	2	2	3	2	0	14	-	-	-
L33.AACGTTGTCTAACTGG-1	6	9	0	4	2	4	4	4	10	4	4	4	4	2	4	2	2	2	4	4	15	-	-	-	2	0	4	-	-	-
L33.AACGTTGAGAAGCCCA-1	6	20	20	2	2	4	4	4	7	4	4	4	4	2	4	2	2	2	4	4	14	2	2	3	2	3	4	-	-	-
L33.AACCGCGTCTGCAGTA-1	13	7	9	4	2	4	4	4	3	4	4	4	4	2	4	2	2	2	4	4	38	2	2	3	-	-	-	3	3	0
L33.AACCATGCAGAGCCAA-1	-	-	-	4	2	4	4	4	0	4	4	4	4	2	4	2	2	2	4	4	0	2	2	3	2	0	4	3	3	0
L33.AAATGCCGTCCTCTTG-1	-	-	-	2	2	2	2	2	10	-	-	-	14	2	0	2	2	2	2	2	4	2	2	2	4	2	6	-	-	-
L33.AAATGCCAGCTAGTCT-1	-	-	-	4	2	4	4	4	6	4	4	4	4	2	4	2	2	2	4	4	6	2	2	3	2	0	4	3	3	0
L33.AAACGGGCAAGCGATG-1	-	-	-	4	2	4	4	4	0	4	4	4	4	2	4	2	2	2	4	4	12	2	2	3	2	0	4	-	-	-
