## Supplementary Data and Scripts for "Detecting branching rate heterogeneity with tree balance statistics in lineage tracing trees": 3520_NT_T1_character_matrix.txt

cellBC	r0	r1	r2	r3	r4	r5	r6	r7	r8	r9	r10	r11	r12	r13	r14	r15	r16	r17	r18	r19	r20	r21	r22	r23	r24	r25	r26	r27	r28	r29
L30.TTTGCGCGTATATGAG-1	2	2	2	2	2	2	2	2	2	2	2	2	2	2	2	2	2	2	2	2	0	2	0	2	-	-	-	-	-	-
L30.TTGCGTCTCTTTACAC-1	3	3	3	-	-	-	3	3	3	3	3	2	3	3	3	3	3	3	3	3	2	3	0	0	2	2	2	2	2	2
L30.TTGACTTGTGATGCCC-1	4	4	2	-	-	-	4	4	4	-	-	-	4	4	4	4	4	0	4	2	3	4	0	0	3	3	3	3	3	3
L30.TTCTCAAGTCGTGGCT-1	5	5	4	-	-	-	3	0	5	3	3	3	3	3	3	5	5	2	2	3	2	3	0	3	4	4	4	2	4	4
L30.TTCTCAAGTAGGGACT-1	6	6	2	-	-	-	5	5	6	-	-	-	4	4	3	6	4	2	4	2	4	5	0	4	4	5	5	4	5	5
L30.TTCTACAAGAACTGTA-1	4	4	2	-	-	-	4	4	4	-	-	-	4	4	4	4	4	2	4	2	3	2	0	5	3	3	0	3	3	3
L30.TTCGGTCAGGATGGAA-1	3	3	3	3	3	3	-	-	-	3	3	2	3	3	3	3	3	3	3	3	2	3	0	6	2	2	2	2	2	2
L30.TTATGCTGTGGTAACG-1	4	7	5	-	-	-	3	0	5	3	3	4	3	3	3	5	5	4	5	3	2	2	0	3	5	6	6	2	4	6
L30.TTAGGACCACCCATGG-1	-	-	-	-	-	-	-	-	-	-	-	-	3	3	3	5	5	2	-	-	-	-	-	-	6	7	4	2	4	7
L30.TTAACTCCATGAGCGA-1	6	8	6	-	-	-	3	6	7	3	3	5	3	3	3	7	6	2	2	3	2	6	0	4	7	8	7	2	2	8
L30.TGTTCCGTCCTGTAGA-1	7	4	2	-	-	-	6	7	8	-	-	-	4	4	4	8	4	5	4	2	0	3	0	4	3	3	8	5	6	6
L30.TGTTCCGAGTTTGCGT-1	5	9	2	-	-	-	-	-	-	4	4	6	4	4	3	-	-	-	4	2	4	7	0	7	8	5	5	4	7	9
L30.TGTGTTTTCTTACCTA-1	2	2	2	2	2	4	2	2	2	2	5	2	-	-	-	2	2	2	2	2	5	2	0	4	-	-	-	-	-	-
L30.TGTATTCTCAAACAAG-1	8	10	2	-	-	-	4	4	4	-	-	-	4	4	4	8	4	6	4	2	3	8	0	8	3	3	0	6	8	10
L30.TGGTTCCAGAACTGTA-1	4	6	2	-	-	-	5	5	6	5	6	7	4	4	3	9	4	2	4	2	4	5	0	4	8	5	9	4	5	5
L30.TGGTTAGCATATACGC-1	-	-	-	-	-	-	7	2	2	4	7	2	5	5	5	10	7	7	6	2	3	9	2	9	-	-	-	-	-	-
L30.TGGGCGTAGGTCGGAT-1	4	6	2	-	-	-	5	5	6	5	6	7	4	4	3	9	4	2	4	2	4	5	0	4	4	5	5	4	5	5
L30.TGGCCAGGTGAGTGAC-1	6	11	7	-	-	-	3	8	5	3	3	0	3	3	3	5	5	8	2	3	2	10	0	4	4	9	4	2	4	5
L30.TGCGTGGGTTTGACTG-1	3	3	3	-	-	-	3	0	3	3	3	8	3	3	3	6	3	3	3	3	2	2	0	4	-	-	-	2	2	0
L30.TGCGGGTGTTAAAGTG-1	4	6	2	4	0	5	5	5	6	-	-	-	4	4	3	9	4	2	4	2	4	5	0	4	8	5	9	4	5	5
L30.TGACTTTAGCGTGAGT-1	3	3	3	-	-	-	3	9	3	3	3	2	3	3	3	6	3	3	3	3	2	2	0	0	4	10	10	-	-	-
L30.TGACGGCTCGTGGTCG-1	4	12	2	-	-	-	5	5	6	5	6	7	-	-	-	8	4	6	4	2	4	5	0	10	4	5	11	4	7	11
L30.TGAAAGATCCGCTGTT-1	4	6	2	-	-	-	8	2	2	-	-	-	5	5	0	6	8	7	2	2	6	3	0	11	-	-	-	-	-	-
L30.TCTGAGACAAGACGTG-1	8	10	2	-	-	-	7	2	2	4	7	2	5	5	5	10	7	7	6	2	7	9	2	9	-	-	-	-	-	-
L30.TCCCGATGTGAAATCA-1	8	10	2	3	2	6	9	2	2	6	8	2	5	5	6	7	6	9	7	2	8	5	0	12	7	11	12	-	-	-
L30.TCCACACAGTGGGATC-1	3	3	3	5	4	7	3	6	3	-	-	-	3	3	3	6	3	3	3	3	2	2	0	13	4	10	13	2	2	12
L30.TCATTACTCGGAAATA-1	9	9	2	4	5	8	10	10	6	4	9	9	-	-	-	8	4	10	4	2	4	2	0	0	4	5	14	4	5	0
L30.TCATTACTCACTTATC-1	0	7	5	-	-	-	3	0	5	3	3	4	3	3	3	5	5	4	8	3	2	3	0	3	4	12	4	-	-	-
L30.TCAGATGAGCCCAGCT-1	8	13	8	-	-	-	3	6	5	3	3	0	3	3	3	5	5	11	9	3	2	11	0	3	4	4	4	2	4	13
L30.TCAATCTAGATGAGAG-1	3	3	3	-	-	-	-	-	-	3	3	2	3	3	3	8	3	3	3	3	2	2	0	14	2	2	15	2	2	6
L30.TCAACGAGTCCTCCAT-1	-	-	-	3	6	9	3	0	5	3	3	10	3	3	3	5	5	12	10	3	2	12	0	3	4	4	4	2	4	4
L30.TATGCCCTCTACGAGT-1	-	-	-	-	-	-	3	0	3	3	3	11	3	3	3	8	9	13	2	3	2	2	0	0	-	-	-	2	2	6
L30.TAGGCATAGCTAACTC-1	3	14	9	-	-	-	3	0	5	3	3	2	3	3	3	5	5	2	11	3	2	-	-	-	4	9	4	2	4	6
L30.TAGAGCTTCATACGGT-1	2	2	2	6	7	10	7	2	2	2	0	2	2	6	7	2	2	2	-	-	-	2	0	15	4	8	16	-	-	-
L30.TAGACCACAGGGTTAG-1	3	3	3	-	-	-	3	0	3	3	3	0	3	3	3	8	3	3	3	3	2	13	0	16	4	13	5	2	2	0
L30.TACTTACAGGATGGAA-1	10	11	7	-	-	-	3	0	5	3	3	12	3	3	3	5	5	3	2	3	2	5	3	3	8	9	4	2	4	6
L30.TACACGATCGCATGGC-1	4	7	5	7	8	11	3	0	5	3	3	4	3	3	3	5	5	4	5	3	2	2	0	3	5	6	6	-	-	-
L30.GTTACAGAGTGCTGCC-1	4	15	2	-	-	-	11	2	2	7	9	2	5	5	3	6	10	7	12	4	9	2	0	17	-	-	-	-	-	-
L30.GTTAAGCCAATGAATG-1	4	6	2	4	0	5	5	5	6	-	-	-	4	4	3	9	4	2	4	2	4	5	0	4	8	5	9	4	5	5
L30.GTCATTTTCTCCAGGG-1	6	6	2	4	9	5	5	5	6	-	-	-	4	4	3	6	4	0	4	2	4	5	0	4	4	5	5	4	5	5
L30.GTCATTTAGGACATTA-1	3	16	10	8	10	0	3	0	3	3	3	13	3	3	3	7	6	14	13	3	2	8	0	18	-	-	-	2	2	14
L30.GTCACAAGTCCGACGT-1	11	17	2	-	-	-	12	2	2	2	7	2	5	5	5	8	8	7	-	-	-	2	0	19	-	-	-	-	-	-
L30.GTACTTTGTAAGTAGT-1	3	3	3	-	-	-	3	0	3	3	3	14	3	3	3	8	3	3	3	3	2	9	2	9	2	2	17	2	2	15
L30.GTACTCCTCGGAATCT-1	12	11	7	-	-	-	-	-	-	3	3	15	3	3	3	5	5	2	-	-	-	14	0	20	4	9	4	-	-	-
L30.GTACTCCTCACTGGGC-1	3	3	3	-	-	-	3	11	3	3	3	6	3	3	3	6	3	3	3	3	2	10	0	8	4	10	18	2	2	16
L30.GTACGTATCCACGCAG-1	8	10	2	-	-	-	7	2	2	4	7	2	5	5	5	10	7	7	6	2	10	9	2	9	-	-	-	-	-	-
L30.GTAACTGGTCCAGTAT-1	-	-	-	-	-	-	11	2	2	7	10	2	5	5	4	6	8	7	14	2	11	10	0	0	-	-	-	-	-	-
L30.GGTGTTACATGGTAGG-1	3	3	3	-	-	-	3	0	3	3	3	2	3	3	3	3	3	3	3	3	2	15	0	4	2	2	2	2	2	2
L30.GGGTCTGGTTTAGCTG-1	-	-	-	-	-	-	3	0	5	3	3	2	3	3	3	5	5	15	15	3	2	16	3	4	4	14	4	2	4	11
L30.GGGTCTGCAAACTGTC-1	6	6	2	-	-	-	5	5	6	-	-	-	4	4	3	6	4	0	4	2	4	5	0	4	8	5	9	4	5	5
L30.GGGCACTTCTGGCGAC-1	2	2	2	2	2	0	2	2	2	2	5	2	2	2	3	2	2	2	2	2	0	2	0	4	-	-	-	-	-	-
L30.GGCTGGTCACTTCGAA-1	-	-	-	-	-	-	3	0	3	3	3	11	3	3	3	3	9	13	2	3	2	2	0	0	-	-	-	2	2	6
L30.GGCGTGTTCTGAGTGT-1	4	7	5	-	-	-	3	0	5	3	3	4	3	3	3	5	5	4	5	3	2	2	0	3	8	6	6	2	4	17
L30.GGACGTCTCAAACCAC-1	4	6	2	-	-	-	0	2	2	-	-	-	5	5	3	6	8	7	2	2	0	2	0	11	4	5	5	7	9	6
L30.GGACAAGCAATCAGAA-1	4	6	2	-	-	-	5	5	6	5	6	7	4	4	3	6	4	0	4	2	4	5	0	4	8	5	9	4	5	5
L30.GGACAAGAGGGCACTA-1	3	3	3	-	-	-	3	0	3	3	3	2	3	3	3	11	3	3	3	3	2	9	2	9	2	2	19	2	2	15
L30.GGAACTTAGACTTGAA-1	13	18	2	-	-	-	7	2	2	2	11	2	2	2	8	2	2	9	16	2	12	2	3	21	-	-	-	4	5	5
L30.GCTCTGTGTAAAGTCA-1	4	6	2	-	-	-	7	2	2	-	-	-	5	5	3	6	8	7	2	2	5	2	0	11	-	-	-	-	-	-
L30.GCGCGATAGATAGGAG-1	8	10	2	3	2	12	-	-	-	4	7	2	5	5	5	10	7	7	6	2	13	9	2	9	-	-	-	-	-	-
L30.GCAAACTAGTGTCCAT-1	8	13	8	-	-	-	3	12	5	-	-	-	3	3	3	5	5	11	9	3	2	2	0	3	4	4	4	2	4	13
L30.GATCTAGAGATAGGAG-1	3	3	3	9	11	0	3	0	5	3	3	16	3	3	3	5	5	16	11	3	2	-	-	-	8	9	4	2	4	6
L30.GATCAGTCACCTATCC-1	6	6	2	-	-	-	5	5	6	-	-	-	4	4	3	9	4	2	4	2	4	5	0	4	4	5	5	4	5	5
L30.GAGGTGACAGGTGCCT-1	4	6	2	-	-	-	5	5	6	-	-	-	4	4	3	9	4	2	4	2	4	5	0	4	8	5	9	4	5	5
L30.GACTGCGTCTAACCGA-1	-	-	-	8	10	13	3	13	3	-	-	-	3	3	3	7	6	6	2	3	2	8	0	22	-	-	-	-	-	-
L30.GACTAACTCATATCGG-1	8	13	8	-	-	-	3	0	5	3	3	10	3	3	3	5	5	0	9	3	2	2	0	3	4	4	4	2	4	18
L30.GACGTGCCACATTAGC-1	-	-	-	3	12	0	3	0	5	-	-	-	3	3	3	5	5	17	17	3	2	12	0	3	4	4	4	2	4	4
L30.GACCTGGGTCCTAGCG-1	3	3	3	-	-	-	3	0	3	3	3	0	3	3	3	6	3	3	3	3	2	2	0	4	4	10	5	-	-	-
L30.GAATAAGCACGGCGTT-1	4	7	5	7	8	11	3	0	5	3	3	4	3	3	3	5	5	4	5	3	2	2	0	3	5	6	6	2	4	5
L30.GAACCTATCTGGGCCA-1	14	15	2	4	13	2	5	5	6	-	-	-	4	4	3	8	4	2	4	2	4	5	0	23	4	5	20	4	7	5
L30.CTTCTCTCACTAAGTC-1	6	6	2	-	-	-	5	5	6	5	6	7	4	4	3	9	4	2	4	2	4	5	0	4	4	5	5	4	5	5
L30.CTTAGGAGTACTCAAC-1	4	6	2	4	9	5	5	5	6	5	6	7	4	4	3	6	4	18	4	2	4	5	0	4	4	5	5	4	5	5
L30.CTGCTGTGTTACCGAT-1	5	17	2	-	-	-	12	2	2	2	7	2	5	5	5	8	8	7	-	-	-	2	0	19	-	-	-	-	-	-
L30.CTGATCCCACCTGGTG-1	5	5	4	-	-	-	3	14	5	3	3	0	3	3	3	5	5	19	2	3	2	2	0	3	4	4	4	2	4	4
L30.CTGATAGTCCGCATCT-1	8	10	2	-	-	-	5	5	6	5	6	7	4	4	3	10	4	2	4	2	4	5	0	4	4	5	5	4	5	6
L30.CTCTGGTAGAGTCTGG-1	4	6	2	3	2	0	8	2	2	-	-	-	5	5	3	6	8	7	2	2	3	2	0	11	-	-	-	-	-	-
L30.CTCTACGCATCAGTCA-1	8	10	2	-	-	-	4	4	4	2	12	17	4	4	4	8	4	6	4	2	3	8	0	8	3	3	12	6	8	10
L30.CTCGAAAAGGGAACGG-1	6	15	2	6	7	10	7	2	2	-	-	-	2	7	3	2	2	2	-	-	-	5	0	4	4	15	14	-	-	-
L30.CTAGTGAAGAACTGTA-1	8	10	2	-	-	-	4	4	4	2	13	12	4	4	4	8	4	20	4	2	14	3	0	24	3	3	21	6	7	8
L30.CGGTTAAGTCTTCTCG-1	3	3	3	-	-	-	3	0	3	3	3	6	3	3	3	6	3	3	3	3	2	2	0	3	4	10	18	2	2	16
L30.CGGGTCAAGATAGGAG-1	9	12	2	4	5	8	10	10	6	4	9	9	4	4	0	8	4	10	4	2	4	2	0	25	4	5	22	4	5	19
L30.CGGCTAGGTCCTGCTT-1	5	5	4	-	-	-	3	14	5	3	3	2	3	3	3	5	5	19	2	3	2	2	0	3	4	4	4	2	4	4
L30.CGGACTGGTACTCTCC-1	3	3	3	-	-	-	3	0	9	3	3	6	3	3	3	6	3	3	3	3	2	2	0	8	4	10	18	2	2	16
L30.CGGACACAGAGTCTGG-1	4	14	9	-	-	-	3	0	7	3	3	15	3	3	3	-	-	-	0	5	15	3	0	26	4	8	0	2	2	20
L30.CGCTATCTCACGGTTA-1	2	2	2	-	-	-	2	2	2	2	14	2	-	-	-	2	2	10	2	2	3	2	0	3	-	-	-	-	-	-
L30.CGCGTTTGTTGCTCCT-1	4	6	2	-	-	-	5	5	6	-	-	-	4	4	3	6	4	12	4	2	4	5	0	4	8	5	9	4	5	5
L30.CGCGTTTAGCTGAACG-1	3	19	11	-	-	-	3	0	5	3	3	10	3	3	3	5	5	21	11	3	2	-	-	-	4	9	4	2	4	6
L30.CCTTACGTCTTGAGAC-1	-	-	-	-	-	-	5	5	6	5	6	7	-	-	-	10	4	2	-	-	-	5	0	4	4	5	5	-	-	-
L30.CCTTACGCATCGACGC-1	8	10	2	-	-	-	7	2	2	4	7	2	5	5	5	10	7	7	-	-	-	9	2	9	-	-	-	-	-	-
L30.CCTCTGATCTCAAACG-1	6	6	2	4	9	5	5	5	6	5	6	7	4	4	3	9	4	2	4	2	4	5	0	4	8	5	9	4	5	5
L30.CCTCAGTCAGCATACT-1	15	6	2	-	-	-	11	2	2	7	11	2	-	-	-	6	4	7	11	2	12	3	0	4	-	-	-	-	-	-
L30.CCTATTAAGCGTGAAC-1	3	3	3	8	10	0	3	0	3	3	3	2	3	3	3	8	3	3	3	3	2	17	4	0	2	2	23	2	2	21
L30.CCTAGCTTCCCATTAT-1	2	2	2	-	-	-	2	2	2	2	9	2	2	2	9	2	2	10	2	2	16	2	0	4	-	-	-	-	-	-
L30.CCTAAAGGTAAATGTG-1	4	6	2	5	2	2	0	2	2	-	-	-	5	5	3	6	8	7	18	2	3	2	0	11	-	-	-	-	-	-
L30.CCCATACGTGACCAAG-1	6	20	12	-	-	-	3	0	7	3	3	0	3	3	3	7	6	2	-	-	-	2	0	4	9	8	5	2	2	16
L30.CCCAATCCACAAGCCC-1	-	-	-	-	-	-	3	0	3	3	3	0	3	3	3	-	-	-	3	3	2	8	0	8	-	-	-	2	2	5
L30.CCATGTCTCGAATGGG-1	3	3	3	-	-	-	3	0	3	3	3	12	3	3	3	6	3	3	3	3	2	2	0	0	-	-	-	2	2	6
L30.CCATGTCGTCTAGCCG-1	8	10	2	-	-	-	4	4	4	2	9	18	-	-	-	12	11	22	4	2	0	2	0	12	3	3	19	6	7	8
L30.CCAGCGAGTCCGACGT-1	8	13	8	-	-	-	3	15	5	3	3	0	3	3	3	5	5	11	9	3	2	-	-	-	4	4	4	2	4	13
L30.CCAGCGACAGCTCCGA-1	4	11	7	-	-	-	3	6	5	3	3	0	3	3	3	5	5	12	2	3	2	18	5	23	8	9	4	2	4	7
L30.CCACGGAAGCGCTTAT-1	4	21	2	-	-	-	12	2	2	0	7	2	5	5	5	10	8	7	19	6	17	2	0	19	-	-	-	-	-	-
L30.CATTATCTCCCTCTTT-1	4	15	2	-	-	-	5	5	6	5	6	7	4	4	3	10	4	2	4	2	4	5	0	4	4	5	5	4	7	5
L30.CATCAGAGTGCATCTA-1	4	22	2	-	-	-	9	2	2	8	7	2	5	5	5	8	12	7	20	2	0	3	3	27	-	-	-	-	-	-
L30.CATCAGAAGCTGCCCA-1	16	0	2	-	-	-	13	16	10	-	-	-	4	4	4	8	4	9	4	2	18	2	0	4	3	3	5	8	8	10
L30.CATCAAGCAATGGATA-1	-	-	-	-	-	-	3	6	5	3	3	19	3	3	3	5	5	2	17	3	2	12	0	3	4	4	4	2	4	4
L30.CATATTCCAATGGTCT-1	9	23	2	4	5	8	10	10	6	4	9	9	4	4	10	8	4	10	4	2	4	2	0	25	4	5	0	4	5	19
L30.CAGTAACTCTGAGTGT-1	4	6	2	-	-	-	5	5	6	5	6	7	4	4	3	9	4	2	4	2	4	5	0	4	8	5	9	4	5	5
L30.CAGTAACCAGTCAGCC-1	4	6	2	-	-	-	10	10	6	4	9	9	4	4	11	10	4	9	4	2	4	2	0	28	4	5	5	4	5	0
L30.CAGATCAGTCTAGTCA-1	-	-	-	-	-	-	3	17	5	3	3	15	3	3	3	-	-	-	-	-	-	2	0	29	6	16	4	2	4	7
L30.CACTCCAAGCGTAGTG-1	17	11	7	10	14	14	3	0	5	3	3	20	3	3	3	5	5	23	10	3	2	10	0	4	10	9	4	2	4	6
L30.CACACAAAGAATGTTG-1	-	-	-	-	-	-	7	2	2	2	15	2	-	-	-	13	13	24	-	-	-	2	0	4	-	-	-	-	-	-
L30.CAAGTTGGTCTGCGGT-1	4	6	2	4	9	5	5	5	6	5	6	7	4	4	3	9	4	2	4	2	4	5	0	4	4	5	5	4	5	5
L30.CAAGATCTCTATCCTA-1	13	15	2	2	2	15	7	2	2	-	-	-	2	2	12	2	2	25	11	2	3	2	0	24	-	-	-	-	-	-
L30.CAAGATCGTCTAGTGT-1	4	15	2	-	-	-	5	5	6	-	-	-	4	4	3	10	4	2	4	2	4	5	0	6	4	5	17	4	7	5
L30.CAACTAGGTTCCATGA-1	3	3	3	5	15	0	3	0	3	3	3	12	3	3	3	6	3	3	3	3	2	2	0	4	-	-	-	2	2	6
L30.CAACTAGGTATGCTTG-1	4	6	2	4	9	5	5	5	6	5	6	7	4	4	3	9	4	2	4	2	4	5	0	4	8	5	9	4	5	5
L30.CAACCTCTCGGAAATA-1	4	6	2	4	9	5	5	5	6	5	6	7	4	4	3	9	4	2	4	2	4	5	0	4	4	5	5	4	5	5
L30.ATTTCTGCACGGTAAG-1	5	6	2	11	2	0	7	2	2	-	-	-	5	5	0	6	14	7	2	2	3	2	0	11	-	-	-	-	-	-
L30.ATTGGACCAGATCCAT-1	5	24	2	-	-	-	-	-	-	4	12	17	4	4	3	6	4	26	4	2	4	7	0	7	8	5	5	-	-	-
L30.ATTCTACTCGTCCGTT-1	3	3	3	-	-	-	-	-	-	3	3	15	3	3	3	3	3	3	3	3	2	9	2	9	11	17	5	2	2	15
L30.ATTATCCCAAATCCGT-1	3	3	3	-	-	-	3	0	3	3	3	2	3	3	3	14	3	3	3	3	2	3	0	30	2	2	5	2	2	0
L30.ATGCGATGTACTCTCC-1	4	6	2	4	9	5	5	5	6	-	-	-	4	4	3	9	4	2	4	2	4	5	0	4	8	5	9	4	5	5
L30.ATCGAGTGTCGATTGT-1	6	25	13	-	-	-	3	0	5	3	3	2	3	3	3	5	5	12	11	3	2	2	0	31	4	18	4	2	4	7
L30.ATCCACCCAGTTCATG-1	8	13	8	-	-	-	3	6	7	3	3	0	3	3	3	7	6	27	21	3	2	2	0	0	4	8	5	2	2	0
L30.ATAGACCCATGATCCA-1	3	3	3	-	-	-	3	0	3	3	3	2	3	3	3	3	3	3	3	3	2	5	0	32	2	2	23	2	2	2
L30.AGTGTCATCGGCTACG-1	6	26	2	4	5	8	14	18	6	4	9	9	4	4	13	-	-	-	4	2	4	19	0	4	4	5	24	4	5	8
L30.AGTAGTCTCGAGGTAG-1	18	26	2	12	2	16	7	2	2	2	15	2	-	-	-	2	2	3	-	-	-	20	0	4	0	19	5	-	-	-
L30.AGGGATGCAGTCTTCC-1	6	6	2	-	-	-	5	5	6	-	-	-	4	4	3	-	-	-	4	2	4	5	0	4	4	5	5	4	5	5
L30.AGGGATGAGCTACCTA-1	4	19	11	-	-	-	3	0	5	-	-	-	3	3	3	5	5	0	3	3	2	2	0	3	4	7	4	2	4	22
L30.AGGCCGTTCACCACCT-1	3	3	3	-	-	-	3	19	3	3	3	15	3	3	3	8	3	3	3	3	2	3	0	30	2	2	25	2	2	6
L30.AGGCCGTGTCAAAGCG-1	3	3	3	-	-	-	3	0	3	3	3	14	3	3	3	8	3	3	3	3	2	9	2	9	2	2	17	2	2	15
L30.AGCTCCTTCCACTGGG-1	9	27	2	4	5	8	10	10	6	4	9	9	-	-	-	-	-	-	4	2	4	-	-	-	12	5	5	4	5	8
L30.AGATCTGAGTGATCGG-1	6	15	2	6	7	10	15	2	2	2	0	2	-	-	-	2	2	2	-	-	-	2	0	0	4	20	0	-	-	-
L30.AGAGTGGTCGCAGGCT-1	3	3	3	-	-	-	3	0	3	3	3	0	3	3	3	10	3	3	3	3	2	9	2	9	2	2	0	2	2	15
L30.AGAGTGGCATGCCACG-1	4	19	11	3	16	17	3	0	5	3	3	21	3	3	3	-	-	-	11	3	2	2	0	3	4	21	4	2	4	23
L30.AGAGTGGAGGCAATTA-1	-	-	-	2	2	0	2	2	2	2	9	2	2	2	2	-	-	-	13	2	3	2	0	33	-	-	-	-	-	-
L30.AGAGCTTCACGACTCG-1	-	-	-	-	-	-	3	6	5	3	3	22	3	3	3	5	5	27	3	3	2	21	0	3	13	9	4	2	4	6
L30.ACTGCTCTCTGGCGTG-1	-	-	-	5	13	0	-	-	-	3	3	15	3	3	3	5	5	2	-	-	-	2	0	29	6	16	4	2	4	7
L30.ACGTCAATCGCGTAGC-1	8	10	2	-	-	-	4	4	4	2	10	15	4	4	4	8	4	6	4	2	16	22	0	0	3	3	2	6	8	10
L30.ACGTCAATCACCGGGT-1	-	-	-	-	-	-	3	0	3	3	3	23	3	3	3	6	3	3	-	-	-	2	0	16	4	10	12	2	2	24
L30.ACGGGCTGTTGCGCAC-1	3	3	3	-	-	-	3	0	3	3	3	24	3	3	3	6	3	3	3	3	2	2	0	4	14	10	0	2	10	25
L30.ACGATGTTCTCTGTCG-1	3	3	3	5	17	15	3	0	3	3	3	2	3	3	3	6	3	3	3	3	2	2	0	4	4	10	5	2	2	26
L30.ACAGCCGTCTTCATGT-1	3	3	3	-	-	-	3	6	3	3	3	6	3	3	3	6	3	3	3	3	2	2	0	10	4	10	18	2	2	16
L30.AATCCAGTCCCGACTT-1	8	10	2	5	18	0	4	4	4	2	9	18	4	4	4	12	11	22	4	2	0	2	0	12	3	3	19	6	7	8
L30.AACTCAGTCCTGCCAT-1	3	3	3	-	-	-	3	0	3	3	3	8	3	3	3	6	3	3	3	3	2	2	0	4	-	-	-	2	2	0
L30.AACCGCGAGATGTCGG-1	4	19	11	-	-	-	3	0	5	3	3	15	-	-	-	5	5	9	10	3	2	8	0	3	-	-	-	2	4	0
L30.AACCATGGTACCATCA-1	8	10	2	13	12	0	16	20	11	2	9	12	4	4	4	8	4	6	-	-	-	2	0	4	3	3	0	6	8	10
L30.AAAGTAGGTAATCACC-1	4	19	11	-	-	-	3	6	3	3	3	2	3	3	3	8	4	2	2	3	2	8	6	4	10	22	17	2	2	6
L30.AAAGCAAGTAGAAAGG-1	0	28	14	-	-	-	3	6	5	3	3	2	3	3	3	5	5	0	11	3	2	23	0	3	4	4	4	2	4	11
L30.AAAGATGCAGTTCCCT-1	8	10	2	-	-	-	9	2	2	6	8	2	-	-	-	-	-	-	7	2	8	2	0	34	7	11	0	-	-	-
