## Supplementary Data and Scripts for "Detecting branching rate heterogeneity with tree balance statistics in lineage tracing trees": M1_clone_1_N229_character_matrix.txt

cellBC	r0	r1	r2	r3	r4	r5	r6	r7	r8	r9	r10	r11	r12	r13	r14	r15	r16	r17	r18	r19	r20	r21	r22	r23	r24	r25	r26	r27	r28	r29	r30	r31	r32	r33	r34
PT_AAGCCATAGAGCGACT	4	23	41	37	46	1	8	13	13	2	1	23	25	2	14	1	10	27	15	0	-1	-1	-1	-1	-1	-1	-1	-1	-1	-1	1	8	10	11	9
PT_ACGCACGGTGTGTACT	4	23	41	37	46	1	8	13	13	2	1	23	25	2	14	1	10	27	15	0	-1	-1	-1	-1	-1	-1	-1	-1	-1	-1	1	8	10	11	9
PT_CATTCCGCAGTCGGAA	4	23	41	37	46	1	8	13	13	2	1	23	25	2	14	1	10	27	15	0	-1	-1	-1	-1	-1	-1	-1	-1	-1	-1	1	8	10	11	9
PT_CTGCAGGGTCATTCCC	4	23	41	37	46	1	8	13	13	2	1	23	25	2	14	1	10	27	15	0	-1	-1	-1	-1	-1	-1	-1	-1	-1	-1	1	8	10	11	9
PT_GGGCTCATCGGCTGGT	4	23	41	37	46	1	8	13	13	2	1	23	25	2	14	1	10	27	15	0	-1	-1	-1	-1	-1	-1	-1	-1	-1	-1	1	8	10	11	9
PT_GGGCTCATCTGACCCT	4	23	41	37	46	1	8	13	13	2	1	23	25	2	14	1	10	27	15	0	-1	-1	-1	-1	-1	-1	-1	-1	-1	-1	1	8	10	11	9
PT_TCAGGGCGTGGTCAAG	4	23	41	37	46	1	8	13	13	2	1	23	25	2	14	1	10	27	15	0	-1	-1	-1	-1	-1	-1	-1	-1	-1	-1	1	8	10	11	9
PT_TCAGGTACAGTGTACT	4	23	41	37	46	1	8	13	13	2	1	23	25	2	14	1	10	27	15	0	-1	-1	-1	-1	-1	-1	-1	-1	-1	-1	1	8	10	11	9
PT_TCCTGCACAGATCACT	4	23	41	37	46	1	8	13	13	2	1	23	25	2	14	1	10	27	15	0	-1	-1	-1	-1	-1	-1	-1	-1	-1	-1	1	8	10	11	9
PT_TGATTCTCAAGATGTA	4	23	41	37	46	1	8	13	13	2	1	23	25	2	14	1	10	27	15	0	-1	-1	-1	-1	-1	-1	-1	-1	-1	-1	1	8	10	11	9
PT_GCGATCGTCAGCGCGT	4	23	41	37	46	-1	-1	-1	-1	-1	1	23	25	2	14	1	10	27	15	0	-1	-1	-1	-1	-1	-1	-1	-1	-1	-1	-1	-1	-1	-1	-1
PT_AACCCAAGTTCAGCGC	4	23	41	37	0	1	8	13	13	2	1	23	25	2	14	1	10	27	15	0	-1	-1	-1	-1	-1	-1	-1	-1	-1	-1	1	8	10	11	9
PT_AGGATAATCCAAGCCG	4	23	41	37	0	1	8	13	13	2	1	23	25	2	14	1	10	27	15	0	-1	-1	-1	-1	-1	-1	-1	-1	-1	-1	1	8	10	11	9
PT_CAAAGAATCGGTCGAC	4	23	41	37	0	1	8	13	13	2	1	23	25	2	14	1	10	27	15	0	-1	-1	-1	-1	-1	-1	-1	-1	-1	-1	1	8	10	11	9
PT_CACACAAGTCTAGGTT	4	23	41	37	0	1	8	13	13	2	1	23	25	2	14	1	10	27	15	0	-1	-1	-1	-1	-1	-1	-1	-1	-1	-1	1	8	10	11	9
PT_CCTTTGGAGGTCCAGA	4	23	41	37	0	1	8	13	13	2	1	23	25	2	14	1	10	27	15	0	-1	-1	-1	-1	-1	-1	-1	-1	-1	-1	1	8	10	11	9
PT_CTGCCTATCATCGCCT	4	23	41	37	0	1	8	13	13	2	1	23	25	2	14	1	10	27	15	0	-1	-1	-1	-1	-1	-1	-1	-1	-1	-1	1	8	10	11	9
PT_CTTCCTTAGCCAAGTG	4	23	41	37	0	1	8	13	13	2	1	23	25	2	14	1	10	27	15	0	-1	-1	-1	-1	-1	-1	-1	-1	-1	-1	1	8	10	11	9
PT_GAGAAATAGCCTAGGA	4	23	41	37	0	1	8	13	13	2	1	23	25	2	14	1	10	27	15	0	-1	-1	-1	-1	-1	-1	-1	-1	-1	-1	1	8	10	11	9
PT_GATTCGACAGGTCCCA	4	23	41	37	0	1	8	13	13	2	1	23	25	2	14	1	10	27	15	0	-1	-1	-1	-1	-1	-1	-1	-1	-1	-1	1	8	10	11	9
PT_GATTTCTCAGCAGTCC	4	23	41	37	0	1	8	13	13	2	1	23	25	2	14	1	10	27	15	0	-1	-1	-1	-1	-1	-1	-1	-1	-1	-1	1	8	10	11	9
PT_GGGTCACCAACAAAGT	4	23	41	37	0	1	8	13	13	2	1	23	25	2	14	1	10	27	15	0	-1	-1	-1	-1	-1	-1	-1	-1	-1	-1	1	8	10	11	9
PT_GTCGAATAGCACTTTG	4	23	41	37	0	1	8	13	13	2	1	23	25	2	14	1	10	27	15	0	-1	-1	-1	-1	-1	-1	-1	-1	-1	-1	1	8	10	11	9
PT_TCGACGGTCGTGACTA	4	23	41	37	0	1	8	13	13	2	1	23	25	2	14	1	10	27	15	0	-1	-1	-1	-1	-1	-1	-1	-1	-1	-1	1	8	10	11	9
PT_TCGTCCAGTTGCGTAT	4	23	41	37	0	1	8	13	13	2	1	23	25	2	14	1	10	27	15	0	-1	-1	-1	-1	-1	-1	-1	-1	-1	-1	1	8	10	11	9
PT_TGCAGATAGGCTCAAG	4	23	41	37	0	1	8	13	13	2	1	23	25	2	14	1	10	27	15	0	-1	-1	-1	-1	-1	-1	-1	-1	-1	-1	1	8	10	11	9
PT_TGTAGACGTGCACATT	4	23	41	37	0	1	8	13	13	2	1	23	25	2	14	1	10	27	15	0	-1	-1	-1	-1	-1	-1	-1	-1	-1	-1	1	8	10	11	9
PT_TTGGATGTCGGAGATG	4	23	41	37	0	1	8	13	13	2	1	23	25	2	14	1	10	27	15	0	-1	-1	-1	-1	-1	-1	-1	-1	-1	-1	1	8	10	11	9
PT_GCCAGTGAGACTAAGT	4	23	41	37	0	-1	-1	-1	-1	-1	1	23	25	2	14	1	10	27	15	0	-1	-1	-1	-1	-1	-1	-1	-1	-1	-1	1	8	10	11	9
PT_ACTGTCCCATATCGGT	4	23	44	40	50	1	8	13	13	2	1	23	25	2	14	1	10	27	15	0	-1	-1	-1	-1	-1	-1	-1	-1	-1	-1	1	8	10	11	9
PT_AGAAGTAGTAGTTAGA	4	23	44	40	50	1	8	13	13	2	1	23	25	2	14	1	10	27	15	0	-1	-1	-1	-1	-1	-1	-1	-1	-1	-1	1	8	10	11	9
PT_AGGACTTCATGCCGAC	4	23	44	40	50	1	8	13	13	2	1	23	25	2	14	1	10	27	15	0	-1	-1	-1	-1	-1	-1	-1	-1	-1	-1	1	8	10	11	9
PT_AGGGCCTAGAGTGAAG	4	23	44	40	50	1	8	13	13	2	1	23	25	2	14	1	10	27	15	0	-1	-1	-1	-1	-1	-1	-1	-1	-1	-1	1	8	10	11	9
PT_AGGTCATGTAGGTCAG	4	23	44	40	50	1	8	13	13	2	1	23	25	2	14	1	10	27	15	0	-1	-1	-1	-1	-1	-1	-1	-1	-1	-1	1	8	10	11	9
PT_ATACCTTGTCGTCTCT	4	23	44	40	50	1	8	13	13	2	1	23	25	2	14	1	10	27	15	0	-1	-1	-1	-1	-1	-1	-1	-1	-1	-1	1	8	10	11	9
PT_ATTTCACTCTTGCAGA	4	23	44	40	50	1	8	13	13	2	1	23	25	2	14	1	10	27	15	0	-1	-1	-1	-1	-1	-1	-1	-1	-1	-1	1	8	10	11	9
PT_CATTGTTGTGAGGATC	4	23	44	40	50	1	8	13	13	2	1	23	25	2	14	1	10	27	15	0	-1	-1	-1	-1	-1	-1	-1	-1	-1	-1	1	8	10	11	9
PT_CCCGAAGTCTGGGCGT	4	23	44	40	50	1	8	13	13	2	1	23	25	2	14	1	10	27	15	0	-1	-1	-1	-1	-1	-1	-1	-1	-1	-1	1	8	10	11	9
PT_CGAAGTTTCCGTTGAA	4	23	44	40	50	1	8	13	13	2	1	23	25	2	14	1	10	27	15	0	-1	-1	-1	-1	-1	-1	-1	-1	-1	-1	1	8	10	11	9
PT_CGAATTGCACACCGAC	4	23	44	40	50	1	8	13	13	2	1	23	25	2	14	1	10	27	15	0	-1	-1	-1	-1	-1	-1	-1	-1	-1	-1	1	8	10	11	9
PT_CTGAGGCTCTGAATCG	4	23	44	40	50	1	8	13	13	2	1	23	25	2	14	1	10	27	15	0	-1	-1	-1	-1	-1	-1	-1	-1	-1	-1	1	8	10	11	9
PT_GATTCTTAGGATGCGT	4	23	44	40	50	1	8	13	13	2	1	23	25	2	14	1	10	27	15	0	-1	-1	-1	-1	-1	-1	-1	-1	-1	-1	1	8	10	11	9
PT_GCCAGTGCAGCGTGCT	4	23	44	40	50	1	8	13	13	2	1	23	25	2	14	1	10	27	15	0	-1	-1	-1	-1	-1	-1	-1	-1	-1	-1	1	8	10	11	9
PT_GGACGTCGTAGTAAGT	4	23	44	40	50	1	8	13	13	2	1	23	25	2	14	1	10	27	15	0	-1	-1	-1	-1	-1	-1	-1	-1	-1	-1	1	8	10	11	9
PT_GGAGCAAAGGTGAGCT	4	23	44	40	50	1	8	13	13	2	1	23	25	2	14	1	10	27	15	0	-1	-1	-1	-1	-1	-1	-1	-1	-1	-1	1	8	10	11	9
PT_GGGTTTATCGAACACT	4	23	44	40	50	1	8	13	13	2	1	23	25	2	14	1	10	27	15	0	-1	-1	-1	-1	-1	-1	-1	-1	-1	-1	1	8	10	11	9
PT_GTGCTGGTCATTTGTC	4	23	44	40	50	1	8	13	13	2	1	23	25	2	14	1	10	27	15	0	-1	-1	-1	-1	-1	-1	-1	-1	-1	-1	1	8	10	11	9
PT_TAGGAGGGTGACTCTA	4	23	44	40	50	1	8	13	13	2	1	23	25	2	14	1	10	27	15	0	-1	-1	-1	-1	-1	-1	-1	-1	-1	-1	1	8	10	11	9
PT_TCACACCAGACTACGG	4	23	44	40	50	1	8	13	13	2	1	23	25	2	14	1	10	27	15	0	-1	-1	-1	-1	-1	-1	-1	-1	-1	-1	1	8	10	11	9
PT_TCGAAGTGTGTGAGCA	4	23	44	40	50	1	8	13	13	2	1	23	25	2	14	1	10	27	15	0	-1	-1	-1	-1	-1	-1	-1	-1	-1	-1	1	8	10	11	9
PT_TGAGTCAAGCTTACGT	4	23	44	40	50	1	8	13	13	2	1	23	25	2	14	1	10	27	15	0	-1	-1	-1	-1	-1	-1	-1	-1	-1	-1	1	8	10	11	9
PT_CTTCCGATCATTACGG	4	23	44	40	50	-1	-1	-1	-1	-1	1	23	25	2	14	1	10	27	15	0	-1	-1	-1	-1	-1	-1	-1	-1	-1	-1	1	8	10	11	9
PT_GACAGCCAGAAGCTCG	4	23	44	40	50	1	8	13	13	2	1	23	25	2	14	-1	-1	-1	-1	-1	-1	-1	-1	-1	-1	-1	-1	-1	-1	-1	1	8	10	11	9
PT_GACCGTGGTGCGTTTA	4	23	44	40	50	-1	-1	-1	-1	-1	1	23	25	2	14	-1	-1	-1	-1	-1	-1	-1	-1	-1	-1	-1	-1	-1	-1	-1	1	8	10	11	9
PT_GGAATCTTCTCGCGTT	4	23	44	40	50	-1	-1	-1	-1	-1	1	23	25	2	14	-1	-1	-1	-1	-1	-1	-1	-1	-1	-1	-1	-1	-1	-1	-1	1	8	10	11	9
PT_TGCGATAGTAATCAAG	-1	-1	-1	-1	-1	1	8	13	13	2	1	23	25	2	14	-1	-1	-1	-1	-1	-1	-1	-1	-1	-1	-1	-1	-1	-1	-1	-1	-1	-1	-1	-1
PT_AAAGTGAGTAGCACGA	4	23	41	37	47	1	8	13	13	2	1	3	25	24	8	1	10	13	15	0	-1	-1	-1	-1	-1	-1	-1	-1	-1	-1	-1	-1	-1	-1	-1
PT_AAATGGAGTATAATGG	4	23	41	37	47	1	8	13	13	2	1	3	25	24	8	1	10	13	15	0	-1	-1	-1	-1	-1	-1	-1	-1	-1	-1	-1	-1	-1	-1	-1
PT_AAGCATCAGCGACTAG	4	23	41	37	47	1	8	13	13	2	1	3	25	24	8	1	10	13	15	0	-1	-1	-1	-1	-1	-1	-1	-1	-1	-1	-1	-1	-1	-1	-1
PT_AATCGTGCACGGCGTT	4	23	41	37	47	1	8	13	13	2	1	3	25	24	8	1	10	13	15	0	-1	-1	-1	-1	-1	-1	-1	-1	-1	-1	-1	-1	-1	-1	-1
PT_ACGATCACATGTTCAG	4	23	41	37	47	1	8	13	13	2	1	3	25	24	8	1	10	13	15	0	-1	-1	-1	-1	-1	-1	-1	-1	-1	-1	-1	-1	-1	-1	-1
PT_ACTATGGAGACCATAA	4	23	41	37	47	1	8	13	13	2	1	3	25	24	8	1	10	13	15	0	-1	-1	-1	-1	-1	-1	-1	-1	-1	-1	-1	-1	-1	-1	-1
PT_ACTCCCACAAGCCATT	4	23	41	37	47	1	8	13	13	2	1	3	25	24	8	1	10	13	15	0	-1	-1	-1	-1	-1	-1	-1	-1	-1	-1	-1	-1	-1	-1	-1
PT_AGAAGTACACAAGCAG	4	23	41	37	47	1	8	13	13	2	1	3	25	24	8	1	10	13	15	0	-1	-1	-1	-1	-1	-1	-1	-1	-1	-1	-1	-1	-1	-1	-1
PT_AGACTCAGTTTGACAC	4	23	41	37	47	1	8	13	13	2	1	3	25	24	8	1	10	13	15	0	-1	-1	-1	-1	-1	-1	-1	-1	-1	-1	-1	-1	-1	-1	-1
PT_AGCATCATCCGGTTCT	4	23	41	37	47	1	8	13	13	2	1	3	25	24	8	1	10	13	15	0	-1	-1	-1	-1	-1	-1	-1	-1	-1	-1	-1	-1	-1	-1	-1
PT_ATATCCTGTGTTACTG	4	23	41	37	47	1	8	13	13	2	1	3	25	24	8	1	10	13	15	0	-1	-1	-1	-1	-1	-1	-1	-1	-1	-1	-1	-1	-1	-1	-1
PT_ATATCCTTCAAGAAAC	4	23	41	37	47	1	8	13	13	2	1	3	25	24	8	1	10	13	15	0	-1	-1	-1	-1	-1	-1	-1	-1	-1	-1	-1	-1	-1	-1	-1
PT_ATTCATCAGCCGGAAT	4	23	41	37	47	1	8	13	13	2	1	3	25	24	8	1	10	13	15	0	-1	-1	-1	-1	-1	-1	-1	-1	-1	-1	-1	-1	-1	-1	-1
PT_ATTGTTCGTATGAGCG	4	23	41	37	47	1	8	13	13	2	1	3	25	24	8	1	10	13	15	0	-1	-1	-1	-1	-1	-1	-1	-1	-1	-1	-1	-1	-1	-1	-1
PT_CACAACAGTCAGCGTC	4	23	41	37	47	1	8	13	13	2	1	3	25	24	8	1	10	13	15	0	-1	-1	-1	-1	-1	-1	-1	-1	-1	-1	-1	-1	-1	-1	-1
PT_CACTGGGAGTCTCGTA	4	23	41	37	47	1	8	13	13	2	1	3	25	24	8	1	10	13	15	0	-1	-1	-1	-1	-1	-1	-1	-1	-1	-1	-1	-1	-1	-1	-1
PT_CAGATTGAGCTGGTGA	4	23	41	37	47	1	8	13	13	2	1	3	25	24	8	1	10	13	15	0	-1	-1	-1	-1	-1	-1	-1	-1	-1	-1	-1	-1	-1	-1	-1
PT_CAGCGTGAGTAAGGGA	4	23	41	37	47	1	8	13	13	2	1	3	25	24	8	1	10	13	15	0	-1	-1	-1	-1	-1	-1	-1	-1	-1	-1	-1	-1	-1	-1	-1
PT_CCACTTGGTGTCCATA	4	23	41	37	47	1	8	13	13	2	1	3	25	24	8	1	10	13	15	0	-1	-1	-1	-1	-1	-1	-1	-1	-1	-1	-1	-1	-1	-1	-1
PT_CGTTCTGCATGACTGT	4	23	41	37	47	1	8	13	13	2	1	3	25	24	8	1	10	13	15	0	-1	-1	-1	-1	-1	-1	-1	-1	-1	-1	-1	-1	-1	-1	-1
PT_CGTTGGGGTAGCTGCC	4	23	41	37	47	1	8	13	13	2	1	3	25	24	8	1	10	13	15	0	-1	-1	-1	-1	-1	-1	-1	-1	-1	-1	-1	-1	-1	-1	-1
PT_CTGGACGGTCACTACA	4	23	41	37	47	1	8	13	13	2	1	3	25	24	8	1	10	13	15	0	-1	-1	-1	-1	-1	-1	-1	-1	-1	-1	-1	-1	-1	-1	-1
PT_CTTCCTTTCTTACCGC	4	23	41	37	47	1	8	13	13	2	1	3	25	24	8	1	10	13	15	0	-1	-1	-1	-1	-1	-1	-1	-1	-1	-1	-1	-1	-1	-1	-1
PT_CTTCTAAAGTAGCTCT	4	23	41	37	47	1	8	13	13	2	1	3	25	24	8	1	10	13	15	0	-1	-1	-1	-1	-1	-1	-1	-1	-1	-1	-1	-1	-1	-1	-1
PT_GAACGTTCAGGTCAGA	4	23	41	37	47	1	8	13	13	2	1	3	25	24	8	1	10	13	15	0	-1	-1	-1	-1	-1	-1	-1	-1	-1	-1	-1	-1	-1	-1	-1
PT_GACCCAGAGAAGCCAC	4	23	41	37	47	1	8	13	13	2	1	3	25	24	8	1	10	13	15	0	-1	-1	-1	-1	-1	-1	-1	-1	-1	-1	-1	-1	-1	-1	-1
PT_GAGTGAGAGCGCCTAC	4	23	41	37	47	1	8	13	13	2	1	3	25	24	8	1	10	13	15	0	-1	-1	-1	-1	-1	-1	-1	-1	-1	-1	-1	-1	-1	-1	-1
PT_GCCAGTGGTAAGTTGA	4	23	41	37	47	1	8	13	13	2	1	3	25	24	8	1	10	13	15	0	-1	-1	-1	-1	-1	-1	-1	-1	-1	-1	-1	-1	-1	-1	-1
PT_GGGCTACAGTTACGTC	4	23	41	37	47	1	8	13	13	2	1	3	25	24	8	1	10	13	15	0	-1	-1	-1	-1	-1	-1	-1	-1	-1	-1	-1	-1	-1	-1	-1
PT_GGGTCACCATAACGGG	4	23	41	37	47	1	8	13	13	2	1	3	25	24	8	1	10	13	15	0	-1	-1	-1	-1	-1	-1	-1	-1	-1	-1	-1	-1	-1	-1	-1
PT_GGGTCTGAGTATAACG	4	23	41	37	47	1	8	13	13	2	1	3	25	24	8	1	10	13	15	0	-1	-1	-1	-1	-1	-1	-1	-1	-1	-1	-1	-1	-1	-1	-1
PT_GGTTAACTCTTAGCAG	4	23	41	37	47	1	8	13	13	2	1	3	25	24	8	1	10	13	15	0	-1	-1	-1	-1	-1	-1	-1	-1	-1	-1	-1	-1	-1	-1	-1
PT_GTAACACGTAAGGAGA	4	23	41	37	47	1	8	13	13	2	1	3	25	24	8	1	10	13	15	0	-1	-1	-1	-1	-1	-1	-1	-1	-1	-1	-1	-1	-1	-1	-1
PT_GTAGAAATCACACCCT	4	23	41	37	47	1	8	13	13	2	1	3	25	24	8	1	10	13	15	0	-1	-1	-1	-1	-1	-1	-1	-1	-1	-1	-1	-1	-1	-1	-1
PT_GTAGAAATCGTTGCCT	4	23	41	37	47	1	8	13	13	2	1	3	25	24	8	1	10	13	15	0	-1	-1	-1	-1	-1	-1	-1	-1	-1	-1	-1	-1	-1	-1	-1
PT_GTAGGAGAGCCAAGGT	4	23	41	37	47	1	8	13	13	2	1	3	25	24	8	1	10	13	15	0	-1	-1	-1	-1	-1	-1	-1	-1	-1	-1	-1	-1	-1	-1	-1
PT_GTGTCCTCACAATGAA	4	23	41	37	47	1	8	13	13	2	1	3	25	24	8	1	10	13	15	0	-1	-1	-1	-1	-1	-1	-1	-1	-1	-1	-1	-1	-1	-1	-1
PT_TCCCACACAACATACC	4	23	41	37	47	1	8	13	13	2	1	3	25	24	8	1	10	13	15	0	-1	-1	-1	-1	-1	-1	-1	-1	-1	-1	-1	-1	-1	-1	-1
PT_TCCTAATTCTTAGCCC	4	23	41	37	47	1	8	13	13	2	1	3	25	24	8	1	10	13	15	0	-1	-1	-1	-1	-1	-1	-1	-1	-1	-1	-1	-1	-1	-1	-1
PT_TCGCTCAAGAGATTCA	4	23	41	37	47	1	8	13	13	2	1	3	25	24	8	1	10	13	15	0	-1	-1	-1	-1	-1	-1	-1	-1	-1	-1	-1	-1	-1	-1	-1
PT_TCTGCCATCCACTAGA	4	23	41	37	47	1	8	13	13	2	1	3	25	24	8	1	10	13	15	0	-1	-1	-1	-1	-1	-1	-1	-1	-1	-1	-1	-1	-1	-1	-1
PT_TCTTGCGAGTGCTCGC	4	23	41	37	47	1	8	13	13	2	1	3	25	24	8	1	10	13	15	0	-1	-1	-1	-1	-1	-1	-1	-1	-1	-1	-1	-1	-1	-1	-1
PT_TGAACGTAGAGTTGAT	4	23	41	37	47	1	8	13	13	2	1	3	25	24	8	1	10	13	15	0	-1	-1	-1	-1	-1	-1	-1	-1	-1	-1	-1	-1	-1	-1	-1
PT_TGAATGCAGCACTCAT	4	23	41	37	47	1	8	13	13	2	1	3	25	24	8	1	10	13	15	0	-1	-1	-1	-1	-1	-1	-1	-1	-1	-1	-1	-1	-1	-1	-1
PT_TGCAGATAGTCTAGAA	4	23	41	37	47	1	8	13	13	2	1	3	25	24	8	1	10	13	15	0	-1	-1	-1	-1	-1	-1	-1	-1	-1	-1	-1	-1	-1	-1	-1
PT_TGGATCAGTAGACAAT	4	23	41	37	47	1	8	13	13	2	1	3	25	24	8	1	10	13	15	0	-1	-1	-1	-1	-1	-1	-1	-1	-1	-1	-1	-1	-1	-1	-1
PT_TGTAACGGTAGGACCA	4	23	41	37	47	1	8	13	13	2	1	3	25	24	8	1	10	13	15	0	-1	-1	-1	-1	-1	-1	-1	-1	-1	-1	-1	-1	-1	-1	-1
PT_TGTAGACAGCTGACAG	4	23	41	37	47	1	8	13	13	2	1	3	25	24	8	1	10	13	15	0	-1	-1	-1	-1	-1	-1	-1	-1	-1	-1	-1	-1	-1	-1	-1
PT_TGTGGCGTCTCTCTTC	4	23	41	37	47	1	8	13	13	2	1	3	25	24	8	1	10	13	15	0	-1	-1	-1	-1	-1	-1	-1	-1	-1	-1	-1	-1	-1	-1	-1
PT_TTCGATTCAAGCGAAC	4	23	41	37	47	1	8	13	13	2	1	3	25	24	8	1	10	13	15	0	-1	-1	-1	-1	-1	-1	-1	-1	-1	-1	-1	-1	-1	-1	-1
PT_TTCTAGTTCCTATGGA	4	23	41	37	47	1	8	13	13	2	1	3	25	24	8	1	10	13	15	0	-1	-1	-1	-1	-1	-1	-1	-1	-1	-1	-1	-1	-1	-1	-1
PT_GGGACCTTCGTGGGTC	4	23	41	37	47	1	8	13	13	2	-1	-1	-1	-1	-1	1	10	13	15	0	-1	-1	-1	-1	-1	1	8	6	8	7	-1	-1	-1	-1	-1
PT_GGTTCTCCATCACGGC	4	23	41	37	46	1	8	13	13	2	-1	-1	-1	-1	-1	1	10	27	15	0	-1	-1	-1	-1	-1	-1	-1	-1	-1	-1	1	8	10	11	9
PT_AAACGAATCTCTCGAC	4	23	41	37	47	1	8	13	13	2	-1	-1	-1	-1	-1	1	10	13	15	0	-1	-1	-1	-1	-1	-1	-1	-1	-1	-1	-1	-1	-1	-1	-1
PT_AAAGGGCGTCGCATTA	4	23	41	37	47	1	8	13	13	2	-1	-1	-1	-1	-1	1	10	13	15	0	-1	-1	-1	-1	-1	-1	-1	-1	-1	-1	-1	-1	-1	-1	-1
PT_AACAAGATCATTTCCA	4	23	41	37	47	1	8	13	13	2	-1	-1	-1	-1	-1	1	10	13	15	0	-1	-1	-1	-1	-1	-1	-1	-1	-1	-1	-1	-1	-1	-1	-1
PT_AACAAGATCTAGGCCG	4	23	41	37	47	1	8	13	13	2	-1	-1	-1	-1	-1	1	10	13	15	0	-1	-1	-1	-1	-1	-1	-1	-1	-1	-1	-1	-1	-1	-1	-1
PT_AACGAAAGTAGATCCT	4	23	41	37	47	1	8	13	13	2	-1	-1	-1	-1	-1	1	10	13	15	0	-1	-1	-1	-1	-1	-1	-1	-1	-1	-1	-1	-1	-1	-1	-1
PT_AACGTCATCATTCGTT	4	23	41	37	47	1	8	13	13	2	-1	-1	-1	-1	-1	1	10	13	15	0	-1	-1	-1	-1	-1	-1	-1	-1	-1	-1	-1	-1	-1	-1	-1
PT_AAGTTCGTCGCAGTCG	4	23	41	37	47	1	8	13	13	2	-1	-1	-1	-1	-1	1	10	13	15	0	-1	-1	-1	-1	-1	-1	-1	-1	-1	-1	-1	-1	-1	-1	-1
PT_AATCGACCATCAGCTA	4	23	41	37	47	1	8	13	13	2	-1	-1	-1	-1	-1	1	10	13	15	0	-1	-1	-1	-1	-1	-1	-1	-1	-1	-1	-1	-1	-1	-1	-1
PT_AATCGTGGTGCGAGTA	4	23	41	37	47	1	8	13	13	2	-1	-1	-1	-1	-1	1	10	13	15	0	-1	-1	-1	-1	-1	-1	-1	-1	-1	-1	-1	-1	-1	-1	-1
PT_ACCTGAAGTGCACGCT	4	23	41	37	47	1	8	13	13	2	-1	-1	-1	-1	-1	1	10	13	15	0	-1	-1	-1	-1	-1	-1	-1	-1	-1	-1	-1	-1	-1	-1	-1
PT_ACTACGATCCTATGGA	4	23	41	37	47	1	8	13	13	2	-1	-1	-1	-1	-1	1	10	13	15	0	-1	-1	-1	-1	-1	-1	-1	-1	-1	-1	-1	-1	-1	-1	-1
PT_ACTATTCCAATCCAGT	4	23	41	37	47	1	8	13	13	2	-1	-1	-1	-1	-1	1	10	13	15	0	-1	-1	-1	-1	-1	-1	-1	-1	-1	-1	-1	-1	-1	-1	-1
PT_ACTTATCCAGTCGGAA	4	23	41	37	47	1	8	13	13	2	-1	-1	-1	-1	-1	1	10	13	15	0	-1	-1	-1	-1	-1	-1	-1	-1	-1	-1	-1	-1	-1	-1	-1
PT_AGAACAACATTAAGCC	4	23	41	37	47	1	8	13	13	2	-1	-1	-1	-1	-1	1	10	13	15	0	-1	-1	-1	-1	-1	-1	-1	-1	-1	-1	-1	-1	-1	-1	-1
PT_AGAGAATAGAATAGTC	4	23	41	37	47	1	8	13	13	2	-1	-1	-1	-1	-1	1	10	13	15	0	-1	-1	-1	-1	-1	-1	-1	-1	-1	-1	-1	-1	-1	-1	-1
PT_AGATGAAGTTGGCCTG	4	23	41	37	47	1	8	13	13	2	-1	-1	-1	-1	-1	1	10	13	15	0	-1	-1	-1	-1	-1	-1	-1	-1	-1	-1	-1	-1	-1	-1	-1
PT_AGCCACGTCGTGGCGT	4	23	41	37	47	1	8	13	13	2	-1	-1	-1	-1	-1	1	10	13	15	0	-1	-1	-1	-1	-1	-1	-1	-1	-1	-1	-1	-1	-1	-1	-1
PT_AGCGATTGTATCCCAA	4	23	41	37	47	1	8	13	13	2	-1	-1	-1	-1	-1	1	10	13	15	0	-1	-1	-1	-1	-1	-1	-1	-1	-1	-1	-1	-1	-1	-1	-1
PT_AGCGTATGTTCTCCAC	4	23	41	37	47	1	8	13	13	2	-1	-1	-1	-1	-1	1	10	13	15	0	-1	-1	-1	-1	-1	-1	-1	-1	-1	-1	-1	-1	-1	-1	-1
PT_AGGAAATGTGACTGTT	4	23	41	37	47	1	8	13	13	2	-1	-1	-1	-1	-1	1	10	13	15	0	-1	-1	-1	-1	-1	-1	-1	-1	-1	-1	-1	-1	-1	-1	-1
PT_AGGATAATCTGGGAGA	4	23	41	37	47	1	8	13	13	2	-1	-1	-1	-1	-1	1	10	13	15	0	-1	-1	-1	-1	-1	-1	-1	-1	-1	-1	-1	-1	-1	-1	-1
PT_AGGGCTCAGACAGTCG	4	23	41	37	47	1	8	13	13	2	-1	-1	-1	-1	-1	1	10	13	15	0	-1	-1	-1	-1	-1	-1	-1	-1	-1	-1	-1	-1	-1	-1	-1
PT_AGGGCTCTCTCGCGTT	4	23	41	37	47	1	8	13	13	2	-1	-1	-1	-1	-1	1	10	13	15	0	-1	-1	-1	-1	-1	-1	-1	-1	-1	-1	-1	-1	-1	-1	-1
PT_AGTCAACCAGCAGTTT	4	23	41	37	47	1	8	13	13	2	-1	-1	-1	-1	-1	1	10	13	15	0	-1	-1	-1	-1	-1	-1	-1	-1	-1	-1	-1	-1	-1	-1	-1
PT_AGTCACAAGAAGCGCT	4	23	41	37	47	1	8	13	13	2	-1	-1	-1	-1	-1	1	10	13	15	0	-1	-1	-1	-1	-1	-1	-1	-1	-1	-1	-1	-1	-1	-1	-1
PT_AGTCATGAGCCTCTTC	4	23	41	37	47	1	8	13	13	2	-1	-1	-1	-1	-1	1	10	13	15	0	-1	-1	-1	-1	-1	-1	-1	-1	-1	-1	-1	-1	-1	-1	-1
PT_AGTTAGCGTTGGGACA	4	23	41	37	47	1	8	13	13	2	-1	-1	-1	-1	-1	1	10	13	15	0	-1	-1	-1	-1	-1	-1	-1	-1	-1	-1	-1	-1	-1	-1	-1
PT_ATACTTCCAGCTATTG	4	23	41	37	47	1	8	13	13	2	-1	-1	-1	-1	-1	1	10	13	15	0	-1	-1	-1	-1	-1	-1	-1	-1	-1	-1	-1	-1	-1	-1	-1
PT_ATACTTCTCTGGTCAA	4	23	41	37	47	1	8	13	13	2	-1	-1	-1	-1	-1	1	10	13	15	0	-1	-1	-1	-1	-1	-1	-1	-1	-1	-1	-1	-1	-1	-1	-1
PT_ATCCGTCCAAGCCATT	4	23	41	37	47	1	8	13	13	2	-1	-1	-1	-1	-1	1	10	13	15	0	-1	-1	-1	-1	-1	-1	-1	-1	-1	-1	-1	-1	-1	-1	-1
PT_ATCCGTCCACGTCGGT	4	23	41	37	47	1	8	13	13	2	-1	-1	-1	-1	-1	1	10	13	15	0	-1	-1	-1	-1	-1	-1	-1	-1	-1	-1	-1	-1	-1	-1	-1
PT_ATCCTATGTGGAATGC	4	23	41	37	47	1	8	13	13	2	-1	-1	-1	-1	-1	1	10	13	15	0	-1	-1	-1	-1	-1	-1	-1	-1	-1	-1	-1	-1	-1	-1	-1
PT_ATGATCGTCTCCGATC	4	23	41	37	47	1	8	13	13	2	-1	-1	-1	-1	-1	1	10	13	15	0	-1	-1	-1	-1	-1	-1	-1	-1	-1	-1	-1	-1	-1	-1	-1
PT_ATGCGATGTATCAAGA	4	23	41	37	47	1	8	13	13	2	-1	-1	-1	-1	-1	1	10	13	15	0	-1	-1	-1	-1	-1	-1	-1	-1	-1	-1	-1	-1	-1	-1	-1
PT_ATGGGAGGTTGAAGTA	4	23	41	37	47	1	8	13	13	2	-1	-1	-1	-1	-1	1	10	13	15	0	-1	-1	-1	-1	-1	-1	-1	-1	-1	-1	-1	-1	-1	-1	-1
PT_ATGGGTTCAGATTCGT	4	23	41	37	47	1	8	13	13	2	-1	-1	-1	-1	-1	1	10	13	15	0	-1	-1	-1	-1	-1	-1	-1	-1	-1	-1	-1	-1	-1	-1	-1
PT_ATGTCTTAGAATCGAT	4	23	41	37	47	1	8	13	13	2	-1	-1	-1	-1	-1	1	10	13	15	0	-1	-1	-1	-1	-1	-1	-1	-1	-1	-1	-1	-1	-1	-1	-1
PT_ATTACCTTCCTACACC	4	23	41	37	47	1	8	13	13	2	-1	-1	-1	-1	-1	1	10	13	15	0	-1	-1	-1	-1	-1	-1	-1	-1	-1	-1	-1	-1	-1	-1	-1
PT_ATTATCCAGCCTGAGA	4	23	41	37	47	1	8	13	13	2	-1	-1	-1	-1	-1	1	10	13	15	0	-1	-1	-1	-1	-1	-1	-1	-1	-1	-1	-1	-1	-1	-1	-1
PT_ATTCTACTCATGTCAG	4	23	41	37	47	1	8	13	13	2	-1	-1	-1	-1	-1	1	10	13	15	0	-1	-1	-1	-1	-1	-1	-1	-1	-1	-1	-1	-1	-1	-1	-1
PT_CAAGACTCAAGCAGGT	4	23	41	37	47	1	8	13	13	2	-1	-1	-1	-1	-1	1	10	13	15	0	-1	-1	-1	-1	-1	-1	-1	-1	-1	-1	-1	-1	-1	-1	-1
PT_CAAGACTCATCCTTGC	4	23	41	37	47	1	8	13	13	2	-1	-1	-1	-1	-1	1	10	13	15	0	-1	-1	-1	-1	-1	-1	-1	-1	-1	-1	-1	-1	-1	-1	-1
PT_CAAGACTTCTTACCAT	4	23	41	37	47	1	8	13	13	2	-1	-1	-1	-1	-1	1	10	13	15	0	-1	-1	-1	-1	-1	-1	-1	-1	-1	-1	-1	-1	-1	-1	-1
PT_CAAGGGACAATTAGGA	4	23	41	37	47	1	8	13	13	2	-1	-1	-1	-1	-1	1	10	13	15	0	-1	-1	-1	-1	-1	-1	-1	-1	-1	-1	-1	-1	-1	-1	-1
PT_CAATGACAGACAGTCG	4	23	41	37	47	1	8	13	13	2	-1	-1	-1	-1	-1	1	10	13	15	0	-1	-1	-1	-1	-1	-1	-1	-1	-1	-1	-1	-1	-1	-1	-1
PT_CAATGACCAACCGCTG	4	23	41	37	47	1	8	13	13	2	-1	-1	-1	-1	-1	1	10	13	15	0	-1	-1	-1	-1	-1	-1	-1	-1	-1	-1	-1	-1	-1	-1	-1
PT_CACAACACAATCAAGA	4	23	41	37	47	1	8	13	13	2	-1	-1	-1	-1	-1	1	10	13	15	0	-1	-1	-1	-1	-1	-1	-1	-1	-1	-1	-1	-1	-1	-1	-1
PT_CACCAAAAGACTAAGT	4	23	41	37	47	1	8	13	13	2	-1	-1	-1	-1	-1	1	10	13	15	0	-1	-1	-1	-1	-1	-1	-1	-1	-1	-1	-1	-1	-1	-1	-1
PT_CACCGTTAGCCGGATA	4	23	41	37	47	1	8	13	13	2	-1	-1	-1	-1	-1	1	10	13	15	0	-1	-1	-1	-1	-1	-1	-1	-1	-1	-1	-1	-1	-1	-1	-1
PT_CACCGTTCACTACAGT	4	23	41	37	47	1	8	13	13	2	-1	-1	-1	-1	-1	1	10	13	15	0	-1	-1	-1	-1	-1	-1	-1	-1	-1	-1	-1	-1	-1	-1	-1
PT_CACGGGTGTCGTATTG	4	23	41	37	47	1	8	13	13	2	-1	-1	-1	-1	-1	1	10	13	15	0	-1	-1	-1	-1	-1	-1	-1	-1	-1	-1	-1	-1	-1	-1	-1
PT_CAGTGCGCAAGCCTGC	4	23	41	37	47	1	8	13	13	2	-1	-1	-1	-1	-1	1	10	13	15	0	-1	-1	-1	-1	-1	-1	-1	-1	-1	-1	-1	-1	-1	-1	-1
PT_CATCCCACACAAGTGG	4	23	41	37	47	1	8	13	13	2	-1	-1	-1	-1	-1	1	10	13	15	0	-1	-1	-1	-1	-1	-1	-1	-1	-1	-1	-1	-1	-1	-1	-1
PT_CATCGGGTCGGATACT	4	23	41	37	47	1	8	13	13	2	-1	-1	-1	-1	-1	1	10	13	15	0	-1	-1	-1	-1	-1	-1	-1	-1	-1	-1	-1	-1	-1	-1	-1
PT_CATGAGTGTATGACAA	4	23	41	37	47	1	8	13	13	2	-1	-1	-1	-1	-1	1	10	13	15	0	-1	-1	-1	-1	-1	-1	-1	-1	-1	-1	-1	-1	-1	-1	-1
PT_CATGCGGGTGTGCTTA	4	23	41	37	47	1	8	13	13	2	-1	-1	-1	-1	-1	1	10	13	15	0	-1	-1	-1	-1	-1	-1	-1	-1	-1	-1	-1	-1	-1	-1	-1
PT_CATTTCACAAGGGTCA	4	23	41	37	47	1	8	13	13	2	-1	-1	-1	-1	-1	1	10	13	15	0	-1	-1	-1	-1	-1	-1	-1	-1	-1	-1	-1	-1	-1	-1	-1
PT_CCAATGAAGGTCTACT	4	23	41	37	47	1	8	13	13	2	-1	-1	-1	-1	-1	1	10	13	15	0	-1	-1	-1	-1	-1	-1	-1	-1	-1	-1	-1	-1	-1	-1	-1
PT_CCCATTGCAATTGCAC	4	23	41	37	47	1	8	13	13	2	-1	-1	-1	-1	-1	1	10	13	15	0	-1	-1	-1	-1	-1	-1	-1	-1	-1	-1	-1	-1	-1	-1	-1
PT_CCGGGTAGTAGACGTG	4	23	41	37	47	1	8	13	13	2	-1	-1	-1	-1	-1	1	10	13	15	0	-1	-1	-1	-1	-1	-1	-1	-1	-1	-1	-1	-1	-1	-1	-1
PT_CCTAAGAGTCATACCA	4	23	41	37	47	1	8	13	13	2	-1	-1	-1	-1	-1	1	10	13	15	0	-1	-1	-1	-1	-1	-1	-1	-1	-1	-1	-1	-1	-1	-1	-1
PT_CCTACGTCACCTCTGT	4	23	41	37	47	1	8	13	13	2	-1	-1	-1	-1	-1	1	10	13	15	0	-1	-1	-1	-1	-1	-1	-1	-1	-1	-1	-1	-1	-1	-1	-1
PT_CCTGCATCATGTACGT	4	23	41	37	47	1	8	13	13	2	-1	-1	-1	-1	-1	1	10	13	15	0	-1	-1	-1	-1	-1	-1	-1	-1	-1	-1	-1	-1	-1	-1	-1
PT_CGAGAAGGTGAGTTTC	4	23	41	37	47	1	8	13	13	2	-1	-1	-1	-1	-1	1	10	13	15	0	-1	-1	-1	-1	-1	-1	-1	-1	-1	-1	-1	-1	-1	-1	-1
PT_CGAGTTATCTGAGTCA	4	23	41	37	47	1	8	13	13	2	-1	-1	-1	-1	-1	1	10	13	15	0	-1	-1	-1	-1	-1	-1	-1	-1	-1	-1	-1	-1	-1	-1	-1
PT_CGATGCGTCCTTGAAG	4	23	41	37	47	1	8	13	13	2	-1	-1	-1	-1	-1	1	10	13	15	0	-1	-1	-1	-1	-1	-1	-1	-1	-1	-1	-1	-1	-1	-1	-1
PT_CGATGGCCATCGTGGC	4	23	41	37	47	1	8	13	13	2	-1	-1	-1	-1	-1	1	10	13	15	0	-1	-1	-1	-1	-1	-1	-1	-1	-1	-1	-1	-1	-1	-1	-1
PT_CGCATGGAGATTGACA	4	23	41	37	47	1	8	13	13	2	-1	-1	-1	-1	-1	1	10	13	15	0	-1	-1	-1	-1	-1	-1	-1	-1	-1	-1	-1	-1	-1	-1	-1
PT_CGGAATTGTGCATTTG	4	23	41	37	47	1	8	13	13	2	-1	-1	-1	-1	-1	1	10	13	15	0	-1	-1	-1	-1	-1	-1	-1	-1	-1	-1	-1	-1	-1	-1	-1
PT_CGGACACCAATCCTTT	4	23	41	37	47	1	8	13	13	2	-1	-1	-1	-1	-1	1	10	13	15	0	-1	-1	-1	-1	-1	-1	-1	-1	-1	-1	-1	-1	-1	-1	-1
PT_CGTCAAAAGGCGCTCT	4	23	41	37	47	1	8	13	13	2	-1	-1	-1	-1	-1	1	10	13	15	0	-1	-1	-1	-1	-1	-1	-1	-1	-1	-1	-1	-1	-1	-1	-1
PT_CGTTAGAGTGAATTGA	4	23	41	37	47	1	8	13	13	2	-1	-1	-1	-1	-1	1	10	13	15	0	-1	-1	-1	-1	-1	-1	-1	-1	-1	-1	-1	-1	-1	-1	-1
PT_CGTTCTGTCACCATGA	4	23	41	37	47	1	8	13	13	2	-1	-1	-1	-1	-1	1	10	13	15	0	-1	-1	-1	-1	-1	-1	-1	-1	-1	-1	-1	-1	-1	-1	-1
PT_CTACCTGGTGGCGCTT	4	23	41	37	47	1	8	13	13	2	-1	-1	-1	-1	-1	1	10	13	15	0	-1	-1	-1	-1	-1	-1	-1	-1	-1	-1	-1	-1	-1	-1	-1
PT_CTCCACAGTCCTACGG	4	23	41	37	47	1	8	13	13	2	-1	-1	-1	-1	-1	1	10	13	15	0	-1	-1	-1	-1	-1	-1	-1	-1	-1	-1	-1	-1	-1	-1	-1
PT_CTGAATGGTCGCTTGG	4	23	41	37	47	1	8	13	13	2	-1	-1	-1	-1	-1	1	10	13	15	0	-1	-1	-1	-1	-1	-1	-1	-1	-1	-1	-1	-1	-1	-1	-1
PT_CTGAATGGTTACCCTC	4	23	41	37	47	1	8	13	13	2	-1	-1	-1	-1	-1	1	10	13	15	0	-1	-1	-1	-1	-1	-1	-1	-1	-1	-1	-1	-1	-1	-1	-1
PT_CTGAGCGAGCGTTACT	4	23	41	37	47	1	8	13	13	2	-1	-1	-1	-1	-1	1	10	13	15	0	-1	-1	-1	-1	-1	-1	-1	-1	-1	-1	-1	-1	-1	-1	-1
PT_CTGAGGCTCCACACCT	4	23	41	37	47	1	8	13	13	2	-1	-1	-1	-1	-1	1	10	13	15	0	-1	-1	-1	-1	-1	-1	-1	-1	-1	-1	-1	-1	-1	-1	-1
PT_CTTCAATTCCTACTGC	4	23	41	37	47	1	8	13	13	2	-1	-1	-1	-1	-1	1	10	13	15	0	-1	-1	-1	-1	-1	-1	-1	-1	-1	-1	-1	-1	-1	-1	-1
PT_CTTGATTTCACATTGG	4	23	41	37	47	1	8	13	13	2	-1	-1	-1	-1	-1	1	10	13	15	0	-1	-1	-1	-1	-1	-1	-1	-1	-1	-1	-1	-1	-1	-1	-1
PT_GAAATGAGTCTTGCGG	4	23	41	37	47	1	8	13	13	2	-1	-1	-1	-1	-1	1	10	13	15	0	-1	-1	-1	-1	-1	-1	-1	-1	-1	-1	-1	-1	-1	-1	-1
PT_GAACACTCACTCCTGT	4	23	41	37	47	1	8	13	13	2	-1	-1	-1	-1	-1	1	10	13	15	0	-1	-1	-1	-1	-1	-1	-1	-1	-1	-1	-1	-1	-1	-1	-1
PT_GACACGCCACTCCGGA	4	23	41	37	47	1	8	13	13	2	-1	-1	-1	-1	-1	1	10	13	15	0	-1	-1	-1	-1	-1	-1	-1	-1	-1	-1	-1	-1	-1	-1	-1
PT_GACCCTTCAGATACCT	4	23	41	37	47	1	8	13	13	2	-1	-1	-1	-1	-1	1	10	13	15	0	-1	-1	-1	-1	-1	-1	-1	-1	-1	-1	-1	-1	-1	-1	-1
PT_GACGCTGTCATTGCCC	4	23	41	37	47	1	8	13	13	2	-1	-1	-1	-1	-1	1	10	13	15	0	-1	-1	-1	-1	-1	-1	-1	-1	-1	-1	-1	-1	-1	-1	-1
PT_GACTCTCAGTATCTGC	4	23	41	37	47	1	8	13	13	2	-1	-1	-1	-1	-1	1	10	13	15	0	-1	-1	-1	-1	-1	-1	-1	-1	-1	-1	-1	-1	-1	-1	-1
PT_GAGTTTGAGCCAAGCA	4	23	41	37	47	1	8	13	13	2	-1	-1	-1	-1	-1	1	10	13	15	0	-1	-1	-1	-1	-1	-1	-1	-1	-1	-1	-1	-1	-1	-1	-1
PT_GATAGAATCGCGGTAC	4	23	41	37	47	1	8	13	13	2	-1	-1	-1	-1	-1	1	10	13	15	0	-1	-1	-1	-1	-1	-1	-1	-1	-1	-1	-1	-1	-1	-1	-1
PT_GATGGAGCAACTTGGT	4	23	41	37	47	1	8	13	13	2	-1	-1	-1	-1	-1	1	10	13	15	0	-1	-1	-1	-1	-1	-1	-1	-1	-1	-1	-1	-1	-1	-1	-1
PT_GCAGGCTAGCAGTCTT	4	23	41	37	47	1	8	13	13	2	-1	-1	-1	-1	-1	1	10	13	15	0	-1	-1	-1	-1	-1	-1	-1	-1	-1	-1	-1	-1	-1	-1	-1
PT_GCATCGGTCAGCTTCC	4	23	41	37	47	1	8	13	13	2	-1	-1	-1	-1	-1	1	10	13	15	0	-1	-1	-1	-1	-1	-1	-1	-1	-1	-1	-1	-1	-1	-1	-1
PT_GGCTTTCCACTCTCGT	4	23	41	37	47	1	8	13	13	2	-1	-1	-1	-1	-1	1	10	13	15	0	-1	-1	-1	-1	-1	-1	-1	-1	-1	-1	-1	-1	-1	-1	-1
PT_GGGATCCAGCCTGAGA	4	23	41	37	47	1	8	13	13	2	-1	-1	-1	-1	-1	1	10	13	15	0	-1	-1	-1	-1	-1	-1	-1	-1	-1	-1	-1	-1	-1	-1	-1
PT_GGGTGAAGTTTGGGAG	4	23	41	37	47	1	8	13	13	2	-1	-1	-1	-1	-1	1	10	13	15	0	-1	-1	-1	-1	-1	-1	-1	-1	-1	-1	-1	-1	-1	-1	-1
PT_GGTAATCCAGAGGACT	4	23	41	37	47	1	8	13	13	2	-1	-1	-1	-1	-1	1	10	13	15	0	-1	-1	-1	-1	-1	-1	-1	-1	-1	-1	-1	-1	-1	-1	-1
PT_GTAGAAACATCGGATT	4	23	41	37	47	1	8	13	13	2	-1	-1	-1	-1	-1	1	10	13	15	0	-1	-1	-1	-1	-1	-1	-1	-1	-1	-1	-1	-1	-1	-1	-1
PT_GTAGAAACATGGGCAA	4	23	41	37	47	1	8	13	13	2	-1	-1	-1	-1	-1	1	10	13	15	0	-1	-1	-1	-1	-1	-1	-1	-1	-1	-1	-1	-1	-1	-1	-1
PT_GTCCACTCAATACGAA	4	23	41	37	47	1	8	13	13	2	-1	-1	-1	-1	-1	1	10	13	15	0	-1	-1	-1	-1	-1	-1	-1	-1	-1	-1	-1	-1	-1	-1	-1
PT_GTGCGTGCACATTCGA	4	23	41	37	47	1	8	13	13	2	-1	-1	-1	-1	-1	1	10	13	15	0	-1	-1	-1	-1	-1	-1	-1	-1	-1	-1	-1	-1	-1	-1	-1
PT_GTGGTTAAGATTGACA	4	23	41	37	47	1	8	13	13	2	-1	-1	-1	-1	-1	1	10	13	15	0	-1	-1	-1	-1	-1	-1	-1	-1	-1	-1	-1	-1	-1	-1	-1
PT_GTGGTTAAGTTCCAGT	4	23	41	37	47	1	8	13	13	2	-1	-1	-1	-1	-1	1	10	13	15	0	-1	-1	-1	-1	-1	-1	-1	-1	-1	-1	-1	-1	-1	-1	-1
PT_GTTACGACACAAATAG	4	23	41	37	47	1	8	13	13	2	-1	-1	-1	-1	-1	1	10	13	15	0	-1	-1	-1	-1	-1	-1	-1	-1	-1	-1	-1	-1	-1	-1	-1
PT_GTTGAACGTCACAGAG	4	23	41	37	47	1	8	13	13	2	-1	-1	-1	-1	-1	1	10	13	15	0	-1	-1	-1	-1	-1	-1	-1	-1	-1	-1	-1	-1	-1	-1	-1
PT_GTTTACTCATCATGAC	4	23	41	37	47	1	8	13	13	2	-1	-1	-1	-1	-1	1	10	13	15	0	-1	-1	-1	-1	-1	-1	-1	-1	-1	-1	-1	-1	-1	-1	-1
PT_TAAGCACTCGTACACA	4	23	41	37	47	1	8	13	13	2	-1	-1	-1	-1	-1	1	10	13	15	0	-1	-1	-1	-1	-1	-1	-1	-1	-1	-1	-1	-1	-1	-1	-1
PT_TAAGCCAGTAGCTGAG	4	23	41	37	47	1	8	13	13	2	-1	-1	-1	-1	-1	1	10	13	15	0	-1	-1	-1	-1	-1	-1	-1	-1	-1	-1	-1	-1	-1	-1	-1
PT_TAAGCGTAGCTTCATG	4	23	41	37	47	1	8	13	13	2	-1	-1	-1	-1	-1	1	10	13	15	0	-1	-1	-1	-1	-1	-1	-1	-1	-1	-1	-1	-1	-1	-1	-1
PT_TAAGCGTTCACCCTCA	4	23	41	37	47	1	8	13	13	2	-1	-1	-1	-1	-1	1	10	13	15	0	-1	-1	-1	-1	-1	-1	-1	-1	-1	-1	-1	-1	-1	-1	-1
PT_TACCTGCTCTTCCAGC	4	23	41	37	47	1	8	13	13	2	-1	-1	-1	-1	-1	1	10	13	15	0	-1	-1	-1	-1	-1	-1	-1	-1	-1	-1	-1	-1	-1	-1	-1
PT_TACGGGCAGCCATCCG	4	23	41	37	47	1	8	13	13	2	-1	-1	-1	-1	-1	1	10	13	15	0	-1	-1	-1	-1	-1	-1	-1	-1	-1	-1	-1	-1	-1	-1	-1
PT_TACGTCCAGAGCCATG	4	23	41	37	47	1	8	13	13	2	-1	-1	-1	-1	-1	1	10	13	15	0	-1	-1	-1	-1	-1	-1	-1	-1	-1	-1	-1	-1	-1	-1	-1
PT_TAGGTACAGTATTGCC	4	23	41	37	47	1	8	13	13	2	-1	-1	-1	-1	-1	1	10	13	15	0	-1	-1	-1	-1	-1	-1	-1	-1	-1	-1	-1	-1	-1	-1	-1
PT_TAGGTTGTCTCCGAGG	4	23	41	37	47	1	8	13	13	2	-1	-1	-1	-1	-1	1	10	13	15	0	-1	-1	-1	-1	-1	-1	-1	-1	-1	-1	-1	-1	-1	-1	-1
PT_TATACCTCATATCTGG	4	23	41	37	47	1	8	13	13	2	-1	-1	-1	-1	-1	1	10	13	15	0	-1	-1	-1	-1	-1	-1	-1	-1	-1	-1	-1	-1	-1	-1	-1
PT_TATTGCTTCTCGCTTG	4	23	41	37	47	1	8	13	13	2	-1	-1	-1	-1	-1	1	10	13	15	0	-1	-1	-1	-1	-1	-1	-1	-1	-1	-1	-1	-1	-1	-1	-1
PT_TATTTCGAGCGTCAGA	4	23	41	37	47	1	8	13	13	2	-1	-1	-1	-1	-1	1	10	13	15	0	-1	-1	-1	-1	-1	-1	-1	-1	-1	-1	-1	-1	-1	-1	-1
PT_TATTTCGCAAACGGCA	4	23	41	37	47	1	8	13	13	2	-1	-1	-1	-1	-1	1	10	13	15	0	-1	-1	-1	-1	-1	-1	-1	-1	-1	-1	-1	-1	-1	-1	-1
PT_TCAAGCATCGGCTCTT	4	23	41	37	47	1	8	13	13	2	-1	-1	-1	-1	-1	1	10	13	15	0	-1	-1	-1	-1	-1	-1	-1	-1	-1	-1	-1	-1	-1	-1	-1
PT_TCATTACTCCCAGGAC	4	23	41	37	47	1	8	13	13	2	-1	-1	-1	-1	-1	1	10	13	15	0	-1	-1	-1	-1	-1	-1	-1	-1	-1	-1	-1	-1	-1	-1	-1
PT_TCCCAGTTCTAGAACC	4	23	41	37	47	1	8	13	13	2	-1	-1	-1	-1	-1	1	10	13	15	0	-1	-1	-1	-1	-1	-1	-1	-1	-1	-1	-1	-1	-1	-1	-1
PT_TCCTAATGTTCGAACT	4	23	41	37	47	1	8	13	13	2	-1	-1	-1	-1	-1	1	10	13	15	0	-1	-1	-1	-1	-1	-1	-1	-1	-1	-1	-1	-1	-1	-1	-1
PT_TCCTGCACATGAGGGT	4	23	41	37	47	1	8	13	13	2	-1	-1	-1	-1	-1	1	10	13	15	0	-1	-1	-1	-1	-1	-1	-1	-1	-1	-1	-1	-1	-1	-1	-1
PT_TCCTTCTGTCTTCGAA	4	23	41	37	47	1	8	13	13	2	-1	-1	-1	-1	-1	1	10	13	15	0	-1	-1	-1	-1	-1	-1	-1	-1	-1	-1	-1	-1	-1	-1	-1
PT_TCGATTTTCTGGACCG	4	23	41	37	47	1	8	13	13	2	-1	-1	-1	-1	-1	1	10	13	15	0	-1	-1	-1	-1	-1	-1	-1	-1	-1	-1	-1	-1	-1	-1	-1
PT_TCGCACTAGCACCGTC	4	23	41	37	47	1	8	13	13	2	-1	-1	-1	-1	-1	1	10	13	15	0	-1	-1	-1	-1	-1	-1	-1	-1	-1	-1	-1	-1	-1	-1	-1
PT_TCGCTTGCAGAGCTAG	4	23	41	37	47	1	8	13	13	2	-1	-1	-1	-1	-1	1	10	13	15	0	-1	-1	-1	-1	-1	-1	-1	-1	-1	-1	-1	-1	-1	-1	-1
PT_TCGGATATCTCAGGCG	4	23	41	37	47	1	8	13	13	2	-1	-1	-1	-1	-1	1	10	13	15	0	-1	-1	-1	-1	-1	-1	-1	-1	-1	-1	-1	-1	-1	-1	-1
PT_TCGTGGGAGTCATGGG	4	23	41	37	47	1	8	13	13	2	-1	-1	-1	-1	-1	1	10	13	15	0	-1	-1	-1	-1	-1	-1	-1	-1	-1	-1	-1	-1	-1	-1	-1
PT_TCTACCGAGGTTCCGC	4	23	41	37	47	1	8	13	13	2	-1	-1	-1	-1	-1	1	10	13	15	0	-1	-1	-1	-1	-1	-1	-1	-1	-1	-1	-1	-1	-1	-1	-1
PT_TCTATCAAGCACCCAC	4	23	41	37	47	1	8	13	13	2	-1	-1	-1	-1	-1	1	10	13	15	0	-1	-1	-1	-1	-1	-1	-1	-1	-1	-1	-1	-1	-1	-1	-1
PT_TCTCAGCAGTAGAGTT	4	23	41	37	47	1	8	13	13	2	-1	-1	-1	-1	-1	1	10	13	15	0	-1	-1	-1	-1	-1	-1	-1	-1	-1	-1	-1	-1	-1	-1	-1
PT_TGACAGTCAAGCGAAC	4	23	41	37	47	1	8	13	13	2	-1	-1	-1	-1	-1	1	10	13	15	0	-1	-1	-1	-1	-1	-1	-1	-1	-1	-1	-1	-1	-1	-1	-1
PT_TGACGCGAGGTAGCCA	4	23	41	37	47	1	8	13	13	2	-1	-1	-1	-1	-1	1	10	13	15	0	-1	-1	-1	-1	-1	-1	-1	-1	-1	-1	-1	-1	-1	-1	-1
PT_TGACTCCGTGTAGCAG	4	23	41	37	47	1	8	13	13	2	-1	-1	-1	-1	-1	1	10	13	15	0	-1	-1	-1	-1	-1	-1	-1	-1	-1	-1	-1	-1	-1	-1	-1
PT_TGAGCGCAGCGATCGA	4	23	41	37	47	1	8	13	13	2	-1	-1	-1	-1	-1	1	10	13	15	0	-1	-1	-1	-1	-1	-1	-1	-1	-1	-1	-1	-1	-1	-1	-1
PT_TGCTTCGTCTGAGGCC	4	23	41	37	47	1	8	13	13	2	-1	-1	-1	-1	-1	1	10	13	15	0	-1	-1	-1	-1	-1	-1	-1	-1	-1	-1	-1	-1	-1	-1	-1
PT_TGGGAAGGTGTGGACA	4	23	41	37	47	1	8	13	13	2	-1	-1	-1	-1	-1	1	10	13	15	0	-1	-1	-1	-1	-1	-1	-1	-1	-1	-1	-1	-1	-1	-1	-1
PT_TGGGAGACAGTAGAGC	4	23	41	37	47	1	8	13	13	2	-1	-1	-1	-1	-1	1	10	13	15	0	-1	-1	-1	-1	-1	-1	-1	-1	-1	-1	-1	-1	-1	-1	-1
PT_TGGGATTAGTTCCTGA	4	23	41	37	47	1	8	13	13	2	-1	-1	-1	-1	-1	1	10	13	15	0	-1	-1	-1	-1	-1	-1	-1	-1	-1	-1	-1	-1	-1	-1	-1
PT_TGGGCGTTCGTTAGTG	4	23	41	37	47	1	8	13	13	2	-1	-1	-1	-1	-1	1	10	13	15	0	-1	-1	-1	-1	-1	-1	-1	-1	-1	-1	-1	-1	-1	-1	-1
PT_TGTGAGTCACGGCACT	4	23	41	37	47	1	8	13	13	2	-1	-1	-1	-1	-1	1	10	13	15	0	-1	-1	-1	-1	-1	-1	-1	-1	-1	-1	-1	-1	-1	-1	-1
PT_TGTTGGAGTTAGCTAC	4	23	41	37	47	1	8	13	13	2	-1	-1	-1	-1	-1	1	10	13	15	0	-1	-1	-1	-1	-1	-1	-1	-1	-1	-1	-1	-1	-1	-1	-1
PT_TTCACGCAGAAGTCTA	4	23	41	37	47	1	8	13	13	2	-1	-1	-1	-1	-1	1	10	13	15	0	-1	-1	-1	-1	-1	-1	-1	-1	-1	-1	-1	-1	-1	-1	-1
PT_TTCTAACTCAAATGCC	4	23	41	37	47	1	8	13	13	2	-1	-1	-1	-1	-1	1	10	13	15	0	-1	-1	-1	-1	-1	-1	-1	-1	-1	-1	-1	-1	-1	-1	-1
PT_TTTACGTTCCTGTTAT	4	23	41	37	47	1	8	13	13	2	-1	-1	-1	-1	-1	1	10	13	15	0	-1	-1	-1	-1	-1	-1	-1	-1	-1	-1	-1	-1	-1	-1	-1
PT_TTTGGAGCAGATACCT	4	23	41	37	47	1	8	13	13	2	-1	-1	-1	-1	-1	1	10	13	15	0	-1	-1	-1	-1	-1	-1	-1	-1	-1	-1	-1	-1	-1	-1	-1
PT_TTTGTTGTCTCGTGGG	4	23	41	37	47	1	8	13	13	2	-1	-1	-1	-1	-1	1	10	13	15	0	-1	-1	-1	-1	-1	-1	-1	-1	-1	-1	-1	-1	-1	-1	-1
PT_AATTCCTAGATTAGAC	4	23	41	37	47	1	8	13	13	2	-1	-1	-1	-1	-1	-1	-1	-1	-1	-1	-1	-1	-1	-1	-1	-1	-1	-1	-1	-1	-1	-1	-1	-1	-1
PT_ACTATCTTCAGGAGAC	4	23	41	37	47	1	8	13	13	2	-1	-1	-1	-1	-1	-1	-1	-1	-1	-1	-1	-1	-1	-1	-1	-1	-1	-1	-1	-1	-1	-1	-1	-1	-1
PT_AGCCAATGTTACAGCT	4	23	41	37	47	1	8	13	13	2	-1	-1	-1	-1	-1	-1	-1	-1	-1	-1	-1	-1	-1	-1	-1	-1	-1	-1	-1	-1	-1	-1	-1	-1	-1
PT_AGGTCATAGTTGAAAC	4	23	41	37	47	1	8	13	13	2	-1	-1	-1	-1	-1	-1	-1	-1	-1	-1	-1	-1	-1	-1	-1	-1	-1	-1	-1	-1	-1	-1	-1	-1	-1
PT_CGGGCATAGTAAGACT	4	23	41	37	47	1	8	13	13	2	-1	-1	-1	-1	-1	-1	-1	-1	-1	-1	-1	-1	-1	-1	-1	-1	-1	-1	-1	-1	-1	-1	-1	-1	-1
PT_CTACCCATCTATTTCG	4	23	41	37	47	1	8	13	13	2	-1	-1	-1	-1	-1	-1	-1	-1	-1	-1	-1	-1	-1	-1	-1	-1	-1	-1	-1	-1	-1	-1	-1	-1	-1
PT_CTGCCATAGCCTTCTC	4	23	41	37	47	1	8	13	13	2	-1	-1	-1	-1	-1	-1	-1	-1	-1	-1	-1	-1	-1	-1	-1	-1	-1	-1	-1	-1	-1	-1	-1	-1	-1
PT_GAGTGTTTCTGATGGT	4	23	41	37	47	1	8	13	13	2	-1	-1	-1	-1	-1	-1	-1	-1	-1	-1	-1	-1	-1	-1	-1	-1	-1	-1	-1	-1	-1	-1	-1	-1	-1
PT_GCACGGTAGAAGCGAA	4	23	41	37	47	1	8	13	13	2	-1	-1	-1	-1	-1	-1	-1	-1	-1	-1	-1	-1	-1	-1	-1	-1	-1	-1	-1	-1	-1	-1	-1	-1	-1
PT_GCGGATCGTTAATGAG	4	23	41	37	47	1	8	13	13	2	-1	-1	-1	-1	-1	-1	-1	-1	-1	-1	-1	-1	-1	-1	-1	-1	-1	-1	-1	-1	-1	-1	-1	-1	-1
PT_TAGACCAAGCTCGAAG	4	23	41	37	47	1	8	13	13	2	-1	-1	-1	-1	-1	-1	-1	-1	-1	-1	-1	-1	-1	-1	-1	-1	-1	-1	-1	-1	-1	-1	-1	-1	-1
PT_AGGGTCCCACATCCCT	4	23	41	37	47	-1	-1	-1	-1	-1	-1	-1	-1	-1	-1	1	10	13	15	0	-1	-1	-1	-1	-1	-1	-1	-1	-1	-1	-1	-1	-1	-1	-1
PT_ATGGGTTGTAGCGCCT	4	23	41	37	47	-1	-1	-1	-1	-1	-1	-1	-1	-1	-1	1	10	13	15	0	-1	-1	-1	-1	-1	-1	-1	-1	-1	-1	-1	-1	-1	-1	-1
PT_ATTATCCAGAAATGGG	4	23	41	37	47	-1	-1	-1	-1	-1	-1	-1	-1	-1	-1	1	10	13	15	0	-1	-1	-1	-1	-1	-1	-1	-1	-1	-1	-1	-1	-1	-1	-1
PT_CACGGGTGTTGCATAC	4	23	41	37	47	-1	-1	-1	-1	-1	-1	-1	-1	-1	-1	1	10	13	15	0	-1	-1	-1	-1	-1	-1	-1	-1	-1	-1	-1	-1	-1	-1	-1
PT_CCCGGAATCTGATGGT	4	23	41	37	47	-1	-1	-1	-1	-1	-1	-1	-1	-1	-1	1	10	13	15	0	-1	-1	-1	-1	-1	-1	-1	-1	-1	-1	-1	-1	-1	-1	-1
PT_CGAGTGCTCAATCTTC	4	23	41	37	47	-1	-1	-1	-1	-1	-1	-1	-1	-1	-1	1	10	13	15	0	-1	-1	-1	-1	-1	-1	-1	-1	-1	-1	-1	-1	-1	-1	-1
PT_CGTGAATCAACGTAAA	4	23	41	37	47	-1	-1	-1	-1	-1	-1	-1	-1	-1	-1	1	10	13	15	0	-1	-1	-1	-1	-1	-1	-1	-1	-1	-1	-1	-1	-1	-1	-1
PT_CTGCAGGAGGGTAATT	4	23	41	37	47	-1	-1	-1	-1	-1	-1	-1	-1	-1	-1	1	10	13	15	0	-1	-1	-1	-1	-1	-1	-1	-1	-1	-1	-1	-1	-1	-1	-1
PT_GACAGCCAGTGCACCC	4	23	41	37	47	-1	-1	-1	-1	-1	-1	-1	-1	-1	-1	1	10	13	15	0	-1	-1	-1	-1	-1	-1	-1	-1	-1	-1	-1	-1	-1	-1	-1
PT_GCCCGAAGTGCCCTTT	4	23	41	37	47	-1	-1	-1	-1	-1	-1	-1	-1	-1	-1	1	10	13	15	0	-1	-1	-1	-1	-1	-1	-1	-1	-1	-1	-1	-1	-1	-1	-1
PT_GTCGCGACAAAGACGC	4	23	41	37	47	-1	-1	-1	-1	-1	-1	-1	-1	-1	-1	1	10	13	15	0	-1	-1	-1	-1	-1	-1	-1	-1	-1	-1	-1	-1	-1	-1	-1
PT_TAAGTCGAGTGCCGAA	4	23	41	37	47	-1	-1	-1	-1	-1	-1	-1	-1	-1	-1	1	10	13	15	0	-1	-1	-1	-1	-1	-1	-1	-1	-1	-1	-1	-1	-1	-1	-1
PT_TCGGGACCATCATCTT	4	23	41	37	47	-1	-1	-1	-1	-1	-1	-1	-1	-1	-1	1	10	13	15	0	-1	-1	-1	-1	-1	-1	-1	-1	-1	-1	-1	-1	-1	-1	-1
PT_TTGTTCAGTTTCGGCG	4	23	41	37	47	-1	-1	-1	-1	-1	-1	-1	-1	-1	-1	1	10	13	15	0	-1	-1	-1	-1	-1	-1	-1	-1	-1	-1	-1	-1	-1	-1	-1
PT_AGGTTGTCATCGGATT	4	23	41	37	47	-1	-1	-1	-1	-1	-1	-1	-1	-1	-1	-1	-1	-1	-1	-1	-1	-1	-1	-1	-1	-1	-1	-1	-1	-1	-1	-1	-1	-1	-1
PT_CATCCCACACCCAACG	4	23	41	37	47	-1	-1	-1	-1	-1	-1	-1	-1	-1	-1	-1	-1	-1	-1	-1	-1	-1	-1	-1	-1	-1	-1	-1	-1	-1	-1	-1	-1	-1	-1
PT_CATTTCAGTATGTCTG	4	23	41	37	47	-1	-1	-1	-1	-1	-1	-1	-1	-1	-1	-1	-1	-1	-1	-1	-1	-1	-1	-1	-1	-1	-1	-1	-1	-1	-1	-1	-1	-1	-1
PT_CCACAAAGTACTGGGA	4	23	41	37	47	-1	-1	-1	-1	-1	-1	-1	-1	-1	-1	-1	-1	-1	-1	-1	-1	-1	-1	-1	-1	-1	-1	-1	-1	-1	-1	-1	-1	-1	-1
PT_GAGAAATAGCATAGGC	4	23	41	37	47	-1	-1	-1	-1	-1	-1	-1	-1	-1	-1	-1	-1	-1	-1	-1	-1	-1	-1	-1	-1	-1	-1	-1	-1	-1	-1	-1	-1	-1	-1
PT_GATCACAGTACCCAGC	4	23	41	37	47	-1	-1	-1	-1	-1	-1	-1	-1	-1	-1	-1	-1	-1	-1	-1	-1	-1	-1	-1	-1	-1	-1	-1	-1	-1	-1	-1	-1	-1	-1
PT_GATTCTTTCGTAACTG	4	23	41	37	47	-1	-1	-1	-1	-1	-1	-1	-1	-1	-1	-1	-1	-1	-1	-1	-1	-1	-1	-1	-1	-1	-1	-1	-1	-1	-1	-1	-1	-1	-1
PT_GCACGTGGTCTTCGAA	4	23	41	37	47	-1	-1	-1	-1	-1	-1	-1	-1	-1	-1	-1	-1	-1	-1	-1	-1	-1	-1	-1	-1	-1	-1	-1	-1	-1	-1	-1	-1	-1	-1
PT_GGTGTCGAGGCGTTGA	4	23	41	37	47	-1	-1	-1	-1	-1	-1	-1	-1	-1	-1	-1	-1	-1	-1	-1	-1	-1	-1	-1	-1	-1	-1	-1	-1	-1	-1	-1	-1	-1	-1
PT_TGACAGTTCCGTGTAA	4	23	41	37	47	-1	-1	-1	-1	-1	-1	-1	-1	-1	-1	-1	-1	-1	-1	-1	-1	-1	-1	-1	-1	-1	-1	-1	-1	-1	-1	-1	-1	-1	-1
PT_TGTTCTAGTCTCAGAT	4	23	41	37	47	-1	-1	-1	-1	-1	-1	-1	-1	-1	-1	-1	-1	-1	-1	-1	-1	-1	-1	-1	-1	-1	-1	-1	-1	-1	-1	-1	-1	-1	-1
PT_ACACCAACAAACTCGT	-1	-1	-1	-1	-1	1	8	13	13	2	-1	-1	-1	-1	-1	1	10	13	15	0	-1	-1	-1	-1	-1	-1	-1	-1	-1	-1	-1	-1	-1	-1	-1
PT_AGGGCTCAGCTGACTT	-1	-1	-1	-1	-1	1	8	13	13	2	-1	-1	-1	-1	-1	1	10	13	15	0	-1	-1	-1	-1	-1	-1	-1	-1	-1	-1	-1	-1	-1	-1	-1
PT_CTAGGTAAGGAACGAA	-1	-1	-1	-1	-1	1	8	13	13	2	-1	-1	-1	-1	-1	1	10	13	15	0	-1	-1	-1	-1	-1	-1	-1	-1	-1	-1	-1	-1	-1	-1	-1
PT_CTCCACACAGGCTTGC	-1	-1	-1	-1	-1	1	8	13	13	2	-1	-1	-1	-1	-1	1	10	13	15	0	-1	-1	-1	-1	-1	-1	-1	-1	-1	-1	-1	-1	-1	-1	-1
PT_GTGGCGTTCTTGCAAG	-1	-1	-1	-1	-1	1	8	13	13	2	-1	-1	-1	-1	-1	1	10	13	15	0	-1	-1	-1	-1	-1	-1	-1	-1	-1	-1	-1	-1	-1	-1	-1
PT_TAACCAGGTCCTGTCT	-1	-1	-1	-1	-1	1	8	13	13	2	-1	-1	-1	-1	-1	1	10	13	15	0	-1	-1	-1	-1	-1	-1	-1	-1	-1	-1	-1	-1	-1	-1	-1
PT_TATTGGGTCGCTCTAC	-1	-1	-1	-1	-1	1	8	13	13	2	-1	-1	-1	-1	-1	1	10	13	15	0	-1	-1	-1	-1	-1	-1	-1	-1	-1	-1	-1	-1	-1	-1	-1
PT_TCAGGGCCATATCTCT	-1	-1	-1	-1	-1	1	8	13	13	2	-1	-1	-1	-1	-1	1	10	13	15	0	-1	-1	-1	-1	-1	-1	-1	-1	-1	-1	-1	-1	-1	-1	-1
PT_TCGCTCAGTCGCAACC	-1	-1	-1	-1	-1	1	8	13	13	2	-1	-1	-1	-1	-1	1	10	13	15	0	-1	-1	-1	-1	-1	-1	-1	-1	-1	-1	-1	-1	-1	-1	-1
PT_TGATCAGTCCCAGGAC	-1	-1	-1	-1	-1	1	8	13	13	2	-1	-1	-1	-1	-1	1	10	13	15	0	-1	-1	-1	-1	-1	-1	-1	-1	-1	-1	-1	-1	-1	-1	-1
PT_TGCGGCACAGTTCACA	-1	-1	-1	-1	-1	1	8	13	13	2	-1	-1	-1	-1	-1	1	10	13	15	0	-1	-1	-1	-1	-1	-1	-1	-1	-1	-1	-1	-1	-1	-1	-1
PT_ATGGTTGCATAGCACT	-1	-1	-1	-1	-1	-1	-1	-1	-1	-1	-1	-1	-1	-1	-1	1	10	13	15	0	-1	-1	-1	-1	-1	-1	-1	-1	-1	-1	-1	-1	-1	-1	-1
PT_CATACCCGTACCATAC	-1	-1	-1	-1	-1	-1	-1	-1	-1	-1	-1	-1	-1	-1	-1	1	10	13	15	0	-1	-1	-1	-1	-1	-1	-1	-1	-1	-1	-1	-1	-1	-1	-1
PT_CGTTCTGTCGTTCTCG	-1	-1	-1	-1	-1	-1	-1	-1	-1	-1	-1	-1	-1	-1	-1	1	10	13	15	0	-1	-1	-1	-1	-1	-1	-1	-1	-1	-1	-1	-1	-1	-1	-1
PT_CTCAGTCCAATTGCTG	-1	-1	-1	-1	-1	-1	-1	-1	-1	-1	-1	-1	-1	-1	-1	1	10	13	15	0	-1	-1	-1	-1	-1	-1	-1	-1	-1	-1	-1	-1	-1	-1	-1
PT_GAAACCTGTCCATCTC	-1	-1	-1	-1	-1	-1	-1	-1	-1	-1	-1	-1	-1	-1	-1	1	10	13	15	0	-1	-1	-1	-1	-1	-1	-1	-1	-1	-1	-1	-1	-1	-1	-1
PT_GCCATGGTCCGTGACG	-1	-1	-1	-1	-1	-1	-1	-1	-1	-1	-1	-1	-1	-1	-1	1	10	13	15	0	-1	-1	-1	-1	-1	-1	-1	-1	-1	-1	-1	-1	-1	-1	-1
PT_TGAACGTCATAGCTGT	-1	-1	-1	-1	-1	-1	-1	-1	-1	-1	-1	-1	-1	-1	-1	1	10	13	15	0	-1	-1	-1	-1	-1	-1	-1	-1	-1	-1	-1	-1	-1	-1	-1
PT_TTGGTTTGTAGTTACC	-1	-1	-1	-1	-1	-1	-1	-1	-1	-1	-1	-1	-1	-1	-1	1	10	13	15	0	-1	-1	-1	-1	-1	-1	-1	-1	-1	-1	-1	-1	-1	-1	-1
PT_GGGTAGACAGTTCCAA	4	23	44	40	50	-1	-1	-1	-1	-1	-1	-1	-1	-1	-1	-1	-1	-1	-1	-1	-1	-1	-1	-1	-1	-1	-1	-1	-1	-1	1	8	10	11	9
PT_TCATTCACATGCTGCG	-1	-1	-1	-1	-1	1	8	13	13	2	-1	-1	-1	-1	-1	-1	-1	-1	-1	-1	-1	-1	-1	-1	-1	-1	-1	-1	-1	-1	1	8	10	11	9
