## Supplementary Data and Scripts for "Detecting branching rate heterogeneity with tree balance statistics in lineage tracing trees": M1_clone_2_N16_character_matrix.txt

cellBC	r0	r1	r2	r3	r4	r5	r6	r7	r8	r9	r10	r11	r12	r13	r14
PT_AAACCCATCATCGACA	2	1	1	1	4	1	1	1	2	2	1	9	10	2	10
PT_AAAGTGACAGGTCCGT	2	1	1	1	4	1	1	1	2	2	1	9	10	2	10
PT_AATGACCAGATCCCAT	2	1	1	1	4	1	1	1	2	2	1	9	10	2	10
PT_AATTCCTAGATTCGCT	2	1	1	1	4	1	1	1	2	2	1	9	10	2	10
PT_AATTTCCGTCTAGATC	2	1	1	1	4	1	1	1	2	2	1	9	10	2	10
PT_ACACAGTTCCTACCAC	2	1	1	1	4	1	1	1	2	2	1	9	10	2	10
PT_ACATCCCCACTGCACG	2	1	1	1	4	1	1	1	2	2	1	9	10	2	10
PT_ACATGCATCGGCTATA	2	1	1	1	4	1	1	1	2	2	1	9	10	2	10
PT_ACCCTCACAGCCATTA	2	1	1	1	4	1	1	1	2	2	1	9	10	2	10
PT_ACCCTTGTCCTTATAC	2	1	1	1	4	1	1	1	2	2	1	9	10	2	10
PT_ACGGTCGGTGGTCTGC	2	1	1	1	4	1	1	1	2	2	1	9	10	2	10
PT_ACGTAACGTCTCACAA	2	1	1	1	4	1	1	1	2	2	1	9	10	2	10
PT_AGAACCTTCTAGAGCT	2	1	1	1	4	1	1	1	2	2	1	9	10	2	10
PT_AGAGCAGCAGGTGTTT	2	1	1	1	4	1	1	1	2	2	1	9	10	2	10
PT_AGAGCCCTCTAACGGT	2	1	1	1	4	1	1	1	2	2	1	9	10	2	10
PT_AGCTACAAGTAGCATA	2	1	1	1	4	1	1	1	2	2	1	9	10	2	10
PT_AGGGAGTGTTGGATCT	2	1	1	1	4	1	1	1	2	2	1	9	10	2	10
PT_AGTTCGACACCAATTG	2	1	1	1	4	1	1	1	2	2	1	9	10	2	10
PT_ATATCCTAGTCAGAGC	2	1	1	1	4	1	1	1	2	2	1	9	10	2	10
PT_ATGTCTTCACGTAGTT	2	1	1	1	4	1	1	1	2	2	1	9	10	2	10
PT_ATTCCATCAGGTCAGA	2	1	1	1	4	1	1	1	2	2	1	9	10	2	10
PT_ATTCCATGTCTTTCAT	2	1	1	1	4	1	1	1	2	2	1	9	10	2	10
PT_ATTCGTTCAAGAATAC	2	1	1	1	4	1	1	1	2	2	1	9	10	2	10
PT_ATTCTACTCCGATTAG	2	1	1	1	4	1	1	1	2	2	1	9	10	2	10
PT_CAACAACCAGGCTATT	2	1	1	1	4	1	1	1	2	2	1	9	10	2	10
PT_CAACAACTCTCAGAAC	2	1	1	1	4	1	1	1	2	2	1	9	10	2	10
PT_CAACAGTCAGAGTTGG	2	1	1	1	4	1	1	1	2	2	1	9	10	2	10
PT_CACGGGTCAATTGAAG	2	1	1	1	4	1	1	1	2	2	1	9	10	2	10
PT_CACTGGGCAGCTATTG	2	1	1	1	4	1	1	1	2	2	1	9	10	2	10
PT_CACTGGGCATAATCGC	2	1	1	1	4	1	1	1	2	2	1	9	10	2	10
PT_CAGAGCCGTAGGATAT	2	1	1	1	4	1	1	1	2	2	1	9	10	2	10
PT_CAGATTGGTCTAACGT	2	1	1	1	4	1	1	1	2	2	1	9	10	2	10
PT_CAGCAATAGACTACCT	2	1	1	1	4	1	1	1	2	2	1	9	10	2	10
PT_CAGCACGAGGGCATGT	2	1	1	1	4	1	1	1	2	2	1	9	10	2	10
PT_CATAAGCTCCGTGTGG	2	1	1	1	4	1	1	1	2	2	1	9	10	2	10
PT_CATACCCGTTGTGTTG	2	1	1	1	4	1	1	1	2	2	1	9	10	2	10
PT_CATGCCTGTTCGAGCC	2	1	1	1	4	1	1	1	2	2	1	9	10	2	10
PT_CCATCACCAGCTTTGA	2	1	1	1	4	1	1	1	2	2	1	9	10	2	10
PT_CCCATTGTCGTCACCT	2	1	1	1	4	1	1	1	2	2	1	9	10	2	10
PT_CCGGTAGAGAAAGTCT	2	1	1	1	4	1	1	1	2	2	1	9	10	2	10
PT_CCGTAGGGTAGCTTTG	2	1	1	1	4	1	1	1	2	2	1	9	10	2	10
PT_CCTCACAGTACACGCC	2	1	1	1	4	1	1	1	2	2	1	9	10	2	10
PT_CCTCCTCAGATCCCAT	2	1	1	1	4	1	1	1	2	2	1	9	10	2	10
PT_CCTCTAGCATATGAAG	2	1	1	1	4	1	1	1	2	2	1	9	10	2	10
PT_CCTCTAGTCTGGCCGA	2	1	1	1	4	1	1	1	2	2	1	9	10	2	10
PT_CGAAGGACAAGTTCGT	2	1	1	1	4	1	1	1	2	2	1	9	10	2	10
PT_CGTCAAAAGTACTGGG	2	1	1	1	4	1	1	1	2	2	1	9	10	2	10
PT_CTAAGTGAGGTACATA	2	1	1	1	4	1	1	1	2	2	1	9	10	2	10
PT_CTACGGGGTGTGTGTT	2	1	1	1	4	1	1	1	2	2	1	9	10	2	10
PT_CTCAGGGAGGGTCTTT	2	1	1	1	4	1	1	1	2	2	1	9	10	2	10
PT_CTGATCCTCTAGTCAG	2	1	1	1	4	1	1	1	2	2	1	9	10	2	10
PT_CTGCCATTCGATGGAG	2	1	1	1	4	1	1	1	2	2	1	9	10	2	10
PT_CTGGTCTAGAGTGTGC	2	1	1	1	4	1	1	1	2	2	1	9	10	2	10
PT_CTGTATTAGCAGCCTC	2	1	1	1	4	1	1	1	2	2	1	9	10	2	10
PT_CTTACCGTCTGCGATA	2	1	1	1	4	1	1	1	2	2	1	9	10	2	10
PT_CTTCGGTTCTGCGAGC	2	1	1	1	4	1	1	1	2	2	1	9	10	2	10
PT_GAAGAATTCATGCCAA	2	1	1	1	4	1	1	1	2	2	1	9	10	2	10
PT_GACATCATCGCTGACG	2	1	1	1	4	1	1	1	2	2	1	9	10	2	10
PT_GAGAGGTAGTTGAATG	2	1	1	1	4	1	1	1	2	2	1	9	10	2	10
PT_GATCAGTTCGAACGGA	2	1	1	1	4	1	1	1	2	2	1	9	10	2	10
PT_GATCCCTAGAGGATCC	2	1	1	1	4	1	1	1	2	2	1	9	10	2	10
PT_GATCCCTTCACATTGG	2	1	1	1	4	1	1	1	2	2	1	9	10	2	10
PT_GATCGTACACCATAAC	2	1	1	1	4	1	1	1	2	2	1	9	10	2	10
PT_GATTGGTAGCGCCCAT	2	1	1	1	4	1	1	1	2	2	1	9	10	2	10
PT_GATTTCTAGATGCTTC	2	1	1	1	4	1	1	1	2	2	1	9	10	2	10
PT_GCAACCGCAGGTTCGC	2	1	1	1	4	1	1	1	2	2	1	9	10	2	10
PT_GCAGCCAGTACAGCGA	2	1	1	1	4	1	1	1	2	2	1	9	10	2	10
PT_GCATGATCATCGATAC	2	1	1	1	4	1	1	1	2	2	1	9	10	2	10
PT_GCATGATTCGAAGCCC	2	1	1	1	4	1	1	1	2	2	1	9	10	2	10
PT_GCTGGGTCAGCCCAGT	2	1	1	1	4	1	1	1	2	2	1	9	10	2	10
PT_GCTTGGGAGGGCCTCT	2	1	1	1	4	1	1	1	2	2	1	9	10	2	10
PT_GCTTTCGTCGTGCACG	2	1	1	1	4	1	1	1	2	2	1	9	10	2	10
PT_GGATGTTTCAGTCTTT	2	1	1	1	4	1	1	1	2	2	1	9	10	2	10
PT_GGGCCATCAGGCATGA	2	1	1	1	4	1	1	1	2	2	1	9	10	2	10
PT_GGGTGAATCACGGACC	2	1	1	1	4	1	1	1	2	2	1	9	10	2	10
PT_GGTAACTCAACTCCCT	2	1	1	1	4	1	1	1	2	2	1	9	10	2	10
PT_GGTAATCGTTCGTACA	2	1	1	1	4	1	1	1	2	2	1	9	10	2	10
PT_GGTTCTCGTTACTCAG	2	1	1	1	4	1	1	1	2	2	1	9	10	2	10
PT_GTCTACCAGTGGCGAT	2	1	1	1	4	1	1	1	2	2	1	9	10	2	10
PT_GTGAGTTCAAAGCAAT	2	1	1	1	4	1	1	1	2	2	1	9	10	2	10
PT_GTGCGTGTCCGCTTAC	2	1	1	1	4	1	1	1	2	2	1	9	10	2	10
PT_GTTGTAGTCAAGTAAG	2	1	1	1	4	1	1	1	2	2	1	9	10	2	10
PT_GTTGTAGTCCCGAGGT	2	1	1	1	4	1	1	1	2	2	1	9	10	2	10
PT_TAAGCGTTCCAAACCA	2	1	1	1	4	1	1	1	2	2	1	9	10	2	10
PT_TACTTGTGTCGGTGAA	2	1	1	1	4	1	1	1	2	2	1	9	10	2	10
PT_TAGACTGAGGGTAATT	2	1	1	1	4	1	1	1	2	2	1	9	10	2	10
PT_TAGTGCACAACTGTGT	2	1	1	1	4	1	1	1	2	2	1	9	10	2	10
PT_TATTCCACAGTAACGG	2	1	1	1	4	1	1	1	2	2	1	9	10	2	10
PT_TATTGCTCAGGAGACT	2	1	1	1	4	1	1	1	2	2	1	9	10	2	10
PT_TCAAGACAGTCCTGTA	2	1	1	1	4	1	1	1	2	2	1	9	10	2	10
PT_TCAGTGACATAGAATG	2	1	1	1	4	1	1	1	2	2	1	9	10	2	10
PT_TCAGTTTGTAGCGTCC	2	1	1	1	4	1	1	1	2	2	1	9	10	2	10
PT_TCCATGCTCTACACAG	2	1	1	1	4	1	1	1	2	2	1	9	10	2	10
PT_TCCTCTTGTTGAATCC	2	1	1	1	4	1	1	1	2	2	1	9	10	2	10
PT_TCCTGCACAGACAAAT	2	1	1	1	4	1	1	1	2	2	1	9	10	2	10
PT_TCGGGTGCACGTTGGC	2	1	1	1	4	1	1	1	2	2	1	9	10	2	10
PT_TCGTAGAAGCTGCCAC	2	1	1	1	4	1	1	1	2	2	1	9	10	2	10
PT_TCTACCGAGATTGTGA	2	1	1	1	4	1	1	1	2	2	1	9	10	2	10
PT_TCTATACAGTGCTAGG	2	1	1	1	4	1	1	1	2	2	1	9	10	2	10
PT_TCTATCAGTCACCGAC	2	1	1	1	4	1	1	1	2	2	1	9	10	2	10
PT_TCTCACGTCCTCTGCA	2	1	1	1	4	1	1	1	2	2	1	9	10	2	10
PT_TGAGGTTGTAGACGGT	2	1	1	1	4	1	1	1	2	2	1	9	10	2	10
PT_TGAGTCACACACGGAA	2	1	1	1	4	1	1	1	2	2	1	9	10	2	10
PT_TGATGCATCGAACCAT	2	1	1	1	4	1	1	1	2	2	1	9	10	2	10
PT_TGCGGCATCCTACGGG	2	1	1	1	4	1	1	1	2	2	1	9	10	2	10
PT_TGCTTCGTCACCTACC	2	1	1	1	4	1	1	1	2	2	1	9	10	2	10
PT_TGTGATGAGTATAGAC	2	1	1	1	4	1	1	1	2	2	1	9	10	2	10
PT_TGTTCTACAAGCGATG	2	1	1	1	4	1	1	1	2	2	1	9	10	2	10
PT_TTACCGCAGTCTGGAG	2	1	1	1	4	1	1	1	2	2	1	9	10	2	10
PT_TTAGGCAAGGTAATCA	2	1	1	1	4	1	1	1	2	2	1	9	10	2	10
PT_TTCAATCAGACTAGAT	2	1	1	1	4	1	1	1	2	2	1	9	10	2	10
PT_TTCCGTGGTATGTCCA	2	1	1	1	4	1	1	1	2	2	1	9	10	2	10
PT_TTCCGTGTCCTCTTTC	2	1	1	1	4	1	1	1	2	2	1	9	10	2	10
PT_TTCTAACAGATACTGA	2	1	1	1	4	1	1	1	2	2	1	9	10	2	10
PT_TTCTAACCAACACTAC	2	1	1	1	4	1	1	1	2	2	1	9	10	2	10
PT_TTCTTGACAACCAACT	2	1	1	1	4	1	1	1	2	2	1	9	10	2	10
PT_TTGATGGTCGGAATTC	2	1	1	1	4	1	1	1	2	2	1	9	10	2	10
PT_TTGCATTGTCCTACAA	2	1	1	1	4	1	1	1	2	2	1	9	10	2	10
PT_TTGTTGTCATTACTCT	2	1	1	1	4	1	1	1	2	2	1	9	10	2	10
PT_AAAGGGCAGGGAGGCA	-1	-1	-1	-1	-1	1	1	1	2	2	1	9	10	2	10
PT_AGGATCTAGTACCGGA	-1	-1	-1	-1	-1	1	1	1	2	2	1	9	10	2	10
PT_CAGCACGTCGTAGTCA	-1	-1	-1	-1	-1	1	1	1	2	2	1	9	10	2	10
PT_CGGGTCACAGATCCAT	-1	-1	-1	-1	-1	1	1	1	2	2	1	9	10	2	10
PT_CGTGTCTTCAGAGCAG	-1	-1	-1	-1	-1	1	1	1	2	2	1	9	10	2	10
PT_CTGTAGACATGGGTCC	-1	-1	-1	-1	-1	1	1	1	2	2	1	9	10	2	10
PT_GAATCACCACAGTCAT	-1	-1	-1	-1	-1	1	1	1	2	2	1	9	10	2	10
PT_GACATCAAGTATAGGT	-1	-1	-1	-1	-1	1	1	1	2	2	1	9	10	2	10
PT_GCCCGAATCCCTGTTG	-1	-1	-1	-1	-1	1	1	1	2	2	1	9	10	2	10
PT_GGGCTCACATCCAATG	-1	-1	-1	-1	-1	1	1	1	2	2	1	9	10	2	10
PT_GTTACCCTCTGTTGGA	-1	-1	-1	-1	-1	1	1	1	2	2	1	9	10	2	10
PT_GTTGTAGTCGTGGCTG	-1	-1	-1	-1	-1	1	1	1	2	2	1	9	10	2	10
PT_TCAGCCTCACAACATC	-1	-1	-1	-1	-1	1	1	1	2	2	1	9	10	2	10
PT_TCATTACCACTGGATT	-1	-1	-1	-1	-1	1	1	1	2	2	1	9	10	2	10
PT_TCCTAATCAAGACGGT	-1	-1	-1	-1	-1	1	1	1	2	2	1	9	10	2	10
PT_TCGGATAAGTCAGAGC	-1	-1	-1	-1	-1	1	1	1	2	2	1	9	10	2	10
PT_TTCGGTCCAACCGCCA	-1	-1	-1	-1	-1	1	1	1	2	2	1	9	10	2	10
PT_TTTGATCCAAGAATGT	-1	-1	-1	-1	-1	1	1	1	2	2	1	9	10	2	10
PT_AACCTGATCACCTGGG	2	1	1	1	4	1	1	1	2	2	-1	-1	-1	-1	-1
PT_AACGGGACACCTCAGG	2	1	1	1	4	1	1	1	2	2	-1	-1	-1	-1	-1
PT_ACAAAGACAGGTGAGT	2	1	1	1	4	1	1	1	2	2	-1	-1	-1	-1	-1
PT_ACTATCTCAGAGTCTT	2	1	1	1	4	1	1	1	2	2	-1	-1	-1	-1	-1
PT_AGAACAACACTGTGAT	2	1	1	1	4	1	1	1	2	2	-1	-1	-1	-1	-1
PT_AGATCCAGTTTCTATC	2	1	1	1	4	1	1	1	2	2	-1	-1	-1	-1	-1
PT_AGGGTGACATAATGCC	2	1	1	1	4	1	1	1	2	2	-1	-1	-1	-1	-1
PT_CACTTCGTCTATCGTT	2	1	1	1	4	1	1	1	2	2	-1	-1	-1	-1	-1
PT_CAGATACCAAGACCTT	2	1	1	1	4	1	1	1	2	2	-1	-1	-1	-1	-1
PT_CAGCAGCCAGGGACTA	2	1	1	1	4	1	1	1	2	2	-1	-1	-1	-1	-1
PT_CCCTAACCAATGCAAA	2	1	1	1	4	1	1	1	2	2	-1	-1	-1	-1	-1
PT_CCGATCTTCAGCGTCG	2	1	1	1	4	1	1	1	2	2	-1	-1	-1	-1	-1
PT_CCGTAGGCACGTTGGC	2	1	1	1	4	1	1	1	2	2	-1	-1	-1	-1	-1
PT_CGTAAGTTCCATGCAA	2	1	1	1	4	1	1	1	2	2	-1	-1	-1	-1	-1
PT_CTAACTTCAGGTGAGT	2	1	1	1	4	1	1	1	2	2	-1	-1	-1	-1	-1
PT_CTCCCTCTCCACACCT	2	1	1	1	4	1	1	1	2	2	-1	-1	-1	-1	-1
PT_CTCCTTTCAACGCATT	2	1	1	1	4	1	1	1	2	2	-1	-1	-1	-1	-1
PT_CTCTCAGCAACGCATT	2	1	1	1	4	1	1	1	2	2	-1	-1	-1	-1	-1
PT_GAGTGAGAGCTCGCAC	2	1	1	1	4	1	1	1	2	2	-1	-1	-1	-1	-1
PT_GCAACCGGTATGTCAC	2	1	1	1	4	1	1	1	2	2	-1	-1	-1	-1	-1
PT_GCCCGAACAATCGTCA	2	1	1	1	4	1	1	1	2	2	-1	-1	-1	-1	-1
PT_GGGAGATGTGAGTAGC	2	1	1	1	4	1	1	1	2	2	-1	-1	-1	-1	-1
PT_GGGTGAACAATACCTG	2	1	1	1	4	1	1	1	2	2	-1	-1	-1	-1	-1
PT_GGGTTTAAGCCGATCC	2	1	1	1	4	1	1	1	2	2	-1	-1	-1	-1	-1
PT_GTAGAAACAACGTATC	2	1	1	1	4	1	1	1	2	2	-1	-1	-1	-1	-1
PT_GTCATGACAATTAGGA	2	1	1	1	4	1	1	1	2	2	-1	-1	-1	-1	-1
PT_GTGACGCTCGCTAGCG	2	1	1	1	4	1	1	1	2	2	-1	-1	-1	-1	-1
PT_TCACGCTCATCGGCCA	2	1	1	1	4	1	1	1	2	2	-1	-1	-1	-1	-1
PT_TCCACGTAGACTAGAT	2	1	1	1	4	1	1	1	2	2	-1	-1	-1	-1	-1
PT_TGAGTCACACAGCCTG	2	1	1	1	4	1	1	1	2	2	-1	-1	-1	-1	-1
PT_TTCCGGTCAATGAACA	2	1	1	1	4	1	1	1	2	2	-1	-1	-1	-1	-1
