## Supplementary Data and Scripts for "Detecting branching rate heterogeneity with tree balance statistics in lineage tracing trees": M1_clone_3_N0_character_matrix.txt

cellBC	r0	r1	r2	r3	r4	r5	r6	r7	r8	r9
PT_AAAGGATAGGAGGGTG	1	1	1	1	1	1	1	1	1	1
PT_AAAGGATGTTTAAGGA	1	1	1	1	1	1	1	1	1	1
PT_AAAGTCCAGCGTGCCT	1	1	1	1	1	1	1	1	1	1
PT_AAAGTCCCAATAGTAG	1	1	1	1	1	1	1	1	1	1
PT_AACAGGGTCTAAGCGT	1	1	1	1	1	1	1	1	1	1
PT_AACGTCAAGAAGCGAA	1	1	1	1	1	1	1	1	1	1
PT_AACGTCATCGGAGCAA	1	1	1	1	1	1	1	1	1	1
PT_AAGACAAGTACCTGTA	1	1	1	1	1	1	1	1	1	1
PT_AAGCCATGTACAAGCG	1	1	1	1	1	1	1	1	1	1
PT_AAGGAATGTGAGGATC	1	1	1	1	1	1	1	1	1	1
PT_AAGGAATTCACGGGCT	1	1	1	1	1	1	1	1	1	1
PT_AAGGTAAGTCTGTGAT	1	1	1	1	1	1	1	1	1	1
PT_AATCACGCACAGTACT	1	1	1	1	1	1	1	1	1	1
PT_AATCGTGTCCAACCGG	1	1	1	1	1	1	1	1	1	1
PT_AATTTCCGTACGACAG	1	1	1	1	1	1	1	1	1	1
PT_ACAAAGAGTTCATCGA	1	1	1	1	1	1	1	1	1	1
PT_ACAACCATCTCGCCTA	1	1	1	1	1	1	1	1	1	1
PT_ACACAGTGTGCATGAG	1	1	1	1	1	1	1	1	1	1
PT_ACACTGATCGAGCTGC	1	1	1	1	1	1	1	1	1	1
PT_ACACTGATCTTCCACG	1	1	1	1	1	1	1	1	1	1
PT_ACAGCCGCAGTCTTCC	1	1	1	1	1	1	1	1	1	1
PT_ACAGGGAAGGCATCGA	1	1	1	1	1	1	1	1	1	1
PT_ACATCGACACTCAGAT	1	1	1	1	1	1	1	1	1	1
PT_ACATCGACATCCTTCG	1	1	1	1	1	1	1	1	1	1
PT_ACATTTCTCGTCAGAT	1	1	1	1	1	1	1	1	1	1
PT_ACCCTTGTCCGGTAAT	1	1	1	1	1	1	1	1	1	1
PT_ACCGTTCGTTTACTTC	1	1	1	1	1	1	1	1	1	1
PT_ACCGTTCTCCAAAGGG	1	1	1	1	1	1	1	1	1	1
PT_ACCTGAAGTCCAGCAC	1	1	1	1	1	1	1	1	1	1
PT_ACCTGTCAGGTCCAGA	1	1	1	1	1	1	1	1	1	1
PT_ACGCACGAGCTGTTCA	1	1	1	1	1	1	1	1	1	1
PT_ACGGTCGAGCCTGCCA	1	1	1	1	1	1	1	1	1	1
PT_ACGGTTAGTATTTCCT	1	1	1	1	1	1	1	1	1	1
PT_ACGTACAGTCCTCAGG	1	1	1	1	1	1	1	1	1	1
PT_ACGTTCCAGAGGCCAT	1	1	1	1	1	1	1	1	1	1
PT_ACGTTCCGTAGCTAAA	1	1	1	1	1	1	1	1	1	1
PT_ACTATGGAGAGTCACG	1	1	1	1	1	1	1	1	1	1
PT_ACTATTCGTTAAACCC	1	1	1	1	1	1	1	1	1	1
PT_ACTCTCGTCAGCATTG	1	1	1	1	1	1	1	1	1	1
PT_ACTGCAATCGGACTGC	1	1	1	1	1	1	1	1	1	1
PT_ACTGTCCTCAAGCCGC	1	1	1	1	1	1	1	1	1	1
PT_ACTTTGTAGTCCCGAC	1	1	1	1	1	1	1	1	1	1
PT_AGAAATGCACCAGACC	1	1	1	1	1	1	1	1	1	1
PT_AGAACAACACATCATG	1	1	1	1	1	1	1	1	1	1
PT_AGAACCTCACTAACGT	1	1	1	1	1	1	1	1	1	1
PT_AGACAAACACTATGTG	1	1	1	1	1	1	1	1	1	1
PT_AGACACTAGAGCTTTC	1	1	1	1	1	1	1	1	1	1
PT_AGACCATCAAAGGGCT	1	1	1	1	1	1	1	1	1	1
PT_AGACTCAAGCTTTCTT	1	1	1	1	1	1	1	1	1	1
PT_AGAGAGCGTGACGCCT	1	1	1	1	1	1	1	1	1	1
PT_AGAGCAGGTTCTCAGA	1	1	1	1	1	1	1	1	1	1
PT_AGAGCCCAGTTGTCAC	1	1	1	1	1	1	1	1	1	1
PT_AGATAGAGTTTACTTC	1	1	1	1	1	1	1	1	1	1
PT_AGATGAACACCTATCC	1	1	1	1	1	1	1	1	1	1
PT_AGATGCTTCCCGAATA	1	1	1	1	1	1	1	1	1	1
PT_AGCCACGTCAGTCTTT	1	1	1	1	1	1	1	1	1	1
PT_AGCGATTTCACTGCTC	1	1	1	1	1	1	1	1	1	1
PT_AGCGCTGAGCGTGAAC	1	1	1	1	1	1	1	1	1	1
PT_AGCGCTGTCAGTCAGT	1	1	1	1	1	1	1	1	1	1
PT_AGCTACACATTGTGCA	1	1	1	1	1	1	1	1	1	1
PT_AGCTCAAAGCAACCAG	1	1	1	1	1	1	1	1	1	1
PT_AGCTTCCCACCTGATA	1	1	1	1	1	1	1	1	1	1
PT_AGGACGAAGTAACGTA	1	1	1	1	1	1	1	1	1	1
PT_AGGATAACATGGAATA	1	1	1	1	1	1	1	1	1	1
PT_AGGATCTGTAGAATAC	1	1	1	1	1	1	1	1	1	1
PT_AGGCATTCAACCAACT	1	1	1	1	1	1	1	1	1	1
PT_AGGCCACCAGGCAATG	1	1	1	1	1	1	1	1	1	1
PT_AGGCTGCTCCCTTGGT	1	1	1	1	1	1	1	1	1	1
PT_AGGGCCTGTGCCTTCT	1	1	1	1	1	1	1	1	1	1
PT_AGGTCATAGCCTGAGA	1	1	1	1	1	1	1	1	1	1
PT_AGGTCTAAGCTCACTA	1	1	1	1	1	1	1	1	1	1
PT_AGGTCTAGTGAAAGTT	1	1	1	1	1	1	1	1	1	1
PT_AGGTCTATCTTCTGTA	1	1	1	1	1	1	1	1	1	1
PT_AGGTGTTCATGATGCT	1	1	1	1	1	1	1	1	1	1
PT_AGTAACCCAAATCGTC	1	1	1	1	1	1	1	1	1	1
PT_AGTACCAAGACATGCG	1	1	1	1	1	1	1	1	1	1
PT_AGTACCAGTCTCGACG	1	1	1	1	1	1	1	1	1	1
PT_AGTACCATCTCTCGCA	1	1	1	1	1	1	1	1	1	1
PT_AGTAGTCCAATAGTAG	1	1	1	1	1	1	1	1	1	1
PT_AGTCACACAGATAAAC	1	1	1	1	1	1	1	1	1	1
PT_AGTCACATCCAGTTCC	1	1	1	1	1	1	1	1	1	1
PT_AGTCTCCTCGGTAGAG	1	1	1	1	1	1	1	1	1	1
PT_AGTGACTGTCGTACAT	1	1	1	1	1	1	1	1	1	1
PT_AGTGACTGTCGTTCAA	1	1	1	1	1	1	1	1	1	1
PT_AGTGCCGGTCAGCTTA	1	1	1	1	1	1	1	1	1	1
PT_AGTGTTGGTTCCGCAG	1	1	1	1	1	1	1	1	1	1
PT_AGTGTTGTCCCGTGTT	1	1	1	1	1	1	1	1	1	1
PT_AGTTCGACAGATCACT	1	1	1	1	1	1	1	1	1	1
PT_ATACCGATCATGCGGC	1	1	1	1	1	1	1	1	1	1
PT_ATACCTTTCCGAGGCT	1	1	1	1	1	1	1	1	1	1
PT_ATAGACCTCTACTGCC	1	1	1	1	1	1	1	1	1	1
PT_ATAGACCTCTGCATGA	1	1	1	1	1	1	1	1	1	1
PT_ATAGGCTAGGTTAAAC	1	1	1	1	1	1	1	1	1	1
PT_ATATCCTGTGACGCCT	1	1	1	1	1	1	1	1	1	1
PT_ATCCACCCAGTATTCG	1	1	1	1	1	1	1	1	1	1
PT_ATCGTCCAGACGGATC	1	1	1	1	1	1	1	1	1	1
PT_ATGAAAGGTGGAGGTT	1	1	1	1	1	1	1	1	1	1
PT_ATGAGGGAGTCATGGG	1	1	1	1	1	1	1	1	1	1
PT_ATGAGTCGTCAGCTTA	1	1	1	1	1	1	1	1	1	1
PT_ATGATCGGTTGGACTT	1	1	1	1	1	1	1	1	1	1
PT_ATGCATGGTCTTGAGT	1	1	1	1	1	1	1	1	1	1
PT_ATGCATGTCCTTCTGG	1	1	1	1	1	1	1	1	1	1
PT_ATGCGATCAGGGCTTC	1	1	1	1	1	1	1	1	1	1
PT_ATGGATCTCAATCGGT	1	1	1	1	1	1	1	1	1	1
PT_ATGGGTTCAATACGCT	1	1	1	1	1	1	1	1	1	1
PT_ATGTCCCTCGCTAAAC	1	1	1	1	1	1	1	1	1	1
PT_ATTCATCGTATGCTAC	1	1	1	1	1	1	1	1	1	1
PT_ATTCTACTCTGTGCTC	1	1	1	1	1	1	1	1	1	1
PT_ATTGGGTGTAGTGTGG	1	1	1	1	1	1	1	1	1	1
PT_ATTTCTGAGGGACAGG	1	1	1	1	1	1	1	1	1	1
PT_CAACAGTAGATCGCCC	1	1	1	1	1	1	1	1	1	1
PT_CAACCTCAGACATCAA	1	1	1	1	1	1	1	1	1	1
PT_CAACCTCAGTACAGCG	1	1	1	1	1	1	1	1	1	1
PT_CAACCTCCAATCAGCT	1	1	1	1	1	1	1	1	1	1
PT_CAATGACGTGCAACGA	1	1	1	1	1	1	1	1	1	1
PT_CAATGACTCGTAATGC	1	1	1	1	1	1	1	1	1	1
PT_CAATTTCCAGCTACTA	1	1	1	1	1	1	1	1	1	1
PT_CACAACAGTAGTCACT	1	1	1	1	1	1	1	1	1	1
PT_CACAGGCTCAGGAACG	1	1	1	1	1	1	1	1	1	1
PT_CACATGATCAACCGAT	1	1	1	1	1	1	1	1	1	1
PT_CACGGGTGTAGAAACT	1	1	1	1	1	1	1	1	1	1
PT_CACGTGGCATCACCAA	1	1	1	1	1	1	1	1	1	1
PT_CACGTTCTCAGACAAA	1	1	1	1	1	1	1	1	1	1
PT_CACTGAAAGTCAGCCC	1	1	1	1	1	1	1	1	1	1
PT_CACTGGGCAATCCTAG	1	1	1	1	1	1	1	1	1	1
PT_CACTGGGTCCGCTTAC	1	1	1	1	1	1	1	1	1	1
PT_CAGAGCCGTATGAGCG	1	1	1	1	1	1	1	1	1	1
PT_CAGCCAGCAACGTTAC	1	1	1	1	1	1	1	1	1	1
PT_CATAGACGTTACCCAA	1	1	1	1	1	1	1	1	1	1
PT_CATCCCAGTACAGGTG	1	1	1	1	1	1	1	1	1	1
PT_CATCCGTAGAGCTTTC	1	1	1	1	1	1	1	1	1	1
PT_CATCCGTCAAAGCACG	1	1	1	1	1	1	1	1	1	1
PT_CATCGGGTCGGCTTGG	1	1	1	1	1	1	1	1	1	1
PT_CATCGTCCAGAGTTCT	1	1	1	1	1	1	1	1	1	1
PT_CATCGTCGTCCAGCCA	1	1	1	1	1	1	1	1	1	1
PT_CATGAGTTCCTACGAA	1	1	1	1	1	1	1	1	1	1
PT_CATGAGTTCTCTCTTC	1	1	1	1	1	1	1	1	1	1
PT_CATGCAAAGCAGGCAT	1	1	1	1	1	1	1	1	1	1
PT_CATGCGGCATGACACT	1	1	1	1	1	1	1	1	1	1
PT_CATGGTATCCATTTGT	1	1	1	1	1	1	1	1	1	1
PT_CATTCCGAGACGGTTG	1	1	1	1	1	1	1	1	1	1
PT_CATTGCCAGCATATGA	1	1	1	1	1	1	1	1	1	1
PT_CATTTCACACCTCTGT	1	1	1	1	1	1	1	1	1	1
PT_CCAATGATCCTTCTGG	1	1	1	1	1	1	1	1	1	1
PT_CCAATTTGTCACTAGT	1	1	1	1	1	1	1	1	1	1
PT_CCAATTTTCGAATGCT	1	1	1	1	1	1	1	1	1	1
PT_CCATAAGAGGATTTGA	1	1	1	1	1	1	1	1	1	1
PT_CCCGGAAAGGGTACAC	1	1	1	1	1	1	1	1	1	1
PT_CCCTAACTCTCTGAGA	1	1	1	1	1	1	1	1	1	1
PT_CCGAACGCATGCAGCC	1	1	1	1	1	1	1	1	1	1
PT_CCGCAAGTCAAGTAAG	1	1	1	1	1	1	1	1	1	1
PT_CCGGTAGCACAAAGCG	1	1	1	1	1	1	1	1	1	1
PT_CCGGTAGTCCGTGGCA	1	1	1	1	1	1	1	1	1	1
PT_CCTCAGTCATACACCA	1	1	1	1	1	1	1	1	1	1
PT_CCTCCAACAGCTACTA	1	1	1	1	1	1	1	1	1	1
PT_CCTCCTCGTCTGTGGC	1	1	1	1	1	1	1	1	1	1
PT_CCTCTCCCAGCTGTAT	1	1	1	1	1	1	1	1	1	1
PT_CCTGTTGCATAACGGG	1	1	1	1	1	1	1	1	1	1
PT_CCTTCAGTCGTCGACG	1	1	1	1	1	1	1	1	1	1
PT_CGAGAAGAGACCGTTT	1	1	1	1	1	1	1	1	1	1
PT_CGAGTGCAGGTATTGA	1	1	1	1	1	1	1	1	1	1
PT_CGAGTGCCAAACCACT	1	1	1	1	1	1	1	1	1	1
PT_CGATGCGTCCAAGCTA	1	1	1	1	1	1	1	1	1	1
PT_CGATGGCCATGGTGGA	1	1	1	1	1	1	1	1	1	1
PT_CGGAACCGTGGCTGAA	1	1	1	1	1	1	1	1	1	1
PT_CGGGCATGTGCTGATT	1	1	1	1	1	1	1	1	1	1
PT_CGGGTCACATGCTGCG	1	1	1	1	1	1	1	1	1	1
PT_CGGGTCAGTTACGCCG	1	1	1	1	1	1	1	1	1	1
PT_CGTAAGTCAAACACCT	1	1	1	1	1	1	1	1	1	1
PT_CGTAAGTCAGTGCCTG	1	1	1	1	1	1	1	1	1	1
PT_CGTAAGTGTTAAGCAA	1	1	1	1	1	1	1	1	1	1
PT_CGTAATGAGCAGTACG	1	1	1	1	1	1	1	1	1	1
PT_CGTGATAGTTTCGTGA	1	1	1	1	1	1	1	1	1	1
PT_CTAACCCAGATAGTGT	1	1	1	1	1	1	1	1	1	1
PT_CTAACCCCACAAATGA	1	1	1	1	1	1	1	1	1	1
PT_CTACTATCAGTCTTCC	1	1	1	1	1	1	1	1	1	1
PT_CTATCCGGTCACGACC	1	1	1	1	1	1	1	1	1	1
PT_CTCAACCCATAGACTC	1	1	1	1	1	1	1	1	1	1
PT_CTCACTGAGAAGCCAC	1	1	1	1	1	1	1	1	1	1
PT_CTCAGGGAGGATAATC	1	1	1	1	1	1	1	1	1	1
PT_CTCAGGGGTAGCTGTT	1	1	1	1	1	1	1	1	1	1
PT_CTCCACACAAGTACCT	1	1	1	1	1	1	1	1	1	1
PT_CTCCCTCCAAACAGGC	1	1	1	1	1	1	1	1	1	1
PT_CTCCGATAGCATGCGA	1	1	1	1	1	1	1	1	1	1
PT_CTCCGATTCCATTTGT	1	1	1	1	1	1	1	1	1	1
PT_CTCTCGAAGTGTTGTC	1	1	1	1	1	1	1	1	1	1
PT_CTGAGGCGTATTCCGA	1	1	1	1	1	1	1	1	1	1
PT_CTGATCCGTCATACCA	1	1	1	1	1	1	1	1	1	1
PT_CTGGACGGTAGCGATG	1	1	1	1	1	1	1	1	1	1
PT_CTGGACGTCGCCGATG	1	1	1	1	1	1	1	1	1	1
PT_CTGTACCGTGGCCACT	1	1	1	1	1	1	1	1	1	1
PT_CTGTAGAGTATCGCAT	1	1	1	1	1	1	1	1	1	1
PT_CTGTGAATCCCGAGAC	1	1	1	1	1	1	1	1	1	1
PT_CTGTGGGAGTGATCGG	1	1	1	1	1	1	1	1	1	1
PT_CTGTGGGCAAACTCTG	1	1	1	1	1	1	1	1	1	1
PT_CTTCCTTTCAAACCCA	1	1	1	1	1	1	1	1	1	1
PT_CTTCGGTTCACCTCTG	1	1	1	1	1	1	1	1	1	1
PT_CTTCTAAAGCTTCATG	1	1	1	1	1	1	1	1	1	1
PT_CTTCTCTAGGGTGAGG	1	1	1	1	1	1	1	1	1	1
PT_CTTTCAAGTATGGAAT	1	1	1	1	1	1	1	1	1	1
PT_GAAACCTGTTACGGAG	1	1	1	1	1	1	1	1	1	1
PT_GAAATGAAGCCTGGAA	1	1	1	1	1	1	1	1	1	1
PT_GAAATGACATACCAGT	1	1	1	1	1	1	1	1	1	1
PT_GAACTGTTCTGCTGAA	1	1	1	1	1	1	1	1	1	1
PT_GAAGAATTCAAATGCC	1	1	1	1	1	1	1	1	1	1
PT_GAAGCGAAGTGAGCCA	1	1	1	1	1	1	1	1	1	1
PT_GACCAATAGCGACAGT	1	1	1	1	1	1	1	1	1	1
PT_GACCCTTGTCGAACAG	1	1	1	1	1	1	1	1	1	1
PT_GACCGTGTCTCGCGTT	1	1	1	1	1	1	1	1	1	1
PT_GACGCTGAGCTCCATA	1	1	1	1	1	1	1	1	1	1
PT_GACGTTAGTACGGCAA	1	1	1	1	1	1	1	1	1	1
PT_GACGTTATCAAGCCTA	1	1	1	1	1	1	1	1	1	1
PT_GACTATGCACGTTCGG	1	1	1	1	1	1	1	1	1	1
PT_GACTATGCAGGCTATT	1	1	1	1	1	1	1	1	1	1
PT_GACTCAACATCTTCGC	1	1	1	1	1	1	1	1	1	1
PT_GAGCTGCCACTCTGCT	1	1	1	1	1	1	1	1	1	1
PT_GAGGCAAAGCGAATGC	1	1	1	1	1	1	1	1	1	1
PT_GAGTCATAGGCGACAT	1	1	1	1	1	1	1	1	1	1
PT_GAGTCATCATCCGCGA	1	1	1	1	1	1	1	1	1	1
PT_GAGTCATTCTGAGAGG	1	1	1	1	1	1	1	1	1	1
PT_GAGTCTAGTGATAGAT	1	1	1	1	1	1	1	1	1	1
PT_GAGTGAGCACGTCGGT	1	1	1	1	1	1	1	1	1	1
PT_GATAGAAAGATTGTGA	1	1	1	1	1	1	1	1	1	1
PT_GATAGCTTCTCGACGG	1	1	1	1	1	1	1	1	1	1
PT_GATGGAGAGAGGCGTT	1	1	1	1	1	1	1	1	1	1
PT_GATGGAGTCACGTCCT	1	1	1	1	1	1	1	1	1	1
PT_GCAACATCAGGTGTGA	1	1	1	1	1	1	1	1	1	1
PT_GCAACATGTAGACGTG	1	1	1	1	1	1	1	1	1	1
PT_GCATCGGGTATAGGAT	1	1	1	1	1	1	1	1	1	1
PT_GCATCGGTCTCTGCCA	1	1	1	1	1	1	1	1	1	1
PT_GCATCTCAGGATATGT	1	1	1	1	1	1	1	1	1	1
PT_GCATTAGCATCGCCTT	1	1	1	1	1	1	1	1	1	1
PT_GCCATTCTCCGTGTCT	1	1	1	1	1	1	1	1	1	1
PT_GCCCAGATCTGAACGT	1	1	1	1	1	1	1	1	1	1
PT_GCCGTGAGTCCAATCA	1	1	1	1	1	1	1	1	1	1
PT_GCGAGAAGTGATATAG	1	1	1	1	1	1	1	1	1	1
PT_GCGAGAATCTCGGCTT	1	1	1	1	1	1	1	1	1	1
PT_GCGGATCTCAAACTGC	1	1	1	1	1	1	1	1	1	1
PT_GCGTGCATCTCTATGT	1	1	1	1	1	1	1	1	1	1
PT_GCTACAACAAAGACTA	1	1	1	1	1	1	1	1	1	1
PT_GCTACAACACCACATA	1	1	1	1	1	1	1	1	1	1
PT_GCTGGGTTCGGTGTAT	1	1	1	1	1	1	1	1	1	1
PT_GGAGAACGTAGCTTAC	1	1	1	1	1	1	1	1	1	1
PT_GGAGATGAGACTCTTG	1	1	1	1	1	1	1	1	1	1
PT_GGAGATGCAGTTTGGT	1	1	1	1	1	1	1	1	1	1
PT_GGATCTACATGCCATA	1	1	1	1	1	1	1	1	1	1
PT_GGCTGTGAGCCTCTCT	1	1	1	1	1	1	1	1	1	1
PT_GGCTTGGCAGCTGCCA	1	1	1	1	1	1	1	1	1	1
PT_GGGAGTAAGACATCCT	1	1	1	1	1	1	1	1	1	1
PT_GGGAGTACACGAGGTA	1	1	1	1	1	1	1	1	1	1
PT_GGGATGAGTTCTGAGT	1	1	1	1	1	1	1	1	1	1
PT_GGGCGTTAGCGATCGA	1	1	1	1	1	1	1	1	1	1
PT_GGGCGTTCAGAGAATT	1	1	1	1	1	1	1	1	1	1
PT_GGGTATTGTAACATGA	1	1	1	1	1	1	1	1	1	1
PT_GGGTCACCATGAATCC	1	1	1	1	1	1	1	1	1	1
PT_GGTAGAGTCAGACTGT	1	1	1	1	1	1	1	1	1	1
PT_GGTAGAGTCGCCGAGT	1	1	1	1	1	1	1	1	1	1
PT_GGTCTGGTCTCGCTCA	1	1	1	1	1	1	1	1	1	1
PT_GGTTAACAGCCGATAG	1	1	1	1	1	1	1	1	1	1
PT_GGTTAACAGTGCACCC	1	1	1	1	1	1	1	1	1	1
PT_GGTTGTAAGACTTGTC	1	1	1	1	1	1	1	1	1	1
PT_GTAACCACATCCGATA	1	1	1	1	1	1	1	1	1	1
PT_GTAAGTCGTGGGTTGA	1	1	1	1	1	1	1	1	1	1
PT_GTAATGCGTGTAGGAC	1	1	1	1	1	1	1	1	1	1
PT_GTACAACTCGTCCTTG	1	1	1	1	1	1	1	1	1	1
PT_GTAGATCAGTTGGAAT	1	1	1	1	1	1	1	1	1	1
PT_GTAGATCTCGCTGTCT	1	1	1	1	1	1	1	1	1	1
PT_GTAGCTACAACCAACT	1	1	1	1	1	1	1	1	1	1
PT_GTAGGAGTCAAAGAAC	1	1	1	1	1	1	1	1	1	1
PT_GTAGGAGTCATGCCCT	1	1	1	1	1	1	1	1	1	1
PT_GTATTTCGTAGTATAG	1	1	1	1	1	1	1	1	1	1
PT_GTCAAGTCAGTTAGGG	1	1	1	1	1	1	1	1	1	1
PT_GTCACGGTCAATCAGC	1	1	1	1	1	1	1	1	1	1
PT_GTCATCCAGCGTCAAG	1	1	1	1	1	1	1	1	1	1
PT_GTCATCCTCGCAGATT	1	1	1	1	1	1	1	1	1	1
PT_GTCCTCACATGGTACT	1	1	1	1	1	1	1	1	1	1
PT_GTCCTCATCCGATAAC	1	1	1	1	1	1	1	1	1	1
PT_GTCTACCCAGCGAACA	1	1	1	1	1	1	1	1	1	1
PT_GTCTAGACAGATCATC	1	1	1	1	1	1	1	1	1	1
PT_GTCTCACTCCATGATG	1	1	1	1	1	1	1	1	1	1
PT_GTCTGTCAGTAGGGTC	1	1	1	1	1	1	1	1	1	1
PT_GTGACGCTCCTCGCAT	1	1	1	1	1	1	1	1	1	1
PT_GTGAGTTGTTAAGTCC	1	1	1	1	1	1	1	1	1	1
PT_GTGATGTAGAGGATGA	1	1	1	1	1	1	1	1	1	1
PT_GTGCAGCGTCATACCA	1	1	1	1	1	1	1	1	1	1
PT_GTGCTTCCAAGAGTAT	1	1	1	1	1	1	1	1	1	1
PT_GTGGAAGGTGGAACCA	1	1	1	1	1	1	1	1	1	1
PT_GTGGAAGTCCAACTAG	1	1	1	1	1	1	1	1	1	1
PT_GTGGGAACAGGTTCAT	1	1	1	1	1	1	1	1	1	1
PT_GTGTAACTCACTCCGT	1	1	1	1	1	1	1	1	1	1
PT_GTGTCCTGTAAGGCCA	1	1	1	1	1	1	1	1	1	1
PT_GTGTGATAGAGAACCC	1	1	1	1	1	1	1	1	1	1
PT_GTGTGGCCATCCGTTC	1	1	1	1	1	1	1	1	1	1
PT_GTTACAGTCCTACAAG	1	1	1	1	1	1	1	1	1	1
PT_GTTAGTGGTGCTTATG	1	1	1	1	1	1	1	1	1	1
PT_GTTATGGTCTGTCCCA	1	1	1	1	1	1	1	1	1	1
PT_GTTGCGGCAACATACC	1	1	1	1	1	1	1	1	1	1
PT_GTTGCTCCAGAGTTGG	1	1	1	1	1	1	1	1	1	1
PT_GTTGTCCAGTCCCAGC	1	1	1	1	1	1	1	1	1	1
PT_GTTGTCCCACGGTGTC	1	1	1	1	1	1	1	1	1	1
PT_GTTGTGAGTGCACATT	1	1	1	1	1	1	1	1	1	1
PT_TAACACGGTGAACTAA	1	1	1	1	1	1	1	1	1	1
PT_TAACTTCAGATCACCT	1	1	1	1	1	1	1	1	1	1
PT_TAAGCCACATATAGCC	1	1	1	1	1	1	1	1	1	1
PT_TAATTCCCATTGTGCA	1	1	1	1	1	1	1	1	1	1
PT_TAATTCCTCCATCCGT	1	1	1	1	1	1	1	1	1	1
PT_TACCCGTGTGAGCTCC	1	1	1	1	1	1	1	1	1	1
PT_TACGGGCTCGTTGTGA	1	1	1	1	1	1	1	1	1	1
PT_TACGGTACACGTAACT	1	1	1	1	1	1	1	1	1	1
PT_TACTGCCTCAGCCTTC	1	1	1	1	1	1	1	1	1	1
PT_TACTTGTAGTAATCCC	1	1	1	1	1	1	1	1	1	1
PT_TACTTGTAGTTGGAAT	1	1	1	1	1	1	1	1	1	1
PT_TAGACTGGTCCTCATC	1	1	1	1	1	1	1	1	1	1
PT_TAGAGTCGTCACTCTC	1	1	1	1	1	1	1	1	1	1
PT_TAGCACAGTCACGACC	1	1	1	1	1	1	1	1	1	1
PT_TAGCACAGTGTTGATC	1	1	1	1	1	1	1	1	1	1
PT_TAGGGTTGTACTGCCG	1	1	1	1	1	1	1	1	1	1
PT_TAGGTTGCACGCGCTA	1	1	1	1	1	1	1	1	1	1
PT_TAGTGCACATGACGGA	1	1	1	1	1	1	1	1	1	1
PT_TATACCTTCAGGGATG	1	1	1	1	1	1	1	1	1	1
PT_TATATCCAGCATCAAA	1	1	1	1	1	1	1	1	1	1
PT_TATCGCCTCCAAGCTA	1	1	1	1	1	1	1	1	1	1
PT_TATCTGTTCCCTTTGG	1	1	1	1	1	1	1	1	1	1
PT_TATCTTGAGGTTCAGG	1	1	1	1	1	1	1	1	1	1
PT_TATGTTCCAAGGTCGA	1	1	1	1	1	1	1	1	1	1
PT_TCAATCTTCATTTACC	1	1	1	1	1	1	1	1	1	1
PT_TCACAAGCAATAGTGA	1	1	1	1	1	1	1	1	1	1
PT_TCACAAGCAGTTCCAA	1	1	1	1	1	1	1	1	1	1
PT_TCACTATAGCCTCAGC	1	1	1	1	1	1	1	1	1	1
PT_TCACTATAGGCTAACG	1	1	1	1	1	1	1	1	1	1
PT_TCACTCGAGAGTCCGA	1	1	1	1	1	1	1	1	1	1
PT_TCAGCAACAAGAGGTC	1	1	1	1	1	1	1	1	1	1
PT_TCAGGTATCCGCGATG	1	1	1	1	1	1	1	1	1	1
PT_TCATATCGTTCGTTCC	1	1	1	1	1	1	1	1	1	1
PT_TCATGGACACGGTGTC	1	1	1	1	1	1	1	1	1	1
PT_TCATGTTTCCATCTAT	1	1	1	1	1	1	1	1	1	1
PT_TCATTGTAGTTACTCG	1	1	1	1	1	1	1	1	1	1
PT_TCCACCATCCGAAATC	1	1	1	1	1	1	1	1	1	1
PT_TCCATCGCAGCTCATA	1	1	1	1	1	1	1	1	1	1
PT_TCCGATCTCAGACCGC	1	1	1	1	1	1	1	1	1	1
PT_TCCGGGATCTGATTCT	1	1	1	1	1	1	1	1	1	1
PT_TCCTAATCAACGTAAA	1	1	1	1	1	1	1	1	1	1
PT_TCCTAATGTCGCAACC	1	1	1	1	1	1	1	1	1	1
PT_TCCTAATTCTTACACT	1	1	1	1	1	1	1	1	1	1
PT_TCCTCTTCAGATCACT	1	1	1	1	1	1	1	1	1	1
PT_TCCTGCACAATGCAAA	1	1	1	1	1	1	1	1	1	1
PT_TCCTTCTCAATTGCGT	1	1	1	1	1	1	1	1	1	1
PT_TCGAACAAGTAGCCAG	1	1	1	1	1	1	1	1	1	1
PT_TCGACCTCAATGCAGG	1	1	1	1	1	1	1	1	1	1
PT_TCGGATAAGACCAAGC	1	1	1	1	1	1	1	1	1	1
PT_TCGGATACAGGCCTGT	1	1	1	1	1	1	1	1	1	1
PT_TCGGGACCACAAAGCG	1	1	1	1	1	1	1	1	1	1
PT_TCGGGACGTTTACGAC	1	1	1	1	1	1	1	1	1	1
PT_TCGTGGGAGAGCCTGA	1	1	1	1	1	1	1	1	1	1
PT_TCTACCGTCCCGTGTT	1	1	1	1	1	1	1	1	1	1
PT_TCTCCGAAGGCTCACC	1	1	1	1	1	1	1	1	1	1
PT_TCTTCCTCAAGTTTGC	1	1	1	1	1	1	1	1	1	1
PT_TGACAGTCACGCGCAT	1	1	1	1	1	1	1	1	1	1
PT_TGACCCTGTTGTAAAG	1	1	1	1	1	1	1	1	1	1
PT_TGACCCTTCTTCGCTG	1	1	1	1	1	1	1	1	1	1
PT_TGACGCGCAAAGGCTG	1	1	1	1	1	1	1	1	1	1
PT_TGACGCGGTCAGTTTG	1	1	1	1	1	1	1	1	1	1
PT_TGAGCGCGTTCTTAGG	1	1	1	1	1	1	1	1	1	1
PT_TGAGCGCGTTGTCATG	1	1	1	1	1	1	1	1	1	1
PT_TGATTCTGTTCTCTAT	1	1	1	1	1	1	1	1	1	1
PT_TGCAGTAGTTCTCTCG	1	1	1	1	1	1	1	1	1	1
PT_TGCATGAGTTCCTTGC	1	1	1	1	1	1	1	1	1	1
PT_TGCCGAGCAGTCGAGA	1	1	1	1	1	1	1	1	1	1
PT_TGCGACGTCGGTTCAA	1	1	1	1	1	1	1	1	1	1
PT_TGCGGCAGTCAAAGAT	1	1	1	1	1	1	1	1	1	1
PT_TGCGGCAGTGACACGA	1	1	1	1	1	1	1	1	1	1
PT_TGCTCGTTCTACGCGG	1	1	1	1	1	1	1	1	1	1
PT_TGGAACTCAGAGTCAG	1	1	1	1	1	1	1	1	1	1
PT_TGGAACTTCAGAGCGA	1	1	1	1	1	1	1	1	1	1
PT_TGGCGTGTCCTCTTTC	1	1	1	1	1	1	1	1	1	1
PT_TGTAACGTCGCCAACG	1	1	1	1	1	1	1	1	1	1
PT_TGTAAGCGTCTAACGT	1	1	1	1	1	1	1	1	1	1
PT_TGTACAGGTGTTCATG	1	1	1	1	1	1	1	1	1	1
PT_TGTAGACGTCTTGAGT	1	1	1	1	1	1	1	1	1	1
PT_TGTCAGAGTTGGCCTG	1	1	1	1	1	1	1	1	1	1
PT_TGTCCCACAGATCCAT	1	1	1	1	1	1	1	1	1	1
PT_TGTCCCACATAACGGG	1	1	1	1	1	1	1	1	1	1
PT_TGTGAGTCAAGTATCC	1	1	1	1	1	1	1	1	1	1
PT_TGTGCGGAGATTACCC	1	1	1	1	1	1	1	1	1	1
PT_TGTGTGATCCTTTGAT	1	1	1	1	1	1	1	1	1	1
PT_TGTTCATCAAGAGCTG	1	1	1	1	1	1	1	1	1	1
PT_TGTTTGTGTCGGTACC	1	1	1	1	1	1	1	1	1	1
PT_TTACCGCCAAGGTACG	1	1	1	1	1	1	1	1	1	1
PT_TTACGCCAGGCAGTCA	1	1	1	1	1	1	1	1	1	1
PT_TTCAATCGTTGTAGCT	1	1	1	1	1	1	1	1	1	1
PT_TTCATGTAGTTTGAGA	1	1	1	1	1	1	1	1	1	1
PT_TTCCACGCAACTAGAA	1	1	1	1	1	1	1	1	1	1
PT_TTCCGGTAGAAGTCAT	1	1	1	1	1	1	1	1	1	1
PT_TTCGATTAGTACAGAT	1	1	1	1	1	1	1	1	1	1
PT_TTCGATTGTCACTCGG	1	1	1	1	1	1	1	1	1	1
PT_TTGACCCAGTAAGCAT	1	1	1	1	1	1	1	1	1	1
PT_TTGACCCCAGCTATAC	1	1	1	1	1	1	1	1	1	1
PT_TTGCCTGTCCTCATAT	1	1	1	1	1	1	1	1	1	1
PT_TTGCTGCGTATGAGAT	1	1	1	1	1	1	1	1	1	1
PT_TTGCTGCTCGAAATCC	1	1	1	1	1	1	1	1	1	1
PT_TTGGTTTCAGGTTACT	1	1	1	1	1	1	1	1	1	1
PT_TTGGTTTTCACCGGGT	1	1	1	1	1	1	1	1	1	1
PT_TTGTTGTAGACATCAA	1	1	1	1	1	1	1	1	1	1
PT_TTTACCACACTCCACT	1	1	1	1	1	1	1	1	1	1
PT_TTTACCACATTGACCA	1	1	1	1	1	1	1	1	1	1
PT_TTTACGTGTCACTCGG	1	1	1	1	1	1	1	1	1	1
PT_TTTCAGTTCAAACGAA	1	1	1	1	1	1	1	1	1	1
PT_TTTCATGAGTAGACAT	1	1	1	1	1	1	1	1	1	1
PT_TTTCATGGTCATCGGC	1	1	1	1	1	1	1	1	1	1
PT_TTTCCTCCACCCTAGG	1	1	1	1	1	1	1	1	1	1
PT_TTTGGAGGTTCTCCAC	1	1	1	1	1	1	1	1	1	1
PT_AACAAGACAGAATGTA	-1	-1	-1	-1	-1	1	1	1	1	1
PT_AATGACCTCGCTGTTC	-1	-1	-1	-1	-1	1	1	1	1	1
PT_ACATCGATCCGCACTT	-1	-1	-1	-1	-1	1	1	1	1	1
PT_ACTGTCCGTGTTTCTT	-1	-1	-1	-1	-1	1	1	1	1	1
PT_ACTTCGCAGGAGGCAG	-1	-1	-1	-1	-1	1	1	1	1	1
PT_AGACCCGTCATACGAC	-1	-1	-1	-1	-1	1	1	1	1	1
PT_ATACCTTCAGTTGTTG	-1	-1	-1	-1	-1	1	1	1	1	1
PT_ATCGTGACACACCGAC	-1	-1	-1	-1	-1	1	1	1	1	1
PT_ATGGAGGGTATGGAAT	-1	-1	-1	-1	-1	1	1	1	1	1
PT_CAGCAGCGTCCAGGTC	-1	-1	-1	-1	-1	1	1	1	1	1
PT_CATGCTCTCGGACGTC	-1	-1	-1	-1	-1	1	1	1	1	1
PT_CATGGATCACCTCGTT	-1	-1	-1	-1	-1	1	1	1	1	1
PT_CCACTTGAGAGAGCAA	-1	-1	-1	-1	-1	1	1	1	1	1
PT_CCCTAACCACAGTCGC	-1	-1	-1	-1	-1	1	1	1	1	1
PT_CCGTTCACATCCTTGC	-1	-1	-1	-1	-1	1	1	1	1	1
PT_CGAATTGGTTAACAGA	-1	-1	-1	-1	-1	1	1	1	1	1
PT_CGATCGGGTAGCTAAA	-1	-1	-1	-1	-1	1	1	1	1	1
PT_CGATGGCGTGGATTTC	-1	-1	-1	-1	-1	1	1	1	1	1
PT_CGATGGCGTTGCGTAT	-1	-1	-1	-1	-1	1	1	1	1	1
PT_CGGGTGTCAACCCGCA	-1	-1	-1	-1	-1	1	1	1	1	1
PT_CTCAATTCAAGAGGTC	-1	-1	-1	-1	-1	1	1	1	1	1
PT_CTCAGAATCACTGATG	-1	-1	-1	-1	-1	1	1	1	1	1
PT_CTCCAACCATCAGCAT	-1	-1	-1	-1	-1	1	1	1	1	1
PT_CTCCTCCGTACATTGC	-1	-1	-1	-1	-1	1	1	1	1	1
PT_CTTCCGACATCAGCTA	-1	-1	-1	-1	-1	1	1	1	1	1
PT_CTTCCTTAGCGGTATG	-1	-1	-1	-1	-1	1	1	1	1	1
PT_GAGCTGCTCCCTTGTG	-1	-1	-1	-1	-1	1	1	1	1	1
PT_GAGTTGTCATACTGTG	-1	-1	-1	-1	-1	1	1	1	1	1
PT_GATCAGTGTCGAAGCA	-1	-1	-1	-1	-1	1	1	1	1	1
PT_GATCAGTTCCTACAAG	-1	-1	-1	-1	-1	1	1	1	1	1
PT_GATGATCAGTTCCGGC	-1	-1	-1	-1	-1	1	1	1	1	1
PT_GCACATAAGTATCTGC	-1	-1	-1	-1	-1	1	1	1	1	1
PT_GCCATGGCACCAAATC	-1	-1	-1	-1	-1	1	1	1	1	1
PT_GCGGAAAAGGTATTGA	-1	-1	-1	-1	-1	1	1	1	1	1
PT_GTGCACGAGCCGAACA	-1	-1	-1	-1	-1	1	1	1	1	1
PT_GTTACGAGTCGCACAC	-1	-1	-1	-1	-1	1	1	1	1	1
PT_TAACCAGAGCAAGGAA	-1	-1	-1	-1	-1	1	1	1	1	1
PT_TAGGAGGCAGCAGGAT	-1	-1	-1	-1	-1	1	1	1	1	1
PT_TATCGCCAGCTCCCTT	-1	-1	-1	-1	-1	1	1	1	1	1
PT_TCAGGGCGTACGATGG	-1	-1	-1	-1	-1	1	1	1	1	1
PT_TCCGTGTTCAGACTGT	-1	-1	-1	-1	-1	1	1	1	1	1
PT_TCCTCGAGTAGCTGTT	-1	-1	-1	-1	-1	1	1	1	1	1
PT_TCCTTTCGTATGTGTC	-1	-1	-1	-1	-1	1	1	1	1	1
PT_TCGGGACAGATGACAT	-1	-1	-1	-1	-1	1	1	1	1	1
PT_TCTATACAGGAACGCT	-1	-1	-1	-1	-1	1	1	1	1	1
PT_TGATGCAAGACTGAGC	-1	-1	-1	-1	-1	1	1	1	1	1
PT_TGCGACGGTTCGAGCC	-1	-1	-1	-1	-1	1	1	1	1	1
PT_TGGATGTTCCTACAAG	-1	-1	-1	-1	-1	1	1	1	1	1
PT_TGGGAAGGTGACGTCC	-1	-1	-1	-1	-1	1	1	1	1	1
PT_TGGGAAGGTTCAAAGA	-1	-1	-1	-1	-1	1	1	1	1	1
PT_TGGGAGATCATTTGGG	-1	-1	-1	-1	-1	1	1	1	1	1
PT_TGGGCTGGTTGCTCGG	-1	-1	-1	-1	-1	1	1	1	1	1
PT_TTAATCCCATCTAGAC	-1	-1	-1	-1	-1	1	1	1	1	1
PT_TTCTTGAAGTATGACA	-1	-1	-1	-1	-1	1	1	1	1	1
PT_TTGGGATTCCAGCAAT	-1	-1	-1	-1	-1	1	1	1	1	1
PT_TTGTGTTTCTGTACAG	-1	-1	-1	-1	-1	1	1	1	1	1
PT_TTGTTTGCACCTCTGT	-1	-1	-1	-1	-1	1	1	1	1	1
