## Supplementary Data and Scripts for "Detecting branching rate heterogeneity with tree balance statistics in lineage tracing trees": M2_clone_2_N10_character_matrix.txt

cellBC	r0	r1	r2	r3	r4	r5	r6	r7	r8	r9
PT_CTCAGGGCAGGCGTTC	4	4	4	3	4	1	1	1	0	1
PT_TCATATCAGGTGCTAG	4	4	4	3	4	1	1	1	0	1
PT_ATCACAGAGGTAGTAT	4	4	4	3	5	1	1	1	0	1
PT_ATCTCTATCTGGAAGG	4	4	4	3	5	1	1	1	0	1
PT_CAGAGCCAGTGTACAA	4	4	4	3	5	1	1	1	0	1
PT_GGTGTCGAGATCGCTT	4	4	4	3	5	1	1	1	0	1
PT_TCCTAATAGCACACCC	4	4	4	3	5	1	1	1	0	1
PT_TTAGTCTGTACTTGTG	4	4	4	3	5	1	1	1	0	1
PT_TTTGACTTCCGATAGT	4	4	4	3	5	1	1	1	0	1
PT_ACCAAACCATAAGCGG	4	4	4	3	6	1	1	1	0	1
PT_CAGGCCACAGTCGCTG	4	4	4	3	6	1	1	1	0	1
PT_GTCGTAAAGCGATGCA	4	4	4	3	6	1	1	1	0	1
PT_CAATTTCGTGAGTAGC	4	4	4	3	6	-1	-1	-1	-1	-1
PT_ACCCAAAGTTGTGGAG	4	4	4	3	9	1	1	1	0	1
PT_AGTCTCCTCCTTGACC	4	4	4	3	9	1	1	1	0	1
PT_CACGTTCCACAGTCGC	4	4	4	3	9	1	1	1	0	1
PT_GTGTGGCTCCCTTCCC	4	4	4	3	9	1	1	1	0	1
PT_TCTTCCTCATGGTGGA	4	4	4	3	9	1	1	1	0	1
PT_TGACAGTGTAGCTGAG	4	4	4	3	9	1	1	1	0	1
PT_TTCTAGTAGCTGACAG	4	4	4	3	9	1	1	1	0	1
PT_TGGGCGTCAAAGGATT	4	4	4	3	9	-1	-1	-1	-1	-1
PT_AAGACTCAGTTCCTGA	4	4	4	3	3	1	1	1	0	1
PT_AGGTCATGTGGGTTGA	4	4	4	3	3	1	1	1	0	1
PT_AGTTCGATCGTCGATA	4	4	4	3	3	1	1	1	0	1
PT_CGGAACCTCAGACTGT	4	4	4	3	3	1	1	1	0	1
PT_GAAGCCCAGACATAGT	4	4	4	3	3	1	1	1	0	1
PT_GGGCTCAAGATGACCG	4	4	4	3	3	1	1	1	0	1
PT_GTTGTAGGTTGCCATA	4	4	4	3	3	1	1	1	0	1
PT_TAGAGTCAGAGAATCT	4	4	4	3	3	1	1	1	0	1
PT_TATCAGGGTAGCTTGT	4	4	4	3	3	1	1	1	0	1
PT_TGTTGAGGTAGTACGG	4	4	4	3	3	1	1	1	0	1
PT_TTTGTTGCATCCCGTT	4	4	4	3	3	1	1	1	0	1
PT_ACGTTCCGTATCAGGG	4	4	4	3	3	-1	-1	-1	-1	-1
PT_AGTCACAAGCCGGATA	4	4	4	3	3	-1	-1	-1	-1	-1
PT_ATGGTTGTCTTCGCTG	4	4	4	3	3	-1	-1	-1	-1	-1
PT_CATGCCTCAGCAGGAT	4	4	4	3	3	-1	-1	-1	-1	-1
PT_CGATGCGGTACCAATC	4	4	4	3	3	-1	-1	-1	-1	-1
PT_CTACATTGTCGTTGGC	4	4	4	3	3	-1	-1	-1	-1	-1
PT_CTGAATGAGATGAACT	4	4	4	3	3	-1	-1	-1	-1	-1
PT_GTAATGCTCCGTAGGC	4	4	4	3	3	-1	-1	-1	-1	-1
PT_TCAATTCGTCCAGAAG	4	4	4	3	3	-1	-1	-1	-1	-1
PT_TGGGATTCATCAGCGC	4	4	4	3	3	-1	-1	-1	-1	-1
PT_TGTGGCGAGGTATTGA	4	4	4	3	3	-1	-1	-1	-1	-1
PT_AGATGCTCAGAACGCA	4	4	4	3	14	-1	-1	-1	-1	-1
PT_GGGTGTCTCAGACCTA	4	4	4	3	14	-1	-1	-1	-1	-1
PT_TGGAACTTCGAGCACC	4	4	4	3	14	-1	-1	-1	-1	-1
PT_TGTTGGAGTTTCGTGA	4	4	4	3	14	-1	-1	-1	-1	-1
PT_GCGAGAACATGCAGGA	4	4	4	3	16	1	1	1	0	1
PT_GTCCTCACAGCTGAAG	4	4	4	3	16	1	1	1	0	1
PT_CATCAAGAGGAAAGAC	4	4	4	3	16	-1	-1	-1	-1	-1
PT_CACGGGTGTCAACCAT	4	4	4	3	17	-1	-1	-1	-1	-1
PT_CTTCGGTCACCTCGTT	4	4	4	3	17	-1	-1	-1	-1	-1
PT_GCCAACGGTTTCGTGA	4	4	4	3	17	-1	-1	-1	-1	-1
PT_TCATTCAGTTACCTTT	4	4	4	3	18	1	1	1	0	1
PT_CCTTCAGCATGAGTAA	4	4	4	3	19	1	1	1	0	1
PT_AATCGTGAGGGTGAGG	4	4	4	3	19	-1	-1	-1	-1	-1
PT_ACTATGGGTTCCATTT	4	4	4	3	19	-1	-1	-1	-1	-1
PT_CATAAGCTCGCAGATT	4	4	4	3	19	-1	-1	-1	-1	-1
PT_TGCGATACAGAATTCC	4	4	4	3	19	-1	-1	-1	-1	-1
PT_TAACGACGTCTCAGAT	4	4	4	3	20	-1	-1	-1	-1	-1
PT_ACCTGTCCAACGTAAA	4	4	4	3	22	1	1	1	0	1
PT_GCAGTTACACAGCGCT	4	4	4	3	22	1	1	1	0	1
PT_GCATTAGAGAAGGATG	4	4	4	3	22	1	1	1	0	1
PT_GGCAGTCTCTAGGAAA	4	4	4	3	22	1	1	1	0	1
PT_TTGGGATCAGTCTCTC	4	4	4	3	22	1	1	1	0	1
PT_ATCACGATCTCTTAAC	4	4	4	3	22	-1	-1	-1	-1	-1
PT_GGTGTTACACAGAGAC	4	4	4	3	23	-1	-1	-1	-1	-1
PT_AGGTTACCATCGTGGC	4	4	4	3	24	1	1	1	0	1
PT_CGATGCGGTCTGTAGT	4	4	4	3	24	1	1	1	0	1
PT_CTAAGTGGTTAGGGTG	4	4	4	3	24	1	1	1	0	1
PT_GAATCACCATCCGATA	4	4	4	3	24	1	1	1	0	1
PT_GGGACAAAGGTCCGAA	4	4	4	3	24	1	1	1	0	1
PT_GGGATCCGTACCCGAC	4	4	4	3	24	1	1	1	0	1
PT_CTCACTGGTCGTGATT	4	4	4	3	24	-1	-1	-1	-1	-1
PT_CTCCACACAATAAGGT	4	4	4	3	24	-1	-1	-1	-1	-1
PT_GCATCGGGTTAGGAGC	4	4	4	3	24	-1	-1	-1	-1	-1
PT_TAGTGCAGTGTTCCTC	4	4	4	3	24	-1	-1	-1	-1	-1
PT_AATTTCCGTAATGCTC	4	4	4	3	25	1	1	1	0	1
PT_ACGTACAGTCAGTCTA	4	4	4	3	27	1	1	1	0	1
PT_AGAGAATGTTGCCGCA	4	4	4	3	27	1	1	1	0	1
PT_AGGAGGTTCGGCCCAA	4	4	4	3	27	1	1	1	0	1
PT_ATAGACCAGCTTGTGT	4	4	4	3	27	1	1	1	0	1
PT_ATCCACCCAACGGCTC	4	4	4	3	27	1	1	1	0	1
PT_ATTACTCTCTTTACAC	4	4	4	3	27	1	1	1	0	1
PT_CACTGGGCATTGCTGA	4	4	4	3	27	1	1	1	0	1
PT_CAGCACGGTCCCGTGA	4	4	4	3	27	1	1	1	0	1
PT_CAGTGCGCATGTGCTA	4	4	4	3	27	1	1	1	0	1
PT_CCAAGCGAGTTGGCTT	4	4	4	3	27	1	1	1	0	1
PT_CCGTTCAAGTGCCAGA	4	4	4	3	27	1	1	1	0	1
PT_GGAATCTAGTCAATCC	4	4	4	3	27	1	1	1	0	1
PT_TACATTCAGCCAAGTG	4	4	4	3	27	1	1	1	0	1
PT_TACTGCCTCGGTCTAA	4	4	4	3	27	1	1	1	0	1
PT_TCCATCGGTAGTACGG	4	4	4	3	27	1	1	1	0	1
PT_TGCAGATTCACAATGC	4	4	4	3	27	1	1	1	0	1
PT_TGGTTAGGTCATGGCC	4	4	4	3	27	1	1	1	0	1
PT_TTCCGGTCACCTCAGG	4	4	4	3	27	1	1	1	0	1
PT_ATTTCACCAGCTGCCA	4	4	4	3	27	-1	-1	-1	-1	-1
PT_CAATTTCCATCACCAA	4	4	4	3	27	-1	-1	-1	-1	-1
PT_CACTGTCCACCAGCTG	4	4	4	3	27	-1	-1	-1	-1	-1
PT_CGGGACTTCGTCCTCA	4	4	4	3	27	-1	-1	-1	-1	-1
PT_GTTCGCTAGCGCTTCG	4	4	4	3	30	1	1	1	0	1
PT_TCCATCGTCCATTGCC	4	4	4	3	30	1	1	1	0	1
PT_AGATGCTCACCGCTGA	4	4	4	3	32	1	1	1	0	1
PT_TTATTGCTCATCACCC	4	4	4	3	32	1	1	1	0	1
PT_ACGCACGGTAGGCTGA	4	4	4	3	32	-1	-1	-1	-1	-1
PT_ATGCATGGTGAATAAC	4	4	4	3	32	-1	-1	-1	-1	-1
PT_CTGGCAGTCCTACTGC	4	4	4	3	32	-1	-1	-1	-1	-1
PT_TCAAGTGTCAACACCA	4	4	4	3	32	-1	-1	-1	-1	-1
PT_GAGTGTTCATCTCATT	4	4	4	3	33	1	1	1	0	1
PT_GTGCTTCGTCTGCAAT	4	4	4	3	33	1	1	1	0	1
PT_CACTGAATCTCATGGA	4	4	4	3	36	1	1	1	0	1
PT_TACTTCACATCGCCTT	4	4	4	3	36	1	1	1	0	1
PT_TCGACCTAGTGAGCCA	4	4	4	3	39	1	1	1	0	1
PT_CGTGATAGTGCGAACA	4	4	4	3	41	1	1	1	0	1
PT_CTTCCTTTCGGTCGAC	4	4	4	3	42	1	1	1	0	1
PT_AACAAAGTCCATCCGT	4	4	4	3	43	1	1	1	0	1
PT_ACGTACAAGCCTGAGA	4	4	4	3	43	1	1	1	0	1
PT_ACTGTGAGTTTGAACC	4	4	4	3	43	1	1	1	0	1
PT_AGGACGAAGTCACTGT	4	4	4	3	43	1	1	1	0	1
PT_AGGGCTCGTAGATTAG	4	4	4	3	43	1	1	1	0	1
PT_AGTGCCGAGATTGGGC	4	4	4	3	43	1	1	1	0	1
PT_ATGACCACACTAACCA	4	4	4	3	43	1	1	1	0	1
PT_ATGAGGGCAAGGCCTC	4	4	4	3	43	1	1	1	0	1
PT_ATTACCTGTTTAGAGA	4	4	4	3	43	1	1	1	0	1
PT_CAACAACTCGATCCCT	4	4	4	3	43	1	1	1	0	1
PT_CATACAGAGCGTATGG	4	4	4	3	43	1	1	1	0	1
PT_CCTGTTGAGCTACAAA	4	4	4	3	43	1	1	1	0	1
PT_CTACGGGAGGATACCG	4	4	4	3	43	1	1	1	0	1
PT_CTGAATGTCTGAGAGG	4	4	4	3	43	1	1	1	0	1
PT_CTGGCAGTCTCCTGAC	4	4	4	3	43	1	1	1	0	1
PT_GATGACTGTAACTGCT	4	4	4	3	43	1	1	1	0	1
PT_GGGATCCAGAGCACTG	4	4	4	3	43	1	1	1	0	1
PT_GTCAGCGAGCCAAGTG	4	4	4	3	43	1	1	1	0	1
PT_TCGATTTGTACACGTT	4	4	4	3	43	1	1	1	0	1
PT_TCTCTGGGTGAGGATC	4	4	4	3	43	1	1	1	0	1
PT_TCTGCCAAGCTGACAG	4	4	4	3	43	1	1	1	0	1
PT_TGACAGTAGGACAACC	4	4	4	3	43	1	1	1	0	1
PT_TGACAGTTCGCCACTT	4	4	4	3	43	1	1	1	0	1
PT_TTCACGCTCCGTAATG	4	4	4	3	43	1	1	1	0	1
PT_TTCTAACAGCGCAATG	4	4	4	3	43	1	1	1	0	1
PT_CATGCTCTCCCGGTAG	4	4	4	3	43	-1	-1	-1	-1	-1
PT_CGCCAGACAGACGCTC	4	4	4	3	43	-1	-1	-1	-1	-1
PT_CTCTCGAAGGTCATAA	4	4	4	3	43	-1	-1	-1	-1	-1
PT_GAACACTTCGTGTCAA	4	4	4	3	43	-1	-1	-1	-1	-1
PT_GCGAGAAAGTGCACAG	4	4	4	3	43	-1	-1	-1	-1	-1
PT_GCTCAAACATAGTCGT	4	4	4	3	43	-1	-1	-1	-1	-1
PT_GGGTCACAGGTAAGTT	4	4	4	3	43	-1	-1	-1	-1	-1
PT_GTAATCGTCAAAGGAT	4	4	4	3	43	-1	-1	-1	-1	-1
PT_GTCATCCAGTATGACA	4	4	4	3	43	-1	-1	-1	-1	-1
PT_TACATTCTCAAACTGC	4	4	4	3	43	-1	-1	-1	-1	-1
PT_TCTACCGGTTTGTGGT	4	4	4	3	43	-1	-1	-1	-1	-1
PT_TGTCCCAGTACGTGTT	4	4	4	3	43	-1	-1	-1	-1	-1
PT_CGGGCATCACTGGAAG	4	4	4	3	44	1	1	1	0	1
PT_GAGTCTATCATGGGAG	4	4	4	3	44	1	1	1	0	1
PT_GATCATGAGTCATGGG	4	4	4	3	44	1	1	1	0	1
PT_ACTTTGTAGCACACAG	4	4	4	3	45	1	1	1	0	1
PT_AGACAAACACCAGGTC	4	4	4	3	45	1	1	1	0	1
PT_CTAACTTTCGAAACAA	4	4	4	3	45	1	1	1	0	1
PT_GGGCTACGTTTGAAAG	4	4	4	3	45	1	1	1	0	1
PT_TGAGGGATCCTTATCA	4	4	4	3	45	1	1	1	0	1
PT_TGTAAGCAGTCCTGTA	4	4	4	3	45	1	1	1	0	1
PT_TTCATTGGTCCTATAG	4	4	4	3	45	1	1	1	0	1
PT_CAGCAATGTTACACAC	4	4	4	3	45	-1	-1	-1	-1	-1
PT_CCCTTAGCAATTTCCT	4	4	4	3	45	-1	-1	-1	-1	-1
PT_CGAAGGATCGTTGCCT	4	4	4	3	45	-1	-1	-1	-1	-1
PT_AACTTCTGTCAAGCCC	4	4	4	3	48	1	1	1	0	1
PT_AGATGCTCAATTTCTC	4	4	4	3	48	1	1	1	0	1
PT_CCATAAGGTTAACCTG	4	4	4	3	48	1	1	1	0	1
PT_CGTTAGATCACCGGTG	4	4	4	3	48	1	1	1	0	1
PT_GAAATGAGTTCTGAGT	4	4	4	3	48	1	1	1	0	1
PT_GATCAGTAGGCCCGTT	4	4	4	3	48	1	1	1	0	1
PT_GTAACACTCCATACTT	4	4	4	3	48	1	1	1	0	1
PT_TCCATGCGTTCGTACA	4	4	4	3	48	1	1	1	0	1
PT_TTCGGTCAGTCCTGTA	4	4	4	3	48	1	1	1	0	1
PT_TTCTTGAGTTTGCAGT	4	4	4	3	48	1	1	1	0	1
PT_TTTGGTTCATGTACGT	4	4	4	3	48	1	1	1	0	1
PT_GGGTCTGAGCCTATTG	4	4	4	3	48	-1	-1	-1	-1	-1
PT_TCCATCGCAAATGGCG	4	4	4	3	48	-1	-1	-1	-1	-1
PT_TTCACCGGTCACAGAG	4	4	4	3	49	-1	-1	-1	-1	-1
PT_AGCTCAAGTATTGCCA	4	4	4	3	52	1	1	1	0	1
PT_CATGCAAAGGCCCGTT	4	4	4	3	52	1	1	1	0	1
PT_GCAGCCATCCGTATAG	4	4	4	3	52	1	1	1	0	1
PT_ATCCATTTCCGCAAAT	4	4	4	3	54	1	1	1	0	1
PT_GAGCTGCTCTACCTTA	4	4	4	3	54	1	1	1	0	1
PT_GGGCGTTCACTAGGTT	4	4	4	3	54	1	1	1	0	1
PT_GTTAGTGTCATCCCGT	4	4	4	3	54	1	1	1	0	1
PT_TATCGCCCACCTGATA	4	4	4	3	54	1	1	1	0	1
PT_AATAGAGGTCTCAGGC	4	4	4	3	0	1	1	1	0	1
PT_ATGGGAGTCATCGGGC	4	4	4	3	0	1	1	1	0	1
PT_GCATCGGCAATAGAGT	4	4	4	3	0	1	1	1	0	1
PT_GTTGTAGCAAATCCCA	4	4	4	3	50	1	1	1	0	1
