## Supplementary Data and Scripts for "Detecting branching rate heterogeneity with tree balance statistics in lineage tracing trees": Supplementary_Tables.xlsx

### Sheet: Table_S1
Model	True editing rate	Estimated editing rate
		Bias	Error	Frequency overestimated	Frequency underestimated
EBR	0.01	0	0	0	0
	0.05	0.02	0.02	0.02	0
	0.1	0.005	0.015	0.01	0.01
	0.5	0.048	0.104	0.32	0.14
	1	-0.03	0.03	0	0.25
CRH	0.01	0	0	0	0
	0.05	-0.344	0.344	0	0.43
	0.1	-0.455	0.455	0	0.91
	0.5	-0.448	0.452	0.01	0.98
	1	-0.39	0.39	0	0.87
DRH	0.01	0.04	0.04	0.01	0
	0.05	-0.018	0.158	0.07	0.11
	0.1	-0.19	0.29	0.05	0.48
	0.5	-0.122	0.314	0.21	0.65
	1	-0.176	0.176	0	0.62

### Sheet: Table_S2
Group	Tree ID	Barcode length	Tree size	Estimated lineage tracing editing rate	J1	P-value
Lung_auto	3430_NT_T2	24	511	0.2	0.512253	0
	3432_NT_T1	30	226	0.2	0.604185	0
	3432_NT_T2	27	197	0.2	0.660731	0
	3433_NT_T2	21	330	0.2	0.61288	0
	3434_NT_T2	30	1166	0.2	0.423714	0
	3434_NT_T3	18	2292	0.3	0.47535	0
	3435_NT_T1	30	1124	0.2	0.811717	0
	3435_NT_T3	30	322	0.2	0.790992	0
	3435_NT_T4	30	294	0.2	0.528953	0
	3435_NT_T6	30	173	0.2	0.675648	0
	3513_NT_T2	30	2118	0.2	0.356886	0
	3513_NT_T3	30	1457	0.3	0.523431	0
	3513_NT_T4	30	604	0.2	0.691111	0
	3513_NT_T5	30	347	0.2	0.559168	0
	3520_NT_T1	30	149	0.2	0.938575	0.858
	3703_NT_T2	72	106	0.4	0.996814	1
	3724_NT_T1	30	14852	0.2	0.607054	0
	3726_NT_T1	27	772	0.2	0.601457	0
	3726_NT_T2	30	854	0.2	0.858791	0.001
	3730_NT_T1	30	1226	0.2	0.567967	0
	3730_NT_T2	30	658	0.2	0.751122	0
Lung_xeno	m100k_lg1	21	771	0.05	0.556795	0
	m100k_lg2	33	157	0.1	0.715946	0
	m100k_lg3	30	180	0.05	0.556243	0
	m100k_lg4	33	110	0.05	0.996751	1
	m100k_lg9	27	129	0.05	0.646397	0
	m30k_lg1	21	605	0.2	0.575275	0
	m10k_lg2	21	203	0.05	0.544043	0
	m5k_lg1	21	502	0.1	0.638134	0
	m5k_lg2	36	634	0.1	0.657045	0
	m5k_lg29	30	159	0.05	0.576403	0
	m5k_lg4	27	111	0.1	0.889962	0.091
PDAC	M1_clone_1_N100	35	530	0.8	0.788221	0.177
	M1_clone_1_N229	35	314	0.3	0.633897	0
	M1_clone_2_N16	15	168	1	0.86201	0.705
	M1_clone_3_N0	10	468	1	0.767249	0.228
	M2_clone_2_N10	10	191	0.2	0.90204	0.121
