## Supplementary Data and Scripts for "Detecting branching rate heterogeneity with tree balance statistics in lineage tracing trees": Table_S1.txt

model	edit_rate	bias	error	freq.over	freq.under
EBR	0.01	0	0	0	0
EBR	0.05	0.02	0.02	0.02	0
EBR	0.1	0.005	0.015	0.01	0.01
EBR	0.5	0.048	0.104	0.32	0.14
EBR	1	-0.03	0.03	0	0.25
CRH	0.01	0	0	0	0
CRH	0.05	-0.344	0.344	0	0.43
CRH	0.1	-0.455	0.455	0	0.91
CRH	0.5	-0.448	0.452	0.01	0.98
CRH	1	-0.39	0.39	0	0.87
DRH	0.01	0.04	0.04	0.01	0
DRH	0.05	-0.018	0.158	0.07	0.11
DRH	0.1	-0.19	0.29	0.05	0.48
DRH	0.5	-0.122	0.314	0.21	0.65
DRH	1	-0.176	0.176	0	0.62
