## Supplementary Data and Scripts for "Detecting branching rate heterogeneity with tree balance statistics in lineage tracing trees": Table_S2.txt

group	tree_id	barcode_length	tree_size	estimated_LT	J1	p.value
Lung_auto	3430_NT_T2	24	511	0.2	0.512253151346904	0
Lung_auto	3432_NT_T1	30	226	0.2	0.604184590124352	0
Lung_auto	3432_NT_T2	27	197	0.2	0.660731226034017	0
Lung_auto	3433_NT_T2	21	330	0.2	0.612880385378962	0
Lung_auto	3434_NT_T2	30	1166	0.2	0.423713652601064	0
Lung_auto	3434_NT_T3	18	2292	0.3	0.358666245826513	0
Lung_auto	3435_NT_T1	30	1124	0.2	0.811716721073408	0
Lung_auto	3435_NT_T3	30	322	0.2	0.790992000013873	0
Lung_auto	3435_NT_T4	30	294	0.2	0.528953453468717	0
Lung_auto	3435_NT_T6	30	173	0.2	0.675647942796667	0
Lung_auto	3513_NT_T2	30	2118	0.2	0.368692764890521	0
Lung_auto	3513_NT_T3	30	1457	0.3	0.516751700572146	0
Lung_auto	3513_NT_T4	30	604	0.2	0.691110666488233	0
Lung_auto	3513_NT_T5	30	347	0.2	0.559167832669119	0
Lung_auto	3520_NT_T1	30	149	0.2	0.938575144700159	0.858
Lung_auto	3703_NT_T2	72	106	0.4	0.996814375862255	1
Lung_auto	3724_NT_T1	30	14852	0.2	0.530178933792977	0
Lung_auto	3726_NT_T1	27	772	0.2	0.601456707039248	0
Lung_auto	3726_NT_T2	30	854	0.2	0.858791152550316	0.001
Lung_auto	3730_NT_T1	30	1226	0.2	0.567966573434614	0
Lung_auto	3730_NT_T2	30	658	0.2	0.75112209914525	0
Lung_xeno	m100k_lg1	21	771	0.05	0.556794742651426	0
Lung_xeno	m100k_lg2	33	157	0.1	0.715945526444384	0
Lung_xeno	m100k_lg3	30	180	0.05	0.556243115244196	0
Lung_xeno	m100k_lg4	33	110	0.05	0.996751386723604	1
Lung_xeno	m100k_lg9	27	129	0.05	0.646396973457039	0
Lung_xeno	m30k_lg1	21	605	0.2	0.575275334945981	0
Lung_xeno	m10k_lg2	21	203	0.05	0.544043262855179	0
Lung_xeno	m5k_lg1	21	502	0.1	0.638134339991874	0
Lung_xeno	m5k_lg2	36	634	0.1	0.657045050737469	0
Lung_xeno	m5k_lg29	30	159	0.05	0.576403177428483	0
Lung_xeno	m5k_lg4	27	111	0.1	0.889962213901232	0.091
PDAC	M1_clone_1_N100	35	530	0.8	0.788221324072793	0.177
PDAC	M1_clone_1_N229	35	314	0.3	0.633896521241536	0
PDAC	M1_clone_2_N16	15	168	1	0.862009611646801	0.705
PDAC	M1_clone_3_N0	10	468	1	0.767249128274006	0.228
PDAC	M2_clone_2_N10	10	191	0.2	0.902039745361723	0.121
